## Supplementary File 1 for "DNA methylation-environment interactions in the human genome"

### Sheet: sheet1
Sample_ID	Cell_type	Sample_type	Treatment	Methylation_condition	Avg_library_insert_size_bp_w_illumina_adapters_from_bioanalyzer	Sequencing_batch	Number_sequenced_read_pairs	Unique_fragments_based_on_start_and_stop_coordinates	Transfection_batch
L31223	K562	mSTARR-seq_RNA	baseline	meth	818	RunA_laneA	17218077	227155	0
L31224	K562	mSTARR-seq_RNA	baseline	meth	818	RunA_laneA	30867228	259323	0
L31225	K562	mSTARR-seq_RNA	baseline	meth	815	RunA_laneA	36746130	275014	0
L31226	K562	mSTARR-seq_RNA	Dex	meth	808	RunA_laneA	25839581	285370	0
L31227	K562	mSTARR-seq_RNA	Dex	meth	810	RunA_laneA	23937848	278122	0
L31228	K562	mSTARR-seq_RNA	Dex	meth	802	RunA_laneA	31408046	374111	0
L31229	K562	mSTARR-seq_RNA	IFNA	meth	819	RunA_laneA	27840913	257929	0
L31230	K562	mSTARR-seq_RNA	IFNA	meth	823	RunA_laneA	35398933	170343	0
L31231	K562	mSTARR-seq_RNA	IFNA	meth	806	RunA_laneA	27357725	190755	0
L31232	K562	mSTARR-seq_RNA	baseline	meth	793	RunA_laneA	47231422	311245	1
L31233	K562	mSTARR-seq_RNA	baseline	meth	792	RunA_laneA	41444366	271241	1
L31234	K562	mSTARR-seq_RNA	baseline	meth	787	RunA_laneA	34031856	253692	1
L31235	K562	mSTARR-seq_RNA	Dex	meth	777	RunA_laneA	33022130	285023	1
L31320	K562	mSTARR-seq_RNA	Dex	meth	844	RunA_laneA	51255027	280881	1
L31237	K562	mSTARR-seq_RNA	Dex	meth	790	RunA_laneA	20855075	203610	1
L31238	K562	mSTARR-seq_RNA	IFNA	meth	791	RunA_laneA	30872293	146235	1
L31239	K562	mSTARR-seq_RNA	IFNA	meth	780	RunA_laneA	24895763	190622	1
L31240	K562	mSTARR-seq_RNA	IFNA	meth	795	RunA_laneA	27991590	203166	1
L31241	K562	mSTARR-seq_RNA	baseline	sham	800	RunA_laneA	26405762	118538	0
L31242	K562	mSTARR-seq_RNA	baseline	sham	788	RunA_laneA	31136506	192948	0
L31243	K562	mSTARR-seq_RNA	baseline	sham	802	RunA_laneA	27673321	191519	0
L31244	K562	mSTARR-seq_RNA	Dex	sham	806	RunA_laneA	34161349	230831	0
L31245	K562	mSTARR-seq_RNA	Dex	sham	793	RunA_laneA	23829676	190876	0
L31246	K562	mSTARR-seq_RNA	Dex	sham	787	RunA_laneA	33243820	225874	0
L31247	K562	mSTARR-seq_RNA	IFNA	sham	777	RunA_laneA	21692069	170776	0
L31248	K562	mSTARR-seq_RNA	IFNA	sham	783	RunA_laneA	45615220	246224	0
L31249	K562	mSTARR-seq_RNA	IFNA	sham	787	RunA_laneA	37341791	249065	0
L31250	K562	mSTARR-seq_RNA	baseline	sham	795	RunA_laneA	15508687	50552	1
L31251	K562	mSTARR-seq_RNA	baseline	sham	789	RunA_laneA	31395687	185749	1
L31252	K562	mSTARR-seq_RNA	baseline	sham	791	RunA_laneA	24683322	188510	1
L31253	K562	mSTARR-seq_RNA	Dex	sham	791	RunA_laneA	40593682	262762	1
L31254	K562	mSTARR-seq_RNA	Dex	sham	802	RunA_laneA	23239790	193852	1
L31255	K562	mSTARR-seq_RNA	Dex	sham	792	RunA_laneA	27840348	214679	1
L31256	K562	mSTARR-seq_RNA	IFNA	sham	780	RunA_laneA	29836323	204926	1
L31257	K562	mSTARR-seq_RNA	IFNA	sham	793	RunA_laneA	33376205	169306	1
L31258	K562	mSTARR-seq_RNA	IFNA	sham	789	RunA_laneA	38052772	236959	1
L31259	K562	mSTARR-seq_DNA	baseline	meth	819	RunA_laneB	37373690	19450522	0
L31260	K562	mSTARR-seq_DNA	baseline	meth	818	RunA_laneB	31988784	17705630	0
L31261	K562	mSTARR-seq_DNA	baseline	meth	825	RunA_laneB	30217904	17303363	0
L31262	K562	mSTARR-seq_DNA	Dex	meth	823	RunA_laneB	33402501	18274271	0
L31263	K562	mSTARR-seq_DNA	Dex	meth	821	RunA_laneB	29972839	17118866	0
L31264	K562	mSTARR-seq_DNA	Dex	meth	828	RunA_laneB	27148247	15962604	0
L31265	K562	mSTARR-seq_DNA	IFNA	meth	837	RunA_laneB	33000382	18080977	0
L31266	K562	mSTARR-seq_DNA	IFNA	meth	825	RunA_laneB	31331546	17649695	0
L31267	K562	mSTARR-seq_DNA	IFNA	meth	824	RunA_laneB	42721837	21195554	0
L31268	K562	mSTARR-seq_DNA	baseline	meth	818	RunA_laneB	28888434	16822332	1
L31269	K562	mSTARR-seq_DNA	baseline	meth	819	RunA_laneB	27130959	16113896	1
L31270	K562	mSTARR-seq_DNA	baseline	meth	823	RunA_laneB	29108300	16961507	1
L31271	K562	mSTARR-seq_DNA	Dex	meth	838	RunA_laneB	27823410	16424936	1
L31272	K562	mSTARR-seq_DNA	Dex	meth	824	RunA_laneB	29142028	16957828	1
L31273	K562	mSTARR-seq_DNA	Dex	meth	825	RunA_laneB	36689245	19358300	1
L31274	K562	mSTARR-seq_DNA	IFNA	meth	825	RunA_laneB	28500495	16731320	1
L31275	K562	mSTARR-seq_DNA	IFNA	meth	824	RunA_laneB	39217992	20148771	1
L31276	K562	mSTARR-seq_DNA	IFNA	meth	823	RunA_laneB	29266233	16872143	1
L31277	K562	mSTARR-seq_DNA	baseline	sham	838	RunA_laneB	31431669	17585196	0
L31278	K562	mSTARR-seq_DNA	baseline	sham	846	RunA_laneB	25004916	15196993	0
L31279	K562	mSTARR-seq_DNA	baseline	sham	835	RunA_laneB	33647064	18357397	0
L31280	K562	mSTARR-seq_DNA	Dex	sham	828	RunA_laneB	43168793	21271957	0
L31281	K562	mSTARR-seq_DNA	Dex	sham	840	RunA_laneB	33396711	18273314	0
L31282	K562	mSTARR-seq_DNA	Dex	sham	834	RunA_laneB	33995877	18544082	0
L31283	K562	mSTARR-seq_DNA	IFNA	sham	819	RunA_laneB	39591730	20124436	0
L31284	K562	mSTARR-seq_DNA	IFNA	sham	821	RunA_laneB	35613841	18898754	0
L31285	K562	mSTARR-seq_DNA	IFNA	sham	813	RunA_laneB	28502579	16502611	0
L31286	K562	mSTARR-seq_DNA	baseline	sham	817	RunA_laneB	31200483	17484155	1
L31287	K562	mSTARR-seq_DNA	baseline	sham	821	RunA_laneB	28325637	16458844	1
L31288	K562	mSTARR-seq_DNA	baseline	sham	813	RunA_laneB	31003191	17579806	1
L31289	K562	mSTARR-seq_DNA	Dex	sham	814	RunA_laneB	31534917	17658117	1
L31290	K562	mSTARR-seq_DNA	Dex	sham	818	RunA_laneB	29609476	17102938	1
L31291	K562	mSTARR-seq_DNA	Dex	sham	816	RunA_laneB	27532903	16137020	1
L31292	K562	mSTARR-seq_DNA	IFNA	sham	807	RunA_laneB	29615297	17055195	1
L31293	K562	mSTARR-seq_DNA	IFNA	sham	814	RunA_laneB	24946502	15186574	1
L31294	K562	mSTARR-seq_DNA	IFNA	sham	815	RunA_laneB	28326384	16602868	1
L31416	K562	endogenous_RNA	Dex	not_applicable	335	RunB_laneA	32528511	not_applicable	0
L31417	K562	endogenous_RNA	IFNA	not_applicable	332	RunB_laneA	35863128	not_applicable	0
L31418	K562	endogenous_RNA	baseline	not_applicable	336	RunB_laneA	30771965	not_applicable	0
L31419	K562	endogenous_RNA	Dex	not_applicable	332	RunB_laneA	41057884	not_applicable	0
L31420	K562	endogenous_RNA	IFNA	not_applicable	332	RunB_laneA	24843009	not_applicable	0
L31421	K562	endogenous_RNA	baseline	not_applicable	318	RunB_laneA	37726099	not_applicable	0
L31422	K562	endogenous_RNA	Dex	not_applicable	335	RunB_laneA	33036901	not_applicable	0
L31423	K562	endogenous_RNA	IFNA	not_applicable	332	RunB_laneA	27312232	not_applicable	0
L31424	K562	endogenous_RNA	baseline	not_applicable	324	RunB_laneA	66465237	not_applicable	0
L31425	K562	endogenous_RNA	Dex	not_applicable	353	RunB_laneA	22182628	not_applicable	0
L31426	K562	endogenous_RNA	IFNA	not_applicable	334	RunB_laneA	31318933	not_applicable	0
L31427	K562	endogenous_RNA	baseline	not_applicable	342	RunB_laneA	38736645	not_applicable	0
L31428	K562	endogenous_RNA	Dex	not_applicable	330	RunB_laneA	30758681	not_applicable	0
L31429	K562	endogenous_RNA	IFNA	not_applicable	324	RunB_laneA	44006523	not_applicable	0
L31430	K562	endogenous_RNA	baseline	not_applicable	343	RunB_laneA	38328958	not_applicable	0
L31431	K562	endogenous_RNA	Dex	not_applicable	328	RunB_laneA	38279191	not_applicable	0
L31432	K562	endogenous_RNA	IFNA	not_applicable	327	RunB_laneA	33935870	not_applicable	0
L31433	K562	endogenous_RNA	baseline	not_applicable	332	RunB_laneA	48984831	not_applicable	0
10036_13	HepG2	mSTARR-seq_DNA	baseline	sham	469	RunC_laneA	63405524	9411211	not_applicable
10036_14	HepG2	mSTARR-seq_DNA	baseline	sham	470	RunC_laneA	71728992	10319560	not_applicable
10036_15	HepG2	mSTARR-seq_DNA	baseline	sham	480	RunC_laneA	74571716	10955118	not_applicable
10036_16	HepG2	mSTARR-seq_DNA	baseline	sham	469	RunC_laneA	70424088	10249521	not_applicable
10036_17	HepG2	mSTARR-seq_DNA	baseline	sham	474	RunC_laneA	70814692	10387036	not_applicable
10036_18	HepG2	mSTARR-seq_DNA	baseline	sham	467	RunC_laneA	66985092	9813069	not_applicable
10036_19	HepG2	mSTARR-seq_DNA	baseline	meth	477	RunC_laneA	63040236	9260428	not_applicable
10036_20	HepG2	mSTARR-seq_DNA	baseline	meth	483	RunC_laneA	57983732	8704636	not_applicable
10036_21	HepG2	mSTARR-seq_DNA	baseline	meth	469	RunC_laneA	71800372	10244436	not_applicable
10036_22	HepG2	mSTARR-seq_DNA	baseline	meth	473	RunC_laneA	61848680	8995756	not_applicable
10036_23	HepG2	mSTARR-seq_DNA	baseline	meth	469	RunC_laneA	63613580	9383515	not_applicable
10036_24	HepG2	mSTARR-seq_DNA	baseline	meth	477	RunC_laneA	72757536	10467658	not_applicable
10036_1	HepG2	mSTARR-seq_RNA	baseline	sham	481	RunC_laneA	60781652	787900	not_applicable
10036_2	HepG2	mSTARR-seq_RNA	baseline	sham	481	RunC_laneA	40491328	809485	not_applicable
10036_3	HepG2	mSTARR-seq_RNA	baseline	sham	477	RunC_laneA	63006880	740450	not_applicable
10036_4	HepG2	mSTARR-seq_RNA	baseline	sham	477	RunC_laneA	66790348	848305	not_applicable
10036_5	HepG2	mSTARR-seq_RNA	baseline	sham	460	RunC_laneA	56139788	1235354	not_applicable
10036_6	HepG2	mSTARR-seq_RNA	baseline	sham	482	RunC_laneA	58078312	752704	not_applicable
10036_7	HepG2	mSTARR-seq_RNA	baseline	meth	476	RunC_laneA	45600768	537555	not_applicable
10036_8	HepG2	mSTARR-seq_RNA	baseline	meth	477	RunC_laneA	44533128	530631	not_applicable
10036_9	HepG2	mSTARR-seq_RNA	baseline	meth	475	RunC_laneA	50821244	583811	not_applicable
10036_10	HepG2	mSTARR-seq_RNA	baseline	meth	476	RunC_laneA	43597240	485426	not_applicable
10036_11	HepG2	mSTARR-seq_RNA	baseline	meth	472	RunC_laneA	43257784	528859	not_applicable
10036_12	HepG2	mSTARR-seq_RNA	baseline	meth	475	RunC_laneA	42648700	495509	not_applicable
