## Supplementary File 2 for "DNA methylation-environment interactions in the human genome"

### Sheet: sheet1
Target set	Mean number (+/- SD) CpGs in 600 bp windows that overlap the target set	Mean number (+/- SD) of DNA reads overlapping 600 bp windows that overlap the target set
NR3C1	7.405 (9.409)	101.74592 (97.3109)
control	13.291 (11.179)	19.34505 (48.10491)
EPIC array	19.641 (14.471)	44.5214 (93.25416)
RRBS	20.87 (13.883)	78.20986 (123.49897)
All 216,091 windows tested	16.418 (12.829)	93.90786 (164.19)
