## Supplementary File 4 for "DNA methylation-environment interactions in the human genome"

### Sheet: sheet1
	Enrichment results for regulatory activity											Enrichment results for MD-regulatory activity
ENCODE region	outside_encodesubset_notreg	outside_encode_subset_reg	inside_encode_subset_notreg	inside_encode_subset_reg	Odds ratio (OR)	OR lower 95% confidence interval (CI)	OR upper 95% CI	p-value	log2(OR)	log2[OR lower 95% (CI)]	log2[OR upper 95% (CI)]	outside_encodesubset_notmdreg	outside_encodesubset_mdreg	inside_encodesubset_notmdreg	inside_encodesubset_mdreg	Proportion reg windows showing methylation dependence (MD)	OR for MD	OR lower 95% CI	OR upper 95% CI	log2(OR)	log2[OR lower 95% (CI)]	log2[OR upper 95% (CI)]	p_md
4_Strong_Enhancer	201338	2395	11032	1326	10.1043	9.41773	10.8388	0	3.33689	3.23538	3.43813	1181	1214	772	554	0.417798	0.698188	0.608246	0.801136	-0.518313	-0.717273	-0.319881	1.87e-07
5_Strong_Enhancer	208878	3371	3492	350	6.21035	5.51914	6.97117	5.54e-142	2.63468	2.46444	2.8014	1726	1645	227	123	0.351429	0.56862	0.448062	0.718993	-0.814464	-1.15823	-0.475951	1.19e-06
7_Weak_Enhancer	203199	3455	9171	266	1.70583	1.49752	1.93652	1.05e-14	0.770474	0.582578	0.953465	1790	1665	163	103	0.387218	0.679415	0.52079	0.88318	-0.557635	-0.941227	-0.17922	0.00331837
1_Active_Promoter	197500	3312	14870	409	1.64016	1.47449	1.82063	1.56e-18	0.713834	0.560214	0.864435	1847	1465	106	303	0.740831	3.60263	2.84669	4.58746	1.84905	1.50929	2.1977	8.55e-31
6_Weak_Enhancer	208876	3630	3494	91	1.49862	1.20026	1.85072	0.000351653	0.583633	0.263353	0.888083	1900	1730	53	38	0.417582	0.787487	0.502396	1.22405	-0.344671	-0.993102	0.291664	0.288719
3_Poised_Promoter	210744	3693	1626	28	0.982683	0.65	1.42811	1	-0.025202	-0.621489	0.514103	1939	1754	14	14	0.5	1.10544	0.48698	2.50923	0.144624	-1.03807	1.32724	0.850615
15_RepetitiveCNV	211601	3708	769	13	0.964706	0.510825	1.66173	1	-0.0518385	-0.969098	0.73269	1946	1762	7	6	0.461538	0.94665	0.262325	3.29663	-0.0790963	-1.93057	1.72099	1
2_Weak_Promoter	207944	3663	4426	58	0.743919	0.562779	0.965777	0.023616	-0.426782	-0.829359	-0.0502382	1922	1741	31	27	0.465517	0.961518	0.549754	1.67226	-0.056614	-0.863142	0.741798	0.895516
13_Heterochromlo	155428	3150	56942	571	0.494786	0.451568	0.541391	9.47e-62	-1.01512	-1.14698	-0.885257	1660	1490	293	278	0.486865	1.05701	0.880666	1.26862	0.0799876	-0.183333	0.343257	0.554002
9_Txn_Transition	206125	3682	6245	39	0.349607	0.247944	0.479411	1.35e-14	-1.51619	-2.01191	-1.06066	1931	1751	22	17	0.435897	0.852199	0.423358	1.68694	-0.230737	-1.24005	0.754411	0.633527
10_Txn_Elongation	202203	3668	10167	53	0.287371	0.214687	0.377039	1.51e-28	-1.79901	-2.21969	-1.40721	1929	1739	24	29	0.54717	1.34024	0.750183	2.41524	0.422492	-0.414686	1.27216	0.332785
8_Insulator	207996	3699	4374	22	0.282824	0.176824	0.429431	3.18e-13	-1.82202	-2.49962	-1.2195	1944	1755	9	13	0.590909	1.59978	0.630869	4.25157	0.677877	-0.664587	2.08799	0.292569
11_Weak_Txn	177573	3568	34797	153	0.218828	0.184818	0.257428	1.2e-120	-2.19213	-2.43582	-1.95776	1889	1679	64	89	0.581699	1.56435	1.11384	2.20739	0.645565	0.155542	1.14234	0.00801592
12_Repressed	170759	3576	41611	145	0.166397	0.139939	0.196552	5.34e-175	-2.5873	-2.83713	-2.34701	1890	1686	63	82	0.565517	1.45891	1.03049	2.07365	0.544895	0.0433352	1.05217	0.0274914
14_RepetitiveCNV	210988	3717	1382	4	0.164306	0.0446781	0.421968	1.22e-06	-2.60554	-4.48429	-1.2448	1949	1768	4	0	0	0	0	1.67243	#NAME?	#NAME?	0.741945	0.126653
