## Supplementary File 5 for "DNA methylation-environment interactions in the human genome"

### Sheet: Sheet1
Dataset	Mean number DNA reads overlapping each window	Standard deviation	Mean number RNA reads overlapping each window	Standard deviation	Mean number of CpGs per window	Standard deviation
Baseline K562: windows passing DNA, RNA, and DNA repeatability filters	93.9079	164.19	165.093	1008.82	16.4183	12.8285
IFNA K562: windows passing DNA, RNA, and DNA repeatability filters	103.913	184.566	187.552	1461.27	17.4715	13.4252
Dex K562: windows passing DNA, RNA, and DNA repeatability filters	91.5118	163.132	145.348	983.262	15.3845	12.1154
HepG2: windows passing DNA, RNA, and DNA repeatability filters	22.142	52.8414	22.2693	131.966	14.9852	12.8816
Lea et al 2018: windows passing DNA, RNA, and DNA repeatability filters	22.5875	71.9309	53.7976	437.685	12.7218	11.699
