## Supplementary File 8 for "DNA methylation-environment interactions in the human genome"

### Sheet: sheet1
Motif_Name	Consensus_sequence	percent_of_target_sequences_with_motif	percent_of_background_sequences_with_motif	number_of_background_sequences_without_motif	number_of_background_sequences_with_motif	number_of_target_sequences_without_motif	number_of_target_sequences_with_motif	odds_ratio	odds_ratio_lower95confidenceinterval	odds_ratio_upper95confidenceinterval	p
Tcfcp2l1(CP2)/mES-Tcfcp2l1-ChIP-Seq(GSE11431)/Homer	NRAACCRGTTYRAACCRGYT	0.25	0.0611	2973.5	193.5	18	6	5.10542	1.63977	13.6154	0.00291361
p53(p53)/Saos-p53-ChIP-Seq(GSE15780)/Homer	RRCATGYCYRGRCATGYYYN	0.1667	0.0314	3067.4	99.6	20	4	6.12572	1.49492	18.7559	0.00684346
p53(p53)/Saos-p53-ChIP-Seq/Homer	RRCATGYCYRGRCATGYYYN	0.1667	0.0314	3067.4	99.6	20	4	6.12572	1.49492	18.7559	0.00684346
p73(p53)/Trachea-p73-ChIP-Seq(PRJNA310161)/Homer	NRRRCAWGTCCDGRCATGYY	0.125	0.0201	3103.2	63.8	21	3	6.91468	1.28856	24.0479	0.0130654
GLI3(Zf)/Limb-GLI3-ChIP-Chip(GSE11077)/Homer	CGTGGGTGGTCC	0.1667	0.0529	2999.4	167.6	20	4	3.56773	0.876889	10.8155	0.0371751
PRDM14(Zf)/H1-PRDM14-ChIP-Seq(GSE22767)/Homer	RGGTCTCTAACY	0.2083	0.0861	2894	273	19	5	2.78828	0.807327	7.80186	0.0519535
Hoxc9(Homeobox)/Ainv15-Hoxc9-ChIP-Seq(GSE21812)/Homer	GGCCATAAATCA	0.2083	0.0914	2877.4	289.6	19	5	2.60957	0.755881	7.2961	0.0642253
p63(p53)/Keratinocyte-p63-ChIP-Seq(GSE17611)/Homer	NNDRCATGYCYNRRCATGYH	0.25	0.1214	2782.1	384.9	18	6	2.40774	0.777514	6.38063	0.107083
Pitx1:Ebox(Homeobox,bHLH)/Hindlimb-Pitx1-ChIP-Seq(GSE41591)/Homer	YTAATTRAWWCCAGATGT	0.125	0.04	3040.2	126.8	21	3	3.41722	0.644364	11.6675	0.0716633
IRF4(IRF)/GM12878-IRF4-ChIP-Seq(GSE32465)/Homer	ACTGAAACCA	0.2083	0.1004	2848.8	318.2	19	5	2.35675	0.683061	6.58423	0.0878512
CTCF-SatelliteElement(Zf?)/CD4+-CTCF-ChIP-Seq(Barski_et_al.)/Homer	TGCAGTTCCMVNWRTGGCCA	0.0417	0.0039	3154.8	12.2	23	1	11.3976	0.256393	83.4565	0.0936505
GRHL2(CP2)/HBE-GRHL2-ChIP-Seq(GSE46194)/Homer	AAACYKGTTWDACMRGTTTB	0.2083	0.1017	2844.6	322.4	19	5	2.32425	0.673685	6.49241	0.0915708
Nr5a2(NR)/Pancreas-LRH1-ChIP-Seq(GSE34295)/Homer	BTCAAGGTCA	0.375	0.237	2415.9	751.1	15	9	1.92965	0.741435	4.72934	0.145339
Nr5a2(NR)/mES-Nr5a2-ChIP-Seq(GSE19019)/Homer	BTCAAGGTCA	0.2917	0.1806	2594.8	572.2	17	7	1.86757	0.651634	4.76595	0.180042
ZNF41(Zf)/HEK293-ZNF41.GFP-ChIP-Seq(GSE58341)/Homer	CCTCATGGTGYCYTWYTCCCTTGTG	0.0417	0.0066	3145.9	21.1	23	1	6.50294	0.151015	44.1054	0.153497
SF1(NR)/H295R-Nr5a1-ChIP-Seq(GSE44220)/Homer	CAAGGHCANV	0.25	0.1566	2670.8	496.2	18	6	1.79463	0.580224	4.74916	0.253063
CRE(bZIP)/Promoter/Homer	CSGTGACGTCAC	0.125	0.0613	2972.6	194.4	21	3	2.18848	0.414406	7.42477	0.181713
E2F(E2F)/Hela-CellCycle-Expression/Homer	TTSGCGCGAAAA	0.0417	0.0085	3140.2	26.8	23	1	5.05103	0.118415	33.5437	0.191271
p53(p53)/mES-cMyc-ChIP-Seq(GSE11431)/Homer	ACATGCCCGGGCAT	0.0417	0.0089	3138.9	28.1	23	1	4.86847	0.114293	32.2528	0.197407
Ap4(bHLH)/AML-Tfap4-ChIP-Seq(GSE45738)/Homer	NAHCAGCTGD	0.5417	0.4331	1794.3	1372.7	11	13	1.54396	0.636077	3.8191	0.307182
bZIP:IRF(bZIP,IRF)/Th17-BatF-ChIP-Seq(GSE39756)/Homer	NAGTTTCABTHTGACTNW	0.1667	0.0982	2855.9	311.1	20	4	1.83619	0.453476	5.52949	0.28883
Sox6(HMG)/Myotubes-Sox6-ChIP-Seq(GSE32627)/Homer	CCATTGTTNY	0.4167	0.323	2143.4	1023.6	14	10	1.49467	0.591783	3.63208	0.381615
ZSCAN22(Zf)/HEK293-ZSCAN22.GFP-ChIP-Seq(GSE58341)/Homer	SMCAGTCWGAKGGAGGAGGC	0.0833	0.0371	3049.4	117.6	22	2	2.34806	0.264627	9.73852	0.227515
c-Jun-CRE(bZIP)/K562-cJun-ChIP-Seq(GSE31477)/Homer	ATGACGTCATCY	0.1667	0.1022	2843.1	323.9	20	4	1.75455	0.433392	5.2823	0.301604
MafB(bZIP)/BMM-Mafb-ChIP-Seq(GSE75722)/Homer	WNTGCTGASTCAGCANWTTY	0.2083	0.1426	2715	452	19	5	1.58042	0.45887	4.40499	0.375106
CRX(Homeobox)/Retina-Crx-ChIP-Seq(GSE20012)/Homer	GCTAATCC	0.625	0.5359	1468.7	1698.3	9	15	1.44173	0.589074	3.74785	0.418352
Zfp809(Zf)/ES-Zfp809-ChIP-Seq(GSE70799)/Homer	GGGGCTYGKCTGGGA	0.1667	0.1081	2824.4	342.6	20	4	1.64633	0.406799	4.95421	0.322835
ZNF415(Zf)/HEK293-ZNF415.GFP-ChIP-Seq(GSE58341)/Homer	GRTGMTRGAGCC	0.25	0.1841	2583.4	583.6	18	6	1.47411	0.476883	3.89797	0.426725
Twist(bHLH)/HMLE-TWIST1-ChIP-Seq(Chang_et_al)/Homer	VCAKCTGGNNNCCAGMTGBN	0.0833	0.0439	3028	139	22	2	1.97981	0.223486	8.18751	0.286949
Arnt:Ahr(bHLH)/MCF7-Arnt-ChIP-Seq(Lo_et_al.)/Homer	TBGCACGCAA	0.2083	0.1519	2685.7	481.3	19	5	1.46932	0.426721	4.09391	0.397413
Tgif2(Homeobox)/mES-Tgif2-ChIP-Seq(GSE55404)/Homer	TGTCANYT	0.7917	0.7199	885.7	2281.3	5	19	1.47592	0.530904	5.07296	0.503117
Bach1(bZIP)/K562-Bach1-ChIP-Seq(GSE31477)/Homer	AWWNTGCTGAGTCAT	0.0833	0.0454	3023	144	22	2	1.90798	0.215441	7.88614	0.301133
HIF2a(bHLH)/785_O-HIF2a-ChIP-Seq(GSE34871)/Homer	GCACGTACCC	0.125	0.0811	2909.9	257.1	21	3	1.61726	0.306857	5.47075	0.439514
Sox4(HMG)/proB-Sox4-ChIP-Seq(GSE50066)/Homer	YCTTTGTTCC	0.25	0.1949	2549.3	617.7	18	6	1.37471	0.444801	3.63414	0.447061
ISRE(IRF)/ThioMac-LPS-Expression(GSE23622)/Homer	AGTTTCASTTTC	0.0417	0.0169	3113.3	53.7	23	1	2.5053	0.0597527	16.0116	0.342161
Atf7(bZIP)/3T3L1-Atf7-ChIP-Seq(GSE56872)/Homer	NGRTGACGTCAY	0.2083	0.1599	2660.2	506.8	19	5	1.38051	0.40101	3.84549	0.573134
VDR(NR),DR3/GM10855-VDR+vitD-ChIP-Seq(GSE22484)/Homer	ARAGGTCANWGAGTTCANNN	0.125	0.0873	2890.4	276.6	21	3	1.49023	0.282861	5.03751	0.46258
Hnf1(Homeobox)/Liver-Foxa2-Chip-Seq(GSE25694)/Homer	GGTTAAWCATTAA	0.0417	0.0181	3109.5	57.5	23	1	2.33038	0.0556472	14.855	0.361987
Pdx1(Homeobox)/Islet-Pdx1-ChIP-Seq(SRA008281)/Homer	YCATYAATCA	0.25	0.2021	2526.6	640.4	18	6	1.31602	0.425848	3.47848	0.608666
ZNF189(Zf)/HEK293-ZNF189.GFP-ChIP-Seq(GSE58341)/Homer	TGGAACAGMA	0.2917	0.2419	2400.4	766.6	17	7	1.28833	0.449955	3.28387	0.632152
RBPJ:Ebox(?,bHLH)/Panc1-Rbpj1-ChIP-Seq(GSE47459)/Homer	GGGRAARRGRMCAGMTG	0.1667	0.1264	2766.6	400.4	20	4	1.38334	0.342065	4.15879	0.534392
NPAS2(bHLH)/Liver-NPAS2-ChIP-Seq(GSE39860)/Homer	KCCACGTGAC	0.375	0.3235	2141.8	1025.2	15	9	1.25373	0.482063	3.0698	0.662223
GATA(Zf),IR4/iTreg-Gata3-ChIP-Seq(GSE20898)/Homer	NAGATWNBNATCTNN	0.0417	0.019	3106.7	60.3	23	1	2.2505	0.0537704	14.3298	0.371819
HOXA2(Homeobox)/mES-Hoxa2-ChIP-Seq(Donaldson_et_al.)/Homer	GYCATCMATCAT	0.0417	0.0191	3106.3	60.7	23	1	2.2131	0.0528859	14.0828	0.376635
Tcf4(HMG)/Hct116-Tcf4-ChIP-Seq(SRA012054)/Homer	ASATCAAAGGVA	0.125	0.0903	2880.7	286.3	21	3	1.43886	0.273158	4.86256	0.473934
THRa(NR)/C17.2-THRa-ChIP-Seq(GSE38347)/Homer	GGTCANYTGAGGWCA	0.25	0.207	2511.1	655.9	18	6	1.27581	0.412859	3.37218	0.613638
PU.1:IRF8(ETS:IRF)/pDC-Irf8-ChIP-Seq(GSE66899)/Homer	GGAAGTGAAAST	0.0833	0.0545	2994.3	172.7	22	2	1.57301	0.177876	6.48548	0.38238
BMAL1(bHLH)/Liver-Bmal1-ChIP-Seq(GSE39860)/Homer	GNCACGTG	0.5	0.45	1740.8	1426.2	12	12	1.22082	0.499984	2.98081	0.683153
HOXA9(Homeobox)/HSC-Hoxa9-ChIP-Seq(GSE33509)/Homer	GGCCATAAATCA	0.1667	0.131	2752	415	20	4	1.32613	0.327976	3.98564	0.545547
HNF6(Homeobox)/Liver-Hnf6-ChIP-Seq(ERP000394)/Homer	NTATYGATCH	0.125	0.0928	2873	294	21	3	1.39584	0.265029	4.71661	0.48444
Gata1(Zf)/K562-GATA1-ChIP-Seq(GSE18829)/Homer	SAGATAAGRV	0.2917	0.2498	2375.4	791.6	17	7	1.23471	0.431241	3.1469	0.638469
ZNF264(Zf)/HEK293-ZNF264.GFP-ChIP-Seq(GSE58341)/Homer	RGGGCACTAACY	0.2083	0.1711	2624.8	542.2	19	5	1.27441	0.370272	3.54879	0.588923
HIF-1b(HLH)/T47D-HIF1b-ChIP-Seq(GSE59937)/Homer	RTACGTGC	0.2917	0.251	2371.7	795.3	17	7	1.2285	0.429075	3.13105	0.639392
HNF1b(Homeobox)/PDAC-HNF1B-ChIP-Seq(GSE64557)/Homer	GTTAATNATTAA	0.0417	0.0209	3100.9	66.1	23	1	2.04217	0.0488597	12.964	0.400193
Foxa2(Forkhead)/Liver-Foxa2-ChIP-Seq(GSE25694)/Homer	CYTGTTTACWYW	0.2083	0.1732	2618.1	548.9	19	5	1.25482	0.364601	3.49402	0.592842
STAT1(Stat)/HelaS3-STAT1-ChIP-Seq(GSE12782)/Homer	NATTTCCNGGAAAT	0.1667	0.1341	2742.1	424.9	20	4	1.29024	0.319136	3.87785	0.553698
Meis1(Homeobox)/MastCells-Meis1-ChIP-Seq(GSE48085)/Homer	VGCTGWCAVB	0.5417	0.4961	1594.9	1572.1	11	13	1.19904	0.493986	2.96548	0.687132
GATA:SCL(Zf,bHLH)/Ter119-SCL-ChIP-Seq(GSE18720)/Homer	CRGCTGBNGNSNNSAGATAA	0.125	0.0959	2863	304	21	3	1.34525	0.255465	4.54343	0.498034
STAT4(Stat)/CD4-Stat4-ChIP-Seq(GSE22104)/Homer	NYTTCCWGGAAR	0.3333	0.2938	2236	931	16	8	1.20076	0.443315	2.98569	0.657368
IRF:BATF(IRF:bZIP)/pDC-Irf8-ChIP-Seq(GSE66899)/Homer	CTTTCANTATGACTV	0.0417	0.0218	3098	69	23	1	1.95155	0.0467201	12.3729	0.413915
Myf5(bHLH)/GM-Myf5-ChIP-Seq(GSE24852)/Homer	BAACAGCTGT	0.2917	0.2544	2360.9	806.1	17	7	1.20614	0.421274	3.07397	0.643062
STAT6(Stat)/CD4-Stat6-ChIP-Seq(GSE22104)/Homer	ABTTCYYRRGAA	0.1667	0.1355	2737.5	429.5	20	4	1.27338	0.314986	3.82664	0.557849
Oct6(POU,Homeobox)/NPC-Pou3f1-ChIP-Seq(GSE35496)/Homer	WATGCAAATGAG	0.0833	0.0594	2978.8	188.2	22	2	1.44031	0.162957	5.93231	0.651028
Unknown-ESC-element(?)/mES-Nanog-ChIP-Seq(GSE11724)/Homer	CACAGCAGGGGG	0.2917	0.2574	2351.4	815.6	17	7	1.18624	0.414364	3.02306	0.646774
Stat3+il21(Stat)/CD4-Stat3-ChIP-Seq(GSE19198)/Homer	SVYTTCCNGGAARB	0.2917	0.2587	2347.3	819.7	17	7	1.17845	0.411647	3.00312	0.648356
Gfi1b(Zf)/HPC7-Gfi1b-ChIP-Seq(GSE22178)/Homer	MAATCACTGC	0.2083	0.1788	2600.3	566.7	19	5	1.20661	0.350666	3.35943	0.7882
MyoG(bHLH)/C2C12-MyoG-ChIP-Seq(GSE36024)/Homer	AACAGCTG	0.4167	0.3808	1960.4	1206.6	14	10	1.15984	0.45936	2.81774	0.833412
Bapx1(Homeobox)/VertebralCol-Bapx1-ChIP-Seq(GSE36672)/Homer	TTRAGTGSYK	0.5833	0.5453	1439	1728	10	14	1.1658	0.479948	2.9432	0.837803
HIF-1a(bHLH)/MCF7-HIF1a-ChIP-Seq(GSE28352)/Homer	TACGTGCV	0.0833	0.0618	2971.1	195.9	22	2	1.37784	0.155987	5.67304	0.658068
Gata2(Zf)/K562-GATA2-ChIP-Seq(GSE18829)/Homer	BBCTTATCTS	0.2917	0.2626	2334.8	832.2	17	7	1.15554	0.403652	2.94457	0.816014
E2F7(E2F)/Hela-E2F7-ChIP-Seq(GSE32673)/Homer	VDTTTCCCGCCA	0.0417	0.0254	3086.5	80.5	23	1	1.67682	0.0402181	10.591	0.461808
Atf2(bZIP)/3T3L1-Atf2-ChIP-Seq(GSE56872)/Homer	NRRTGACGTCAT	0.125	0.1045	2835.9	331.1	21	3	1.22391	0.232511	4.13198	0.733722
HNF4a(NR),DR1/HepG2-HNF4a-ChIP-Seq(GSE25021)/Homer	CARRGKBCAAAGTYCA	0.1667	0.1458	2704.9	462.1	20	4	1.17091	0.289707	3.51737	0.77032
Zfp281(Zf)/ES-Zfp281-ChIP-Seq(GSE81042)/Homer	CCCCTCCCCCAC	0.125	0.1059	2831.4	335.6	21	3	1.20358	0.228662	4.06283	0.736086
ZNF317(Zf)/HEK293-ZNF317.GFP-ChIP-Seq(GSE58341)/Homer	GTCWGCTGTYYCTCT	0.0417	0.0273	3080.5	86.5	23	1	1.55684	0.0373712	9.8151	0.486279
NPAS(bHLH)/Liver-NPAS-ChIP-Seq(GSE39860)/Homer	NVCACGTG	0.4167	0.3944	1917.3	1249.7	14	10	1.0954	0.433854	2.66104	0.836388
Cux2(Homeobox)/Liver-Cux2-ChIP-Seq(GSE35985)/Homer	HNRAATCAAT	0.0833	0.0679	2951.9	215.1	22	2	1.24811	0.141372	5.13301	0.676491
KLF14(Zf)/HEK293-KLF14.GFP-ChIP-Seq(GSE58341)/Homer	RGKGGGCGKGGC	0.5833	0.561	1389	1778	10	14	1.0937	0.450249	2.76083	1
Six2(Homeobox)/NephronProgenitor-Six2-ChIP-Seq(GSE39837)/Homer	GWAAYHTGAKMC	0.25	0.2326	2430	737	18	6	1.09903	0.355777	2.90336	0.810359
DMRT6(DM)/Testis-DMRT6-ChIP-Seq(GSE60440)/Homer	YDGHTACAWTGTADC	0.0417	0.0299	3072.4	94.6	23	1	1.40575	0.0337793	8.84665	0.520883
Sox17(HMG)/Endoderm-Sox17-ChIP-Seq(GSE61475)/Homer	CCATTGTTYB	0.1667	0.154	2679.1	487.9	20	4	1.09795	0.271693	3.29703	0.779073
IRF3(IRF)/BMDM-Irf3-ChIP-Seq(GSE67343)/Homer	AGTTTCAKTTTC	0.0833	0.0716	2940	227	22	2	1.17735	0.133358	4.83944	0.689025
HOXB13(Homeobox)/ProstateTumor-HOXB13-ChIP-Seq(GSE56288)/Homer	TTTTATKRGG	0.2083	0.1965	2544.4	622.6	19	5	1.07458	0.312365	2.99064	0.800401
Srebp2(bHLH)/HepG2-Srebp2-ChIP-Seq(GSE31477)/Homer	CGGTCACSCCAC	0.0833	0.0723	2937.9	229.1	22	2	1.16627	0.132111	4.79351	0.691162
IRF2(IRF)/Erythroblas-IRF2-ChIP-Seq(GSE36985)/Homer	GAAASYGAAASY	0.0417	0.0308	3069.3	97.7	23	1	1.36141	0.0327235	8.56168	0.531946
Oct4(POU,Homeobox)/mES-Oct4-ChIP-Seq(GSE11431)/Homer	ATTTGCATAW	0.0833	0.0726	2936.8	230.2	22	2	1.16081	0.131496	4.77088	0.692235
Usf2(bHLH)/C2C12-Usf2-ChIP-Seq(GSE36030)/Homer	GTCACGTGGT	0.125	0.1147	2803.6	363.4	21	3	1.10343	0.209724	3.72306	0.750598
GRE(NR),IR3/A549-GR-ChIP-Seq(GSE32465)/Homer	NRGVACABNVTGTYCY	0.0417	0.0316	3066.8	100.2	23	1	1.33334	0.0320546	8.38143	0.539185
Sox10(HMG)/SciaticNerve-Sox3-ChIP-Seq(GSE35132)/Homer	CCWTTGTYYB	0.375	0.3657	2008.1	1158.9	15	9	1.03947	0.399752	2.54469	1
Fra1(bZIP)/BT549-Fra1-ChIP-Seq(GSE46166)/Homer	NNATGASTCATH	0.25	0.2419	2400.5	766.5	18	6	1.04438	0.338151	2.75878	1
Sox15(HMG)/CPA-Sox15-ChIP-Seq(GSE62909)/Homer	RAACAATGGN	0.25	0.2421	2399.7	767.3	18	6	1.04301	0.337716	2.75518	1
JunB(bZIP)/DendriticCells-Junb-ChIP-Seq(GSE36099)/Homer	RATGASTCAT	0.25	0.2432	2396.2	770.8	18	6	1.03587	0.335366	2.73628	1
FOXM1(Forkhead)/MCF7-FOXM1-ChIP-Seq(GSE72977)/Homer	TRTTTACTTW	0.2083	0.2041	2520.1	646.9	19	5	1.02497	0.297949	2.85187	1
MafK(bZIP)/C2C12-MafK-ChIP-Seq(GSE36030)/Homer	GCTGASTCAGCA	0.125	0.1198	2787.3	379.7	21	3	1.04774	0.199167	3.53361	1
CTCF(Zf)/CD4+-CTCF-ChIP-Seq(Barski_et_al.)/Homer	AYAGTGCCMYCTRGTGGCCA	0.0417	0.034	3059.3	107.7	23	1	1.23139	0.0296242	7.72828	0.567083
Smad2(MAD)/ES-SMAD2-ChIP-Seq(GSE29422)/Homer	CTGTCTGG	0.4583	0.4543	1727.5	1439.5	13	11	1.01538	0.410528	2.46455	1
ETS:E-box(ETS,bHLH)/HPC7-Scl-ChIP-Seq(GSE22178)/Homer	AGGAARCAGCTG	0.0417	0.0342	3058.6	108.4	23	1	1.23139	0.0296242	7.72828	0.567083
DMRT1(DM)/Testis-DMRT1-ChIP-Seq(GSE64892)/Homer	TWGHWACAWTGTWDC	0.0417	0.0354	3054.7	112.3	23	1	1.18588	0.0285381	7.4378	0.580417
IRF1(IRF)/PBMC-IRF1-ChIP-Seq(GSE43036)/Homer	GAAAGTGAAAGT	0.0417	0.0368	3050.5	116.5	23	1	1.14313	0.0275172	7.16532	0.593475
Atoh1(bHLH)/Cerebellum-Atoh1-ChIP-Seq(GSE22111)/Homer	VNRVCAGCTGGY	0.375	0.3791	1965.5	1201.5	15	9	0.981369	0.377406	2.4023	1
RXR(NR),DR1/3T3L1-RXR-ChIP-Seq(GSE13511)/Homer	TAGGGCAAAGGTCA	0.375	0.3796	1964	1203	15	9	0.979557	0.376709	2.39786	1
RAR:RXR(NR),DR5/ES-RAR-ChIP-Seq(GSE56893)/Homer	AGGTCAAGGTCA	0.0417	0.0374	3048.5	118.5	23	1	1.12302	0.0270369	7.03727	0.599801
Lhx3(Homeobox)/Neuron-Lhx3-ChIP-Seq(GSE31456)/Homer	ADBTAATTAR	0.2917	0.2974	2224.4	942.6	17	7	0.971105	0.339323	2.47392	1
PAX5(Paired,Homeobox),condensed/GM12878-PAX5-ChIP-Seq(GSE32465)/Homer	GTCACGCTCSCTGM	0.0417	0.0378	3047.1	119.9	23	1	1.10395	0.0265813	6.91582	0.605915
Slug(Zf)/Mesoderm-Snai2-ChIP-Seq(GSE61475)/Homer	SNGCACCTGCHS	0.2083	0.2135	2490.5	676.5	19	5	0.969324	0.281826	2.69671	1
Tbx5(T-box)/HL1-Tbx5.biotin-ChIP-Seq(GSE21529)/Homer	AGGTGTCA	0.7917	0.7894	665.4	2501.6	5	19	1.00999	0.36302	3.47396	1
AP-2alpha(AP2)/Hela-AP2alpha-ChIP-Seq(GSE31477)/Homer	ATGCCCTGAGGC	0.3333	0.3407	2087.3	1079.7	16	8	0.966213	0.356809	2.40185	1
IRF8(IRF)/BMDM-IRF8-ChIP-Seq(GSE77884)/Homer	GRAASTGAAAST	0.0833	0.0835	2902.3	264.7	22	2	0.995542	0.112874	4.08651	1
ZEB1(Zf)/PDAC-ZEB1-ChIP-Seq(GSE64557)/Homer	VCAGGTRDRY	0.5	0.5068	1561	1606	12	12	0.971983	0.398089	2.37331	1
Foxh1(Forkhead)/hESC-FOXH1-ChIP-Seq(GSE29422)/Homer	NNTGTGGATTSS	0.125	0.1284	2760	407	21	3	0.968768	0.184204	3.2661	1
LXRE(NR),DR4/RAW-LXRb.biotin-ChIP-Seq(GSE21512)/Homer	RGGTTACTANAGGTCA	0.0417	0.0387	3044.2	122.8	23	1	1.07595	0.0259126	6.73785	0.615088
ZBTB18(Zf)/HEK293-ZBTB18.GFP-ChIP-Seq(GSE58341)/Homer	AACATCTGGA	0.1667	0.1726	2620	547	20	4	0.957956	0.237153	2.87541	1
Pax8(Paired,Homeobox)/Thyroid-Pax8-ChIP-Seq(GSE26938)/Homer	GTCATGCHTGRCTGS	0.125	0.1289	2758.6	408.4	21	3	0.966044	0.183687	3.25685	1
ZNF143|STAF(Zf)/CUTLL-ZNF143-ChIP-Seq(GSE29600)/Homer	ATTTCCCAGVAKSCY	0.125	0.1311	2751.6	415.4	21	3	0.947342	0.180142	3.1935	1
Olig2(bHLH)/Neuron-Olig2-ChIP-Seq(GSE30882)/Homer	RCCATMTGTT	0.5	0.5135	1539.8	1627.2	12	12	0.946521	0.38767	2.3112	1
Esrrb(NR)/mES-Esrrb-ChIP-Seq(GSE11431)/Homer	KTGACCTTGA	0.2083	0.2204	2468.7	698.3	19	5	0.930888	0.270661	2.5894	1
Brn1(POU,Homeobox)/NPC-Brn1-ChIP-Seq(GSE35496)/Homer	TATGCWAATBAV	0.0417	0.0415	3035.6	131.4	23	1	1.00763	0.024278	6.30348	1
Smad3(MAD)/NPC-Smad3-ChIP-Seq(GSE36673)/Homer	TWGTCTGV	0.7083	0.7203	884.4	2282.6	7	17	0.940381	0.369077	2.69188	0.82359
Atf3(bZIP)/GBM-ATF3-ChIP-Seq(GSE33912)/Homer	DATGASTCATHN	0.25	0.2674	2319.6	847.4	18	6	0.913053	0.295682	2.41119	1
Zic(Zf)/Cerebellum-ZIC1.2-ChIP-Seq(GSE60731)/Homer	CCTGCTGAGH	0.25	0.2675	2319.2	847.8	18	6	0.911583	0.295207	2.40731	1
BATF(bZIP)/Th17-BATF-ChIP-Seq(GSE39756)/Homer	DATGASTCAT	0.25	0.2677	2318.7	848.3	18	6	0.911583	0.295207	2.40731	1
MafA(bZIP)/Islet-MafA-ChIP-Seq(GSE30298)/Homer	TGCTGACTCA	0.25	0.2678	2318.3	848.7	18	6	0.910118	0.294733	2.40343	1
KLF3(Zf)/MEF-Klf3-ChIP-Seq(GSE44748)/Homer	NRGCCCCRCCCHBNN	0.1667	0.1823	2589.2	577.8	20	4	0.895879	0.22182	2.68853	1
Lhx2(Homeobox)/HFSC-Lhx2-ChIP-Seq(GSE48068)/Homer	TAATTAGN	0.1667	0.1827	2588.1	578.9	20	4	0.893986	0.221352	2.68283	1
Nrf2(bZIP)/Lymphoblast-Nrf2-ChIP-Seq(GSE37589)/Homer	HTGCTGAGTCAT	0.0417	0.0443	3026.8	140.2	23	1	0.940079	0.0226608	5.87544	1
Tgif1(Homeobox)/mES-Tgif1-ChIP-Seq(GSE55404)/Homer	YTGWCADY	0.6667	0.6841	999.1	2167.9	8	16	0.921613	0.370684	2.49602	0.828236
Pit1+1bp(Homeobox)/GCrat-Pit1-ChIP-Seq(GSE58009)/Homer	ATGCATAATTCA	0.0417	0.0447	3025.4	141.6	23	1	0.92623	0.0223291	5.78772	1
Tcf21(bHLH)/ArterySmoothMuscle-Tcf21-ChIP-Seq(GSE61369)/Homer	NAACAGCTGG	0.3333	0.3565	2037.2	1129.8	16	8	0.901346	0.332905	2.24047	1
PPARE(NR),DR1/3T3L1-Pparg-ChIP-Seq(GSE13511)/Homer	TGACCTTTGCCCCA	0.2917	0.314	2171.8	995.2	17	7	0.898879	0.314099	2.28964	1
Fox:Ebox(Forkhead,bHLH)/Panc1-Foxa2-ChIP-Seq(GSE47459)/Homer	NNNVCTGWGYAAACASN	0.2083	0.2284	2443.3	723.7	19	5	0.888009	0.258257	2.46998	1
PRDM1(Zf)/Hela-PRDM1-ChIP-Seq(GSE31477)/Homer	ACTTTCACTTTC	0.125	0.1407	2721.3	445.7	21	3	0.871613	0.165772	2.93672	1
PGR(NR)/EndoStromal-PGR-ChIP-Seq(GSE69539)/Homer	AAGAACATWHTGTTC	0.0417	0.046	3021.3	145.7	23	1	0.89967	0.0216927	5.61996	1
Gata6(Zf)/HUG1N-GATA6-ChIP-Seq(GSE51936)/Homer	YCTTATCTBN	0.2917	0.3171	2162.1	1004.9	17	7	0.885843	0.309553	2.25639	1
E2A(bHLH)/proBcell-E2A-ChIP-Seq(GSE21978)/Homer	DNRCAGCTGY	0.5	0.5264	1498.7	1668.3	12	12	0.898712	0.36806	2.19442	0.839471
Atf1(bZIP)/K562-ATF1-ChIP-Seq(GSE31477)/Homer	GATGACGTCA	0.2083	0.2309	2435.2	731.8	19	5	0.875432	0.254593	2.43493	1
Fra2(bZIP)/Striatum-Fra2-ChIP-Seq(GSE43429)/Homer	GGATGACTCATC	0.2083	0.2307	2436	731	19	5	0.876989	0.255047	2.43927	1
Oct2(POU,Homeobox)/Bcell-Oct2-ChIP-Seq(GSE21512)/Homer	ATATGCAAAT	0.0417	0.0471	3017.6	149.4	23	1	0.880685	0.0212377	5.50031	1
Pit1(Homeobox)/GCrat-Pit1-ChIP-Seq(GSE58009)/Homer	ATGMATATDC	0.125	0.1427	2714.8	452.2	21	3	0.858141	0.163217	2.89149	1
Tcf12(bHLH)/GM12878-Tcf12-ChIP-Seq(GSE32465)/Homer	VCAGCTGYTG	0.3333	0.3623	2018.9	1148.1	16	8	0.879374	0.324784	2.18573	0.834452
CEBP(bZIP)/ThioMac-CEBPb-ChIP-Seq(GSE21512)/Homer	ATTGCGCAAC	0.125	0.1436	2712	455	21	3	0.851538	0.161965	2.86908	1
ZNF711(Zf)/SHSY5Y-ZNF711-ChIP-Seq(GSE20673)/Homer	AGGCCTAG	0.5833	0.6106	1231.9	1935.1	10	14	0.891404	0.366931	2.25066	0.834783
Nkx2.5(Homeobox)/HL1-Nkx2.5.biotin-ChIP-Seq(GSE21529)/Homer	RRSCACTYAA	0.5417	0.5704	1359.3	1807.7	11	13	0.888359	0.365974	2.19734	0.837281
RUNX2(Runt)/PCa-RUNX2-ChIP-Seq(GSE33889)/Homer	NWAACCACADNN	0.2083	0.2339	2425.8	741.2	19	5	0.861607	0.250566	2.3964	1
FOXA1(Forkhead)/LNCAP-FOXA1-ChIP-Seq(GSE27824)/Homer	WAAGTAAACA	0.2083	0.2344	2424.1	742.9	19	5	0.85858	0.249687	2.38796	1
FOXP1(Forkhead)/H9-FOXP1-ChIP-Seq(GSE31006)/Homer	NYYTGTTTACHN	0.0833	0.0997	2851.1	315.9	22	2	0.820217	0.0930727	3.36246	1
FOXA1(Forkhead)/MCF7-FOXA1-ChIP-Seq(GSE26831)/Homer	WAAGTAAACA	0.1667	0.1926	2556.6	610.4	20	4	0.838405	0.207622	2.51546	1
Bcl6(Zf)/Liver-Bcl6-ChIP-Seq(GSE31578)/Homer	NNNCTTTCCAGGAAA	0.375	0.41	1867.7	1299.3	15	9	0.862881	0.331874	2.11211	0.836351
ZNF467(Zf)/HEK293-ZNF467.GFP-ChIP-Seq(GSE58341)/Homer	TGGGGAAGGGCM	0.2917	0.3253	2136.1	1030.9	17	7	0.853135	0.298156	2.17285	0.829292
ZFX(Zf)/mES-Zfx-ChIP-Seq(GSE11431)/Homer	AGGCCTRG	0.4583	0.4961	1594.8	1572.2	13	11	0.858576	0.347152	2.08397	0.83833
NF-E2(bZIP)/K562-NFE2-ChIP-Seq(GSE31477)/Homer	GATGACTCAGCA	0.0417	0.0518	3003	164	23	1	0.796176	0.0192109	4.96566	1
Hand2(bHLH)/Mesoderm-Hand2-ChIP-Seq(GSE61475)/Homer	TGACANARRCCAGRC	0.125	0.151	2688.5	478.5	21	3	0.803399	0.152825	2.70628	1
Fosl2(bZIP)/3T3L1-Fosl2-ChIP-Seq(GSE56872)/Homer	NATGASTCABNN	0.1667	0.1973	2541.7	625.3	20	4	0.813491	0.201466	2.44045	1
MYB(HTH)/ERMYB-Myb-ChIPSeq(GSE22095)/Homer	GGCVGTTR	0.4167	0.4584	1714.3	1452.7	14	10	0.842637	0.333777	2.04674	0.837661
GRE(NR),IR3/RAW264.7-GRE-ChIP-Seq(Unpublished)/Homer	VAGRACAKWCTGTYC	0.0417	0.0538	2996.4	170.6	23	1	0.76181	0.0183861	4.74907	1
Phox2a(Homeobox)/Neuron-Phox2a-ChIP-Seq(GSE31456)/Homer	YTAATYNRATTA	0.0417	0.054	2995.9	171.1	23	1	0.76181	0.0183861	4.74907	1
AR-halfsite(NR)/LNCaP-AR-ChIP-Seq(GSE27824)/Homer	CCAGGAACAG	0.7917	0.8187	572.6	2594.4	5	19	0.839472	0.301528	2.88864	0.789085
FOXK2(Forkhead)/U2OS-FOXK2-ChIP-Seq(E-MTAB-2204)/Homer	SCHTGTTTACAT	0.125	0.1547	2676.8	490.2	21	3	0.780523	0.148479	2.62894	1
Mef2b(MADS)/HEK293-Mef2b.V5-ChIP-Seq(GSE67450)/Homer	GCTATTTTTGGM	0.1667	0.2023	2525.9	641.1	20	4	0.7882	0.195217	2.36429	0.802775
Sox3(HMG)/NPC-Sox3-ChIP-Seq(GSE33059)/Homer	CCWTTGTY	0.3333	0.3798	1963.5	1203.5	16	8	0.815688	0.301259	2.02727	0.833251
E2F1(E2F)/Hela-E2F1-ChIP-Seq(GSE22478)/Homer	CWGGCGGGAA	0.0417	0.0563	2988.5	178.5	23	1	0.729902	0.0176198	4.54813	1
Gata4(Zf)/Heart-Gata4-ChIP-Seq(GSE35151)/Homer	NBWGATAAGR	0.2917	0.3383	2095	1072	17	7	0.804786	0.281253	2.04962	0.828912
Egr2(Zf)/Thymocytes-Egr2-ChIP-Seq(GSE34254)/Homer	NGCGTGGGCGGR	0.0417	0.0569	2986.8	180.2	23	1	0.721552	0.0174193	4.49555	1
GATA(Zf),IR3/iTreg-Gata3-ChIP-Seq(GSE20898)/Homer	NNNNNBAGATAWYATCTVHN	0.0417	0.0572	2985.8	181.2	23	1	0.717326	0.0173178	4.46895	1
KLF6(Zf)/PDAC-KLF6-ChIP-Seq(GSE64557)/Homer	MKGGGYGTGGCC	0.3333	0.383	1953.1	1213.9	16	8	0.804437	0.297096	1.99922	0.678742
Nkx3.1(Homeobox)/LNCaP-Nkx3.1-ChIP-Seq(GSE28264)/Homer	AAGCACTTAA	0.5	0.5511	1420.7	1746.3	12	12	0.813917	0.333344	1.98738	0.682573
Tbox:Smad(T-box,MAD)/ESCd5-Smad2_3-ChIP-Seq(GSE29422)/Homer	AGGTGHCAGACA	0.0417	0.0581	2982.8	184.2	23	1	0.704923	0.0170198	4.39091	1
E2A(bHLH),near_PU.1/Bcell-PU.1-ChIP-Seq(GSE21512)/Homer	NVCACCTGBN	0.4167	0.4704	1676.4	1490.6	14	10	0.802968	0.318052	1.95035	0.683741
CLOCK(bHLH)/Liver-Clock-ChIP-Seq(GSE39860)/Homer	GHCACGTG	0.125	0.1613	2655.9	511.1	21	3	0.742585	0.141328	2.50067	0.785897
RUNX1(Runt)/Jurkat-RUNX1-ChIP-Seq(GSE29180)/Homer	AAACCACARM	0.25	0.2999	2216.5	950.5	18	6	0.777621	0.251874	2.05295	0.662476
MafF(bZIP)/HepG2-MafF-ChIP-Seq(GSE31477)/Homer	HWWGTCAGCAWWTTT	0.0417	0.0597	2978	189	23	1	0.685126	0.0165441	4.26599	1
CEBP:CEBP(bZIP)/MEF-Chop-ChIP-Seq(GSE35681)/Homer	NTNATGCAAYMNNHTGMAAY	0.0417	0.0603	2976	191	23	1	0.677497	0.0163608	4.21894	1
Chop(bZIP)/MEF-Chop-ChIP-Seq(GSE35681)/Homer	ATTGCATCAT	0.125	0.1641	2647	520	21	3	0.727264	0.138414	2.44888	0.78546
EBF1(EBF)/Near-E2A-ChIP-Seq(GSE21512)/Homer	GTCCCCWGGGGA	0.375	0.4329	1795.2	1371.8	15	9	0.785044	0.301978	1.92144	0.680846
ZNF165(Zf)/WHIM12-ZNF165-ChIP-Seq(GSE65937)/Homer	AAGGKGRCGCAGGCA	0.0417	0.0617	2971.4	195.6	23	1	0.659107	0.0159187	4.10306	1
GATA3(Zf)/iTreg-Gata3-ChIP-Seq(GSE20898)/Homer	AGATAASR	0.375	0.4344	1790.3	1376.7	15	9	0.780017	0.300005	1.90913	0.680667
Jun-AP1(bZIP)/K562-cJun-ChIP-Seq(GSE31477)/Homer	GATGASTCATCN	0.125	0.1662	2640.4	526.6	21	3	0.71571	0.136215	2.40983	0.78533
HRE(HSF)/Striatum-HSF1-ChIP-Seq(GSE38000)/Homer	TTCTAGAABNTTCTA	0.0417	0.0631	2967	200	23	1	0.645056	0.0155837	4.01468	1
TATA-Box(TBP)/Promoter/Homer	CCTTTTAWAGSC	0.2083	0.2611	2339.7	827.3	19	5	0.744683	0.216613	2.07054	0.648006
RUNX(Runt)/HPC7-Runx1-ChIP-Seq(GSE22178)/Homer	SAAACCACAG	0.1667	0.216	2482.4	684.6	20	4	0.724744	0.179538	2.17344	0.803064
Tbet(T-box)/CD8-Tbet-ChIP-Seq(GSE33802)/Homer	AGGTGTGAAM	0.2083	0.2625	2335.2	831.8	19	5	0.738629	0.214855	2.05366	0.647435
NeuroD1(bHLH)/Islet-NeuroD1-ChIP-Seq(GSE30298)/Homer	GCCATCTGTT	0.25	0.3079	2191.3	975.7	18	6	0.748386	0.242442	1.97558	0.659998
Tlx?(NR)/NPC-H3K4me1-ChIP-Seq(GSE16256)/Homer	CTGGCAGSCTGCCA	0.125	0.1691	2631.1	535.9	21	3	0.701297	0.133473	2.36112	0.785429
BORIS(Zf)/K562-CTCFL-ChIP-Seq(GSE32465)/Homer	CNNBRGCGCCCCCTGSTGGC	0.0417	0.0659	2958.3	208.7	23	1	0.615408	0.0148707	3.82823	1
ZBTB12(Zf)/HEK293-ZBTB12.GFP-ChIP-Seq(GSE58341)/Homer	NGNTCTAGAACCNGV	0.0833	0.1213	2782.5	384.5	22	2	0.658692	0.0747942	2.69681	0.760109
Brachyury(T-box)/Mesoendoderm-Brachyury-ChIP-exo(GSE54963)/Homer	ANTTMRCASBNNNGTGYKAAN	0.0417	0.0669	2955	212	23	1	0.606084	0.0146464	3.77	1
FOXK1(Forkhead)/HEK293-FOXK1-ChIP-Seq(GSE51673)/Homer	NVWTGTTTAC	0.1667	0.2232	2459.7	707.3	20	4	0.695978	0.172433	2.08698	0.628272
Atf4(bZIP)/MEF-Atf4-ChIP-Seq(GSE35681)/Homer	MTGATGCAAT	0.125	0.175	2612.5	554.5	21	3	0.673619	0.128212	2.2676	0.786502
NF1(CTF)/LNCAP-NF1-ChIP-Seq(Unpublished)/Homer	CYTGGCABNSTGCCAR	0.125	0.1749	2612.6	554.4	21	3	0.673877	0.128261	2.26847	0.786486
Mef2c(MADS)/GM12878-Mef2c-ChIP-Seq(GSE32465)/Homer	DCYAAAAATAGM	0.0833	0.1242	2773.3	393.7	22	2	0.639901	0.0726666	2.61984	0.759719
Mef2a(MADS)/HL1-Mef2a.biotin-ChIP-Seq(GSE21529)/Homer	CYAAAAATAG	0.0833	0.1249	2771.2	395.8	22	2	0.636211	0.0722487	2.60464	0.759703
RUNX-AML(Runt)/CD4+-PolII-ChIP-Seq(Barski_et_al.)/Homer	GCTGTGGTTW	0.1667	0.2257	2451.9	715.1	20	4	0.685956	0.169958	2.05683	0.627741
ARE(NR)/LNCAP-AR-ChIP-Seq(GSE27824)/Homer	RGRACASNSTGTYCYB	0.0417	0.0709	2942.4	224.6	23	1	0.568553	0.0137434	3.53484	1
Nkx2.2(Homeobox)/NPC-Nkx2.2-ChIP-Seq(GSE61673)/Homer	BTBRAGTGSN	0.4583	0.5341	1474.5	1692.5	13	11	0.73721	0.298035	1.7894	0.53958
Isl1(Homeobox)/Neuron-Isl1-ChIP-Seq(GSE31456)/Homer	CTAATKGV	0.2917	0.365	2010.4	1156.6	17	7	0.71541	0.250046	1.8218	0.528488
EWS:FLI1-fusion(ETS)/SK_N_MC-EWS:FLI1-ChIP-Seq(SRA014231)/Homer	VACAGGAAAT	0.1667	0.2283	2443.5	723.5	20	4	0.675223	0.167309	2.02459	0.627513
PAX5(Paired,Homeobox)/GM12878-PAX5-ChIP-Seq(GSE32465)/Homer	GCAGCCAAGCRTGACH	0.0833	0.1282	2760.9	406.1	22	2	0.618305	0.0702208	2.53093	0.759935
NFkB-p65(RHD)/GM12787-p65-ChIP-Seq(GSE19485)/Homer	WGGGGATTTCCC	0.125	0.1797	2597.4	569.6	21	3	0.650957	0.123907	2.19106	0.602984
PRDM9(Zf)/Testis-DMC1-ChIP-Seq(GSE35498)/Homer	ADGGYAGYAGCATCT	0.0833	0.1299	2755.4	411.6	22	2	0.607979	0.0690512	2.48845	0.760315
Otx2(Homeobox)/EpiLC-Otx2-ChIP-Seq(GSE56098)/Homer	NYTAATCCYB	0.125	0.1819	2590.6	576.4	21	3	0.64269	0.122337	2.16315	0.602302
Maz(Zf)/HepG2-Maz-ChIP-Seq(GSE31477)/Homer	GGGGGGGG	0.375	0.4555	1723.6	1443.4	15	9	0.716914	0.275766	1.75465	0.538489
Ptf1a(bHLH)/Panc1-Ptf1a-ChIP-Seq(GSE47459)/Homer	ACAGCTGTTN	0.6667	0.736	834.6	2332.4	8	16	0.716204	0.287922	1.94043	0.485683
ZNF322(Zf)/HEK293-ZNF322.GFP-ChIP-Seq(GSE58341)/Homer	GAGCCTGGTACTGWGCCTGR	0.0833	0.1325	2747.1	419.9	22	2	0.59467	0.0675435	2.43365	0.761092
AP-2gamma(AP2)/MCF7-TFAP2C-ChIP-Seq(GSE21234)/Homer	SCCTSAGGSCAW	0.3333	0.4148	1852.6	1314.4	16	8	0.705174	0.260459	1.75249	0.534058
Foxf1(Forkhead)/Lung-Foxf1-ChIP-Seq(GSE77951)/Homer	WWATRTAAACAN	0.125	0.185	2580.8	586.2	21	3	0.629288	0.119791	2.11794	0.601645
HEB(bHLH)/mES-Heb-ChIP-Seq(GSE53233)/Homer	VCAGCTGBNN	0.5417	0.6244	1188.2	1978.8	11	13	0.709549	0.292281	1.75528	0.404949
ZNF416(Zf)/HEK293-ZNF416.GFP-ChIP-Seq(GSE58341)/Homer	WDNCTGGGCA	0.4167	0.5032	1572.2	1594.8	14	10	0.704066	0.2789	1.71016	0.420049
Rbpj1(?)/Panc1-Rbpj1-ChIP-Seq(GSE47459)/Homer	HTTTCCCASG	0.3333	0.4187	1840.1	1326.9	16	8	0.69337	0.256114	1.72305	0.534072
ZNF519(Zf)/HEK293-ZNF519.GFP-ChIP-Seq(GSE58341)/Homer	GAGSCCGAGC	0.0417	0.0775	2921.4	245.6	23	1	0.516364	0.0124854	3.20777	1
Lhx1(Homeobox)/EmbryoCarcinoma-Lhx1-ChIP-Seq(GSE70957)/Homer	NNYTAATTAR	0.125	0.1882	2570.5	596.5	21	3	0.616097	0.117314	2.07338	0.601581
MITF(bHLH)/MastCells-MITF-ChIP-Seq(GSE48085)/Homer	RTCATGTGAC	0.2083	0.2851	2263.4	903.6	19	5	0.658824	0.191684	1.83154	0.500675
MyoD(bHLH)/Myotube-MyoD-ChIP-Seq(GSE21614)/Homer	RRCAGCTGYTSY	0.2083	0.2901	2247.8	919.2	19	5	0.643785	0.187314	1.78956	0.4999
COUP-TFII(NR)/Artia-Nr2f2-ChIP-Seq(GSE46497)/Homer	AGRGGTCA	0.4583	0.5522	1417.2	1749.8	13	11	0.685233	0.277038	1.66325	0.412254
Stat3(Stat)/mES-Stat3-ChIP-Seq(GSE11431)/Homer	CTTCCGGGAA	0.125	0.1939	2552.7	614.3	21	3	0.594086	0.113077	1.99897	0.60289
Smad4(MAD)/ESC-SMAD4-ChIP-Seq(GSE29422)/Homer	VBSYGTCTGG	0.375	0.4705	1676.1	1490.9	15	9	0.67453	0.259463	1.65087	0.414475
AP-1(bZIP)/ThioMac-PU.1-ChIP-Seq(GSE21512)/Homer	VTGACTCATC	0.2083	0.2932	2238	929	19	5	0.63403	0.184479	1.76244	0.500011
PR(NR)/T47D-PR-ChIP-Seq(GSE31130)/Homer	VAGRACAKNCTGTBC	0.4167	0.5151	1534.6	1632.4	14	10	0.671919	0.266184	1.63203	0.413614
SpiB(ETS)/OCILY3-SPIB-ChIP-Seq(GSE56857)/Homer	AAAGRGGAAGTG	0.0417	0.0845	2899.1	267.9	23	1	0.470393	0.0113782	2.92025	0.716368
E2F6(E2F)/Hela-E2F6-ChIP-Seq(GSE31477)/Homer	GGCGGGAARN	0.0833	0.1449	2707.8	459.2	22	2	0.536429	0.0609488	2.19433	0.563833
FXR(NR),IR1/Liver-FXR-ChIP-Seq(Chong_et_al.)/Homer	AGGTCANTGACCTB	0.0833	0.1471	2700.8	466.2	22	2	0.527008	0.0598809	2.15566	0.564016
Nkx2.1(Homeobox)/LungAC-Nkx2.1-ChIP-Seq(GSE43252)/Homer	RSCACTYRAG	0.5833	0.6795	1013.5	2153.5	10	14	0.659135	0.271245	1.66469	0.379571
n-Myc(bHLH)/mES-nMyc-ChIP-Seq(GSE11431)/Homer	VRCCACGTGG	0.125	0.2022	2526.3	640.7	21	3	0.563053	0.10719	1.89435	0.450374
NeuroG2(bHLH)/Fibroblast-NeuroG2-ChIP-Seq(GSE75910)/Homer	ACCATCTGTT	0.375	0.4793	1648	1519	15	9	0.651043	0.25046	1.59337	0.412665
KLF10(Zf)/HEK293-KLF10.GFP-ChIP-Seq(GSE58341)/Homer	GGGGGTGTGTCC	0.125	0.203	2523.6	643.4	21	3	0.560858	0.106774	1.88695	0.4502
Sox2(HMG)/mES-Sox2-ChIP-Seq(GSE11431)/Homer	BCCATTGTTC	0.125	0.2034	2522.3	644.7	21	3	0.558677	0.10636	1.87959	0.450053
bHLHE40(bHLH)/HepG2-BHLHE40-ChIP-Seq(GSE31477)/Homer	KCACGTGMCN	0.0417	0.0892	2884.3	282.7	23	1	0.44316	0.0107217	2.75008	0.717758
Nkx6.1(Homeobox)/Islet-Nkx6.1-ChIP-Seq(GSE40975)/Homer	GKTAATGR	0.3333	0.4386	1777.1	1389.9	16	8	0.639296	0.236129	1.58867	0.409383
Prop1(Homeobox)/GHFT1-PROP1.biotin-ChIP-Seq(GSE77302)/Homer	NTAATBNAATTA	0.0417	0.09	2881.6	285.4	23	1	0.439746	0.0106394	2.7288	0.718079
THRb(NR)/Liver-NR1A2-ChIP-Seq(GSE52613)/Homer	TRAGGTCA	0.7917	0.8624	434	2733	5	19	0.603555	0.216494	2.0791	0.364381
Klf4(Zf)/mES-Klf4-ChIP-Seq(GSE11431)/Homer	GCCACACCCA	0.0833	0.1522	2684.8	482.2	22	2	0.5065	0.0575559	2.07146	0.565793
STAT5(Stat)/mCD4+-Stat5-ChIP-Seq(GSE12346)/Homer	RTTTCTNAGAAA	0.0833	0.1527	2683	484	22	2	0.504032	0.0572761	2.06133	0.566143
TEAD(TEA)/Fibroblast-PU.1-ChIP-Seq(Unpublished)/Homer	YCWGGAATGY	0.0833	0.1528	2682.7	484.3	22	2	0.504032	0.0572761	2.06133	0.566143
PU.1-IRF(ETS:IRF)/Bcell-PU.1-ChIP-Seq(GSE21512)/Homer	MGGAAGTGAAAC	0.25	0.3543	2044.1	1122.9	18	6	0.606796	0.19661	1.60147	0.391919
Zic3(Zf)/mES-Zic3-ChIP-Seq(GSE37889)/Homer	GGCCYCCTGCTGDGH	0.1667	0.2596	2344.3	822.7	20	4	0.569683	0.14118	1.7076	0.358526
Znf263(Zf)/K562-Znf263-ChIP-Seq(GSE31477)/Homer	CVGTSCTCCC	0.4583	0.5698	1361.4	1805.6	13	11	0.637764	0.257833	1.54806	0.304135
EWS:ERG-fusion(ETS)/CADO_ES1-EWS:ERG-ChIP-Seq(SRA014231)/Homer	ATTTCCTGTN	0.1667	0.2606	2341.2	825.8	20	4	0.566889	0.140514	1.69921	0.358037
EBF(EBF)/proBcell-EBF-ChIP-Seq(GSE21978)/Homer	DGTCCCYRGGGA	0.0417	0.0939	2869.4	297.6	23	1	0.418669	0.010131	2.59719	0.720877
EKLF(Zf)/Erythrocyte-Klf1-ChIP-Seq(GSE20478)/Homer	NWGGGTGTGGCY	0.0417	0.0938	2869.9	297.1	23	1	0.420224	0.0101686	2.6069	0.720619
GSC(Homeobox)/FrogEmbryos-GSC-ChIP-Seq(DRA000576)/Homer	RGGATTAR	0.2083	0.3103	2183.5	983.5	19	5	0.58417	0.16995	1.62358	0.376744
NFAT(RHD)/Jurkat-NFATC1-ChIP-Seq(Jolma_et_al.)/Homer	ATTTTCCATT	0.125	0.2112	2497.7	669.3	21	3	0.533518	0.101588	1.79475	0.45038
LRF(Zf)/Erythroblasts-ZBTB7A-ChIP-Seq(GSE74977)/Homer	AAGACCCYYN	0.375	0.4912	1610.5	1556.5	15	9	0.620917	0.238845	1.51963	0.307697
STAT6(Stat)/Macrophage-Stat6-ChIP-Seq(GSE38377)/Homer	TTCCKNAGAA	0.0833	0.1578	2666.9	500.1	22	2	0.484997	0.0551176	1.98314	0.410988
Ascl1(bHLH)/NeuralTubes-Ascl1-ChIP-Seq(GSE55840)/Homer	NNVVCAGCTGBN	0.4167	0.538	1462.2	1704.8	14	10	0.612585	0.242655	1.48793	0.30444
HLF(bZIP)/HSC-HLF.Flag-ChIP-Seq(GSE69817)/Homer	RTTATGYAAB	0.125	0.2187	2474	693	21	3	0.510101	0.0971374	1.71581	0.3302
E2F3(E2F)/MEF-E2F3-ChIP-Seq(GSE71376)/Homer	BTKGGCGGGAAA	0.0833	0.1635	2648.8	518.2	22	2	0.464989	0.0528483	1.9011	0.409254
Erra(NR)/HepG2-Erra-ChIP-Seq(GSE31477)/Homer	CAAAGGTCAG	0.5	0.6213	1198	1969	12	12	0.608554	0.249169	1.48618	0.290511
E2F4(E2F)/K562-E2F4-ChIP-Seq(GSE31477)/Homer	GGCGGGAAAH	0.0417	0.1022	2843.2	323.8	23	1	0.381587	0.00923638	2.36594	0.504783
Foxo3(Forkhead)/U2OS-Foxo3-ChIP-Seq(E-MTAB-2701)/Homer	DGTAAACA	0.0833	0.1661	2640.5	526.5	22	2	0.456363	0.0518697	1.86572	0.409362
FoxL2(Forkhead)/Ovary-FoxL2-ChIP-Seq(GSE60858)/Homer	WWTRTAAACAVG	0.0833	0.1723	2620.8	546.2	22	2	0.436479	0.0496147	1.7842	0.411853
HOXD13(Homeobox)/Chicken-Hoxd13-ChIP-Seq(GSE38910)/Homer	NCYAATAAAA	0.0833	0.1723	2621	546	22	2	0.436479	0.0496147	1.7842	0.411853
Unknown(Homeobox)/Limb-p300-ChIP-Seq/Homer	SSCMATWAAA	0.0417	0.1117	2813	354	23	1	0.345569	0.00836695	2.14152	0.509277
Egr1(Zf)/K562-Egr1-ChIP-Seq(GSE32465)/Homer	TGCGTGGGYG	0.125	0.236	2419	748	21	3	0.462108	0.0880086	1.55391	0.236799
ELF5(ETS)/T47D-ELF5-ChIP-Seq(GSE30407)/Homer	ACVAGGAAGT	0.125	0.2368	2416.5	750.5	21	3	0.460305	0.0876655	1.54784	0.236387
Sp5(Zf)/mES-Sp5.Flag-ChIP-Seq(GSE72989)/Homer	RGKGGGCGGAGC	0.2083	0.3416	2084.4	1082.6	19	5	0.506485	0.147413	1.40742	0.199235
Pitx1(Homeobox)/Chicken-Pitx1-ChIP-Seq(GSE38910)/Homer	TAATCCCN	0.6667	0.7883	668.8	2498.2	8	16	0.535767	0.215226	1.45244	0.205491
AMYB(HTH)/Testes-AMYB-ChIP-Seq(GSE44588)/Homer	TGGCAGTTGG	0.2917	0.4351	1788.3	1378.7	17	7	0.533993	0.186695	1.35954	0.214482
OCT:OCT-short(POU,Homeobox)/NPC-OCT6-ChIP-Seq(GSE43916)/Homer	ATGCATWATGCATRW	0.0417	0.118	2793.1	373.9	23	1	0.324767	0.00786462	2.01191	0.350359
c-Myc(bHLH)/LNCAP-cMyc-ChIP-Seq(Unpublished)/Homer	VCCACGTG	0.0417	0.1184	2791.9	375.1	23	1	0.323785	0.0078409	2.00581	0.350249
SPDEF(ETS)/VCaP-SPDEF-ChIP-Seq(SRA014231)/Homer	ASWTCCTGBT	0.2083	0.3438	2077.5	1089.5	19	5	0.501785	0.146042	1.39434	0.198358
PU.1(ETS)/ThioMac-PU.1-ChIP-Seq(GSE21512)/Homer	AGAGGAAGTG	0.0833	0.1884	2569.8	597.2	22	2	0.391431	0.0445023	1.59954	0.291541
Sox9(HMG)/Limb-SOX9-ChIP-Seq(GSE73225)/Homer	AGGVNCCTTTGT	0.125	0.247	2384.2	782.8	21	3	0.435018	0.0828655	1.46282	0.233891
CHR(?)/Hela-CellCycle-Expression/Homer	SRGTTTCAAA	0.0417	0.1233	2776.2	390.8	23	1	0.308758	0.00747794	1.91238	0.350004
ELF3(ETS)/PDAC-ELF3-ChIP-Seq(GSE64557)/Homer	ANCAGGAAGT	0.125	0.2493	2376.8	790.2	21	3	0.4299	0.0818915	1.44557	0.234202
BMYB(HTH)/Hela-BMYB-ChIP-Seq(GSE27030)/Homer	NHAACBGYYV	0.25	0.4011	1896	1271	18	6	0.497347	0.161159	1.31234	0.147839
Eomes(T-box)/H9-Eomes-ChIP-Seq(GSE26097)/Homer	ATTAACACCT	0.3333	0.4915	1609.3	1557.7	16	8	0.516473	0.19079	1.28336	0.151731
Max(bHLH)/K562-Max-ChIP-Seq(GSE31477)/Homer	RCCACGTGGYYN	0.0833	0.1943	2551.3	615.7	22	2	0.376555	0.0428136	1.53862	0.204108
NFY(CCAAT)/Promoter/Homer	RGCCAATSRG	0.0833	0.1943	2551.3	615.7	22	2	0.376555	0.0428136	1.53862	0.204108
Bach2(bZIP)/OCILy7-Bach2-ChIP-Seq(GSE44420)/Homer	TGCTGAGTCA	0.0417	0.1291	2757.8	409.2	23	1	0.293257	0.00710347	1.81598	0.352985
NF1-halfsite(CTF)/LNCaP-NF1-ChIP-Seq(Unpublished)/Homer	YTGCCAAG	0.3333	0.5026	1574.4	1592.6	16	8	0.494145	0.182533	1.22789	0.105325
Klf9(Zf)/GBM-Klf9-ChIP-Seq(GSE62211)/Homer	GCCACRCCCACY	0.0417	0.1382	2729.1	437.9	23	1	0.270964	0.00656476	1.67741	0.23834
CEBP:AP1(bZIP)/ThioMac-CEBPb-ChIP-Seq(GSE21512)/Homer	DRTGTTGCAA	0.125	0.2668	2321.4	845.6	21	3	0.392047	0.0746782	1.31785	0.162562
TEAD4(TEA)/Tropoblast-Tead4-ChIP-Seq(GSE37350)/Homer	CCWGGAATGY	0.0833	0.2129	2492.2	674.8	22	2	0.335699	0.0381743	1.37131	0.139158
Foxo1(Forkhead)/RAW-Foxo1-ChIP-Seq(Fan_et_al.)/Homer	CTGTTTAC	0.2917	0.4709	1674.6	1492.4	17	7	0.46239	0.161643	1.17711	0.100081
Ets1-distal(ETS)/CD4+-PolII-ChIP-Seq(Barski_et_al.)/Homer	MACAGGAAGT	0.0417	0.1472	2700.6	466.4	23	1	0.252072	0.00610812	1.55999	0.240657
Elk4(ETS)/Hela-Elk4-ChIP-Seq(GSE31477)/Homer	NRYTTCCGGY	0.0833	0.2179	2476.5	690.5	22	2	0.326293	0.0371061	1.33279	0.137527
c-Myc(bHLH)/mES-cMyc-ChIP-Seq(GSE11431)/Homer	VVCCACGTGG	0.0417	0.151	2688.4	478.6	23	1	0.244052	0.00591422	1.51024	0.244091
CDX4(Homeobox)/ZebrafishEmbryos-Cdx4.Myc-ChIP-Seq(GSE48254)/Homer	NGYCATAAAWCH	0.0417	0.1539	2679.2	487.8	23	1	0.238749	0.00578602	1.47732	0.160075
Elk1(ETS)/Hela-Elk1-ChIP-Seq(GSE31477)/Homer	HACTTCCGGY	0.0833	0.2275	2446.2	720.8	22	2	0.308483	0.0350831	1.25985	0.138086
ETS1(ETS)/Jurkat-ETS1-ChIP-Seq(GSE17954)/Homer	ACAGGAAGTG	0.2083	0.3941	1917.9	1249.1	19	5	0.404214	0.117654	1.12299	0.0911183
Nanog(Homeobox)/mES-Nanog-ChIP-Seq(GSE11724)/Homer	RGCCATTAAC	0.5833	0.7717	721.4	2445.6	10	14	0.412811	0.169709	1.04352	0.0465367
EHF(ETS)/LoVo-EHF-ChIP-Seq(GSE49402)/Homer	AVCAGGAAGT	0.2083	0.4098	1868.4	1298.6	19	5	0.378532	0.110186	1.05158	0.058949
KLF5(Zf)/LoVo-KLF5-ChIP-Seq(GSE49402)/Homer	DGGGYGKGGC	0.25	0.4582	1715	1452	18	6	0.393827	0.127624	1.03907	0.0618962
Etv2(ETS)/ES-ER71-ChIP-Seq(GSE59402)/Homer(0.967)	NNAYTTCCTGHN	0.1667	0.3603	2025.3	1141.7	20	4	0.354736	0.0879222	1.06251	0.0546071
ETV1(ETS)/GIST48-ETV1-ChIP-Seq(GSE22441)/Homer	AACCGGAAGT	0.25	0.4858	1627.4	1539.6	18	6	0.352299	0.114166	0.929438	0.0236831
Rfx6(HTH)/Min6b1-Rfx6.HA-ChIP-Seq(GSE62844)/Homer	TGTTKCCTAGCAACM	0.125	0.3401	2089.1	1077.9	21	3	0.276919	0.0527767	0.930487	0.0289508
ELF1(ETS)/Jurkat-ELF1-ChIP-Seq(SRA014231)/Homer	AVCCGGAAGT	0.0417	0.2073	2510.2	656.8	23	1	0.166156	0.00402998	1.02712	0.0431836
GABPA(ETS)/Jurkat-GABPa-ChIP-Seq(GSE17954)/Homer	RACCGGAAGT	0.125	0.3507	2055.7	1111.3	21	3	0.264452	0.0504022	0.888555	0.0184836
Fli1(ETS)/CD8-FLI-ChIP-Seq(GSE20898)/Homer	NRYTTCCGGH	0.1667	0.41	1867.8	1299.2	20	4	0.2877	0.071358	0.8616	0.0199314
SCL(bHLH)/HPC7-Scl-ChIP-Seq(GSE13511)/Homer	AVCAGCTG	0.7083	0.8967	325.5	2841.5	7	17	0.278754	0.108873	0.801218	0.00909442
ERG(ETS)/VCaP-ERG-ChIP-Seq(GSE14097)/Homer	ACAGGAAGTG	0.2083	0.5378	1462.9	1704.1	19	5	0.226007	0.0657948	0.627888	0.00152575
Tbr1(T-box)/Cortex-Tbr1-ChIP-Seq(GSE71384)/Homer	AAGGTGTKAA	0.0417	0.3124	2176.9	990.1	23	1	0.0956451	0.00232273	0.590753	0.00293058
FOXA1:AR(Forkhead,NR)/LNCAP-AR-ChIP-Seq(GSE27824)/Homer	AGTAAACAAAAAAGAACAND	0	0.011	3132	35	24	0	0	0	15.6014	1
Barx1(Homeobox)/Stomach-Barx1.3xFlag-ChIP-Seq(GSE69483)/Homer	AAACMATTAN	0	0.0898	2882.6	284.4	24	0	0	0	1.69791	0.265317
Brn2(POU,Homeobox)/NPC-Brn2-ChIP-Seq(GSE35496)/Homer	ATGAATATTC	0	0.0112	3131.4	35.6	24	0	0	0	15.1426	1
Cdx2(Homeobox)/mES-Cdx2-ChIP-Seq(GSE14586)/Homer	GYMATAAAAH	0	0.1104	2817	350	24	0	0	0	1.34478	0.101421
Mouse_Recombination_Hotspot(Zf)/Testis-DMC1-ChIP-Seq(GSE24438)/Homer	ACTYKNATTCGTGNTACTTC	0	0.0175	3111.6	55.4	24	0	0	0	9.69828	1
RAR:RXR(NR),DR5/ES-RAR-ChIP-Seq(GSE56893)/Homer	RGGTCADNNAGAGGTCAV	0	0.0221	3096.9	70.1	24	0	0	0	7.53196	1
DUX4(Homeobox)/Myoblasts-DUX4.V5-ChIP-Seq(GSE75791)/Homer	NWTAAYCYAATCAWN	0	0.0059	3148.4	18.6	24	0	0	0	30.1008	1
EBNA1(EBV-virus)/Raji-EBNA1-ChIP-Seq(GSE30709)/Homer	GGYAGCAYDTGCTDCCCNNN	0	0.0044	3153.1	13.9	24	0	0	0	42.2618	1
E-box(bHLH)/Promoter/Homer	SSGGTCACGTGA	0	0.0241	3090.5	76.5	24	0	0	0	6.90839	1
ERE(NR),IR3/MCF7-ERa-ChIP-Seq(Unpublished)/Homer	VAGGTCACNSTGACC	0	0.0965	2861.2	305.8	24	0	0	0	1.5632	0.161157
ETS(ETS)/Promoter/Homer	AACCGGAAGT	0	0.1357	2737.1	429.9	24	0	0	0	1.06259	0.0645696
ETS:RUNX(ETS,Runt)/Jurkat-RUNX1-ChIP-Seq(GSE17954)/Homer	RCAGGATGTGGT	0	0.053	2999	168	24	0	0	0	2.99751	0.634764
Foxa3(Forkhead)/Liver-Foxa3-ChIP-Seq(GSE77670)/Homer	BSNTGTTTACWYWGN	0	0.0679	2951.9	215.1	24	0	0	0	2.30074	0.403248
GATA3(Zf),DR4/iTreg-Gata3-ChIP-Seq(GSE20898)/Homer	AGATGKDGAGATAAG	0	0.0173	3112.2	54.8	24	0	0	0	9.69828	1
GATA3(Zf),DR8/iTreg-Gata3-ChIP-Seq(GSE20898)/Homer	AGATSTNDNNDSAGATAASN	0	0.0162	3115.7	51.3	24	0	0	0	10.491	1
GFX(?)/Promoter/Homer	ATTCTCGCGAGA	0	0.0015	3162.2	4.8	24	0	0	0	150.857	1
GFY(?)/Promoter/Homer	ACTACAATTCCC	0	0.0164	3115	52	24	0	0	0	10.2859	1
GFY-Staf(?,Zf)/Promoter/Homer	RACTACAATTCCCAGAAKGC	0	0.01	3135.2	31.8	24	0	0	0	17.1583	1
Hoxb4(Homeobox)/ES-Hoxb4-ChIP-Seq(GSE34014)/Homer	TGATTRATGGCY	0	0.0466	3019.2	147.8	24	0	0	0	3.42996	0.625343
HRE(HSF)/HepG2-HSF1-ChIP-Seq(GSE31477)/Homer	BSTTCTRGAABVTTCYAGAA	0	0.0557	2990.5	176.5	24	0	0	0	2.85149	0.640115
JunD(bZIP)/K562-JunD-ChIP-Seq/Homer	ATGACGTCATCN	0	0.0197	3104.6	62.4	24	0	0	0	8.5502	1
Mef2d(MADS)/Retina-Mef2d-ChIP-Seq(GSE61391)/Homer	GCTATTTTTAGC	0	0.0451	3024.1	142.9	24	0	0	0	3.55732	0.624019
NF1:FOXA1(CTF,Forkhead)/LNCAP-FOXA1-ChIP-Seq(GSE27824)/Homer	WNTGTTTRYTTTGGCA	0	0.0118	3129.6	37.4	24	0	0	0	14.7098	1
NFAT:AP1(RHD,bZIP)/Jurkat-NFATC1-ChIP-Seq(Jolma_et_al.)/Homer	SARTGGAAAAWRTGAGTCAB	0	0.0467	3019	148	24	0	0	0	3.42996	0.625343
NFkB-p65-Rel(RHD)/ThioMac-LPS-Expression(GSE23622)/Homer	GGAAATTCCC	0	0.0177	3111	56	24	0	0	0	9.51685	1
NRF1(NRF)/MCF7-NRF1-ChIP-Seq(Unpublished)/Homer	CTGCGCATGCGC	0	0.0148	3120.2	46.8	24	0	0	0	11.4305	1
NRF(NRF)/Promoter/Homer	STGCGCATGCGC	0	0.0202	3102.9	64.1	24	0	0	0	8.27094	1
Nur77(NR)/K562-NR4A1-ChIP-Seq(GSE31363)/Homer	TGACCTTTNCNT	0	0.0403	3039.2	127.8	24	0	0	0	3.99908	0.623075
Oct4:Sox17(POU,Homeobox,HMG)/F9-Sox17-ChIP-Seq(GSE44553)/Homer	CCATTGTATGCAAAT	0	0.0219	3097.7	69.3	24	0	0	0	7.64625	1
OCT4-SOX2-TCF-NANOG(POU,Homeobox,HMG)/mES-Oct4-ChIP-Seq(GSE11431)/Homer	ATTTGCATAACAATG	0	0.0264	3083.4	83.6	24	0	0	0	6.22287	1
OCT:OCT(POU,Homeobox,IR1)/NPC-Brn2-ChIP-Seq(GSE35496)/Homer	ATGAATWATTCATGA	0	0.0024	3159.4	7.6	24	0	0	0	81.4748	1
OCT:OCT(POU,Homeobox)/NPC-Brn1-ChIP-Seq(GSE35496)/Homer	ATGAATATTCATGAG	0	0.0014	3162.7	4.3	24	0	0	0	208.183	1
OCT:OCT(POU,Homeobox)/NPC-OCT6-ChIP-Seq(GSE43916)/Homer	YATGCATATRCATRT	0	0.0126	3127.2	39.8	24	0	0	0	13.5466	1
NFkB-p50,p52(RHD)/Monocyte-p50-ChIP-Chip(Schreiber_et_al.)/Homer	GGGGGAATCCCC	0	0.0458	3021.8	145.2	24	0	0	0	3.50534	0.624493
PAX3:FKHR-fusion(Paired,Homeobox)/Rh4-PAX3:FKHR-ChIP-Seq(GSE19063)/Homer	ACCRTGACTAATTNN	0	0.0326	3063.8	103.2	24	0	0	0	5.0265	1
PAX6(Paired,Homeobox)/Forebrain-Pax6-ChIP-Seq(GSE66961)/Homer	NGTGTTCAVTSAAGCGKAAA	0	0.0234	3092.9	74.1	24	0	0	0	7.10631	1
Pax7(Paired,Homeobox),longest/Myoblast-Pax7-ChIP-Seq(GSE25064)/Homer	NTAATTDGCYAATTANNWWD	0	0.0022	3159.9	7.1	24	0	0	0	96.4582	1
Pax7(Paired,Homeobox),long/Myoblast-Pax7-ChIP-Seq(GSE25064)/Homer	TAATCHGATTAC	0	0.001	3163.9	3.1	24	0	0	0	327.136	1
Pax7(Paired,Homeobox)/Myoblast-Pax7-ChIP-Seq(GSE25064)/Homer	TAATCAATTA	0	0.0122	3128.4	38.6	24	0	0	0	13.9136	1
PBX1(Homeobox)/MCF7-PBX1-ChIP-Seq(GSE28007)/Homer	GSCTGTCACTCA	0	0.0282	3077.5	89.5	24	0	0	0	5.79277	1
Pbx3(Homeobox)/GM12878-PBX3-ChIP-Seq(GSE32465)/Homer	SCTGTCAMTCAN	0	0.0672	2954.1	212.9	24	0	0	0	2.32408	0.402292
Pknox1(Homeobox)/ES-Prep1-ChIP-Seq(GSE63282)/Homer	SCTGTCAVTCAV	0	0.0696	2946.4	220.6	24	0	0	0	2.23316	0.406501
RARg(NR)/ES-RARg-ChIP-Seq(GSE30538)/Homer	AGGTCAAGGTCA	0	0.0063	3147	20	24	0	0	0	28.4596	1
REST-NRSF(Zf)/Jurkat-NRSF-ChIP-Seq/Homer	GGMGCTGTCCATGGTGCTGA	0	0.0019	3161.1	5.9	24	0	0	0	117.312	1
Reverb(NR),DR2/RAW-Reverba.biotin-ChIP-Seq(GSE45914)/Homer	GTRGGTCASTGGGTCA	0	0.0494	3010.5	156.5	24	0	0	0	3.24263	0.628396
Rfx1(HTH)/NPC-H3K4me1-ChIP-Seq(GSE16256)/Homer	KGTTGCCATGGCAA	0	0.0539	2996.1	170.9	24	0	0	0	2.94151	0.636666
Rfx2(HTH)/LoVo-RFX2-ChIP-Seq(GSE49402)/Homer	GTTGCCATGGCAACM	0	0.0239	3091.3	75.7	24	0	0	0	6.91063	1
RFX(HTH)/K562-RFX3-ChIP-Seq(SRA012198)/Homer	CGGTTGCCATGGCAAC	0	0.0224	3096	71	24	0	0	0	7.42096	1
Rfx5(HTH)/GM12878-Rfx5-ChIP-Seq(GSE31477)/Homer	SCCTAGCAACAG	0	0.0881	2887.7	279.3	24	0	0	0	1.7315	0.262569
Ronin(THAP)/ES-Thap11-ChIP-Seq(GSE51522)/Homer	RACTACAACTCCCAGVAKGC	0	0.0046	3152.5	14.5	24	0	0	0	42.2484	1
RORgt(NR)/EL4-RORgt.Flag-ChIP-Seq(GSE56019)/Homer	AAYTAGGTCA	0	0.0347	3056.9	110.1	24	0	0	0	4.691	1
Six1(Homeobox)/Myoblast-Six1-ChIP-Chip(GSE20150)/Homer	GKVTCADRTTWC	0	0.0637	2965.1	201.9	24	0	0	0	2.46079	0.398256
Sp1(Zf)/Promoter/Homer	GGCCCCGCCCCC	0	0.0668	2955.4	211.6	24	0	0	0	2.33592	0.401839
Srebp1a(bHLH)/HepG2-Srebp1a-ChIP-Seq(GSE31477)/Homer	RTCACSCCAY	0	0.0995	2851.8	315.2	24	0	0	0	1.51347	0.162431
CArG(MADS)/PUER-Srf-ChIP-Seq(Sullivan_et_al.)/Homer	CCATATATGGNM	0	0.0664	2956.5	210.5	24	0	0	0	2.35914	0.40101
T1ISRE(IRF)/ThioMac-Ifnb-Expression/Homer	ACTTTCGTTTCT	0	0.0018	3161.4	5.6	24	0	0	0	117.312	1
Tbx20(T-box)/Heart-Tbx20-ChIP-Seq(GSE29636)/Homer	GGTGYTGACAGS	0	0.0704	2944	223	24	0	0	0	2.21145	0.407709
Tcf3(HMG)/mES-Tcf3-ChIP-Seq(GSE11724)/Homer	ASWTCAAAGG	0	0.051	3005.3	161.7	24	0	0	0	3.11574	0.631313
TCFL2(HMG)/K562-TCF7L2-ChIP-Seq(GSE29196)/Homer	ACWTCAAAGG	0	0.0177	3110.9	56.1	24	0	0	0	9.51685	1
TEAD2(TEA)/Py2T-Tead2-ChIP-Seq(GSE55709)/Homer	CCWGGAATGY	0	0.1366	2734	433	24	0	0	0	1.05405	0.0649478
TFE3(bHLH)/MEF-TFE3-ChIP-Seq(GSE75757)/Homer	GTCACGTGACYV	0	0.0241	3090.5	76.5	24	0	0	0	6.90839	1
TR4(NR),DR1/Hela-TR4-ChIP-Seq(GSE24685)/Homer	GAGGTCAAAGGTCA	0	0.0338	3059.7	107.3	24	0	0	0	4.82932	1
USF1(bHLH)/GM12878-Usf1-ChIP-Seq(GSE32465)/Homer	SGTCACGTGR	0	0.1482	2697.4	469.6	24	0	0	0	0.957648	0.0390444
X-box(HTH)/NPC-H3K4me1-ChIP-Seq(GSE16256)/Homer	GGTTGCCATGGCAA	0	0.032	3065.5	101.5	24	0	0	0	5.07991	1
YY1(Zf)/Promoter/Homer	CAAGATGGCGGC	0	0.0153	3118.5	48.5	24	0	0	0	11.1768	1
ZBTB33(Zf)/GM12878-ZBTB33-ChIP-Seq(GSE32465)/Homer	GGVTCTCGCGAGAAC	0	0.0054	3149.8	17.2	24	0	0	0	34.0037	1
ZFP3(Zf)/HEK293-ZFP3.GFP-ChIP-Seq(GSE58341)/Homer	GGGTTTTGAAGGATGARTAGGAGTT	0	0.001	3163.8	3.2	24	0	0	0	327.136	1
ZNF136(Zf)/HEK293-ZNF136.GFP-ChIP-Seq(GSE58341)/Homer	YTKGATAHAGTATTCTWGGTNGGCA	0	0.0193	3105.9	61.1	24	0	0	0	8.69689	1
ZNF16(Zf)/HEK293-ZNF16.GFP-ChIP-Seq(GSE58341)/Homer	MACCTTCYATGGCTCCCTAKTGCCY	0	0.0061	3147.8	19.2	24	0	0	0	30.1008	1
ZNF382(Zf)/HEK293-ZNF382.GFP-ChIP-Seq(GSE58341)/Homer	GNCTGTASTRNTGBCTCHTT	0	0.0059	3148.3	18.7	24	0	0	0	30.1008	1
ZNF528(Zf)/HEK293-ZNF528.GFP-ChIP-Seq(GSE58341)/Homer	AGAAATGACTTCCCT	0	0.0017	3161.5	5.5	24	0	0	0	117.349	1
ZNF669(Zf)/HEK293-ZNF669.GFP-ChIP-Seq(GSE58341)/Homer	GARTGGTCATCGCCC	0	0.0262	3084	83	24	0	0	0	6.30144	1
ZNF675(Zf)/HEK293-ZNF675.GFP-ChIP-Seq(GSE58341)/Homer	ARGAGGMCAAAATGW	0	0.0367	3050.7	116.3	24	0	0	0	4.43615	1
ZNF692(Zf)/HEK293-ZNF692.GFP-ChIP-Seq(GSE58341)/Homer	GTGGGCCCCA	0	0.0786	2917.9	249.1	24	0	0	0	1.96169	0.253239
