## Supplementary File 9 for "DNA methylation-environment interactions in the human genome"

### Sheet: sheet1
Dataset	filter applied1	number of windows
nullwol31250	no filter (starting dataset)	5051776
nullwol31250	passed DNA filter	4558475
nullwol31250	failed DNA filter	493301
nullwol31250	passed RNA filter	253501
nullwol31250	failed RNA filter	4304974
nullwol31250	passed DNA repeatability	216091
nullwol31250	failed DNA repeatability	37410
IFNA	no filter (starting dataset)	5051776
IFNA	passed DNA filter	4553346
IFNA	failed DNA filter	498430
IFNA	passed RNA filter	227219
IFNA	failed RNA filter	4326127
IFNA	passed DNA repeatability	193948
IFNA	failed DNA repeatability	33271
dex	no filter (starting dataset)	5051776
dex	passed DNA filter	4542567
dex	failed DNA filter	509209
dex	passed RNA filter	294380
dex	failed RNA filter	4248187
dex	passed DNA repeatability	250569
dex	failed DNA repeatability	43811
Lea et al 2018	no filter (starting dataset)	5051776
Lea et al 2018	passed DNA filter	4392650
Lea et al 2018	failed DNA filter	659126
Lea et al 2018	passed RNA filter	844924
Lea et al 2018	failed RNA filter	3547726
Lea et al 2018	passed DNA repeatability	715921
Lea et al 2018	failed DNA repeatability	129003
HepG2	no filter (starting dataset)	5051776
HepG2	passed DNA filter	3653309
HepG2	failed DNA filter	1398467
HepG2	passed RNA filter	604505
HepG2	failed RNA filter	3048804
HepG2	passed DNA repeatability	514742
HepG2	failed DNA repeatability	89763
1For each of the 5 datasets, the DNA filter, RNA filter, and DNA repeatability filter was applied in succession. See Figure 2-figure supplement 1 for the associated visualization of windows passing filters.
