## Supplementary File 12 for "DNA methylation-environment interactions in the human genome"

### Sheet: sheet1
Motif_Name	Consensus_sequence	percent_of_target_sequences_with_motif	percent_of_background_sequences_with_motif	number_of_background_sequences_without_motif	number_of_background_sequences_with_motif	number_of_target_sequences_without_motif	number_of_target_sequences_with_motif	odds_ratio	odds_ratio_lower95confidenceinterval	odds_ratio_upper95confidenceinterval	p	bonferroni_p
ISREIRF/ThioMac-LPS-ExpressionGSE23622/Homer	AGTTTCASTTTC	0.1574	0.0205	184003	3851	1360	254	8.92342	7.74435	10.2537	2.01e-135	7.31e-133
IRF2IRF/Erythroblas-IRF2-ChIP-SeqGSE36985/Homer	GAAASYGAAASY	0.1853	0.0326	181724	6129.7	1315	299	6.74039	5.91007	7.66916	1.73e-127	6.28e-125
IRF1IRF/PBMC-IRF1-ChIP-SeqGSE43036/Homer	GAAAGTGAAAGT	0.197	0.0432	179742	8112	1296	318	5.43671	4.78432	6.16377	1.65e-111	6.01e-109
IRF3IRF/BMDM-Irf3-ChIP-SeqGSE67343/Homer	AGTTTCAKTTTC	0.2924	0.0979	169466	18388.3	1142	472	3.80881	3.41106	4.24877	7.53e-105	2.74e-102
IRF8IRF/BMDM-IRF8-ChIP-SeqGSE77884/Homer	GRAASTGAAAST	0.2763	0.0957	169866	17988.5	1168	446	3.60587	3.22245	4.02949	2.14e-93	7.8e-91
PU.1:IRF8ETS:IRF/pDC-Irf8-ChIP-SeqGSE66899/Homer	GGAAGTGAAAST	0.1357	0.0559	177343	10511.3	1395	219	2.6486	2.28333	3.06094	1.79e-32	6.52e-30
T1ISREIRF/ThioMac-Ifnb-Expression/Homer	ACTTTCGTTTCT	0.0285	0.0037	187166	687.7	1568	46	7.98064	5.76338	10.8103	3.49e-25	1.27e-22
IRF4IRF/GM12878-IRF4-ChIP-SeqGSE32465/Homer	ACTGAAACCA	0.1964	0.1151	166223	21631.3	1297	317	1.87808	1.65451	2.12712	6.51e-21	2.37e-18
PU.1-IRFETS:IRF/Bcell-PU.1-ChIP-SeqGSE21512/Homer	MGGAAGTGAAAC	0.4634	0.3569	120793	67060.6	866	748	1.55587	1.4083	1.71842	2.83e-18	1.03e-15
ChopbZIP/MEF-Chop-ChIP-SeqGSE35681/Homer	ATTGCATCAT	0.1109	0.066	175455	12398.8	1435	179	1.76513	1.50094	2.0655	3.39e-11	1.23e-08
Fra2bZIP/Striatum-Fra2-ChIP-SeqGSE43429/Homer	GGATGACTCATC	0.1797	0.1248	164402	23451.8	1324	290	1.53544	1.34651	1.74616	3.15e-10	1.15e-07
Atf3bZIP/GBM-ATF3-ChIP-SeqGSE33912/Homer	DATGASTCATHN	0.228	0.1678	156331	31523.2	1246	368	1.46469	1.29951	1.64768	7e-10	2.55e-07
Fra1bZIP/BT549-Fra1-ChIP-SeqGSE46166/Homer	NNATGASTCATH	0.2014	0.145	160611	27242.6	1289	325	1.48644	1.3112	1.6812	9.6e-10	3.49e-07
AP-1bZIP/ThioMac-PU.1-ChIP-SeqGSE21512/Homer	VTGACTCATC	0.2441	0.185	153088	34765.9	1220	394	1.42207	1.26538	1.59549	4.46e-09	1.62e-06
bZIP:IRFbZIP,IRF/Th17-BatF-ChIP-SeqGSE39756/Homer	NAGTTTCABTHTGACTNW	0.1654	0.1166	165937	21916.7	1347	267	1.50073	1.31012	1.71392	7.79e-09	2.84e-06
Atf4bZIP/MEF-Atf4-ChIP-SeqGSE35681/Homer	MTGATGCAAT	0.1221	0.0801	172799	15055.4	1417	197	1.5957	1.36649	1.85522	7.87e-09	2.86e-06
CEBP:AP1bZIP/ThioMac-CEBPb-ChIP-SeqGSE21512/Homer	DRTGTTGCAA	0.2485	0.1908	152008	35845.6	1213	401	1.40187	1.24836	1.57174	1.43e-08	5.21e-06
JunBbZIP/DendriticCells-Junb-ChIP-SeqGSE36099/Homer	RATGASTCAT	0.1939	0.1422	161128	26725.8	1301	313	1.45045	1.27709	1.64334	1.5e-08	5.44e-06
Gata2Zf/K562-GATA2-ChIP-SeqGSE18829/Homer	BBCTTATCTS	0.2299	0.1756	154856	32997.6	1243	371	1.40069	1.2432	1.57516	3.96e-08	1.44e-05
Fosl2bZIP/3T3L1-Fosl2-ChIP-SeqGSE56872/Homer	NATGASTCABNN	0.1307	0.0894	171057	16797.1	1403	211	1.53154	1.31767	1.77289	5.2e-08	1.89e-05
BATFbZIP/Th17-BATF-ChIP-SeqGSE39756/Homer	DATGASTCAT	0.2144	0.163	157224	30629.7	1268	346	1.40064	1.23926	1.57971	8.67e-08	3.16e-05
Gata1Zf/K562-GATA1-ChIP-SeqGSE18829/Homer	SAGATAAGRV	0.2069	0.1573	158299	29555.3	1280	334	1.3976	1.23451	1.57873	1.46e-07	5.32e-05
STAT1Stat/HelaS3-STAT1-ChIP-SeqGSE12782/Homer	NATTTCCNGGAAAT	0.1301	0.0912	170714	17140.1	1404	210	1.48973	1.28136	1.72495	2.92e-07	0.000106
Gata6Zf/HUG1N-GATA6-ChIP-SeqGSE51936/Homer	YCTTATCTBN	0.2937	0.238	143127	44727.4	1140	474	1.33053	1.19221	1.48308	3.74e-07	0.000136
Gata4Zf/Heart-Gata4-ChIP-SeqGSE35151/Homer	NBWGATAAGR	0.3116	0.2583	139329	48525.4	1111	503	1.29996	1.16706	1.4464	1.82e-06	0.000662
STAT5Stat/mCD4+-Stat5-ChIP-SeqGSE12346/Homer	RTTTCTNAGAAA	0.1419	0.1038	168352	19502.4	1385	229	1.42732	1.23465	1.64402	1.94e-06	0.000705
Jun-AP1bZIP/K562-cJun-ChIP-SeqGSE31477/Homer	GATGASTCATCN	0.0967	0.0659	175463	12390.9	1458	156	1.5151	1.27493	1.79013	3.43e-06	0.00125
Stat3Stat/mES-Stat3-ChIP-SeqGSE11431/Homer	CTTCCGGGAA	0.1914	0.1496	159754	28100.1	1305	309	1.34615	1.18452	1.52604	6.04e-06	0.0022
GABPAETS/Jurkat-GABPa-ChIP-SeqGSE17954/Homer	RACCGGAAGT	0.3017	0.2522	140459	47395	1127	487	1.28062	1.14852	1.42629	8.08e-06	0.00294
GATA3Zf/iTreg-Gata3-ChIP-SeqGSE20898/Homer	AGATAASR	0.4238	0.3695	118434	69419.8	930	684	1.25475	1.13462	1.3871	8.34e-06	0.00303
MYBHTH/ERMYB-Myb-ChIPSeqGSE22095/Homer	GGCVGTTR	0.469	0.4147	109937	77917.4	857	757	1.2463	1.12827	1.37651	1.26e-05	0.00459
PRDM1Zf/Hela-PRDM1-ChIP-SeqGSE31477/Homer	ACTTTCACTTTC	0.1921	0.1518	159336	28518.1	1304	310	1.32824	1.16895	1.50546	1.33e-05	0.00482
AMYBHTH/Testes-AMYB-ChIP-SeqGSE44588/Homer	TGGCAGTTGG	0.4157	0.3636	119527	68327.1	943	671	1.24474	1.12525	1.37636	1.8e-05	0.00654
ETV1ETS/GIST48-ETV1-ChIP-SeqGSE22441/Homer	AACCGGAAGT	0.4219	0.3724	117878	69975.9	933	681	1.22954	1.11176	1.3593	4.9e-05	0.0178
CEBP:CEBPbZIP/MEF-Chop-ChIP-SeqGSE35681/Homer	NTNATGCAAYMNNHTGMAAY	0.0675	0.0453	179342	8511.9	1505	109	1.52592	1.24311	1.85681	5.55e-05	0.0202
Atf1bZIP/K562-ATF1-ChIP-SeqGSE31477/Homer	GATGACGTCA	0.2261	0.1863	152846	35008	1249	365	1.2759	1.13168	1.43573	6.83e-05	0.0249
Bach2bZIP/OCILy7-Bach2-ChIP-SeqGSE44420/Homer	TGCTGAGTCA	0.0756	0.0523	178021	9833	1492	122	1.48037	1.21929	1.78357	8.29e-05	0.0302
BMYBHTH/Hela-BMYB-ChIP-SeqGSE27030/Homer	NHAACBGYYV	0.4102	0.3637	119521	68332.9	952	662	1.21627	1.09927	1.34514	0.000132984	0.0484
ELF5ETS/T47D-ELF5-ChIP-SeqGSE30407/Homer	ACVAGGAAGT	0.2416	0.2034	149627	38227	1224	390	1.24716	1.10934	1.39965	0.000218992	0.0797
GATA:SCLZf,bHLH/Ter119-SCL-ChIP-SeqGSE18720/Homer	CRGCTGBNGNSNNSAGATAA	0.0539	0.0358	181126	6728.4	1527	87	1.53379	1.21964	1.90731	0.000270673	0.0985
NF-E2bZIP/K562-NFE2-ChIP-SeqGSE31477/Homer	GATGACTCAGCA	0.0285	0.0161	184824	3029.6	1568	46	1.78944	1.30174	2.40462	0.000327423	0.119
PU.1ETS/ThioMac-PU.1-ChIP-SeqGSE21512/Homer	AGAGGAAGTG	0.1673	0.1358	162329	25524.8	1344	270	1.2776	1.11614	1.45814	0.000350276	0.128
Elk1ETS/Hela-Elk1-ChIP-SeqGSE31477/Homer	HACTTCCGGY	0.2051	0.1709	155750	32104.3	1283	331	1.25161	1.10513	1.41431	0.000380165	0.138
EHFETS/LoVo-EHF-ChIP-SeqGSE49402/Homer	AVCAGGAAGT	0.3934	0.3512	121865	65989	979	635	1.19782	1.08179	1.32561	0.000450193	0.164
STAT4Stat/CD4-Stat4-ChIP-SeqGSE22104/Homer	NYTTCCWGGAAR	0.2999	0.2612	138772	49081.8	1130	484	1.21104	1.08589	1.349	0.00051851	0.189
CArGMADS/PUER-Srf-ChIP-SeqSullivan_et_al./Homer	CCATATATGGNM	0.0973	0.0738	173981	13873.2	1457	157	1.35135	1.13784	1.59575	0.000574534	0.209
ELF1ETS/Jurkat-ELF1-ChIP-SeqSRA014231/Homer	AVCCGGAAGT	0.1853	0.1542	158879	28975.4	1315	299	1.24676	1.09528	1.41558	0.000787214	0.287
Fli1ETS/CD8-FLI-ChIP-SeqGSE20898/Homer	NRYTTCCGGH	0.3569	0.3175	128199	59654.7	1038	576	1.19249	1.07466	1.32231	0.00086738	0.316
Atf7bZIP/3T3L1-Atf7-ChIP-SeqGSE56872/Homer	NGRTGACGTCAY	0.1586	0.1315	163146	24707.9	1358	256	1.24474	1.08412	1.42457	0.00167491	0.61
HLFbZIP/HSC-HLF.Flag-ChIP-SeqGSE69817/Homer	RTTATGYAAB	0.2404	0.208	148776	39078.4	1226	388	1.20488	1.07151	1.35246	0.00168368	0.613
SpiBETS/OCILY3-SPIB-ChIP-SeqGSE56857/Homer	AAAGRGGAAGTG	0.0867	0.0664	175373	12481.2	1474	140	1.33457	1.11301	1.58978	0.00184351	0.671
SPDEFETS/VCaP-SPDEF-ChIP-SeqSRA014231/Homer	ASWTCCTGBT	0.3104	0.2752	136153	51700.7	1113	501	1.18538	1.06411	1.31909	0.00189008	0.688
CREbZIP/Promoter/Homer	CSGTGACGTCAC	0.0675	0.0499	178484	9369.5	1505	109	1.37957	1.12398	1.67851	0.00191234	0.696
Etv2ETS/ES-ER71-ChIP-SeqGSE59402/Homer0.967	NNAYTTCCTGHN	0.2937	0.2595	139100	48753.6	1140	474	1.18625	1.06299	1.3223	0.00207463	0.755
ETS1ETS/Jurkat-ETS1-ChIP-SeqGSE17954/Homer	ACAGGAAGTG	0.3209	0.2857	134181	53673.1	1096	518	1.18153	1.06172	1.31357	0.00212772	0.774
Bcl6Zf/Liver-Bcl6-ChIP-SeqGSE31578/Homer	NNNCTTTCCAGGAAA	0.3996	0.3627	119704	68149.8	969	645	1.16916	1.05622	1.29353	0.00235031	0.856
ETSETS/Promoter/Homer	AACCGGAAGT	0.1177	0.0947	170064	17790.1	1424	190	1.2755	1.08963	1.48619	0.00242666	0.883
GLI3Zf/Limb-GLI3-ChIP-ChipGSE11077/Homer	CGTGGGTGGTCC	0.0254	0.0396	180423	7431.4	1573	41	0.632844	0.451963	0.863392	0.00249343	1
NFkB-p65-RelRHD/ThioMac-LPS-ExpressionGSE23622/Homer	GGAAATTCCC	0.0266	0.0163	184784	3069.8	1571	43	1.64746	1.18498	2.23506	0.0029428	1
NF1-halfsiteCTF/LNCaP-NF1-ChIP-SeqUnpublished/Homer	YTGCCAAG	0.4015	0.4379	105575	82278.8	966	648	0.860745	0.777672	0.952201	0.00319704	1
KLF3Zf/MEF-Klf3-ChIP-SeqGSE44748/Homer	NRGCCCCRCCCHBNN	0.1828	0.1556	158625	29228.8	1319	295	1.21374	1.06552	1.37899	0.00337213	1
EWS:FLI1-fusionETS/SK_N_MC-EWS:FLI1-ChIP-SeqSRA014231/Homer	VACAGGAAAT	0.1884	0.1608	157635	30218.8	1310	304	1.2105	1.06434	1.37331	0.00343093	1
Sp5Zf/mES-Sp5.Flag-ChIP-SeqGSE72989/Homer	RGKGGGCGGAGC	0.3315	0.2974	131968	55886.3	1079	535	1.17082	1.0531	1.30052	0.00343292	1
c-Jun-CREbZIP/K562-cJun-ChIP-SeqGSE31477/Homer	ATGACGTCATCY	0.0979	0.0778	173227	14626.6	1456	158	1.28515	1.08267	1.5168	0.00381183	1
ERGETS/VCaP-ERG-ChIP-SeqGSE14097/Homer	ACAGGAAGTG	0.4603	0.4248	108030	79824.2	871	743	1.15446	1.04496	1.2752	0.0042732	1
GATAZf,IR3/iTreg-Gata3-ChIP-SeqGSE20898/Homer	NNNNNBAGATAWYATCTVHN	0.0527	0.0387	180578	7276.5	1529	85	1.37968	1.09423	1.71947	0.00534367	1
DMRT1DM/Testis-DMRT1-ChIP-SeqGSE64892/Homer	TWGHWACAWTGTWDC	0.0725	0.056	177335	10518.7	1497	117	1.3176	1.08102	1.593	0.00554086	1
Six2Homeobox/NephronProgenitor-Six2-ChIP-SeqGSE39837/Homer	GWAAYHTGAKMC	0.2745	0.2442	141973	45881.2	1171	443	1.17059	1.04649	1.30766	0.0057068	1
Stat3+il21Stat/CD4-Stat3-ChIP-SeqGSE19198/Homer	SVYTTCCNGGAARB	0.2274	0.1996	150342	37512.5	1247	367	1.17957	1.04647	1.32696	0.00651913	1
ELF3ETS/PDAC-ELF3-ChIP-SeqGSE64557/Homer	ANCAGGAAGT	0.228	0.2004	150202	37652.4	1246	368	1.17824	1.04542	1.32525	0.00660303	1
MazZf/HepG2-Maz-ChIP-SeqGSE31477/Homer	GGGGGGGG	0.4077	0.3753	117339	70514.9	956	658	1.14532	1.03504	1.26676	0.00784949	1
Nrf2bZIP/Lymphoblast-Nrf2-ChIP-SeqGSE37589/Homer	HTGCTGAGTCAT	0.0217	0.0135	185322	2531.7	1579	35	1.62235	1.12329	2.27219	0.00887521	1
GRENR,IR3/A549-GR-ChIP-SeqGSE32465/Homer	NRGVACABNVTGTYCY	0.0403	0.0291	182392	5461.8	1549	65	1.40123	1.07441	1.79927	0.0112702	1
MafFbZIP/HepG2-MafF-ChIP-SeqGSE31477/Homer	HWWGTCAGCAWWTTT	0.088	0.0712	174474	13380.2	1472	142	1.25792	1.05042	1.49668	0.0114702	1
KLF5Zf/LoVo-KLF5-ChIP-SeqGSE49402/Homer	DGGGYGKGGC	0.412	0.3812	116235	71618.7	949	665	1.13727	1.02794	1.25767	0.0116728	1
TCFL2HMG/K562-TCF7L2-ChIP-SeqGSE29196/Homer	ACWTCAAAGG	0.0093	0.0173	184603	3250.6	1599	15	0.532678	0.297082	0.882583	0.0120264	1
DMRT6DM/Testis-DMRT6-ChIP-SeqGSE60440/Homer	YDGHTACAWTGTADC	0.057	0.0438	179625	8229.4	1522	92	1.31945	1.05598	1.6313	0.012273	1
CEBPbZIP/ThioMac-CEBPb-ChIP-SeqGSE21512/Homer	ATTGCGCAAC	0.2038	0.1795	154119	33734.7	1285	329	1.16964	1.03251	1.32209	0.0133214	1
HNF6Homeobox/Liver-Hnf6-ChIP-SeqERP000394/Homer	NTATYGATCH	0.1066	0.1267	164048	23806.5	1442	172	0.821964	0.697234	0.963945	0.0145045	1
ZNF415Zf/HEK293-ZNF415.GFP-ChIP-SeqGSE58341/Homer	GRTGMTRGAGCC	0.1301	0.1515	159382	28472.5	1404	210	0.837286	0.720373	0.969155	0.0160846	1
Sp1Zf/Promoter/Homer	GGCCCCGCCCCC	0.0948	0.0785	173104	14749.8	1461	153	1.22901	1.03271	1.45395	0.0177986	1
STAT6Stat/Macrophage-Stat6-ChIP-SeqGSE38377/Homer	TTCCKNAGAA	0.1704	0.1492	159814	28040	1339	275	1.17052	1.0237	1.33458	0.018829	1
Atf2bZIP/3T3L1-Atf2-ChIP-SeqGSE56872/Homer	NRRTGACGTCAT	0.0985	0.0824	172373	15480.9	1455	159	1.21676	1.0256	1.4353	0.0230014	1
MafKbZIP/C2C12-MafK-ChIP-SeqGSE36030/Homer	GCTGASTCAGCA	0.0694	0.0561	177320	10534.1	1502	112	1.2552	1.0255	1.52332	0.0258216	1
MyoGbHLH/C2C12-MyoG-ChIP-SeqGSE36024/Homer	AACAGCTG	0.2565	0.2814	134977	52877	1200	414	0.880671	0.785295	0.986075	0.0261456	1
NFYCCAAT/Promoter/Homer	RGCCAATSRG	0.1983	0.1769	154619	33234.8	1294	320	1.15045	1.01421	1.30202	0.0281888	1
Klf4Zf/mES-Klf4-ChIP-SeqGSE11431/Homer	GCCACACCCA	0.1413	0.1231	164721	23133.1	1386	228	1.17134	1.01307	1.3494	0.0301505	1
Foxo1Forkhead/RAW-Foxo1-ChIP-SeqFan_et_al./Homer	CTGTTTAC	0.4839	0.4566	102053	85800.7	833	781	1.11516	1.00974	1.23149	0.0309104	1
E2F1E2F/Hela-E2F1-ChIP-SeqGSE22478/Homer	CWGGCGGGAA	0.0805	0.0667	175330	12524	1484	130	1.22637	1.01616	1.46945	0.0311161	1
ETS:RUNXETS,Runt/Jurkat-RUNX1-ChIP-SeqGSE17954/Homer	RCAGGATGTGGT	0.0366	0.0274	182698	5155.6	1555	59	1.34444	1.01704	1.74663	0.0319273	1
THRaNR/C17.2-THRa-ChIP-SeqGSE38347/Homer	GGTCANYTGAGGWCA	0.1741	0.1544	158845	29009.2	1333	281	1.15426	1.01067	1.31459	0.0319921	1
NPAS2bHLH/Liver-NPAS2-ChIP-SeqGSE39860/Homer	KCCACGTGAC	0.2565	0.2806	135137	52716.6	1200	414	0.884391	0.788637	0.990215	0.0321282	1
HNF1bHomeobox/PDAC-HNF1B-ChIP-SeqGSE64557/Homer	GTTAATNATTAA	0.0527	0.0418	179995	7858.7	1529	85	1.27322	1.0099	1.58664	0.0338308	1
Cux2Homeobox/Liver-Cux2-ChIP-SeqGSE35985/Homer	HNRAATCAAT	0.0867	0.1026	168581	19272.9	1474	140	0.830762	0.693049	0.989289	0.0355282	1
Pitx1Homeobox/Chicken-Pitx1-ChIP-SeqGSE38910/Homer	TAATCCCN	0.7807	0.8015	37255.8	150598	354	1260	0.880508	0.781517	0.994077	0.0385532	1
Srebp1abHLH/HepG2-Srebp1a-ChIP-SeqGSE31477/Homer	RTCACSCCAY	0.0812	0.0681	175063	12791.4	1483	131	1.20898	1.00246	1.44769	0.0418851	1
NFkB-p50,p52RHD/Monocyte-p50-ChIP-ChipSchreiber_et_al./Homer	GGGGGAATCCCC	0.0483	0.0383	180661	7192.6	1536	78	1.27543	1.00132	1.60393	0.0432611	1
ZNF165Zf/WHIM12-ZNF165-ChIP-SeqGSE65937/Homer	AAGGKGRCGCAGGCA	0.0607	0.0495	178562	9292	1516	98	1.24224	1.00107	1.52622	0.0435202	1
RARgNR/ES-RARg-ChIP-SeqGSE30538/Homer	AGGTCAAGGTCA	0.0124	0.0078	186393	1460.7	1594	20	1.60072	0.972195	2.48991	0.0451818	1
EKLFZf/Erythrocyte-Klf1-ChIP-SeqGSE20478/Homer	NWGGGTGTGGCY	0.0781	0.0656	175519	12335.1	1488	126	1.2049	0.995534	1.44744	0.0490542	1
NFkB-p65RHD/GM12787-p65-ChIP-SeqGSE19485/Homer	WGGGGATTTCCC	0.1679	0.1506	159552	28302.4	1343	271	1.13754	0.994059	1.29795	0.0547602	1
RAR:RXRNR,DR5/ES-RAR-ChIP-SeqGSE56893/Homer	RGGTCADNNAGAGGTCAV	0.0136	0.0089	186177	1676.9	1592	22	1.53413	0.956073	2.33877	0.0610355	1
GRENR,IR3/RAW264.7-GRE-ChIP-SeqUnpublished/Homer	VAGRACAKWCTGTYC	0.0626	0.0519	178096	9758.5	1513	101	1.21836	0.985025	1.49265	0.0629153	1
MaxbHLH/K562-Max-ChIP-SeqGSE31477/Homer	RCCACGTGGYYN	0.1499	0.1672	156444	31409.8	1372	242	0.878522	0.762716	1.00843	0.0653088	1
E2F7E2F/Hela-E2F7-ChIP-SeqGSE32673/Homer	VDTTTCCCGCCA	0.0403	0.0321	181823	6031.1	1549	65	1.26509	0.970128	1.62411	0.065545	1
Bapx1Homeobox/VertebralCol-Bapx1-ChIP-SeqGSE36672/Homer	TTRAGTGSYK	0.5304	0.5525	84042.1	103812	758	856	0.914227	0.827767	1.00988	0.0743295	1
KLF14Zf/HEK293-KLF14.GFP-ChIP-SeqGSE58341/Homer	RGKGGGCGKGGC	0.5006	0.4781	98020	89834	806	808	1.09383	0.990476	1.20794	0.0756227	1
Pbx3Homeobox/GM12878-PBX3-ChIP-SeqGSE32465/Homer	SCTGTCAMTCAN	0.044	0.0542	177668	10185.6	1543	71	0.802593	0.622997	1.01937	0.0767688	1
NeuroD1bHLH/Islet-NeuroD1-ChIP-SeqGSE30298/Homer	GCCATCTGTT	0.2076	0.2261	145376	42478.2	1279	335	0.896403	0.792037	1.0123	0.0778204	1
n-MycbHLH/mES-nMyc-ChIP-SeqGSE11431/Homer	VRCCACGTGG	0.1654	0.1825	153570	34284.3	1347	267	0.88789	0.775293	1.01377	0.0803983	1
EBFEBF/proBcell-EBF-ChIP-SeqGSE21978/Homer	DGTCCCYRGGGA	0.0613	0.0724	174252	13601.9	1515	99	0.837131	0.675594	1.02721	0.0910618	1
E2F6E2F/Hela-E2F6-ChIP-SeqGSE31477/Homer	GGCGGGAARN	0.1648	0.1496	159751	28103.3	1348	266	1.12168	0.979187	1.28113	0.0925671	1
NFATRHD/Jurkat-NFATC1-ChIP-SeqJolma_et_al./Homer	ATTTTCCATT	0.2559	0.2379	143151	44702.8	1201	413	1.10121	0.981795	1.23317	0.0943788	1
bHLHE40bHLH/HepG2-BHLHE40-ChIP-SeqGSE31477/Homer	KCACGTGMCN	0.0675	0.079	173011	14842.8	1505	109	0.844183	0.688046	1.0267	0.0948896	1
c-MycbHLH/mES-cMyc-ChIP-SeqGSE11431/Homer	VVCCACGTGG	0.1208	0.135	162495	25358.8	1419	195	0.880592	0.75379	1.02408	0.099609	1
EWS:ERG-fusionETS/CADO_ES1-EWS:ERG-ChIP-SeqSRA014231/Homer	ATTTCCTGTN	0.2206	0.204	149521	38333.2	1258	356	1.10384	0.977999	1.24335	0.10681	1
MyoDbHLH/Myotube-MyoD-ChIP-SeqGSE21614/Homer	RRCAGCTGYTSY	0.1927	0.209	148580	39273.5	1303	311	0.902966	0.79493	1.02318	0.109876	1
PAX3:FKHR-fusionPaired,Homeobox/Rh4-PAX3:FKHR-ChIP-SeqGSE19063/Homer	ACCRTGACTAATTNN	0.0539	0.0458	179246	8607.8	1527	87	1.18639	0.943623	1.47477	0.120503	1
E2AbHLH/proBcell-E2A-ChIP-SeqGSE21978/Homer	DNRCAGCTGY	0.4058	0.4251	107987	79867.4	959	655	0.923462	0.834511	1.02143	0.122967	1
Sox9HMG/Limb-SOX9-ChIP-SeqGSE73225/Homer	AGGVNCCTTTGT	0.1952	0.211	148216	39637.8	1299	315	0.906745	0.798768	1.02684	0.125472	1
Elk4ETS/Hela-Elk4-ChIP-SeqGSE31477/Homer	NRYTTCCGGY	0.1896	0.175	154967	32886.8	1308	306	1.1024	0.969613	1.25017	0.130325	1
PAX5Paired,Homeobox,condensed/GM12878-PAX5-ChIP-SeqGSE32465/Homer	GTCACGCTCSCTGM	0.0347	0.0284	182512	5342.3	1558	56	1.22802	0.922021	1.60574	0.132649	1
ZNF519Zf/HEK293-ZNF519.GFP-ChIP-SeqGSE58341/Homer	GAGSCCGAGC	0.0762	0.0667	175314	12540.3	1491	123	1.15331	0.950827	1.38823	0.133019	1
E2F4E2F/K562-E2F4-ChIP-SeqGSE31477/Homer	GGCGGGAAAH	0.1326	0.1203	165247	22607.4	1400	214	1.11729	0.9624	1.292	0.134161	1
Pdx1Homeobox/Islet-Pdx1-ChIP-SeqSRA008281/Homer	YCATYAATCA	0.2429	0.227	145198	42655.8	1222	392	1.09194	0.971515	1.22516	0.13579	1
FOXM1Forkhead/MCF7-FOXM1-ChIP-SeqGSE72977/Homer	TRTTTACTTW	0.2751	0.2587	139243	48611.3	1170	444	1.08702	0.971839	1.21412	0.137874	1
Myf5bHLH/GM-Myf5-ChIP-SeqGSE24852/Homer	BAACAGCTGT	0.1704	0.185	153085	34768.8	1339	275	0.904266	0.790892	1.03088	0.138558	1
AR-halfsiteNR/LNCaP-AR-ChIP-SeqGSE27824/Homer	CCAGGAACAG	0.7336	0.7494	47048	140806	430	1184	0.920025	0.82278	1.03029	0.141331	1
Lhx2Homeobox/HFSC-Lhx2-ChIP-SeqGSE48068/Homer	TAATTAGN	0.277	0.2608	138859	48995.3	1167	447	1.08558	0.970786	1.21229	0.146581	1
EomesT-box/H9-Eomes-ChIP-SeqGSE26097/Homer	ATTAACACCT	0.5173	0.499	94095.6	93758.4	779	835	1.07572	0.974099	1.18807	0.147112	1
ZNF322Zf/HEK293-ZNF322.GFP-ChIP-SeqGSE58341/Homer	GAGCCTGGTACTGWGCCTGR	0.0861	0.097	169620	18234.2	1475	139	0.876621	0.730825	1.04452	0.150766	1
TFE3bHLH/MEF-TFE3-ChIP-SeqGSE75757/Homer	GTCACGTGACYV	0.0223	0.0175	184564	3290.2	1578	36	1.27981	0.89144	1.78323	0.152096	1
Pit1Homeobox/GCrat-Pit1-ChIP-SeqGSE58009/Homer	ATGMATATDC	0.2261	0.2417	142446	45408	1249	365	0.916745	0.813191	1.03148	0.15244	1
Pax7Paired,Homeobox/Myoblast-Pax7-ChIP-SeqGSE25064/Homer	TAATCAATTA	0.0198	0.0257	183018	4836.3	1582	32	0.76551	0.521191	1.08669	0.154173	1
Bach1bZIP/K562-Bach1-ChIP-SeqGSE31477/Homer	AWWNTGCTGAGTCAT	0.0198	0.0154	184957	2897.3	1582	32	1.29141	0.878567	1.8348	0.15505	1
Tcf3HMG/mES-Tcf3-ChIP-SeqGSE11724/Homer	ASWTCAAAGG	0.0514	0.06	176575	11279.2	1531	83	0.84871	0.671573	1.05985	0.155087	1
E2AbHLH,near_PU.1/Bcell-PU.1-ChIP-SeqGSE21512/Homer	NVCACCTGBN	0.4064	0.4239	108199	79655	958	656	0.930127	0.840517	1.02879	0.156714	1
IRF:BATFIRF:bZIP/pDC-Irf8-ChIP-SeqGSE66899/Homer	CTTTCANTATGACTV	0.0353	0.0293	182349	5504.7	1557	57	1.21264	0.912881	1.582	0.158796	1
PBX1Homeobox/MCF7-PBX1-ChIP-SeqGSE28007/Homer	GSCTGTCACTCA	0.0136	0.0185	184374	3479.8	1592	22	0.73215	0.4569	1.11424	0.163283	1
ARENR/LNCAP-AR-ChIP-SeqGSE27824/Homer	RGRACASNSTGTYCYB	0.0669	0.0586	176849	11005.3	1506	108	1.15242	0.938193	1.40304	0.16624	1
FXRNR,IR1/Liver-FXR-ChIP-SeqChong_et_al./Homer	AGGTCANTGACCTB	0.1029	0.1139	166460	21394.4	1448	166	0.891969	0.754514	1.04873	0.168445	1
TATA-BoxTBP/Promoter/Homer	CCTTTTAWAGSC	0.3352	0.3192	127884	59970.5	1073	541	1.07517	0.967358	1.19395	0.171616	1
Smad3MAD/NPC-Smad3-ChIP-SeqGSE36673/Homer	TWGTCTGV	0.6314	0.6145	72392.6	115461	595	1019	1.0738	0.969131	1.19061	0.173459	1
MafBbZIP/BMM-Mafb-ChIP-SeqGSE75722/Homer	WNTGCTGASTCAGCANWTTY	0.1078	0.0977	169496	18358.1	1440	174	1.11561	0.947006	1.30754	0.178004	1
CHR?/Hela-CellCycle-Expression/Homer	SRGTTTCAAA	0.1636	0.1766	154681	33173.1	1350	264	0.911869	0.795702	1.04177	0.17885	1
ZNF692Zf/HEK293-ZNF692.GFP-ChIP-SeqGSE58341/Homer	GTGGGCCCCA	0.0471	0.0548	177551	10303	1538	76	0.85156	0.666667	1.07347	0.187143	1
UnknownHomeobox/Limb-p300-ChIP-Seq/Homer	SSCMATWAAA	0.1822	0.1698	155959	31895.4	1320	294	1.0891	0.955934	1.2375	0.194173	1
TwistbHLH/HMLE-TWIST1-ChIP-SeqChang_et_al/Homer	VCAKCTGGNNNCCAGMTGBN	0.0297	0.036	181092	6761.7	1566	48	0.820868	0.602021	1.09506	0.201458	1
Pax8Paired,Homeobox/Thyroid-Pax8-ChIP-SeqGSE26938/Homer	GTCATGCHTGRCTGS	0.1053	0.0959	169826	18027.7	1444	170	1.10899	0.939743	1.30194	0.203126	1
BMAL1bHLH/Liver-Bmal1-ChIP-SeqGSE39860/Homer	GNCACGTG	0.3916	0.4073	111331	76523	982	632	0.936322	0.84554	1.03628	0.203407	1
GFY?/Promoter/Homer	ACTACAATTCCC	0.0211	0.0168	184691	3163.1	1580	34	1.25651	0.865464	1.76702	0.205441	1
Tbox:SmadT-box,MAD/ESCd5-Smad2_3-ChIP-SeqGSE29422/Homer	AGGTGHCAGACA	0.039	0.0459	179230	8623.9	1551	63	0.84417	0.644852	1.08731	0.209087	1
ZEB1Zf/PDAC-ZEB1-ChIP-SeqGSE64557/Homer	VCAGGTRDRY	0.4659	0.4816	97370.2	90483.8	862	752	0.93876	0.84982	1.0369	0.211064	1
ERENR,IR3/MCF7-ERa-ChIP-SeqUnpublished/Homer	VAGGTCACNSTGACC	0.0613	0.0693	174829	13025.2	1515	99	0.877114	0.707817	1.07626	0.218481	1
ErraNR/HepG2-Erra-ChIP-SeqGSE31477/Homer	CAAAGGTCAG	0.5248	0.5402	86348.4	101506	767	847	0.93942	0.850591	1.03762	0.219106	1
Rfx1HTH/NPC-H3K4me1-ChIP-SeqGSE16256/Homer	KGTTGCCATGGCAA	0.0415	0.0485	178747	9106.6	1547	67	0.850055	0.654811	1.08692	0.220887	1
c-MycbHLH/LNCAP-cMyc-ChIP-SeqUnpublished/Homer	VCCACGTG	0.1121	0.1223	164877	22977.3	1433	181	0.906342	0.771701	1.05928	0.222111	1
HEBbHLH/mES-Heb-ChIP-SeqGSE53233/Homer	VCAGCTGBNN	0.5037	0.5189	90362.7	97491.3	801	813	0.940743	0.851895	1.03896	0.229838	1
ZNF416Zf/HEK293-ZNF416.GFP-ChIP-SeqGSE58341/Homer	WDNCTGGGCA	0.3928	0.4077	111257	76597.4	980	634	0.939669	0.84864	1.03993	0.231895	1
Prop1Homeobox/GHFT1-PROP1.biotin-ChIP-SeqGSE77302/Homer	NTAATBNAATTA	0.1605	0.1719	155562	32292.5	1355	259	0.920778	0.802636	1.05309	0.232967	1
EBF1EBF/Near-E2A-ChIP-SeqGSE21512/Homer	GTCCCCWGGGGA	0.3228	0.3369	124545	63308.7	1093	521	0.937733	0.842799	1.0423	0.234095	1
ZNF467Zf/HEK293-ZNF467.GFP-ChIP-SeqGSE58341/Homer	TGGGGAAGGGCM	0.2838	0.2704	137051	50803.3	1156	458	1.06882	0.956644	1.19261	0.237291	1
FoxL2Forkhead/Ovary-FoxL2-ChIP-SeqGSE60858/Homer	WWTRTAAACAVG	0.2311	0.2187	146756	41098.1	1241	373	1.07329	0.952914	1.20659	0.238388	1
SlugZf/Mesoderm-Snai2-ChIP-SeqGSE61475/Homer	SNGCACCTGCHS	0.1797	0.1915	151865	35989.1	1324	290	0.924291	0.810721	1.05088	0.239782	1
FOXA1Forkhead/LNCAP-FOXA1-ChIP-SeqGSE27824/Homer	WAAGTAAACA	0.3123	0.2987	131735	56119.4	1110	504	1.06585	0.956975	1.18585	0.240358	1
NF1CTF/LNCAP-NF1-ChIP-SeqUnpublished/Homer	CYTGGCABNSTGCCAR	0.1252	0.1158	166090	21763.7	1412	202	1.09178	0.936767	1.26695	0.24157	1
BORISZf/K562-CTCFL-ChIP-SeqGSE32465/Homer	CNNBRGCGCCCCCTGSTGGC	0.0663	0.0595	176683	11171.4	1507	107	1.12298	0.913374	1.36834	0.24504	1
Nkx2.2Homeobox/NPC-Nkx2.2-ChIP-SeqGSE61673/Homer	BTBRAGTGSN	0.5025	0.5169	90727.9	97126.1	803	811	0.943408	0.854303	1.04189	0.249927	1
RUNXRunt/HPC7-Runx1-ChIP-SeqGSE22178/Homer	SAAACCACAG	0.1908	0.1797	154082	33771.6	1306	308	1.07599	0.946719	1.21983	0.254636	1
RFXHTH/K562-RFX3-ChIP-SeqSRA012198/Homer	CGGTTGCCATGGCAAC	0.0136	0.0178	184511	3343.4	1592	22	0.762721	0.475958	1.16084	0.254651	1
PRDM14Zf/H1-PRDM14-ChIP-SeqGSE22767/Homer	RGGTCTCTAACY	0.0675	0.0754	173693	14160.9	1505	109	0.888334	0.724019	1.08039	0.255421	1
TR4NR,DR1/Hela-TR4-ChIP-SeqGSE24685/Homer	GAGGTCAAAGGTCA	0.0328	0.0282	182556	5297.9	1561	53	1.16992	0.871189	1.54066	0.257342	1
VDRNR,DR3/GM10855-VDR+vitD-ChIP-SeqGSE22484/Homer	ARAGGTCANWGAGTTCANNN	0.0663	0.0596	176659	11194.8	1507	107	1.12042	0.911297	1.36522	0.267343	1
Pitx1:EboxHomeobox,bHLH/Hindlimb-Pitx1-ChIP-SeqGSE41591/Homer	YTAATTRAWWCCAGATGT	0.0434	0.0495	178547	9306.6	1544	70	0.869747	0.673815	1.10651	0.273519	1
ZFXZf/mES-Zfx-ChIP-SeqGSE11431/Homer	AGGCCTRG	0.4033	0.39	114583	73271.1	963	651	1.05716	0.955195	1.16944	0.281837	1
HREHSF/HepG2-HSF1-ChIP-SeqGSE31477/Homer	BSTTCTRGAABVTTCYAGAA	0.0353	0.0411	180134	7719.7	1557	57	0.854209	0.643306	1.11393	0.283551	1
Mef2bMADS/HEK293-Mef2b.V5-ChIP-SeqGSE67450/Homer	GCTATTTTTGGM	0.2646	0.2528	140358	47496.1	1187	427	1.06306	0.949032	1.18901	0.287346	1
E2F3E2F/MEF-E2F3-ChIP-SeqGSE71376/Homer	BTKGGCGGGAAA	0.1809	0.1707	155779	32075	1322	292	1.07275	0.941264	1.2193	0.287815	1
ZNF16Zf/HEK293-ZNF16.GFP-ChIP-SeqGSE58341/Homer	MACCTTCYATGGCTCCCTAKTGCCY	0.005	0.0035	187196	658.2	1606	8	1.41711	0.608202	2.81559	0.288381	1
OCT:OCT-shortPOU,Homeobox/NPC-OCT6-ChIP-SeqGSE43916/Homer	ATGCATWATGCATRW	0.184	0.174	155159	32694.9	1317	297	1.07022	0.939888	1.21545	0.291593	1
Znf263Zf/K562-Znf263-ChIP-SeqGSE31477/Homer	CVGTSCTCCC	0.5037	0.4903	95724.2	92129.8	801	813	1.0546	0.954943	1.16463	0.293701	1
Foxh1Forkhead/hESC-FOXH1-ChIP-SeqGSE29422/Homer	NNTGTGGATTSS	0.1475	0.157	158357	29496.7	1376	238	0.928558	0.805353	1.06691	0.3027	1
EBNA1EBV-virus/Raji-EBNA1-ChIP-SeqGSE30709/Homer	GGYAGCAYDTGCTDCCCNNN	0.0019	0.0038	187134	720.1	1611	3	0.484021	0.0994727	1.42269	0.304328	1
PPARENR,DR1/3T3L1-Pparg-ChIP-SeqGSE13511/Homer	TGACCTTTGCCCCA	0.2726	0.2613	138748	49106.2	1174	440	1.05896	0.946427	1.18319	0.305968	1
NF1:FOXA1CTF,Forkhead/LNCAP-FOXA1-ChIP-SeqGSE27824/Homer	WNTGTTTRYTTTGGCA	0.0093	0.0125	185502	2352.1	1599	15	0.739868	0.412447	1.22657	0.309239	1
TEADTEA/Fibroblast-PU.1-ChIP-SeqUnpublished/Homer	YCWGGAATGY	0.1871	0.1773	154540	33314	1312	302	1.06781	0.938596	1.21171	0.310406	1
Ascl1bHLH/NeuralTubes-Ascl1-ChIP-SeqGSE55840/Homer	NNVVCAGCTGBN	0.4108	0.4233	108320	79533.6	951	663	0.949479	0.85816	1.05001	0.311671	1
Ets1-distalETS/CD4+-PolII-ChIP-SeqBarski_et_al./Homer	MACAGGAAGT	0.088	0.081	172628	15225.9	1472	142	1.09369	0.91339	1.30112	0.313598	1
CLOCKbHLH/Liver-Clock-ChIP-SeqGSE39860/Homer	GHCACGTG	0.1283	0.137	162117	25736.6	1407	207	0.926703	0.79653	1.0737	0.326208	1
FOXK2Forkhead/U2OS-FOXK2-ChIP-SeqE-MTAB-2204/Homer	SCHTGTTTACAT	0.1735	0.1644	156973	30880.7	1334	280	1.06694	0.934043	1.21531	0.328132	1
TEAD2TEA/Py2T-Tead2-ChIP-SeqGSE55709/Homer	CCWGGAATGY	0.1475	0.1389	161751	26103.2	1376	238	1.07182	0.929489	1.23159	0.329252	1
Tlx?NR/NPC-H3K4me1-ChIP-SeqGSE16256/Homer	CTGGCAGSCTGCCA	0.1245	0.1167	165930	21924.3	1413	201	1.07664	0.92345	1.24977	0.330469	1
Mouse_Recombination_HotspotZf/Testis-DMC1-ChIP-SeqGSE24438/Homer	ACTYKNATTCGTGNTACTTC	0.0198	0.0168	184697	3157.1	1582	32	1.18339	0.805173	1.68104	0.330691	1
ZNF41Zf/HEK293-ZNF41.GFP-ChIP-SeqGSE58341/Homer	CCTCATGGTGYCYTWYTCCCTTGTG	0.0081	0.0062	186694	1159.7	1601	13	1.30684	0.692192	2.25011	0.335074	1
Nr5a2NR/Pancreas-LRH1-ChIP-SeqGSE34295/Homer	BTCAAGGTCA	0.1976	0.1883	152479	35375.1	1295	319	1.06179	0.93587	1.20177	0.337638	1
FOXA1Forkhead/MCF7-FOXA1-ChIP-SeqGSE26831/Homer	WAAGTAAACA	0.2658	0.2554	139861	47993.3	1185	429	1.05502	0.942006	1.17981	0.344382	1
Hoxc9Homeobox/Ainv15-Hoxc9-ChIP-SeqGSE21812/Homer	GGCCATAAATCA	0.1183	0.1263	164118	23735.5	1423	191	0.928052	0.793249	1.08079	0.346975	1
Sox4HMG/proB-Sox4-ChIP-SeqGSE50066/Homer	YCTTTGTTCC	0.1902	0.2	150280	37574.5	1307	307	0.939428	0.826528	1.06516	0.34842	1
Pax7Paired,Homeobox,long/Myoblast-Pax7-ChIP-SeqGSE25064/Homer	TAATCHGATTAC	0.0043	0.0064	186642	1211.6	1607	7	0.670795	0.26869	1.38959	0.349093	1
Klf9Zf/GBM-Klf9-ChIP-SeqGSE62211/Homer	GCCACRCCCACY	0.1239	0.1165	165973	21880.8	1414	200	1.0729	0.919955	1.24583	0.349859	1
Mef2cMADS/GM12878-Mef2c-ChIP-SeqGSE32465/Homer	DCYAAAAATAGM	0.1599	0.169	156108	31746.3	1356	258	0.935594	0.81535	1.07023	0.350198	1
RAR:RXRNR,DR5/ES-RAR-ChIP-SeqGSE56893/Homer	AGGTCAAGGTCA	0.0359	0.032	181844	6010	1556	58	1.12783	0.851262	1.46794	0.355937	1
Six1Homeobox/Myoblast-Six1-ChIP-ChipGSE20150/Homer	GKVTCADRTTWC	0.0651	0.0598	176610	11244.4	1509	105	1.09291	0.88725	1.33397	0.370537	1
Zic3Zf/mES-Zic3-ChIP-SeqGSE37889/Homer	GGCCYCCTGCTGDGH	0.1846	0.1937	151458	36395.8	1316	298	0.942298	0.82774	1.06997	0.375781	1
Pknox1Homeobox/ES-Prep1-ChIP-SeqGSE63282/Homer	SCTGTCAVTCAV	0.0489	0.0543	177643	10210.6	1535	79	0.89536	0.704279	1.124	0.377211	1
BrachyuryT-box/Mesoendoderm-Brachyury-ChIP-exoGSE54963/Homer	ANTTMRCASBNNNGTGYKAAN	0.0675	0.0623	176156	11698.4	1505	109	1.0906	0.888762	1.32663	0.379217	1
Arnt:AhrbHLH/MCF7-Arnt-ChIP-SeqLo_et_al./Homer	TBGCACGCAA	0.1561	0.1644	156967	30886.7	1362	252	0.940262	0.818314	1.07697	0.38071	1
Brn2POU,Homeobox/NPC-Brn2-ChIP-SeqGSE35496/Homer	ATGAATATTC	0.0217	0.0255	183067	4787.2	1579	35	0.847681	0.587557	1.18572	0.382127	1
Sox3HMG/NPC-Sox3-ChIP-SeqGSE33059/Homer	CCWTTGTY	0.3978	0.3869	115163	72691	972	642	1.04638	0.945237	1.1578	0.38295	1
Oct6POU,Homeobox/NPC-Pou3f1-ChIP-SeqGSE35496/Homer	WATGCAAATGAG	0.0942	0.1011	168853	19001.3	1462	152	0.923902	0.776033	1.0933	0.383747	1
ReverbNR,DR2/RAW-Reverba.biotin-ChIP-SeqGSE45914/Homer	GTRGGTCASTGGGTCA	0.0384	0.043	179766	8088.1	1552	62	0.887904	0.676728	1.14589	0.388507	1
REST-NRSFZf/Jurkat-NRSF-ChIP-Seq/Homer	GGMGCTGTCCATGGTGCTGA	0.0006	0.002	187473	381.3	1613	1	0.305064	0.00770163	1.71232	0.39115	1
Egr2Zf/Thymocytes-Egr2-ChIP-SeqGSE34254/Homer	NGCGTGGGCGGR	0.0465	0.0516	178160	9693.8	1539	75	0.895631	0.70001	1.13067	0.396148	1
HOXB13Homeobox/ProstateTumor-HOXB13-ChIP-SeqGSE56288/Homer	TTTTATKRGG	0.2757	0.2663	137822	50032.1	1169	445	1.04862	0.937566	1.17117	0.396386	1
TbetT-box/CD8-Tbet-ChIP-SeqGSE33802/Homer	AGGTGTGAAM	0.2608	0.2704	137048	50805.7	1193	421	0.951934	0.849392	1.06517	0.398578	1
GFY-Staf?,Zf/Promoter/Homer	RACTACAATTCCCAGAAKGC	0.013	0.011	185788	2065.9	1593	21	1.18547	0.730179	1.82333	0.401813	1
EsrrbNR/mES-Esrrb-ChIP-SeqGSE11431/Homer	KTGACCTTGA	0.1791	0.1712	155677	32176.8	1325	289	1.05527	0.925435	1.20007	0.406994	1
Foxa3Forkhead/Liver-Foxa3-ChIP-SeqGSE77670/Homer	BSNTGTTTACWYWGN	0.0874	0.0818	172477	15376.7	1473	141	1.07371	0.896135	1.27802	0.411992	1
MITFbHLH/MastCells-MITF-ChIP-SeqGSE48085/Homer	RTCATGTGAC	0.2348	0.2262	145358	42495.8	1235	379	1.0497	0.932617	1.17932	0.419906	1
Rfx2HTH/LoVo-RFX2-ChIP-SeqGSE49402/Homer	GTTGCCATGGCAACM	0.0167	0.02	184092	3762.5	1587	27	0.832536	0.546141	1.21799	0.420517	1
PAX6Paired,Homeobox/Forebrain-Pax6-ChIP-SeqGSE66961/Homer	NGTGTTCAVTSAAGCGKAAA	0.0173	0.0206	183978	3876.4	1586	28	0.837987	0.554267	1.21785	0.427376	1
Hand2bHLH/Mesoderm-Hand2-ChIP-SeqGSE61475/Homer	TGACANARRCCAGRC	0.1221	0.1291	163602	24251.6	1417	197	0.937851	0.803372	1.09005	0.433542	1
PGRNR/EndoStromal-PGR-ChIP-SeqGSE69539/Homer	AAGAACATWHTGTTC	0.0576	0.0534	177828	10026.3	1521	93	1.08447	0.869121	1.3391	0.436373	1
Ap4bHLH/AML-Tfap4-ChIP-SeqGSE45738/Homer	NAHCAGCTGD	0.3116	0.321	127537	60316.7	1111	503	0.957307	0.859475	1.0651	0.437509	1
GATA3Zf,DR8/iTreg-Gata3-ChIP-SeqGSE20898/Homer	AGATSTNDNNDSAGATAASN	0.0143	0.017	184657	3197.2	1591	23	0.83499	0.526999	1.25971	0.439505	1
Zfp281Zf/ES-Zfp281-ChIP-SeqGSE81042/Homer	CCCCTCCCCCAC	0.0675	0.0629	176027	11827.3	1505	109	1.07791	0.878412	1.31118	0.440258	1
OCT4-SOX2-TCF-NANOGPOU,Homeobox,HMG/mES-Oct4-ChIP-SeqGSE11431/Homer	ATTTGCATAACAATG	0.0434	0.0478	178875	8979.4	1544	70	0.903175	0.699723	1.14909	0.445898	1
Oct4:Sox17POU,Homeobox,HMG/F9-Sox17-ChIP-SeqGSE44553/Homer	CCATTGTATGCAAAT	0.0304	0.0341	181444	6409.6	1565	49	0.88627	0.652099	1.17905	0.448522	1
Srebp2bHLH/HepG2-Srebp2-ChIP-SeqGSE31477/Homer	CGGTCACSCCAC	0.0527	0.0488	178688	9165.5	1529	85	1.08372	0.859774	1.35034	0.451037	1
ZNF143|STAFZf/CUTLL-ZNF143-ChIP-SeqGSE29600/Homer	ATTTCCCAGVAKSCY	0.1053	0.0999	169089	18765	1444	170	1.06086	0.898936	1.24531	0.45336	1
E2FE2F/Hela-CellCycle-Expression/Homer	TTSGCGCGAAAA	0.0161	0.014	185225	2629.4	1588	26	1.15354	0.749732	1.70055	0.455501	1
STAT6Stat/CD4-Stat6-ChIP-SeqGSE22104/Homer	ABTTCYYRRGAA	0.1524	0.1458	160450	27404.2	1368	246	1.05288	0.914901	1.2076	0.457175	1
X-boxHTH/NPC-H3K4me1-ChIP-SeqGSE16256/Homer	GGTTGCCATGGCAA	0.0211	0.0243	183296	4557.5	1580	34	0.865368	0.596377	1.21624	0.463976	1
PRDM9Zf/Testis-DMC1-ChIP-SeqGSE35498/Homer	ADGGYAGYAGCATCT	0.1041	0.1101	167173	20681	1446	168	0.939147	0.795121	1.10333	0.472108	1
ZicZf/Cerebellum-ZIC1.2-ChIP-SeqGSE60731/Homer	CCTGCTGAGH	0.2175	0.2253	145521	42333.2	1263	351	0.955301	0.845916	1.07668	0.47271	1
Tbr1T-box/Cortex-Tbr1-ChIP-SeqGSE71384/Homer	AAGGTGTKAA	0.329	0.3377	124404	63449.9	1083	531	0.96132	0.864489	1.06798	0.475485	1
Otx2Homeobox/EpiLC-Otx2-ChIP-SeqGSE56098/Homer	NYTAATCCYB	0.215	0.2077	148831	39023.3	1267	347	1.04455	0.924427	1.17783	0.478582	1
GFX?/Promoter/Homer	ATTCTCGCGAGA	0.0037	0.0029	187311	543.1	1608	6	1.28714	0.469579	2.826	0.480288	1
Nkx2.5Homeobox/HL1-Nkx2.5.biotin-ChIP-SeqGSE21529/Homer	RRSCACTYAA	0.5403	0.5491	84685.1	103169	742	872	0.964636	0.873318	1.06575	0.481867	1
PAX5Paired,Homeobox/GM12878-PAX5-ChIP-SeqGSE32465/Homer	GCAGCCAAGCRTGACH	0.0973	0.1029	168510	19343.5	1457	157	0.93868	0.79051	1.10819	0.484291	1
HIF-1abHLH/MCF7-HIF1a-ChIP-SeqGSE28352/Homer	TACGTGCV	0.0638	0.0687	174952	12902.4	1511	103	0.924345	0.749008	1.13008	0.488634	1
NanogHomeobox/mES-Nanog-ChIP-SeqGSE11724/Homer	RGCCATTAAC	0.7695	0.7767	41922.2	145932	372	1242	0.95911	0.853061	1.08041	0.489931	1
Gfi1bZf/HPC7-Gfi1b-ChIP-SeqGSE22178/Homer	MAATCACTGC	0.176	0.1827	153518	34336.4	1330	284	0.954708	0.836494	1.08664	0.497054	1
FOXP1Forkhead/H9-FOXP1-ChIP-SeqGSE31006/Homer	NYYTGTTTACHN	0.1165	0.1112	166963	20891	1426	188	1.05367	0.89956	1.22842	0.499154	1
ZNF264Zf/HEK293-ZNF264.GFP-ChIP-SeqGSE58341/Homer	RGGGCACTAACY	0.1747	0.1686	156177	31676.6	1332	282	1.04381	0.914159	1.18852	0.504561	1
NeuroG2bHLH/Fibroblast-NeuroG2-ChIP-SeqGSE75910/Homer	ACCATCTGTT	0.399	0.3907	114449	73405.1	970	644	1.03517	0.935115	1.14526	0.505429	1
ZNF675Zf/HEK293-ZNF675.GFP-ChIP-SeqGSE58341/Homer	ARGAGGMCAAAATGW	0.0409	0.038	180722	7131.9	1548	66	1.08035	0.830363	1.38419	0.513378	1
Sox10HMG/SciaticNerve-Sox3-ChIP-SeqGSE35132/Homer	CCWTTGTYYB	0.3575	0.3656	119167	68687.4	1037	577	0.965334	0.870008	1.0703	0.51645	1
Rbpj1?/Panc1-Rbpj1-ChIP-SeqGSE47459/Homer	HTTTCCCASG	0.3947	0.3867	115198	72656.2	977	637	1.03378	0.933668	1.14394	0.521177	1
ZFP3Zf/HEK293-ZFP3.GFP-ChIP-SeqGSE58341/Homer	GGGTTTTGAAGGATGARTAGGAGTT	0.0006	0.0017	187529	324.9	1613	1	0.357736	0.00902673	2.01017	0.536142	1
Lhx3Homeobox/Neuron-Lhx3-ChIP-SeqGSE31456/Homer	ADBTAATTAR	0.3941	0.3864	115244	72610.4	978	636	1.03216	0.932177	1.14219	0.537964	1
Tgif2Homeobox/mES-Tgif2-ChIP-SeqGSE55404/Homer	TGTCANYT	0.6716	0.6641	63073.5	124780	530	1084	1.03385	0.930534	1.14972	0.542745	1
Nkx2.1Homeobox/LungAC-Nkx2.1-ChIP-SeqGSE43252/Homer	RSCACTYRAG	0.6425	0.6497	65770.1	122084	577	1037	0.968188	0.873269	1.07433	0.54675	1
Nkx6.1Homeobox/Islet-Nkx6.1-ChIP-SeqGSE40975/Homer	GKTAATGR	0.5458	0.538	86775	101079	733	881	1.03183	0.93404	1.14012	0.547386	1
Foxa2Forkhead/Liver-Foxa2-ChIP-SeqGSE25694/Homer	CYTGTTTACWYW	0.189	0.1951	151202	36652.3	1309	305	0.961203	0.845351	1.09021	0.549071	1
DUX4Homeobox/Myoblasts-DUX4.V5-ChIP-SeqGSE75791/Homer	NWTAAYCYAATCAWN	0.0093	0.0113	185739	2115	1599	15	0.823827	0.459161	1.36607	0.552439	1
HIF-1bHLH/T47D-HIF1b-ChIP-SeqGSE59937/Homer	RTACGTGC	0.2689	0.2756	136067	51787.4	1180	434	0.966338	0.863265	1.08022	0.55698	1
Fox:EboxForkhead,bHLH/Panc1-Foxa2-ChIP-SeqGSE47459/Homer	NNNVCTGWGYAAACASN	0.2323	0.2388	142989	44865.4	1239	375	0.9646	0.856662	1.08416	0.557705	1
COUP-TFIINR/Artia-Nr2f2-ChIP-SeqGSE46497/Homer	AGRGGTCA	0.4634	0.4561	102164	85689.5	866	748	1.02981	0.93215	1.13745	0.563877	1
Pit1+1bpHomeobox/GCrat-Pit1-ChIP-SeqGSE58009/Homer	ATGCATAATTCA	0.088	0.0923	170518	17336.5	1472	142	0.948857	0.792442	1.12873	0.57462	1
Nkx3.1Homeobox/LNCaP-Nkx3.1-ChIP-SeqGSE28264/Homer	AAGCACTTAA	0.5663	0.5591	82799.1	105055	700	914	1.0291	0.931168	1.13769	0.579715	1
Tcf21bHLH/ArterySmoothMuscle-Tcf21-ChIP-SeqGSE61369/Homer	NAACAGCTGG	0.2553	0.2613	138751	49103.2	1202	412	0.96853	0.863497	1.08465	0.588937	1
Tcf4HMG/Hct116-Tcf4-ChIP-SeqSRA012054/Homer	ASATCAAAGGVA	0.1029	0.1071	167723	20130.9	1448	166	0.955137	0.80792	1.12303	0.599447	1
Sox17HMG/Endoderm-Sox17-ChIP-SeqGSE61475/Homer	CCATTGTTYB	0.171	0.1662	156627	31227.4	1338	276	1.03464	0.905067	1.17936	0.614531	1
NPASbHLH/Liver-NPAS-ChIP-SeqGSE39860/Homer	NVCACGTG	0.3637	0.3699	118358	69496.4	1027	587	0.973431	0.877655	1.07887	0.622798	1
TEAD4TEA/Tropoblast-Tead4-ChIP-SeqGSE37350/Homer	CCWGGAATGY	0.228	0.2229	145964	41890.5	1246	368	1.02912	0.913181	1.15757	0.630952	1
Phox2aHomeobox/Neuron-Phox2a-ChIP-SeqGSE31456/Homer	YTAATYNRATTA	0.1059	0.11	167180	20674.5	1443	171	0.958271	0.812427	1.12437	0.631696	1
CRXHomeobox/Retina-Crx-ChIP-SeqGSE20012/Homer	GCTAATCC	0.5638	0.5575	83099.1	104755	704	910	1.02539	0.927866	1.13347	0.632564	1
RUNX1Runt/Jurkat-RUNX1-ChIP-SeqGSE29180/Homer	AAACCACARM	0.2534	0.2587	139244	48610.2	1205	409	0.972257	0.866556	1.08912	0.647922	1
KLF6Zf/PDAC-KLF6-ChIP-SeqGSE64557/Homer	MKGGGYGTGGCC	0.3234	0.3179	128116	59738.1	1092	522	1.0252	0.921467	1.13947	0.648227	1
p63p53/Keratinocyte-p63-ChIP-SeqGSE17611/Homer	NNDRCATGYCYNRRCATGYH	0.0855	0.0825	172351	15502.7	1476	138	1.03943	0.86593	1.23931	0.649734	1
Foxo3Forkhead/U2OS-Foxo3-ChIP-SeqE-MTAB-2701/Homer	DGTAAACA	0.1902	0.1858	152943	34911	1307	307	1.02904	0.905277	1.16679	0.652837	1
GATA3Zf,DR4/iTreg-Gata3-ChIP-SeqGSE20898/Homer	AGATGKDGAGATAAG	0.0211	0.0197	184154	3700.5	1580	34	1.071	0.737869	1.5058	0.6529	1
ZNF317Zf/HEK293-ZNF317.GFP-ChIP-SeqGSE58341/Homer	GTCWGCTGTYYCTCT	0.0186	0.0206	183982	3872	1584	30	0.899925	0.604278	1.29204	0.659378	1
CTCF-SatelliteElementZf?/CD4+-CTCF-ChIP-SeqBarski_et_al./Homer	TGCAGTTCCMVNWRTGGCCA	0.0037	0.0033	187226	627.9	1608	6	1.11243	0.406081	2.44021	0.66592	1
Sox15HMG/CPA-Sox15-ChIP-SeqGSE62909/Homer	RAACAATGGN	0.2528	0.2576	139452	48402.4	1206	408	0.974697	0.86865	1.09195	0.66822	1
CTCFZf/CD4+-CTCF-ChIP-SeqBarski_et_al./Homer	AYAGTGCCMYCTRGTGGCCA	0.0297	0.0319	181855	5999	1566	48	0.929172	0.681392	1.23972	0.669754	1
ZNF189Zf/HEK293-ZNF189.GFP-ChIP-SeqGSE58341/Homer	TGGAACAGMA	0.2131	0.2177	146948	40905.5	1270	344	0.973034	0.860831	1.09759	0.671618	1
HNF4aNR,DR1/HepG2-HNF4a-ChIP-SeqGSE25021/Homer	CARRGKBCAAAGTYCA	0.1233	0.1198	165347	22507.3	1415	199	1.03318	0.885603	1.20009	0.67198	1
AP-2alphaAP2/Hela-AP2alpha-ChIP-SeqGSE31477/Homer	ATGCCCTGAGGC	0.2677	0.2727	136620	51233.8	1182	432	0.974578	0.87044	1.08958	0.673762	1
Tbx5T-box/HL1-Tbx5.biotin-ChIP-SeqGSE21529/Homer	AGGTGTCA	0.7069	0.7114	54185.7	133668	473	1141	0.977876	0.877264	1.09134	0.679086	1
Tgif1Homeobox/mES-Tgif1-ChIP-SeqGSE55404/Homer	YTGWCADY	0.6301	0.6246	70494.5	117360	597	1017	1.02324	0.923554	1.13445	0.679587	1
Atoh1bHLH/Cerebellum-Atoh1-ChIP-SeqGSE22111/Homer	VNRVCAGCTGGY	0.2862	0.2912	133130	54723.6	1152	462	0.975621	0.873515	1.0883	0.679868	1
YY1Zf/Promoter/Homer	CAAGATGGCGGC	0.0173	0.0163	184796	3057.8	1586	28	1.06684	0.705407	1.55108	0.692639	1
Hnf1Homeobox/Liver-Foxa2-Chip-SeqGSE25694/Homer	GGTTAAWCATTAA	0.0397	0.038	180707	7147.1	1550	64	1.04401	0.799076	1.34246	0.695375	1
Sox6HMG/Myotubes-Sox6-ChIP-SeqGSE32627/Homer	CCATTGTTNY	0.3569	0.3618	119865	67989.1	1038	576	0.978315	0.881674	1.08469	0.696433	1
USF1bHLH/GM12878-Usf1-ChIP-SeqGSE32465/Homer	SGTCACGTGR	0.1165	0.1199	165333	22520.6	1426	188	0.967853	0.826321	1.12833	0.700436	1
RBPJ:Ebox?,bHLH/Panc1-Rbpj1-ChIP-SeqGSE47459/Homer	GGGRAARRGRMCAGMTG	0.1004	0.0976	169509	18344.8	1452	162	1.03092	0.870335	1.21432	0.704736	1
p73p53/Trachea-p73-ChIP-SeqPRJNA310161/Homer	NRRRCAWGTCCDGRCATGYY	0.0105	0.0099	186000	1853.7	1597	17	1.06792	0.619186	1.72009	0.705179	1
JunDbZIP/K562-JunD-ChIP-Seq/Homer	ATGACGTCATCN	0.0198	0.0187	184347	3507.2	1582	32	1.06324	0.72357	1.51011	0.711393	1
Ptf1abHLH/Panc1-Ptf1a-ChIP-SeqGSE47459/Homer	ACAGCTGTTN	0.6307	0.6352	68503.7	119350	596	1018	0.980372	0.884859	1.08698	0.716213	1
p53p53/Saos-p53-ChIP-SeqGSE15780/Homer	RRCATGYCYRGRCATGYYYN	0.0204	0.0194	184213	3641.3	1581	33	1.05607	0.723208	1.49206	0.716796	1
p53p53/Saos-p53-ChIP-Seq/Homer	RRCATGYCYRGRCATGYYYN	0.0204	0.0194	184213	3641.3	1581	33	1.05607	0.723208	1.49206	0.716796	1
ZNF669Zf/HEK293-ZNF669.GFP-ChIP-SeqGSE58341/Homer	GARTGGTCATCGCCC	0.018	0.0196	184171	3683	1585	29	0.914931	0.609827	1.32151	0.718129	1
CDX4Homeobox/ZebrafishEmbryos-Cdx4.Myc-ChIP-SeqGSE48254/Homer	NGYCATAAAWCH	0.2212	0.2253	145524	42330.5	1257	357	0.976375	0.865214	1.09962	0.719581	1
FOXA1:ARForkhead,NR/LNCAP-AR-ChIP-SeqGSE27824/Homer	AGTAAACAAAAAAGAACAND	0.0211	0.0199	184106	3747.5	1580	34	1.05707	0.728263	1.48608	0.720417	1
Cdx2Homeobox/mES-Cdx2-ChIP-SeqGSE14586/Homer	GYMATAAAAH	0.184	0.1807	153898	33955.6	1317	297	1.02209	0.897627	1.16072	0.721003	1
Usf2bHLH/C2C12-Usf2-ChIP-SeqGSE36030/Homer	GTCACGTGGT	0.0849	0.0879	171337	16516.6	1477	137	0.962187	0.801129	1.14781	0.723878	1
LRFZf/Erythroblasts-ZBTB7A-ChIP-SeqGSE74977/Homer	AAGACCCYYN	0.4318	0.4365	105844	82009.6	917	697	0.980985	0.887318	1.0842	0.724229	1
PRNR/T47D-PR-ChIP-SeqGSE31130/Homer	VAGRACAKNCTGTBC	0.4932	0.4884	96080.2	91773.8	818	796	1.01877	0.922471	1.12504	0.726303	1
NRFNRF/Promoter/Homer	STGCGCATGCGC	0.0347	0.0331	181634	6220.3	1558	56	1.04963	0.788214	1.3721	0.72658	1
AP-2gammaAP2/MCF7-TFAP2C-ChIP-SeqGSE21234/Homer	SCCTSAGGSCAW	0.3321	0.3363	124666	63187.5	1078	536	0.980978	0.88241	1.08956	0.730946	1
p53p53/mES-cMyc-ChIP-SeqGSE11431/Homer	ACATGCCCGGGCAT	0.0043	0.0053	186850	1003.7	1607	7	0.810666	0.324586	1.68041	0.731085	1
LXRENR,DR4/RAW-LXRb.biotin-ChIP-SeqGSE21512/Homer	RGGTTACTANAGGTCA	0.0378	0.0363	181024	6829.9	1553	61	1.04107	0.791528	1.34644	0.738363	1
Oct2POU,Homeobox/Bcell-Oct2-ChIP-SeqGSE21512/Homer	ATATGCAAAT	0.0725	0.075	173765	14089.2	1497	117	0.963931	0.791068	1.16506	0.739769	1
ETS:E-boxETS,bHLH/HPC7-Scl-ChIP-SeqGSE22178/Homer	AGGAARCAGCTG	0.026	0.0248	183195	4658.9	1572	42	1.05058	0.753065	1.42899	0.747473	1
FOXK1Forkhead/HEK293-FOXK1-ChIP-SeqGSE51673/Homer	NVWTGTTTAC	0.2615	0.2579	139390	48464	1192	422	1.01824	0.908626	1.13935	0.75336	1
Oct4POU,Homeobox/mES-Oct4-ChIP-SeqGSE11431/Homer	ATTTGCATAW	0.114	0.1168	165907	21947.1	1430	184	0.972682	0.82915	1.1356	0.755584	1
ZNF136Zf/HEK293-ZNF136.GFP-ChIP-SeqGSE58341/Homer	YTKGATAHAGTATTCTWGGTNGGCA	0.0285	0.0274	182715	5139	1568	46	1.04307	0.759463	1.40018	0.759007	1
Smad4MAD/ESC-SMAD4-ChIP-SeqGSE29422/Homer	VBSYGTCTGG	0.391	0.3948	113677	74177.2	983	631	0.983737	0.888346	1.08877	0.759009	1
Nur77NR/K562-NR4A1-ChIP-SeqGSE31363/Homer	TGACCTTTNCNT	0.0415	0.0436	179666	8187.8	1547	67	0.950326	0.732004	1.21525	0.759291	1
Meis1Homeobox/MastCells-Meis1-ChIP-SeqGSE48085/Homer	VGCTGWCAVB	0.4064	0.4025	112236	75618.3	958	656	1.01636	0.91845	1.12415	0.759743	1
RORgtNR/EL4-RORgt.Flag-ChIP-SeqGSE56019/Homer	AAYTAGGTCA	0.031	0.0298	182259	5595.4	1564	50	1.04143	0.76859	1.38196	0.768418	1
NFAT:AP1RHD,bZIP/Jurkat-NFATC1-ChIP-SeqJolma_et_al./Homer	SARTGGAAAAWRTGAGTCAB	0.0489	0.0474	178956	8898.4	1535	79	1.03509	0.814055	1.29962	0.768439	1
OCT:OCTPOU,Homeobox/NPC-Brn1-ChIP-SeqGSE35496/Homer	ATGAATATTCATGAG	0.0012	0.002	187483	370.9	1612	2	0.62698	0.0755822	2.28456	0.775988	1
Rfx5HTH/GM12878-Rfx5-ChIP-SeqGSE31477/Homer	SCCTAGCAACAG	0.0774	0.0756	173656	14197.6	1489	125	1.02679	0.84785	1.23413	0.776554	1
Smad2MAD/ES-SMAD2-ChIP-SeqGSE29422/Homer	CTGTCTGG	0.3829	0.3866	115214	72640.5	996	618	0.984143	0.888341	1.08962	0.7777	1
GATAZf,IR4/iTreg-Gata3-ChIP-SeqGSE20898/Homer	NAGATWNBNATCTNN	0.0198	0.019	184285	3568.9	1582	32	1.04447	0.710788	1.48332	0.783253	1
HREHSF/Striatum-HSF1-ChIP-SeqGSE38000/Homer	TTCTAGAABNTTCTA	0.0558	0.0577	177020	10833.5	1524	90	0.964919	0.770539	1.19516	0.788632	1
SF1NR/H295R-Nr5a1-ChIP-SeqGSE44220/Homer	CAAGGHCANV	0.1245	0.1224	164852	23002.1	1413	201	1.01949	0.874479	1.18346	0.789558	1
Lhx1Homeobox/EmbryoCarcinoma-Lhx1-ChIP-SeqGSE70957/Homer	NNYTAATTAR	0.2819	0.2791	135412	52441.7	1159	455	1.01369	0.907083	1.13134	0.802046	1
ZSCAN22Zf/HEK293-ZSCAN22.GFP-ChIP-SeqGSE58341/Homer	SMCAGTCWGAKGGAGGAGGC	0.0254	0.0245	183250	4604	1573	41	1.03746	0.74054	1.41619	0.808094	1
Tbx20T-box/Heart-Tbx20-ChIP-SeqGSE29636/Homer	GGTGYTGACAGS	0.0533	0.0521	178059	9795	1528	86	1.02314	0.81278	1.27316	0.822008	1
RXRNR,DR1/3T3L1-RXR-ChIP-SeqGSE13511/Homer	TAGGGCAAAGGTCA	0.3123	0.3096	129690	58164.1	1110	504	1.01242	0.909014	1.12636	0.828781	1
ZNF711Zf/SHSY5Y-ZNF711-ChIP-SeqGSE20673/Homer	AGGCCTAG	0.5093	0.5065	92676.6	95177.4	792	822	1.01062	0.915141	1.1161	0.841502	1
Sox2HMG/mES-Sox2-ChIP-SeqGSE11431/Homer	BCCATTGTTC	0.2076	0.2056	149226	38628.5	1279	335	1.01185	0.894007	1.14271	0.852793	1
E-boxbHLH/Promoter/Homer	SSGGTCACGTGA	0.018	0.0192	184254	3599.8	1585	29	0.936447	0.624144	1.35265	0.854944	1
Hoxb4Homeobox/ES-Hoxb4-ChIP-SeqGSE34014/Homer	TGATTRATGGCY	0.0452	0.0445	179498	8356.2	1541	73	1.01761	0.792534	1.28869	0.855688	1
Nr5a2NR/mES-Nr5a2-ChIP-SeqGSE19019/Homer	BTCAAGGTCA	0.1394	0.1413	161313	26541.4	1389	225	0.984537	0.85087	1.13496	0.85762	1
GRHL2CP2/HBE-GRHL2-ChIP-SeqGSE46194/Homer	AAACYKGTTWDACMRGTTTB	0.0874	0.0863	171645	16208.7	1473	141	1.01366	0.846039	1.20652	0.858708	1
Isl1Homeobox/Neuron-Isl1-ChIP-SeqGSE31456/Homer	CTAATKGV	0.4436	0.4411	104979	82875.1	898	716	1.00999	0.913848	1.11592	0.860136	1
Tcf12bHLH/GM12878-Tcf12-ChIP-SeqGSE32465/Homer	VCAGCTGYTG	0.2652	0.2674	137615	50239.3	1186	428	0.988514	0.882598	1.10552	0.865456	1
ZNF382Zf/HEK293-ZNF382.GFP-ChIP-SeqGSE58341/Homer	GNCTGTASTRNTGBCTCHTT	0.005	0.0058	186760	1094.1	1606	8	0.850377	0.365589	1.68554	0.868419	1
NRF1NRF/MCF7-NRF1-ChIP-SeqUnpublished/Homer	CTGCGCATGCGC	0.0254	0.0248	183202	4652	1573	41	1.02648	0.732685	1.40119	0.871988	1
RoninTHAP/ES-Thap11-ChIP-SeqGSE51522/Homer	RACTACAACTCCCAGVAKGC	0.0056	0.0065	186636	1217.8	1605	9	0.859243	0.391246	1.64066	0.87525	1
OCT:OCTPOU,Homeobox/NPC-OCT6-ChIP-SeqGSE43916/Homer	YATGCATATRCATRT	0.0285	0.0296	182296	5557.6	1568	46	0.962211	0.70064	1.29152	0.882585	1
Brn1POU,Homeobox/NPC-Brn1-ChIP-SeqGSE35496/Homer	TATGCWAATBAV	0.0737	0.075	173766	14087.8	1495	119	0.981796	0.807001	1.18495	0.886807	1
Tcfcp2l1CP2/mES-Tcfcp2l1-ChIP-SeqGSE11431/Homer	NRAACCRGTTYRAACCRGYT	0.0353	0.0347	181334	6519.5	1557	57	1.01817	0.766631	1.32799	0.891247	1
ZBTB33Zf/GM12878-ZBTB33-ChIP-SeqGSE32465/Homer	GGVTCTCGCGAGAAC	0.0087	0.0086	186238	1616.3	1600	14	1.00841	0.548789	1.70196	0.892375	1
Pax7Paired,Homeobox,longest/Myoblast-Pax7-ChIP-SeqGSE25064/Homer	NTAATTDGCYAATTANNWWD	0.0081	0.0087	186225	1629.3	1601	13	0.928259	0.492095	1.59645	0.893092	1
Unknown-ESC-element?/mES-Nanog-ChIP-SeqGSE11724/Homer	CACAGCAGGGGG	0.1778	0.1793	154161	33693	1327	287	0.989568	0.867503	1.12571	0.896331	1
HIF2abHLH/785_O-HIF2a-ChIP-SeqGSE34871/Homer	GCACGTACCC	0.096	0.0972	169588	18266.5	1459	155	0.986343	0.829785	1.16556	0.899331	1
Foxf1Forkhead/Lung-Foxf1-ChIP-SeqGSE77951/Homer	WWATRTAAACAN	0.2392	0.2408	142612	45241.6	1228	386	0.990838	0.881004	1.11238	0.906916	1
Mef2aMADS/HL1-Mef2a.biotin-ChIP-SeqGSE21529/Homer	CYAAAAATAG	0.1549	0.1539	158938	28916.2	1364	250	1.00743	0.876291	1.1544	0.917238	1
MafAbZIP/Islet-MafA-ChIP-SeqGSE30298/Homer	TGCTGACTCA	0.1927	0.1939	151417	36436.9	1303	311	0.991854	0.873161	1.1239	0.924451	1
Zfp809Zf/ES-Zfp809-ChIP-SeqGSE70799/Homer	GGGGCTYGKCTGGGA	0.0799	0.0793	172946	14907.9	1485	129	1.00775	0.83455	1.20807	0.926295	1
RUNX2Runt/PCa-RUNX2-ChIP-SeqGSE33889/Homer	NWAACCACADNN	0.2063	0.2076	148854	39000.1	1281	333	0.992181	0.876386	1.12079	0.926343	1
HOXA2Homeobox/mES-Hoxa2-ChIP-SeqDonaldson_et_al./Homer	GYCATCMATCAT	0.0229	0.0227	183588	4266	1577	37	1.0097	0.707221	1.40021	0.933037	1
HOXD13Homeobox/Chicken-Hoxd13-ChIP-SeqGSE38910/Homer	NCYAATAAAA	0.28	0.2791	135413	52440.7	1162	452	1.00443	0.898588	1.12122	0.933397	1
Barx1Homeobox/Stomach-Barx1.3xFlag-ChIP-SeqGSE69483/Homer	AAACMATTAN	0.1252	0.1246	164448	23406.1	1412	202	1.00512	0.862474	1.16634	0.939663	1
Olig2bHLH/Neuron-Olig2-ChIP-SeqGSE30882/Homer	RCCATMTGTT	0.4597	0.4586	101693	86160.6	872	742	1.00431	0.909042	1.10938	0.940022	1
KLF10Zf/HEK293-KLF10.GFP-ChIP-SeqGSE58341/Homer	GGGGGTGTGTCC	0.1667	0.1659	156681	31173	1345	269	1.00524	0.878124	1.14734	0.946422	1
Rfx6HTH/Min6b1-Rfx6.HA-ChIP-SeqGSE62844/Homer	TGTTKCCTAGCAACM	0.2794	0.2803	135178	52676	1163	451	0.995153	0.890232	1.11096	0.955622	1
Mef2dMADS/Retina-Mef2d-ChIP-SeqGSE61391/Homer	GCTATTTTTAGC	0.0558	0.0556	177416	10438.4	1524	90	1.00377	0.801584	1.24333	0.956473	1
GSCHomeobox/FrogEmbryos-GSC-ChIP-SeqDRA000576/Homer	RGGATTAR	0.347	0.3479	122492	65361.8	1054	560	0.995703	0.896683	1.10474	0.958146	1
ZBTB18Zf/HEK293-ZBTB18.GFP-ChIP-SeqGSE58341/Homer	AACATCTGGA	0.1344	0.1352	162455	25398.8	1397	217	0.993527	0.85658	1.1478	0.970837	1
RUNX-AMLRunt/CD4+-PolII-ChIP-SeqBarski_et_al./Homer	GCTGTGGTTW	0.184	0.1836	153354	34499.7	1317	297	1.00241	0.880365	1.13843	0.974247	1
THRbNR/Liver-NR1A2-ChIP-SeqGSE52613/Homer	TRAGGTCA	0.7869	0.7863	40107.3	147747	344	1270	1.00218	0.888477	1.13286	1	1
SCLbHLH/HPC7-Scl-ChIP-SeqGSE13511/Homer	AVCAGCTG	0.8172	0.8168	34377.9	153476	295	1319	1.00153	0.881581	1.14078	1	1
HOXA9Homeobox/HSC-Hoxa9-ChIP-SeqGSE33509/Homer	GGCCATAAATCA	0.1605	0.1604	157715	30139.4	1355	259	1.00023	0.871853	1.14394	1	1
Egr1Zf/K562-Egr1-ChIP-SeqGSE32465/Homer	TGCGTGGGYG	0.202	0.2021	149876	37977.9	1288	326	0.998853	0.881367	1.12943	1	1
ZBTB12Zf/HEK293-ZBTB12.GFP-ChIP-SeqGSE58341/Homer	NGNTCTAGAACCNGV	0.1078	0.108	167566	20288.4	1440	174	0.998007	0.84721	1.16964	1	1
ZNF528Zf/HEK293-ZNF528.GFP-ChIP-SeqGSE58341/Homer	AGAAATGACTTCCCT	0.0012	0.0014	187591	262.6	1612	2	0.884956	0.106521	3.23388	1	1
OCT:OCTPOU,Homeobox,IR1/NPC-Brn2-ChIP-SeqGSE35496/Homer	ATGAATWATTCATGA	0.0037	0.0042	187073	781.1	1608	6	0.893769	0.326505	1.95845	1	1
