## Supplementary File 13 for "DNA methylation-environment interactions in the human genome"

### Sheet: sheet1
Motif_Name	Consensus_sequence	percent_of_target_sequences_with_motif	percent_of_background_sequences_with_motif	number_of_background_sequences_without_motif	number_of_background_sequences_with_motif	number_of_target_sequences_without_motif	number_of_target_sequences_with_motif	odds_ratio	odds_ratio_lower95confidenceinterval	odds_ratio_upper95confidenceinterval	p	bonferroni_p
Chop(bZIP)/MEF-Chop-ChIP-Seq(GSE35681)/Homer	ATTGCATCAT	0.1954	0.0832	222228	20167.3	910	221	2.6761	2.29811	3.10548	3.49e-32	1.27e-29
STAT5(Stat)/mCD4+-Stat5-ChIP-Seq(GSE12346)/Homer	RTTTCTNAGAAA	0.244	0.1201	213273	29121.9	855	276	2.36411	2.05548	2.71257	2.7e-30	9.86e-28
STAT1(Stat)/HelaS3-STAT1-ChIP-Seq(GSE12782)/Homer	NATTTCCNGGAAAT	0.2193	0.1041	217161	25233.8	883	248	2.41694	2.08974	2.78759	4.11e-29	1.5e-26
Atf4(bZIP)/MEF-Atf4-ChIP-Seq(GSE35681)/Homer	MTGATGCAAT	0.2069	0.0993	218317	24078.3	897	234	2.36526	2.03827	2.73605	9.1e-27	3.32e-24
Stat3(Stat)/mES-Stat3-ChIP-Seq(GSE11431)/Homer	CTTCCGGGAA	0.2387	0.1473	206692	35703.2	861	270	1.81542	1.57683	2.08492	6.22e-16	2.27e-13
Gata4(Zf)/Heart-Gata4-ChIP-Seq(GSE35151)/Homer	NBWGATAAGR	0.4173	0.3102	167199	75195.9	659	472	1.59256	1.41159	1.79564	3.77e-14	1.38e-11
Stat3+il21(Stat)/CD4-Stat3-ChIP-Seq(GSE19198)/Homer	SVYTTCCNGGAARB	0.3006	0.2066	192309	50086.4	791	340	1.65038	1.44855	1.8771	1.07e-13	3.89e-11
GATA3(Zf)/iTreg-Gata3-ChIP-Seq(GSE20898)/Homer	AGATAASR	0.5482	0.4396	135821	106574	511	620	1.54625	1.37279	1.74224	3.06e-13	1.12e-10
Jun-AP1(bZIP)/K562-cJun-ChIP-Seq(GSE31477)/Homer	GATGASTCATCN	0.1397	0.0766	223825	18570.3	973	158	1.95725	1.64265	2.31936	4.77e-13	1.74e-10
STAT4(Stat)/CD4-Stat4-ChIP-Seq(GSE22104)/Homer	NYTTCCWGGAAR	0.3899	0.2893	172265	70130.1	690	441	1.56994	1.38952	1.77227	5.01e-13	1.83e-10
Fra2(bZIP)/Striatum-Fra2-ChIP-Seq(GSE43429)/Homer	GGATGACTCATC	0.2263	0.147	206766	35628.8	875	256	1.69787	1.47061	1.95483	1.6e-12	5.83e-10
Fosl2(bZIP)/3T3L1-Fosl2-ChIP-Seq(GSE56872)/Homer	NATGASTCABNN	0.1715	0.1038	217237	25157.8	937	194	1.7878	1.52289	2.09009	5.7e-12	2.08e-09
CEBP:AP1(bZIP)/ThioMac-CEBPb-ChIP-Seq(GSE21512)/Homer	DRTGTTGCAA	0.321	0.2309	186416	55978.6	768	363	1.57399	1.38494	1.78629	5.72e-12	2.09e-09
Gata6(Zf)/HUG1N-GATA6-ChIP-Seq(GSE51936)/Homer	YCTTATCTBN	0.382	0.2889	172362	70033.1	699	432	1.52105	1.34553	1.71801	2.14e-11	7.82e-09
Gata1(Zf)/K562-GATA1-ChIP-Seq(GSE18829)/Homer	SAGATAAGRV	0.2706	0.1887	196661	45734	825	306	1.59494	1.3937	1.82143	2.19e-11	8.01e-09
AP-1(bZIP)/ThioMac-PU.1-ChIP-Seq(GSE21512)/Homer	VTGACTCATC	0.3024	0.2183	189467	52927.8	789	342	1.55166	1.36225	1.76458	5.67e-11	2.07e-08
Fra1(bZIP)/BT549-Fra1-ChIP-Seq(GSE46166)/Homer	NNATGASTCATH	0.2493	0.1737	200291	42103.9	849	282	1.58007	1.37539	1.81082	1.63e-10	5.94e-08
Atf3(bZIP)/GBM-ATF3-ChIP-Seq(GSE33912)/Homer	DATGASTCATHN	0.2776	0.1998	193960	48435.1	817	314	1.53907	1.34639	1.75591	4.24e-10	1.55e-07
Gata2(Zf)/K562-GATA2-ChIP-Seq(GSE18829)/Homer	BBCTTATCTS	0.29	0.2122	190960	51434.8	803	328	1.51649	1.32913	1.72714	8.15e-10	2.98e-07
JunB(bZIP)/DendriticCells-Junb-ChIP-Seq(GSE36099)/Homer	RATGASTCAT	0.2423	0.1701	201163	41232.1	857	274	1.55985	1.3559	1.78997	8.78e-10	3.2e-07
BATF(bZIP)/Th17-BATF-ChIP-Seq(GSE39756)/Homer	DATGASTCAT	0.2679	0.1965	194772	47623	828	303	1.49665	1.30722	1.70982	6.94e-09	2.53e-06
CEBP:CEBP(bZIP)/MEF-Chop-ChIP-Seq(GSE35681)/Homer	NTNATGCAAYMNNHTGMAAY	0.0937	0.0559	228850	13544.5	1025	106	1.74737	1.41581	2.13767	3.58e-07	0.000131
MYB(HTH)/ERMYB-Myb-ChIPSeq(GSE22095)/Homer	GGCVGTTR	0.4969	0.423	139848	102547	569	562	1.34695	1.19624	1.51659	6.24e-07	0.000228
PGR(NR)/EndoStromal-PGR-ChIP-Seq(GSE69539)/Homer	AAGAACATWHTGTTC	0.107	0.0668	226195	16200.2	1010	121	1.67274	1.37275	2.02308	6.4e-07	0.000234
Bach2(bZIP)/OCILy7-Bach2-ChIP-Seq(GSE44420)/Homer	TGCTGAGTCA	0.0973	0.0599	227868	14527.4	1021	110	1.68994	1.37433	2.06056	1.17e-06	0.000426
GRE(NR),IR3/RAW264.7-GRE-ChIP-Seq(Unpublished)/Homer	VAGRACAKWCTGTYC	0.0973	0.0599	227867	14528.2	1021	110	1.68982	1.37422	2.06041	1.17e-06	0.000426
GRE(NR),IR3/A549-GR-ChIP-Seq(GSE32465)/Homer	NRGVACABNVTGTYCY	0.0619	0.0334	234307	8087.9	1061	70	1.91131	1.47712	2.43838	1.77e-06	0.000647
HLF(bZIP)/HSC-HLF.Flag-ChIP-Seq(GSE69817)/Homer	RTTATGYAAB	0.321	0.2584	179759	62635.7	768	363	1.35647	1.19356	1.53935	3e-06	0.00109
CArG(MADS)/PUER-Srf-ChIP-Seq(Sullivan_et_al.)/Homer	CCATATATGGNM	0.1211	0.0855	221657	20737.9	994	137	1.47314	1.2224	1.76399	4.95e-05	0.0181
Bach1(bZIP)/K562-Bach1-ChIP-Seq(GSE31477)/Homer	AWWNTGCTGAGTCAT	0.038	0.0193	237706	4689.3	1088	43	2.00354	1.43949	2.72148	4.98e-05	0.0182
ARE(NR)/LNCAP-AR-ChIP-Seq(GSE27824)/Homer	RGRACASNSTGTYCYB	0.0946	0.0633	227042	15353.3	1024	107	1.54522	1.25333	1.88864	5.1e-05	0.0186
GATA:SCL(Zf,bHLH)/Ter119-SCL-ChIP-Seq(GSE18720)/Homer	CRGCTGBNGNSNNSAGATAA	0.0672	0.0415	232343	10052.2	1055	76	1.66508	1.30037	2.10484	6.78e-05	0.0247
NF-E2(bZIP)/K562-NFE2-ChIP-Seq(GSE31477)/Homer	GATGACTCAGCA	0.0371	0.0192	237731	4664	1089	42	1.96584	1.40669	2.67939	8.1e-05	0.0296
AMYB(HTH)/Testes-AMYB-ChIP-Seq(GSE44588)/Homer	TGGCAGTTGG	0.4359	0.3786	150625	91770	638	493	1.26828	1.12503	1.42915	8.33e-05	0.0304
ELF3(ETS)/PDAC-ELF3-ChIP-Seq(GSE64557)/Homer	ANCAGGAAGT	0.2617	0.2144	190428	51967.5	835	296	1.29897	1.1334	1.48545	0.000157065	0.0573
RAR:RXR(NR),DR5/ES-RAR-ChIP-Seq(GSE56893)/Homer	RGGTCADNNAGAGGTCAV	0.0195	0.0081	240443	1951.9	1109	22	2.44355	1.52146	3.72909	0.000299165	0.109
Ets1-distal(ETS)/CD4+-PolII-ChIP-Seq(Barski_et_al.)/Homer	MACAGGAAGT	0.1158	0.0855	221671	20723.6	1000	131	1.40121	1.15819	1.68363	0.000518437	0.189
Bcl6(Zf)/Liver-Bcl6-ChIP-Seq(GSE31578)/Homer	NNNCTTTCCAGGAAA	0.4332	0.3834	149451	92944.1	641	490	1.22917	1.09023	1.38522	0.000664098	0.242
STAT6(Stat)/Macrophage-Stat6-ChIP-Seq(GSE38377)/Homer	TTCCKNAGAA	0.2087	0.1716	200804	41591.3	895	236	1.2731	1.09784	1.47163	0.00135309	0.494
ETV1(ETS)/GIST48-ETV1-ChIP-Seq(GSE22441)/Homer	AACCGGAAGT	0.3961	0.3509	157329	85066.3	683	448	1.21312	1.07412	1.36908	0.00161037	0.588
GABPA(ETS)/Jurkat-GABPa-ChIP-Seq(GSE17954)/Homer	RACCGGAAGT	0.2706	0.2303	186566	55829.5	825	306	1.23946	1.08312	1.41542	0.0016251	0.593
NF1(CTF)/LNCAP-NF1-ChIP-Seq(Unpublished)/Homer	CYTGGCABNSTGCCAR	0.1344	0.1051	216926	25469.1	979	152	1.32239	1.10673	1.57112	0.00185531	0.677
ELF1(ETS)/Jurkat-ELF1-ChIP-Seq(SRA014231)/Homer	AVCCGGAAGT	0.1468	0.1169	214049	28345.9	965	166	1.29898	1.0945	1.5338	0.00255074	0.931
Fli1(ETS)/CD8-FLI-ChIP-Seq(GSE20898)/Homer	NRYTTCCGGH	0.3227	0.282	174047	68348.3	766	365	1.21336	1.0679	1.37673	0.00286071	1
BMYB(HTH)/Hela-BMYB-ChIP-Seq(GSE27030)/Homer	NHAACBGYYV	0.4226	0.3792	150461	91933.8	653	478	1.198	1.06214	1.35051	0.00288515	1
Sp1(Zf)/Promoter/Homer	GGCCCCGCCCCC	0.046	0.0305	235006	7389.2	1079	52	1.53273	1.13624	2.02726	0.00413134	1
ETS1(ETS)/Jurkat-ETS1-ChIP-Seq(GSE17954)/Homer	ACAGGAAGTG	0.3121	0.2741	175956	66439.4	778	353	1.2016	1.05626	1.3649	0.00499049	1
ETS:E-box(ETS,bHLH)/HPC7-Scl-ChIP-Seq(GSE22178)/Homer	AGGAARCAGCTG	0.0407	0.0264	236007	6388.2	1085	46	1.56632	1.13862	2.10654	0.00503097	1
Srebp2(bHLH)/HepG2-Srebp2-ChIP-Seq(GSE31477)/Homer	CGGTCACSCCAC	0.0628	0.0457	231324	11071.4	1060	71	1.39952	1.08385	1.78206	0.00817455	1
BORIS(Zf)/K562-CTCFL-ChIP-Seq(GSE32465)/Homer	CNNBRGCGCCCCCTGSTGGC	0.0239	0.0386	233048	9347.4	1104	27	0.609769	0.399754	0.892723	0.00827566	1
EWS:ERG-fusion(ETS)/CADO_ES1-EWS:ERG-ChIP-Seq(SRA014231)/Homer	ATTTCCTGTN	0.2555	0.2224	188481	53914.4	842	289	1.19994	1.04581	1.37357	0.00887058	1
NFY(CCAAT)/Promoter/Homer	RGCCAATSRG	0.1574	0.1872	197016	45379.4	953	178	0.810914	0.68683	0.95296	0.0103964	1
CEBP(bZIP)/ThioMac-CEBPb-ChIP-Seq(GSE21512)/Homer	ATTGCGCAAC	0.2414	0.2102	191440	50955	858	273	1.19543	1.03897	1.37193	0.011593	1
NFAT:AP1(RHD,bZIP)/Jurkat-NFATC1-ChIP-Seq(Jolma_et_al.)/Homer	SARTGGAAAAWRTGAGTCAB	0.0752	0.0571	228555	13839.7	1046	85	1.34196	1.06213	1.67634	0.0121031	1
Nanog(Homeobox)/mES-Nanog-ChIP-Seq(GSE11724)/Homer	RGCCATTAAC	0.8002	0.8286	41523.3	200872	226	905	0.827789	0.714464	0.962285	0.0126795	1
Ptf1a(bHLH)/Panc1-Ptf1a-ChIP-Seq(GSE47459)/Homer	ACAGCTGTTN	0.5774	0.6137	93615.6	148779	478	653	0.8596	0.762558	0.969551	0.0131399	1
ELF5(ETS)/T47D-ELF5-ChIP-Seq(GSE30407)/Homer	ACVAGGAAGT	0.2396	0.2093	191650	50745.1	860	271	1.19012	1.03402	1.36629	0.0140949	1
CRX(Homeobox)/Retina-Crx-ChIP-Seq(GSE20012)/Homer	GCTAATCC	0.649	0.6136	93650.4	148745	397	734	1.16409	1.02855	1.31893	0.0155678	1
ERG(ETS)/VCaP-ERG-ChIP-Seq(GSE14097)/Homer	ACAGGAAGTG	0.4545	0.4187	140900	101495	617	514	1.15649	1.02645	1.30258	0.0156593	1
E2A(bHLH),near_PU.1/Bcell-PU.1-ChIP-Seq(GSE21512)/Homer	NVCACCTGBN	0.3581	0.3935	147012	95383	726	405	0.859776	0.759298	0.972558	0.0159121	1
Nrf2(bZIP)/Lymphoblast-Nrf2-ChIP-Seq(GSE37589)/Homer	HTGCTGAGTCAT	0.0256	0.016	238523	3872.1	1102	29	1.62109	1.07901	2.3452	0.016581	1
Elk1(ETS)/Hela-Elk1-ChIP-Seq(GSE31477)/Homer	HACTTCCGGY	0.1512	0.1269	211635	30760.1	960	171	1.22553	1.03493	1.44415	0.0175769	1
HRE(HSF)/Striatum-HSF1-ChIP-Seq(GSE38000)/Homer	TTCTAGAABNTTCTA	0.0822	0.0642	226822	15573.5	1038	93	1.30488	1.0432	1.6156	0.0176159	1
Rfx1(HTH)/NPC-H3K4me1-ChIP-Seq(GSE16256)/Homer	KGTTGCCATGGCAA	0.0619	0.0468	231058	11337.1	1061	70	1.34463	1.03949	1.71486	0.0197292	1
NFkB-p50,p52(RHD)/Monocyte-p50-ChIP-Chip(Schreiber_et_al.)/Homer	GGGGGAATCCCC	0.0159	0.0269	235883	6511.8	1113	18	0.585813	0.345676	0.930961	0.0206353	1
ZNF317(Zf)/HEK293-ZNF317.GFP-ChIP-Seq(GSE58341)/Homer	GTCWGCTGTYYCTCT	0.0336	0.0227	236890	5505.2	1093	38	1.49604	1.05174	2.06939	0.0207907	1
GATA(Zf),IR3/iTreg-Gata3-ChIP-Seq(GSE20898)/Homer	NNNNNBAGATAWYATCTVHN	0.0663	0.0508	230079	12315.9	1056	75	1.32679	1.03466	1.67934	0.0209752	1
EHF(ETS)/LoVo-EHF-ChIP-Seq(GSE49402)/Homer	AVCAGGAAGT	0.3882	0.3556	156198	86197	692	439	1.14958	1.01737	1.29788	0.0230755	1
Atf1(bZIP)/K562-ATF1-ChIP-Seq(GSE31477)/Homer	GATGACGTCA	0.2237	0.1966	194727	47668.2	878	253	1.17709	1.01905	1.35591	0.0244518	1
Sp5(Zf)/mES-Sp5.Flag-ChIP-Seq(GSE72989)/Homer	RGKGGGCGGAGC	0.229	0.2023	193348	49046.6	872	259	1.17091	1.01491	1.34712	0.0285904	1
Etv2(ETS)/ES-ER71-ChIP-Seq(GSE59402)/Homer(0.967)	NNAYTTCCTGHN	0.2856	0.2566	180196	62198.7	808	323	1.15809	1.01443	1.31968	0.0289429	1
MITF(bHLH)/MastCells-MITF-ChIP-Seq(GSE48085)/Homer	RTCATGTGAC	0.2617	0.2338	185711	56684.2	835	296	1.16136	1.0134	1.3281	0.0290355	1
RUNX-AML(Runt)/CD4+-PolII-ChIP-Seq(Barski_et_al.)/Homer	GCTGTGGTTW	0.2255	0.1992	194102	48292.5	876	255	1.17005	1.01333	1.34715	0.0304207	1
MafK(bZIP)/C2C12-MafK-ChIP-Seq(GSE36030)/Homer	GCTGASTCAGCA	0.0743	0.0587	228178	14217.4	1047	84	1.28765	1.0178	1.61035	0.0308351	1
RUNX2(Runt)/PCa-RUNX2-ChIP-Seq(GSE33889)/Homer	NWAACCACADNN	0.2582	0.2306	186484	55911	839	292	1.16078	1.01227	1.32821	0.0308986	1
Cux2(Homeobox)/Liver-Cux2-ChIP-Seq(GSE35985)/Homer	HNRAATCAAT	0.1061	0.1276	211458	30936.7	1011	120	0.811296	0.665456	0.981548	0.0318461	1
Srebp1a(bHLH)/HepG2-Srebp1a-ChIP-Seq(GSE31477)/Homer	RTCACSCCAY	0.084	0.0676	226011	16384.3	1036	95	1.26495	1.01361	1.56294	0.0324585	1
Pdx1(Homeobox)/Islet-Pdx1-ChIP-Seq(SRA008281)/Homer	YCATYAATCA	0.3139	0.2852	173257	69137.9	776	355	1.1464	1.00793	1.3019	0.0346697	1
Nr5a2(NR)/mES-Nr5a2-ChIP-Seq(GSE19019)/Homer	BTCAAGGTCA	0.1176	0.1395	208583	33811.9	998	133	0.822109	0.680564	0.986425	0.0348814	1
HNF6(Homeobox)/Liver-Hnf6-ChIP-Seq(ERP000394)/Homer	NTATYGATCH	0.1309	0.1535	205193	37202.2	983	148	0.830434	0.693588	0.98839	0.0348878	1
Mef2c(MADS)/GM12878-Mef2c-ChIP-Seq(GSE32465)/Homer	DCYAAAAATAGM	0.2122	0.1881	196806	45589.1	891	240	1.16278	1.00372	1.34301	0.0395286	1
ETS(ETS)/Promoter/Homer	AACCGGAAGT	0.0902	0.0738	224508	17887.4	1029	102	1.24417	1.0044	1.527	0.0400065	1
E2F(E2F)/Hela-CellCycle-Expression/Homer	TTSGCGCGAAAA	0.0018	0.0066	240791	1604.3	1129	2	0.26594	0.0321344	0.964415	0.0404924	1
Nkx2.2(Homeobox)/NPC-Nkx2.2-ChIP-Seq(GSE61673)/Homer	BTBRAGTGSN	0.4916	0.5213	116028	126367	575	556	0.887844	0.788488	0.999644	0.0489227	1
Hoxb4(Homeobox)/ES-Hoxb4-ChIP-Seq(GSE34014)/Homer	TGATTRATGGCY	0.0424	0.0558	228860	13535.4	1083	48	0.749412	0.548865	1.00135	0.0511128	1
E2A(bHLH)/proBcell-E2A-ChIP-Seq(GSE21978)/Homer	DNRCAGCTGY	0.3625	0.3909	147646	94749.4	721	410	0.886106	0.7828	1.00202	0.0542813	1
Elk4(ETS)/Hela-Elk4-ChIP-Seq(GSE31477)/Homer	NRYTTCCGGY	0.1477	0.1281	211352	31043.1	964	167	1.17945	0.994282	1.39203	0.0550467	1
NPAS2(bHLH)/Liver-NPAS2-ChIP-Seq(GSE39860)/Homer	KCCACGTGAC	0.305	0.2793	174699	67696	786	345	1.13271	0.994827	1.28764	0.0582749	1
Zfp809(Zf)/ES-Zfp809-ChIP-Seq(GSE70799)/Homer	GGGGCTYGKCTGGGA	0.069	0.0558	228873	13522.3	1053	78	1.25377	0.982443	1.58012	0.0594619	1
Rfx6(HTH)/Min6b1-Rfx6.HA-ChIP-Seq(GSE62844)/Homer	TGTTKCCTAGCAACM	0.2891	0.2647	178224	64171.5	804	327	1.12955	0.989935	1.28656	0.0681184	1
HEB(bHLH)/mES-Heb-ChIP-Seq(GSE53233)/Homer	VCAGCTGBNN	0.4562	0.4831	125282	117112	615	516	0.897566	0.796672	1.01088	0.0735419	1
FOXK2(Forkhead)/U2OS-FOXK2-ChIP-Seq(E-MTAB-2204)/Homer	SCHTGTTTACAT	0.214	0.1927	195677	46718.2	889	242	1.1402	0.984633	1.31623	0.0757312	1
IRF3(IRF)/BMDM-Irf3-ChIP-Seq(GSE67343)/Homer	AGTTTCAKTTTC	0.0875	0.1038	217232	25162.8	1032	99	0.82814	0.666646	1.01909	0.0782723	1
Ascl1(bHLH)/NeuralTubes-Ascl1-ChIP-Seq(GSE55840)/Homer	NNVVCAGCTGBN	0.3678	0.3933	147065	95329.7	715	416	0.897549	0.793247	1.0146	0.0820434	1
GSC(Homeobox)/FrogEmbryos-GSC-ChIP-Seq(DRA000576)/Homer	RGGATTAR	0.4182	0.393	147130	95265.5	658	473	1.11019	0.984097	1.2517	0.0874989	1
Mef2a(MADS)/HL1-Mef2a.biotin-ChIP-Seq(GSE21529)/Homer	CYAAAAATAG	0.1892	0.1698	201238	41156.7	917	214	1.14103	0.978298	1.32604	0.0878047	1
RBPJ:Ebox(?,bHLH)/Panc1-Rbpj1-ChIP-Seq(GSE47459)/Homer	GGGRAARRGRMCAGMTG	0.0778	0.0925	219972	22423.4	1043	88	0.82768	0.657831	1.03012	0.0895892	1
ZNF467(Zf)/HEK293-ZNF467.GFP-ChIP-Seq(GSE58341)/Homer	TGGGGAAGGGCM	0.2352	0.2146	190378	52016.5	865	266	1.12552	0.97693	1.29324	0.0949846	1
THRa(NR)/C17.2-THRa-ChIP-Seq(GSE38347)/Homer	GGTCANYTGAGGWCA	0.16	0.1423	207904	34490.9	950	181	1.14842	0.973792	1.34827	0.096077	1
Hnf1(Homeobox)/Liver-Foxa2-Chip-Seq(GSE25694)/Homer	GGTTAAWCATTAA	0.038	0.0488	230577	11818	1088	43	0.771098	0.554454	1.0464	0.0965797	1
KLF14(Zf)/HEK293-KLF14.GFP-ChIP-Seq(GSE58341)/Homer	RGKGGGCGKGGC	0.3882	0.3645	154037	88357.7	692	439	1.10595	0.978766	1.24862	0.100858	1
ETS:RUNX(ETS,Runt)/Jurkat-RUNX1-ChIP-Seq(GSE17954)/Homer	RCAGGATGTGGT	0.0327	0.0247	236401	5994.3	1094	37	1.33388	0.933155	1.85242	0.101667	1
Oct2(POU,Homeobox)/Bcell-Oct2-ChIP-Seq(GSE21512)/Homer	ATATGCAAAT	0.0813	0.096	219132	23262.5	1039	92	0.834106	0.666219	1.03358	0.105035	1
GRHL2(CP2)/HBE-GRHL2-ChIP-Seq(GSE46194)/Homer	AAACYKGTTWDACMRGTTTB	0.1123	0.098	218627	23768.2	1004	127	1.16354	0.959223	1.40144	0.108925	1
TFE3(bHLH)/MEF-TFE3-ChIP-Seq(GSE75757)/Homer	GTCACGTGACYV	0.0239	0.0176	238123	4272.3	1104	27	1.36321	0.893179	1.99728	0.112466	1
HNF1b(Homeobox)/PDAC-HNF1B-ChIP-Seq(GSE64557)/Homer	GTTAATNATTAA	0.0433	0.054	229293	13101.9	1082	49	0.792537	0.582345	1.05603	0.113717	1
CDX4(Homeobox)/ZebrafishEmbryos-Cdx4.Myc-ChIP-Seq(GSE48254)/Homer	NGYCATAAAWCH	0.2529	0.2736	176059	66335.6	845	286	0.898295	0.782569	1.02871	0.124058	1
Pax7(Paired,Homeobox),long/Myoblast-Pax7-ChIP-Seq(GSE25064)/Homer	TAATCHGATTAC	0.0035	0.0079	240490	1905	1127	4	0.448081	0.121746	1.15229	0.124631	1
X-box(HTH)/NPC-H3K4me1-ChIP-Seq(GSE16256)/Homer	GGTTGCCATGGCAA	0.0318	0.0248	236392	6003.4	1095	36	1.29465	0.901038	1.80563	0.125116	1
RUNX1(Runt)/Jurkat-RUNX1-ChIP-Seq(GSE29180)/Homer	AAACCACARM	0.3024	0.2819	174053	68342.4	789	342	1.10393	0.969217	1.25528	0.127756	1
Smad4(MAD)/ESC-SMAD4-ChIP-Seq(GSE29422)/Homer	VBSYGTCTGG	0.3492	0.3712	152411	89984.1	736	395	0.909003	0.802154	1.02892	0.130679	1
ZNF264(Zf)/HEK293-ZNF264.GFP-ChIP-Seq(GSE58341)/Homer	RGGGCACTAACY	0.1424	0.1586	203941	38453.6	970	161	0.880285	0.740087	1.04146	0.141826	1
ZNF669(Zf)/HEK293-ZNF669.GFP-ChIP-Seq(GSE58341)/Homer	GARTGGTCATCGCCC	0.0097	0.0155	238645	3749.8	1120	11	0.625023	0.310833	1.12398	0.144835	1
Nkx2.1(Homeobox)/LungAC-Nkx2.1-ChIP-Seq(GSE43252)/Homer	RSCACTYRAG	0.6463	0.6668	80749.8	161645	400	731	0.912933	0.806802	1.03416	0.145906	1
Pax7(Paired,Homeobox),longest/Myoblast-Pax7-ChIP-Seq(GSE25064)/Homer	NTAATTDGCYAATTANNWWD	0.0062	0.0108	239785	2609.9	1124	7	0.572155	0.229288	1.18447	0.148902	1
Tgif1(Homeobox)/mES-Tgif1-ChIP-Seq(GSE55404)/Homer	YTGWCADY	0.7038	0.6835	76709.2	165686	335	796	1.10009	0.966758	1.25399	0.149305	1
CTCF(Zf)/CD4+-CTCF-ChIP-Seq(Barski_et_al.)/Homer	AYAGTGCCMYCTRGTGGCCA	0.0186	0.0255	236213	6181.6	1110	21	0.722888	0.445331	1.11154	0.155354	1
PAX5(Paired,Homeobox),condensed/GM12878-PAX5-ChIP-Seq(GSE32465)/Homer	GTCACGCTCSCTGM	0.0186	0.0255	236213	6182.4	1110	21	0.722888	0.445331	1.11154	0.155354	1
NF1-halfsite(CTF)/LNCaP-NF1-ChIP-Seq(Unpublished)/Homer	YTGCCAAG	0.4138	0.4347	137022	105373	663	468	0.917875	0.813478	1.03506	0.157806	1
Smad2(MAD)/ES-SMAD2-ChIP-Seq(GSE29422)/Homer	CTGTCTGG	0.3457	0.3657	153741	88653.9	740	391	0.916289	0.808289	1.03743	0.163959	1
PAX6(Paired,Homeobox)/Forebrain-Pax6-ChIP-Seq(GSE66961)/Homer	NGTGTTCAVTSAAGCGKAAA	0.0168	0.0233	236756	5638.7	1112	19	0.717377	0.42991	1.12671	0.165699	1
IRF:BATF(IRF:bZIP)/pDC-Irf8-ChIP-Seq(GSE66899)/Homer	CTTTCANTATGACTV	0.0442	0.0364	233564	8830.9	1081	50	1.22332	0.901503	1.62608	0.175529	1
Klf4(Zf)/mES-Klf4-ChIP-Seq(GSE11431)/Homer	GCCACACCCA	0.1061	0.0944	219516	22879.2	1011	120	1.13882	0.934008	1.37803	0.18491	1
KLF5(Zf)/LoVo-KLF5-ChIP-Seq(GSE49402)/Homer	DGGGYGKGGC	0.3033	0.2853	173223	69171.6	788	343	1.09004	0.957124	1.23937	0.186885	1
USF1(bHLH)/GM12878-Usf1-ChIP-Seq(GSE32465)/Homer	SGTCACGTGR	0.1211	0.109	215979	26415.9	994	137	1.12686	0.935155	1.34916	0.196491	1
ZEB1(Zf)/PDAC-ZEB1-ChIP-Seq(GSE64557)/Homer	VCAGGTRDRY	0.4368	0.4562	131813	110582	637	494	0.92438	0.820031	1.04158	0.198247	1
ZNF416(Zf)/HEK293-ZNF416.GFP-ChIP-Seq(GSE58341)/Homer	WDNCTGGGCA	0.4058	0.387	148571	93824	672	459	1.08159	0.958179	1.22006	0.198874	1
BMAL1(bHLH)/Liver-Bmal1-ChIP-Seq(GSE39860)/Homer	GNCACGTG	0.443	0.424	139608	102787	630	501	1.08011	0.958353	1.21689	0.205352	1
Foxa2(Forkhead)/Liver-Foxa2-ChIP-Seq(GSE25694)/Homer	CYTGTTTACWYW	0.2511	0.235	185426	56969.1	847	284	1.09137	0.95039	1.25024	0.205837	1
NRF1(NRF)/MCF7-NRF1-ChIP-Seq(Unpublished)/Homer	CTGCGCATGCGC	0.0035	0.0072	240661	1733.7	1127	4	0.492616	0.133833	1.26702	0.210163	1
FoxL2(Forkhead)/Ovary-FoxL2-ChIP-Seq(GSE60858)/Homer	WWTRTAAACAVG	0.2856	0.2688	177238	65157.5	808	323	1.08739	0.952472	1.23909	0.213589	1
Rfx5(HTH)/GM12878-Rfx5-ChIP-Seq(GSE31477)/Homer	SCCTAGCAACAG	0.0849	0.0752	224171	18224	1035	96	1.14095	0.915309	1.40821	0.21384	1
SPDEF(ETS)/VCaP-SPDEF-ChIP-Seq(SRA014231)/Homer	ASWTCCTGBT	0.2891	0.2726	176314	66081.5	804	327	1.08517	0.951024	1.23599	0.215718	1
Egr1(Zf)/K562-Egr1-ChIP-Seq(GSE32465)/Homer	TGCGTGGGYG	0.1291	0.1421	207936	34458.5	985	146	0.894423	0.746241	1.06566	0.215969	1
Six2(Homeobox)/NephronProgenitor-Six2-ChIP-Seq(GSE39837)/Homer	GWAAYHTGAKMC	0.2909	0.2745	175865	66530.2	802	329	1.08439	0.950577	1.23481	0.216753	1
Sox3(HMG)/NPC-Sox3-ChIP-Seq(GSE33059)/Homer	CCWTTGTY	0.4191	0.4375	136328	106067	657	474	0.927277	0.821994	1.04544	0.218106	1
E2F4(E2F)/K562-E2F4-ChIP-Seq(GSE31477)/Homer	GGCGGGAAAH	0.0716	0.0626	227215	15180.3	1050	81	1.15468	0.908897	1.44941	0.218318	1
SpiB(ETS)/OCILY3-SPIB-ChIP-Seq(GSE56857)/Homer	AAAGRGGAAGTG	0.0796	0.0702	225383	17011.8	1041	90	1.1454	0.912516	1.42252	0.220338	1
KLF3(Zf)/MEF-Klf3-ChIP-Seq(GSE44748)/Homer	NRGCCCCRCCCHBNN	0.1158	0.1048	216994	25401.4	1000	131	1.11908	0.925126	1.34454	0.223964	1
Brn1(POU,Homeobox)/NPC-Brn1-ChIP-Seq(GSE35496)/Homer	TATGCWAATBAV	0.107	0.0961	219098	23296.9	1010	121	1.12667	0.924809	1.36239	0.224749	1
GATA3(Zf),DR4/iTreg-Gata3-ChIP-Seq(GSE20898)/Homer	AGATGKDGAGATAAG	0.0318	0.0262	236043	6351.9	1095	36	1.22171	0.850316	1.70386	0.225435	1
RUNX(Runt)/HPC7-Runx1-ChIP-Seq(GSE22178)/Homer	SAAACCACAG	0.206	0.1919	195887	46508.2	898	233	1.09286	0.941761	1.26409	0.22606	1
PU.1(ETS)/ThioMac-PU.1-ChIP-Seq(GSE21512)/Homer	AGAGGAAGTG	0.1521	0.1393	208615	33779.8	959	172	1.10767	0.935797	1.30463	0.228151	1
TEAD2(TEA)/Py2T-Tead2-ChIP-Seq(GSE55709)/Homer	CCWGGAATGY	0.1662	0.1531	205283	37112.4	943	188	1.1028	0.937549	1.29151	0.229988	1
c-Myc(bHLH)/LNCAP-cMyc-ChIP-Seq(Unpublished)/Homer	VCCACGTG	0.0999	0.0897	220639	21755.9	1018	113	1.12572	0.918063	1.36911	0.230539	1
STAT6(Stat)/CD4-Stat6-ChIP-Seq(GSE22104)/Homer	ABTTCYYRRGAA	0.183	0.1697	201258	41136.7	924	207	1.09604	0.937749	1.27616	0.233758	1
ZNF189(Zf)/HEK293-ZNF189.GFP-ChIP-Seq(GSE58341)/Homer	TGGAACAGMA	0.2042	0.2192	189252	53143.5	900	231	0.914021	0.787285	1.05769	0.234528	1
ZNF711(Zf)/SHSY5Y-ZNF711-ChIP-Seq(GSE20673)/Homer	AGGCCTAG	0.4421	0.4244	139512	102883	631	500	1.0745	0.953342	1.21057	0.239649	1
Pknox1(Homeobox)/ES-Prep1-ChIP-Seq(GSE63282)/Homer	SCTGTCAVTCAV	0.0469	0.0552	229002	13392.5	1078	53	0.840716	0.62528	1.10866	0.239902	1
AR-halfsite(NR)/LNCaP-AR-ChIP-Seq(GSE27824)/Homer	CCAGGAACAG	0.7683	0.753	59861.2	182534	262	869	1.08772	0.945996	1.25406	0.240097	1
HIF-1a(bHLH)/MCF7-HIF1a-ChIP-Seq(GSE28352)/Homer	TACGTGCV	0.0477	0.0563	228746	13648.6	1077	54	0.84029	0.626733	1.1054	0.243816	1
Sox17(HMG)/Endoderm-Sox17-ChIP-Seq(GSE61475)/Homer	CCATTGTTYB	0.1821	0.1961	194851	47543.6	925	206	0.912718	0.780682	1.06296	0.244705	1
Unknown(Homeobox)/Limb-p300-ChIP-Seq/Homer	SSCMATWAAA	0.1892	0.2034	193084	49310.5	917	214	0.913814	0.783497	1.06191	0.251006	1
Nr5a2(NR)/Pancreas-LRH1-ChIP-Seq(GSE34295)/Homer	BTCAAGGTCA	0.1742	0.1877	196895	45499.9	934	197	0.912746	0.778441	1.0658	0.252341	1
PR(NR)/T47D-PR-ChIP-Seq(GSE31130)/Homer	VAGRACAKNCTGTBC	0.5411	0.5241	115336	127059	519	612	1.07042	0.950394	1.20586	0.256999	1
LRF(Zf)/Erythroblasts-ZBTB7A-ChIP-Seq(GSE74977)/Homer	AAGACCCYYN	0.3271	0.3435	159124	83271.3	761	370	0.929094	0.818129	1.05368	0.25857	1
Pit1(Homeobox)/GCrat-Pit1-ChIP-Seq(GSE58009)/Homer	ATGMATATDC	0.2944	0.3101	167227	75168.3	798	333	0.928358	0.814219	1.05663	0.259613	1
Ronin(THAP)/ES-Thap11-ChIP-Seq(GSE51522)/Homer	RACTACAACTCCCAGVAKGC	0.0044	0.0028	241708	686.7	1126	5	1.56227	0.50469	3.67429	0.261046	1
p63(p53)/Keratinocyte-p63-ChIP-Seq(GSE17611)/Homer	NNDRCATGYCYNRRCATGYH	0.0752	0.0849	221814	20581.5	1046	85	0.875759	0.69332	1.09374	0.261255	1
Isl1(Homeobox)/Neuron-Isl1-ChIP-Seq(GSE31456)/Homer	CTAATKGV	0.519	0.5024	120611	121784	544	587	1.06868	0.9491	1.20342	0.270208	1
VDR(NR),DR3/GM10855-VDR+vitD-ChIP-Seq(GSE22484)/Homer	ARAGGTCANWGAGTTCANNN	0.0654	0.0581	228323	14072.1	1057	74	1.13593	0.884432	1.43961	0.278907	1
Slug(Zf)/Mesoderm-Snai2-ChIP-Seq(GSE61475)/Homer	SNGCACCTGCHS	0.1556	0.1678	201724	40670.8	955	176	0.914105	0.773561	1.07499	0.281768	1
RORgt(NR)/EL4-RORgt.Flag-ChIP-Seq(GSE56019)/Homer	AAYTAGGTCA	0.0398	0.0338	234191	8204.4	1086	45	1.18284	0.856901	1.59532	0.283101	1
ZNF16(Zf)/HEK293-ZNF16.GFP-ChIP-Seq(GSE58341)/Homer	MACCTTCYATGGCTCCCTAKTGCCY	0.0053	0.0033	241598	796.6	1125	6	1.61669	0.590275	3.54569	0.285968	1
Fox:Ebox(Forkhead,bHLH)/Panc1-Foxa2-ChIP-Seq(GSE47459)/Homer	NNNVCTGWGYAAACASN	0.2617	0.2764	175402	66993.5	835	296	0.92812	0.809858	1.06129	0.28621	1
ZBTB12(Zf)/HEK293-ZBTB12.GFP-ChIP-Seq(GSE58341)/Homer	NGNTCTAGAACCNGV	0.0973	0.1075	216342	26053	1021	110	0.894632	0.727791	1.09048	0.28958	1
ZNF322(Zf)/HEK293-ZNF322.GFP-ChIP-Seq(GSE58341)/Homer	GAGCCTGGTACTGWGCCTGR	0.0955	0.0868	221349	21046.4	1023	108	1.11032	0.901575	1.35573	0.290222	1
Twist(bHLH)/HMLE-TWIST1-ChIP-Seq(Chang_et_al)/Homer	VCAKCTGGNNNCCAGMTGBN	0.0292	0.0355	233794	8601.3	1098	33	0.81695	0.559108	1.15517	0.294002	1
Foxo3(Forkhead)/U2OS-Foxo3-ChIP-Seq(E-MTAB-2701)/Homer	DGTAAACA	0.2396	0.2265	187484	54910.7	860	271	1.07592	0.934781	1.23518	0.301859	1
MafF(bZIP)/HepG2-MafF-ChIP-Seq(GSE31477)/Homer	HWWGTCAGCAWWTTT	0.1008	0.092	220100	22295.5	1017	114	1.10654	0.903194	1.34478	0.302426	1
HOXB13(Homeobox)/ProstateTumor-HOXB13-ChIP-Seq(GSE56288)/Homer	TTTTATKRGG	0.3042	0.3186	165152	77243.4	787	344	0.934564	0.820727	1.06244	0.306137	1
E2F1(E2F)/Hela-E2F1-ChIP-Seq(GSE22478)/Homer	CWGGCGGGAA	0.0371	0.0318	234694	7701	1089	42	1.17537	0.841484	1.60096	0.30709	1
Olig2(bHLH)/Neuron-Olig2-ChIP-Seq(GSE30882)/Homer	RCCATMTGTT	0.5013	0.486	124580	117815	564	567	1.06308	0.944136	1.19689	0.310778	1
RAR:RXR(NR),DR5/ES-RAR-ChIP-Seq(GSE56893)/Homer	AGGTCAAGGTCA	0.0265	0.0322	234584	7810.9	1101	30	0.818324	0.549058	1.17599	0.310937	1
NeuroD1(bHLH)/Islet-NeuroD1-ChIP-Seq(GSE30298)/Homer	GCCATCTGTT	0.2104	0.2231	188312	54083.2	893	238	0.927997	0.800692	1.07217	0.31632	1
LXRE(NR),DR4/RAW-LXRb.biotin-ChIP-Seq(GSE21512)/Homer	RGGTTACTANAGGTCA	0.0398	0.0347	233991	8403.8	1086	45	1.15371	0.835808	1.55593	0.32859	1
FXR(NR),IR1/Liver-FXR-ChIP-Seq(Chong_et_al.)/Homer	AGGTCANTGACCTB	0.1132	0.1044	217090	25304.5	1003	128	1.09483	0.90324	1.31781	0.329778	1
Usf2(bHLH)/C2C12-Usf2-ChIP-Seq(GSE36030)/Homer	GTCACGTGGT	0.0911	0.0829	222297	20097.8	1028	103	1.1082	0.895583	1.35891	0.33041	1
PAX3:FKHR-fusion(Paired,Homeobox)/Rh4-PAX3:FKHR-ChIP-Seq(GSE19063)/Homer	ACCRTGACTAATTNN	0.0637	0.0572	228522	13872.5	1059	72	1.12002	0.86905	1.42375	0.336238	1
EKLF(Zf)/Erythrocyte-Klf1-ChIP-Seq(GSE20478)/Homer	NWGGGTGTGGCY	0.0645	0.0577	228397	13997.7	1058	73	1.1258	0.875054	1.42892	0.33748	1
TCFL2(HMG)/K562-TCF7L2-ChIP-Seq(GSE29196)/Homer	ACWTCAAAGG	0.0159	0.0204	237458	4937.3	1113	18	0.77786	0.458916	1.23645	0.341384	1
PRDM9(Zf)/Testis-DMC1-ChIP-Seq(GSE35498)/Homer	ADGGYAGYAGCATCT	0.1194	0.1105	215601	26794	996	135	1.09069	0.903949	1.30725	0.341874	1
ZNF136(Zf)/HEK293-ZNF136.GFP-ChIP-Seq(GSE58341)/Homer	YTKGATAHAGTATTCTWGGTNGGCA	0.0363	0.0312	234827	7567.9	1090	41	1.16714	0.832073	1.59554	0.34492	1
ZNF692(Zf)/HEK293-ZNF692.GFP-ChIP-Seq(GSE58341)/Homer	GTGGGCCCCA	0.0336	0.0394	232839	9555.7	1093	38	0.847115	0.595802	1.17112	0.357495	1
AP-2alpha(AP2)/Hela-AP2alpha-ChIP-Seq(GSE31477)/Homer	ATGCCCTGAGGC	0.1981	0.2097	191562	50833.2	907	224	0.930708	0.800189	1.0788	0.360009	1
GFY(?)/Promoter/Homer	ACTACAATTCCC	0.0168	0.0136	239095	3300.3	1112	19	1.23795	0.741501	1.94555	0.365535	1
Foxh1(Forkhead)/hESC-FOXH1-ChIP-Seq(GSE29422)/Homer	NNTGTGGATTSS	0.1954	0.1851	197536	44859.4	910	221	1.06943	0.918719	1.24051	0.377442	1
GFY-Staf(?,Zf)/Promoter/Homer	RACTACAATTCCCAGAAKGC	0.0097	0.0075	240585	1810.1	1120	11	1.30546	0.648623	2.3505	0.382139	1
Atf7(bZIP)/3T3L1-Atf7-ChIP-Seq(GSE56872)/Homer	NGRTGACGTCAY	0.145	0.136	209425	32969.6	967	164	1.0773	0.906957	1.27299	0.384535	1
PU.1-IRF(ETS:IRF)/Bcell-PU.1-ChIP-Seq(GSE21512)/Homer	MGGAAGTGAAAC	0.3837	0.3713	152396	89999.5	697	434	1.05435	0.932839	1.19067	0.387953	1
p53(p53)/mES-cMyc-ChIP-Seq(GSE11431)/Homer	ACATGCCCGGGCAT	0.0027	0.0048	241228	1167.4	1128	3	0.549756	0.11302	1.61472	0.389486	1
Tcfcp2l1(CP2)/mES-Tcfcp2l1-ChIP-Seq(GSE11431)/Homer	NRAACCRGTTYRAACCRGYT	0.0274	0.0322	234590	7804.5	1100	31	0.847152	0.572351	1.21058	0.398786	1
Mef2d(MADS)/Retina-Mef2d-ChIP-Seq(GSE61391)/Homer	GCTATTTTTAGC	0.0716	0.0655	226506	15888.8	1050	81	1.09969	0.865638	1.38041	0.399272	1
RARg(NR)/ES-RARg-ChIP-Seq(GSE30538)/Homer	AGGTCAAGGTCA	0.0053	0.008	240456	1938.9	1125	6	0.661389	0.241899	1.44672	0.401045	1
Foxa3(Forkhead)/Liver-Foxa3-ChIP-Seq(GSE77670)/Homer	BSNTGTTTACWYWGN	0.0937	0.1018	217724	24670.5	1025	106	0.912674	0.739737	1.11614	0.401893	1
Zfp281(Zf)/ES-Zfp281-ChIP-Seq(GSE81042)/Homer	CCCCTCCCCCAC	0.0451	0.0404	232593	9802.2	1080	51	1.12054	0.828373	1.48544	0.405517	1
Rfx2(HTH)/LoVo-RFX2-ChIP-Seq(GSE49402)/Homer	GTTGCCATGGCAACM	0.0195	0.0166	238374	4021	1109	22	1.17602	0.733142	1.79212	0.41418	1
NFkB-p65-Rel(RHD)/ThioMac-LPS-Expression(GSE23622)/Homer	GGAAATTCCC	0.0133	0.0167	238335	4059.9	1116	15	0.789022	0.439695	1.30863	0.416516	1
OCT:OCT(POU,Homeobox,IR1)/NPC-Brn2-ChIP-Seq(GSE35496)/Homer	ATGAATWATTCATGA	0.0071	0.0055	241060	1335.4	1123	8	1.28633	0.552834	2.55075	0.418676	1
IRF1(IRF)/PBMC-IRF1-ChIP-Seq(GSE43036)/Homer	GAAAGTGAAAGT	0.0389	0.0443	231662	10733.5	1087	44	0.873607	0.630612	1.18171	0.425156	1
Tgif2(Homeobox)/mES-Tgif2-ChIP-Seq(GSE55404)/Homer	TGTCANYT	0.725	0.714	69322.6	173072	311	820	1.0561	0.92547	1.20764	0.428699	1
CHR(?)/Hela-CellCycle-Expression/Homer	SRGTTTCAAA	0.1989	0.2086	191823	50572.3	906	225	0.941958	0.810112	1.09164	0.441224	1
Reverb(NR),DR2/RAW-Reverba.biotin-ChIP-Seq(GSE45914)/Homer	GTRGGTCASTGGGTCA	0.0345	0.0393	232857	9538	1092	39	0.871914	0.616184	1.20064	0.44328	1
RFX(HTH)/K562-RFX3-ChIP-Seq(SRA012198)/Homer	CGGTTGCCATGGCAAC	0.0168	0.0141	238987	3407.8	1112	19	1.19818	0.717718	1.88294	0.445341	1
EBNA1(EBV-virus)/Raji-EBNA1-ChIP-Seq(GSE30709)/Homer	GGYAGCAYDTGCTDCCCNNN	0.0044	0.0034	241562	833.3	1126	5	1.2877	0.416203	3.02604	0.448865	1
Meis1(Homeobox)/MastCells-Meis1-ChIP-Seq(GSE48085)/Homer	VGCTGWCAVB	0.4262	0.4151	141781	100614	649	482	1.04652	0.927992	1.17962	0.449779	1
Prop1(Homeobox)/GHFT1-PROP1.biotin-ChIP-Seq(GSE77302)/Homer	NTAATBNAATTA	0.2104	0.2201	189050	53344.6	893	238	0.944544	0.814944	1.09129	0.450106	1
Mouse_Recombination_Hotspot(Zf)/Testis-DMC1-ChIP-Seq(GSE24438)/Homer	ACTYKNATTCGTGNTACTTC	0.0159	0.0196	237646	4749.1	1113	18	0.809293	0.477422	1.28648	0.450388	1
Tlx?(NR)/NPC-H3K4me1-ChIP-Seq(GSE16256)/Homer	CTGGCAGSCTGCCA	0.1194	0.1125	215132	27262.5	996	135	1.06962	0.886535	1.28203	0.450668	1
ZBTB33(Zf)/GM12878-ZBTB33-ChIP-Seq(GSE32465)/Homer	GGVTCTCGCGAGAAC	0.0018	0.0035	241549	846.4	1129	2	0.505792	0.0610842	1.83702	0.450727	1
Foxf1(Forkhead)/Lung-Foxf1-ChIP-Seq(GSE77951)/Homer	WWATRTAAACAN	0.3042	0.294	171116	71278.7	787	344	1.04933	0.921493	1.19291	0.452108	1
Lhx2(Homeobox)/HFSC-Lhx2-ChIP-Seq(GSE48068)/Homer	TAATTAGN	0.3059	0.3163	165729	76665.8	785	346	0.952801	0.836925	1.08296	0.461279	1
HOXD13(Homeobox)/Chicken-Hoxd13-ChIP-Seq(GSE38910)/Homer	NCYAATAAAA	0.3298	0.3402	159918	82476.8	758	373	0.954121	0.840342	1.08177	0.46952	1
Mef2b(MADS)/HEK293-Mef2b.V5-ChIP-Seq(GSE67450)/Homer	GCTATTTTTGGM	0.2997	0.2898	172151	70243.8	792	339	1.049	0.920674	1.19316	0.46991	1
PAX5(Paired,Homeobox)/GM12878-PAX5-ChIP-Seq(GSE32465)/Homer	GCAGCCAAGCRTGACH	0.099	0.0927	219925	22469.6	1019	112	1.07579	0.876601	1.30929	0.47171	1
NFAT(RHD)/Jurkat-NFATC1-ChIP-Seq(Jolma_et_al.)/Homer	ATTTTCCATT	0.2821	0.2725	176327	66068.1	812	319	1.04849	0.91793	1.19531	0.482194	1
YY1(Zf)/Promoter/Homer	CAAGATGGCGGC	0.0141	0.012	239488	2907.2	1115	16	1.18218	0.67244	1.93169	0.491544	1
Pax7(Paired,Homeobox)/Myoblast-Pax7-ChIP-Seq(GSE25064)/Homer	TAATCAATTA	0.0283	0.0324	234532	7863.1	1099	32	0.868492	0.590647	1.23443	0.500273	1
HIF2a(bHLH)/785_O-HIF2a-ChIP-Seq(GSE34871)/Homer	GCACGTACCC	0.0716	0.0776	223595	18800.4	1050	81	0.917484	0.722265	1.15155	0.503463	1
HIF-1b(HLH)/T47D-HIF1b-ChIP-Seq(GSE59937)/Homer	RTACGTGC	0.2263	0.2352	185385	57009.6	875	256	0.951354	0.82418	1.09516	0.504405	1
ZFX(Zf)/mES-Zfx-ChIP-Seq(GSE11431)/Homer	AGGCCTRG	0.3431	0.3337	161502	80892.8	743	388	1.04257	0.919476	1.18071	0.507024	1
Nkx2.5(Homeobox)/HL1-Nkx2.5.biotin-ChIP-Seq(GSE21529)/Homer	RRSCACTYAA	0.5632	0.5733	103415	138980	494	637	0.959474	0.851541	1.08161	0.507435	1
JunD(bZIP)/K562-JunD-ChIP-Seq/Homer	ATGACGTCATCN	0.0159	0.0193	237719	4675.6	1113	18	0.82218	0.485039	1.30696	0.514026	1
Six1(Homeobox)/Myoblast-Six1-ChIP-Chip(GSE20150)/Homer	GKVTCADRTTWC	0.0743	0.0693	225601	16794.1	1047	84	1.07772	0.851999	1.34775	0.518292	1
E2F3(E2F)/MEF-E2F3-ChIP-Seq(GSE71376)/Homer	BTKGGCGGGAAA	0.1088	0.1032	217375	25020.2	1008	123	1.06017	0.871498	1.28018	0.524503	1
Sox10(HMG)/SciaticNerve-Sox3-ChIP-Seq(GSE35132)/Homer	CCWTTGTYYB	0.3996	0.4094	143154	99240.6	679	452	0.960239	0.850397	1.08347	0.524513	1
KLF6(Zf)/PDAC-KLF6-ChIP-Seq(GSE64557)/Homer	MKGGGYGTGGCC	0.2405	0.2323	186082	56313.5	859	272	1.04632	0.909259	1.20096	0.525316	1
E2F7(E2F)/Hela-E2F7-ChIP-Seq(GSE32673)/Homer	VDTTTCCCGCCA	0.0168	0.0146	238845	3550.3	1112	19	1.14957	0.688635	1.80653	0.533471	1
ZNF143|STAF(Zf)/CUTLL-ZNF143-ChIP-Seq(GSE29600)/Homer	ATTTCCCAGVAKSCY	0.0964	0.0913	220262	22132.8	1022	109	1.06141	0.862631	1.29484	0.534963	1
Hoxc9(Homeobox)/Ainv15-Hoxc9-ChIP-Seq(GSE21812)/Homer	GGCCATAAATCA	0.1636	0.1571	204301	38094.4	946	185	1.04881	0.89069	1.22953	0.539345	1
ZBTB18(Zf)/HEK293-ZBTB18.GFP-ChIP-Seq(GSE58341)/Homer	AACATCTGGA	0.1432	0.1373	209121	33273.8	969	162	1.05072	0.883757	1.24264	0.544599	1
HRE(HSF)/HepG2-HSF1-ChIP-Seq(GSE31477)/Homer	BSTTCTRGAABVTTCYAGAA	0.0442	0.0409	232488	9906.7	1081	50	1.08541	0.799953	1.44269	0.547046	1
Znf263(Zf)/K562-Znf263-ChIP-Seq(GSE31477)/Homer	CVGTSCTCCC	0.4244	0.4336	137274	105120	651	480	0.962855	0.853735	1.08534	0.547595	1
Phox2a(Homeobox)/Neuron-Phox2a-ChIP-Seq(GSE31456)/Homer	YTAATYNRATTA	0.1335	0.1403	208390	34004.5	980	151	0.944265	0.789909	1.12228	0.547906	1
MafA(bZIP)/Islet-MafA-ChIP-Seq(GSE30298)/Homer	TGCTGACTCA	0.1927	0.2003	193849	48546.3	913	218	0.953429	0.818432	1.10683	0.55134	1
NRF(NRF)/Promoter/Homer	STGCGCATGCGC	0.0186	0.0163	238447	3948.3	1110	21	1.14264	0.703644	1.75787	0.554464	1
Zic(Zf)/Cerebellum-ZIC1.2-ChIP-Seq(GSE60731)/Homer	CCTGCTGAGH	0.2131	0.2061	192433	49962.3	890	241	1.04296	0.900499	1.20425	0.55572	1
DMRT1(DM)/Testis-DMRT1-ChIP-Seq(GSE64892)/Homer	TWGHWACAWTGTWDC	0.0663	0.0712	225138	17257.1	1056	75	0.926574	0.722682	1.1725	0.562256	1
Sox6(HMG)/Myotubes-Sox6-ChIP-Seq(GSE32627)/Homer	CCATTGTTNY	0.4067	0.4156	141648	100747	671	460	0.963856	0.85392	1.08721	0.565627	1
Tbet(T-box)/CD8-Tbet-ChIP-Seq(GSE33802)/Homer	AGGTGTGAAM	0.3148	0.307	167983	74412.1	775	356	1.03698	0.911826	1.17752	0.582851	1
Rbpj1(?)/Panc1-Rbpj1-ChIP-Seq(GSE47459)/Homer	HTTTCCCASG	0.4032	0.3951	146616	95779.2	675	456	1.03414	0.915996	1.16665	0.583329	1
ZNF382(Zf)/HEK293-ZNF382.GFP-ChIP-Seq(GSE58341)/Homer	GNCTGTASTRNTGBCTCHTT	0.008	0.0068	240735	1659.7	1122	9	1.16327	0.529587	2.22148	0.586083	1
Bapx1(Homeobox)/VertebralCol-Bapx1-ChIP-Seq(GSE36672)/Homer	TTRAGTGSYK	0.5703	0.5783	102205	140190	486	645	0.967546	0.858521	1.09101	0.587106	1
AP-2gamma(AP2)/MCF7-TFAP2C-ChIP-Seq(GSE21234)/Homer	SCCTSAGGSCAW	0.2564	0.2638	178453	63942.1	841	290	0.962339	0.838943	1.10144	0.588581	1
bHLHE40(bHLH)/HepG2-BHLHE40-ChIP-Seq(GSE31477)/Homer	KCACGTGMCN	0.0698	0.0661	226379	16015.6	1052	79	1.06146	0.833063	1.33577	0.589329	1
EWS:FLI1-fusion(ETS)/SK_N_MC-EWS:FLI1-ChIP-Seq(SRA014231)/Homer	VACAGGAAAT	0.1583	0.1525	205438	36957	952	179	1.04521	0.885573	1.2279	0.589912	1
ERE(NR),IR3/MCF7-ERa-ChIP-Seq(Unpublished)/Homer	VAGGTCACNSTGACC	0.0707	0.0667	226234	16161.1	1051	80	1.06559	0.837548	1.33916	0.590548	1
MyoD(bHLH)/Myotube-MyoD-ChIP-Seq(GSE21614)/Homer	RRCAGCTGYTSY	0.1821	0.1886	196673	45722.3	925	206	0.957943	0.819396	1.11564	0.594	1
Barx1(Homeobox)/Stomach-Barx1.3xFlag-ChIP-Seq(GSE69483)/Homer	AAACMATTAN	0.153	0.1593	203791	38604.3	958	173	0.9533	0.805775	1.12238	0.59646	1
CTCF-SatelliteElement(Zf?)/CD4+-CTCF-ChIP-Seq(Barski_et_al.)/Homer	TGCAGTTCCMVNWRTGGCCA	0.0018	0.0033	241598	796.8	1129	2	0.536997	0.0648458	1.95067	0.597108	1
Tcf3(HMG)/mES-Tcf3-ChIP-Seq(GSE11724)/Homer	ASWTCAAAGG	0.0743	0.0703	225364	17031.1	1047	84	1.06166	0.839238	1.32758	0.599532	1
Unknown-ESC-element(?)/mES-Nanog-ChIP-Seq(GSE11724)/Homer	CACAGCAGGGGG	0.168	0.1625	203009	39385.6	941	190	1.04073	0.885423	1.218	0.59972	1
Egr2(Zf)/Thymocytes-Egr2-ChIP-Seq(GSE34254)/Homer	NGCGTGGGCGGR	0.0327	0.0301	235108	7287.2	1094	37	1.09119	0.763498	1.51518	0.599842	1
Tcf12(bHLH)/GM12878-Tcf12-ChIP-Seq(GSE32465)/Homer	VCAGCTGYTG	0.2378	0.2448	183055	59339.6	862	269	0.962654	0.83611	1.10553	0.603247	1
COUP-TFII(NR)/Artia-Nr2f2-ChIP-Seq(GSE46497)/Homer	AGRGGTCA	0.4315	0.4394	135874	106521	643	488	0.968073	0.858602	1.09097	0.609768	1
Zic3(Zf)/mES-Zic3-ChIP-Seq(GSE37889)/Homer	GGCCYCCTGCTGDGH	0.1468	0.1525	205423	36972.3	965	166	0.955771	0.805399	1.12842	0.618949	1
E-box(bHLH)/Promoter/Homer	SSGGTCACGTGA	0.0124	0.0149	238792	3602.8	1117	14	0.830674	0.452185	1.40152	0.62072	1
IRF4(IRF)/GM12878-IRF4-ChIP-Seq(GSE32465)/Homer	ACTGAAACCA	0.1309	0.1262	211798	30597.1	983	148	1.04221	0.870436	1.24051	0.621789	1
Smad3(MAD)/NPC-Smad3-ChIP-Seq(GSE36673)/Homer	TWGTCTGV	0.618	0.6253	90815.2	151580	432	699	0.969393	0.858351	1.09582	0.622332	1
OCT4-SOX2-TCF-NANOG(POU,Homeobox,HMG)/mES-Oct4-ChIP-Seq(GSE11431)/Homer	ATTTGCATAACAATG	0.0663	0.063	227125	15270.3	1056	75	1.05641	0.823896	1.33681	0.623716	1
Pitx1:Ebox(Homeobox,bHLH)/Hindlimb-Pitx1-ChIP-Seq(GSE41591)/Homer	YTAATTRAWWCCAGATGT	0.0592	0.0635	227011	15384.4	1064	67	0.929202	0.714397	1.19071	0.62453	1
Otx2(Homeobox)/EpiLC-Otx2-ChIP-Seq(GSE56098)/Homer	NYTAATCCYB	0.2458	0.2396	184302	58093.5	853	278	1.03394	0.899481	1.18556	0.625132	1
Tbox:Smad(T-box,MAD)/ESCd5-Smad2_3-ChIP-Seq(GSE29422)/Homer	AGGTGHCAGACA	0.0513	0.0483	230691	11703.9	1073	58	1.06546	0.802948	1.38911	0.626284	1
NeuroG2(bHLH)/Fibroblast-NeuroG2-ChIP-Seq(GSE75910)/Homer	ACCATCTGTT	0.3961	0.4035	144574	97820.9	683	448	0.969425	0.858357	1.09403	0.627007	1
Erra(NR)/HepG2-Erra-ChIP-Seq(GSE31477)/Homer	CAAAGGTCAG	0.5261	0.5187	116646	125749	536	595	1.02972	0.914477	1.15971	0.633285	1
Pax8(Paired,Homeobox)/Thyroid-Pax8-ChIP-Seq(GSE26938)/Homer	GTCATGCHTGRCTGS	0.0831	0.0875	221191	21204.3	1037	94	0.945579	0.756934	1.16932	0.635172	1
Esrrb(NR)/mES-Esrrb-ChIP-Seq(GSE11431)/Homer	KTGACCTTGA	0.1689	0.1745	200103	42292	940	191	0.961385	0.81827	1.12477	0.637684	1
Atoh1(bHLH)/Cerebellum-Atoh1-ChIP-Seq(GSE22111)/Homer	VNRVCAGCTGGY	0.2794	0.286	173064	69330.9	815	316	0.967828	0.846981	1.10379	0.644343	1
Pit1+1bp(Homeobox)/GCrat-Pit1-ChIP-Seq(GSE58009)/Homer	ATGCATAATTCA	0.1264	0.1222	212775	29620.3	988	143	1.03972	0.865934	1.24073	0.649208	1
p73(p53)/Trachea-p73-ChIP-Seq(PRJNA310161)/Homer	NRRRCAWGTCCDGRCATGYY	0.0088	0.0107	239805	2590	1121	10	0.825949	0.394529	1.52709	0.663407	1
Nkx6.1(Homeobox)/Islet-Nkx6.1-ChIP-Seq(GSE40975)/Homer	GKTAATGR	0.6401	0.6336	88809.8	153585	407	724	1.02863	0.909477	1.16463	0.665061	1
Sox9(HMG)/Limb-SOX9-ChIP-Seq(GSE73225)/Homer	AGGVNCCTTTGT	0.2396	0.2341	185648	56747.3	860	271	1.03091	0.895693	1.18346	0.672791	1
E2F6(E2F)/Hela-E2F6-ChIP-Seq(GSE31477)/Homer	GGCGGGAARN	0.0937	0.0905	220467	21927.8	1025	106	1.03975	0.842703	1.27156	0.677879	1
p53(p53)/Saos-p53-ChIP-Seq(GSE15780)/Homer	RRCATGYCYRGRCATGYYYN	0.0195	0.022	237061	5334.1	1109	22	0.881654	0.549765	1.34304	0.683531	1
p53(p53)/Saos-p53-ChIP-Seq/Homer	RRCATGYCYRGRCATGYYYN	0.0195	0.022	237061	5334.1	1109	22	0.881654	0.549765	1.34304	0.683531	1
Brachyury(T-box)/Mesoendoderm-Brachyury-ChIP-exo(GSE54963)/Homer	ANTTMRCASBNNNGTGYKAAN	0.0681	0.0719	224963	17432.4	1054	77	0.942787	0.737694	1.18963	0.686132	1
Sox15(HMG)/CPA-Sox15-ChIP-Seq(GSE62909)/Homer	RAACAATGGN	0.2882	0.2941	171096	71298.5	805	326	0.971797	0.851591	1.10698	0.694713	1
MyoG(bHLH)/C2C12-MyoG-ChIP-Seq(GSE36024)/Homer	AACAGCTG	0.2564	0.2618	178940	63455.3	841	290	0.972384	0.847707	1.11292	0.709236	1
ZNF528(Zf)/HEK293-ZNF528.GFP-ChIP-Seq(GSE58341)/Homer	AGAAATGACTTCCCT	0.0018	0.0016	241997	397.8	1129	2	1.07711	0.129821	3.92601	0.710013	1
ZNF675(Zf)/HEK293-ZNF675.GFP-ChIP-Seq(GSE58341)/Homer	ARGAGGMCAAAATGW	0.0398	0.0426	232074	10321.4	1086	45	0.931724	0.6751	1.25636	0.711915	1
NF1:FOXA1(CTF,Forkhead)/LNCAP-FOXA1-ChIP-Seq(GSE27824)/Homer	WNTGTTTRYTTTGGCA	0.0133	0.0153	238695	3699.7	1116	15	0.867099	0.483135	1.43829	0.714402	1
EBF1(EBF)/Near-E2A-ChIP-Seq(GSE21512)/Homer	GTCCCCWGGGGA	0.2891	0.2843	173476	68919.2	804	327	1.02375	0.897203	1.166	0.716408	1
c-Myc(bHLH)/mES-cMyc-ChIP-Seq(GSE11431)/Homer	VVCCACGTGG	0.1273	0.1239	212366	30029.1	987	144	1.03179	0.859812	1.23062	0.717462	1
Tcf4(HMG)/Hct116-Tcf4-ChIP-Seq(SRA012054)/Homer	ASATCAAAGGVA	0.122	0.126	211850	30545.3	993	138	0.963867	0.800414	1.15328	0.719455	1
Lhx3(Homeobox)/Neuron-Lhx3-ChIP-Seq(GSE31456)/Homer	ADBTAATTAR	0.4686	0.4629	130190	112206	601	530	1.02321	0.908435	1.15222	0.719882	1
CLOCK(bHLH)/Liver-Clock-ChIP-Seq(GSE39860)/Homer	GHCACGTG	0.13	0.1266	211697	30697.8	984	147	1.03022	0.859945	1.22689	0.720095	1
FOXK1(Forkhead)/HEK293-FOXK1-ChIP-Seq(GSE51673)/Homer	NVWTGTTTAC	0.3139	0.3088	167528	74867.1	776	355	1.02368	0.900036	1.16249	0.722768	1
Arnt:Ahr(bHLH)/MCF7-Arnt-ChIP-Seq(Lo_et_al.)/Homer	TBGCACGCAA	0.1326	0.1369	209205	33190.3	981	150	0.963797	0.805833	1.14605	0.72866	1
Lhx1(Homeobox)/EmbryoCarcinoma-Lhx1-ChIP-Seq(GSE70957)/Homer	NNYTAATTAR	0.3342	0.3396	160073	82321.7	753	378	0.97611	0.860136	1.10628	0.729245	1
Tcf21(bHLH)/ArterySmoothMuscle-Tcf21-ChIP-Seq(GSE61369)/Homer	NAACAGCTGG	0.2431	0.248	182268	60127.2	856	275	0.973857	0.846776	1.11725	0.730068	1
Brn2(POU,Homeobox)/NPC-Brn2-ChIP-Seq(GSE35496)/Homer	ATGAATATTC	0.0309	0.0332	234357	8037.6	1096	35	0.931081	0.644675	1.30409	0.739398	1
ZNF165(Zf)/WHIM12-ZNF165-ChIP-Seq(GSE65937)/Homer	AAGGKGRCGCAGGCA	0.0327	0.0349	233931	8464.1	1094	37	0.934752	0.654129	1.29773	0.745615	1
OCT:OCT-short(POU,Homeobox)/NPC-OCT6-ChIP-Seq(GSE43916)/Homer	ATGCATWATGCATRW	0.2334	0.2296	186731	55664.1	867	264	1.02147	0.886325	1.1741	0.749958	1
EBF(EBF)/proBcell-EBF-ChIP-Seq(GSE21978)/Homer	DGTCCCYRGGGA	0.0619	0.06	227851	14544	1061	70	1.0336	0.799142	1.31798	0.753885	1
IRF8(IRF)/BMDM-IRF8-ChIP-Seq(GSE77884)/Homer	GRAASTGAAAST	0.0946	0.098	218641	23754.3	1024	107	0.961785	0.780287	1.17524	0.763495	1
Foxo1(Forkhead)/RAW-Foxo1-ChIP-Seq(Fan_et_al.)/Homer	CTGTTTAC	0.4987	0.4938	122690	119705	567	564	1.01952	0.905468	1.14788	0.765669	1
Oct4(POU,Homeobox)/mES-Oct4-ChIP-Seq(GSE11431)/Homer	ATTTGCATAW	0.145	0.1485	206402	35992.9	967	164	0.972551	0.818815	1.14919	0.769321	1
OCT:OCT(POU,Homeobox)/NPC-Brn1-ChIP-Seq(GSE35496)/Homer	ATGAATATTCATGAG	0.0018	0.0027	241747	648.4	1129	2	0.66088	0.0797662	2.40256	0.775154	1
Myf5(bHLH)/GM-Myf5-ChIP-Seq(GSE24852)/Homer	BAACAGCTGT	0.1733	0.1769	199503	42892	935	196	0.975026	0.831284	1.13894	0.784577	1
Nur77(NR)/K562-NR4A1-ChIP-Seq(GSE31363)/Homer	TGACCTTTNCNT	0.0486	0.051	230035	12360	1076	55	0.951318	0.711459	1.24863	0.786296	1
SCL(bHLH)/HPC7-Scl-ChIP-Seq(GSE13511)/Homer	AVCAGCTG	0.8134	0.8165	44468.5	197926	211	920	0.979602	0.842265	1.14356	0.787531	1
HNF4a(NR),DR1/HepG2-HNF4a-ChIP-Seq(GSE25021)/Homer	CARRGKBCAAAGTYCA	0.1229	0.1259	211871	30523.9	992	139	0.972596	0.808132	1.16309	0.787641	1
TEAD(TEA)/Fibroblast-PU.1-ChIP-Seq(Unpublished)/Homer	YCWGGAATGY	0.2095	0.2067	192295	50100.2	894	237	1.01752	0.877712	1.17588	0.796825	1
T1ISRE(IRF)/ThioMac-Ifnb-Expression/Homer	ACTTTCGTTTCT	0.0027	0.0035	241538	857.5	1128	3	0.748705	0.153836	2.20101	0.803831	1
TATA-Box(TBP)/Promoter/Homer	CCTTTTAWAGSC	0.3599	0.3637	154238	88157.4	724	407	0.983536	0.868671	1.11239	0.804316	1
PPARE(NR),DR1/3T3L1-Pparg-ChIP-Seq(GSE13511)/Homer	TGACCTTTGCCCCA	0.2564	0.2531	181042	61352.9	841	290	1.01753	0.887041	1.16458	0.810393	1
Eomes(T-box)/H9-Eomes-ChIP-Seq(GSE26097)/Homer	ATTAACACCT	0.5508	0.5546	107946	134449	508	623	0.984628	0.874111	1.10954	0.810448	1
PRDM1(Zf)/Hela-PRDM1-ChIP-Seq(GSE31477)/Homer	ACTTTCACTTTC	0.1653	0.1685	201556	40839.4	944	187	0.977663	0.830896	1.14533	0.811207	1
Klf9(Zf)/GBM-Klf9-ChIP-Seq(GSE62211)/Homer	GCCACRCCCACY	0.0769	0.0751	224195	18199.6	1044	87	1.02654	0.814724	1.27909	0.820937	1
Ap4(bHLH)/AML-Tfap4-ChIP-Seq(GSE45738)/Homer	NAHCAGCTGD	0.3121	0.3089	167506	74888.8	778	353	1.01486	0.892091	1.15273	0.821418	1
PBX1(Homeobox)/MCF7-PBX1-ChIP-Seq(GSE28007)/Homer	GSCTGTCACTCA	0.0168	0.0185	237907	4487.7	1112	19	0.90574	0.54273	1.42291	0.824361	1
ISRE(IRF)/ThioMac-LPS-Expression(GSE23622)/Homer	AGTTTCASTTTC	0.0195	0.0187	237858	4536.7	1109	22	1.04003	0.648434	1.5846	0.825499	1
FOXP1(Forkhead)/H9-FOXP1-ChIP-Seq(GSE31006)/Homer	NYYTGTTTACHN	0.1353	0.133	210149	32246	978	153	1.01954	0.853774	1.21062	0.826304	1
ZNF519(Zf)/HEK293-ZNF519.GFP-ChIP-Seq(GSE58341)/Homer	GAGSCCGAGC	0.0424	0.0442	231676	10718.7	1083	48	0.957943	0.701478	1.28017	0.827951	1
KLF10(Zf)/HEK293-KLF10.GFP-ChIP-Seq(GSE58341)/Homer	GGGGGTGTGTCC	0.1353	0.1379	208966	33428.5	978	153	0.977951	0.81897	1.16124	0.828961	1
ZSCAN22(Zf)/HEK293-ZSCAN22.GFP-ChIP-Seq(GSE58341)/Homer	SMCAGTCWGAKGGAGGAGGC	0.0212	0.0204	237447	4948.4	1107	24	1.04042	0.66308	1.55811	0.832595	1
TEAD4(TEA)/Tropoblast-Tead4-ChIP-Seq(GSE37350)/Homer	CCWGGAATGY	0.2378	0.241	183964	58431	862	269	0.9825	0.853335	1.12829	0.834412	1
GATA3(Zf),DR8/iTreg-Gata3-ChIP-Seq(GSE20898)/Homer	AGATSTNDNNDSAGATAASN	0.0221	0.0216	237161	5234.2	1106	25	1.02423	0.659282	1.52181	0.837744	1
n-Myc(bHLH)/mES-nMyc-ChIP-Seq(GSE11431)/Homer	VRCCACGTGG	0.1645	0.1624	203027	39367.9	945	186	1.01506	0.862343	1.18956	0.839948	1
Pbx3(Homeobox)/GM12878-PBX3-ChIP-Seq(GSE32465)/Homer	SCTGTCAMTCAN	0.0548	0.0569	228604	13790.9	1069	62	0.961395	0.73141	1.2433	0.846809	1
PU.1:IRF8(ETS:IRF)/pDC-Irf8-ChIP-Seq(GSE66899)/Homer	GGAAGTGAAAST	0.0584	0.0574	228482	13913.1	1065	66	1.01772	0.78085	1.30644	0.847736	1
HOXA9(Homeobox)/HSC-Hoxa9-ChIP-Seq(GSE33509)/Homer	GGCCATAAATCA	0.1972	0.1999	193935	48459.9	908	223	0.982858	0.844799	1.13955	0.852205	1
Tbr1(T-box)/Cortex-Tbr1-ChIP-Seq(GSE71384)/Homer	AAGGTGTKAA	0.3767	0.3798	150316	92078.5	705	426	0.986438	0.872347	1.11443	0.853846	1
Cdx2(Homeobox)/mES-Cdx2-ChIP-Seq(GSE14586)/Homer	GYMATAAAAH	0.2272	0.2249	187887	54507.8	874	257	1.01358	0.878251	1.16654	0.858351	1
Oct6(POU,Homeobox)/NPC-Pou3f1-ChIP-Seq(GSE35496)/Homer	WATGCAAATGAG	0.13	0.1285	211253	31142.1	984	147	1.0134	0.845909	1.20682	0.858689	1
GLI3(Zf)/Limb-GLI3-ChIP-Chip(GSE11077)/Homer	CGTGGGTGGTCC	0.0336	0.033	234397	7997.7	1093	38	1.01891	0.71651	1.40881	0.867478	1
PRDM14(Zf)/H1-PRDM14-ChIP-Seq(GSE22767)/Homer	RGGTCTCTAACY	0.0805	0.0792	223195	19200.4	1040	91	1.01717	0.811385	1.2618	0.868466	1
OCT:OCT(POU,Homeobox)/NPC-OCT6-ChIP-Seq(GSE43916)/Homer	YATGCATATRCATRT	0.0389	0.0404	232600	9795.1	1087	44	0.961232	0.69383	1.30031	0.879597	1
Nkx3.1(Homeobox)/LNCaP-Nkx3.1-ChIP-Seq(GSE28264)/Homer	AAGCACTTAA	0.5915	0.5888	99662	142733	462	669	1.01109	0.896437	1.14116	0.879644	1
MafB(bZIP)/BMM-Mafb-ChIP-Seq(GSE75722)/Homer	WNTGCTGASTCAGCANWTTY	0.1123	0.1109	215503	26892.2	1004	127	1.01368	0.835708	1.2208	0.88677	1
FOXA1(Forkhead)/MCF7-FOXA1-ChIP-Seq(GSE26831)/Homer	WAAGTAAACA	0.313	0.3111	166980	75414.5	777	354	1.00878	0.886837	1.14569	0.897561	1
DUX4(Homeobox)/Myoblasts-DUX4.V5-ChIP-Seq(GSE75791)/Homer	NWTAAYCYAATCAWN	0.0133	0.0144	238901	3494.4	1116	15	0.919014	0.512063	1.5245	0.900122	1
FOXA1(Forkhead)/LNCAP-FOXA1-ChIP-Seq(GSE27824)/Homer	WAAGTAAACA	0.3643	0.3625	154510	87885.3	719	412	1.00742	0.890051	1.13907	0.901362	1
Gfi1b(Zf)/HPC7-Gfi1b-ChIP-Seq(GSE22178)/Homer	MAATCACTGC	0.1998	0.1985	194267	48128.1	905	226	1.008	0.867085	1.16784	0.910777	1
Tbx5(T-box)/HL1-Tbx5.biotin-ChIP-Seq(GSE21529)/Homer	AGGTGTCA	0.7171	0.7155	68958.3	173437	320	811	1.00766	0.883997	1.15085	0.921104	1
FOXA1:AR(Forkhead,NR)/LNCAP-AR-ChIP-Seq(GSE27824)/Homer	AGTAAACAAAAAAGAACAND	0.023	0.0242	236531	5863.7	1105	26	0.949085	0.616645	1.39965	0.922536	1
FOXM1(Forkhead)/MCF7-FOXM1-ChIP-Seq(GSE72977)/Homer	TRTTTACTTW	0.3103	0.3121	166742	75653.5	780	351	0.991801	0.871659	1.12674	0.923143	1
bZIP:IRF(bZIP,IRF)/Th17-BatF-ChIP-Seq(GSE39756)/Homer	NAGTTTCABTHTGACTNW	0.1432	0.1424	207887	34508.1	969	162	1.00716	0.847165	1.19113	0.932018	1
Pitx1(Homeobox)/Chicken-Pitx1-ChIP-Seq(GSE38910)/Homer	TAATCCCN	0.8532	0.8539	35399.3	206996	166	965	0.994141	0.842032	1.17975	0.932752	1
CRE(bZIP)/Promoter/Homer	CSGTGACGTCAC	0.0407	0.0418	232255	10140.1	1085	46	0.97108	0.706173	1.30541	0.94059	1
THRb(NR)/Liver-NR1A2-ChIP-Seq(GSE52613)/Homer	TRAGGTCA	0.7851	0.786	51863.9	190531	243	888	0.994734	0.861912	1.15151	0.942068	1
Sox4(HMG)/proB-Sox4-ChIP-Seq(GSE50066)/Homer	YCTTTGTTCC	0.2219	0.2231	188314	54081	880	251	0.993182	0.859495	1.14439	0.942955	1
Sox2(HMG)/mES-Sox2-ChIP-Seq(GSE11431)/Homer	BCCATTGTTC	0.229	0.2305	186512	55882.6	872	259	0.991311	0.859312	1.14048	0.943583	1
Maz(Zf)/HepG2-Maz-ChIP-Seq(GSE31477)/Homer	GGGGGGGG	0.2688	0.268	177421	64974.2	827	304	1.00377	0.876935	1.14653	0.946376	1
DMRT6(DM)/Testis-DMRT6-ChIP-Seq(GSE60440)/Homer	YDGHTACAWTGTADC	0.0548	0.0546	229169	13226	1069	62	1.00494	0.764549	1.29961	0.947666	1
Tbx20(T-box)/Heart-Tbx20-ChIP-Seq(GSE29636)/Homer	GGTGYTGACAGS	0.0539	0.0551	229047	13348.3	1070	61	0.97826	0.742556	1.26759	0.947869	1
NPAS(bHLH)/Liver-NPAS-ChIP-Seq(GSE39860)/Homer	NVCACGTG	0.382	0.381	150029	92366.3	699	432	1.00385	0.888068	1.13374	0.951079	1
Atf2(bZIP)/3T3L1-Atf2-ChIP-Seq(GSE56872)/Homer	NRRTGACGTCAT	0.0866	0.0865	221430	20965.5	1033	98	1.00195	0.805609	1.23419	0.957738	1
SF1(NR)/H295R-Nr5a1-ChIP-Seq(GSE44220)/Homer	CAAGGHCANV	0.122	0.123	212577	29817.6	993	138	0.990758	0.822728	1.18548	0.963809	1
ZNF415(Zf)/HEK293-ZNF415.GFP-ChIP-Seq(GSE58341)/Homer	GRTGMTRGAGCC	0.1309	0.1317	210459	31936.4	983	148	0.992191	0.828677	1.18097	0.964864	1
Max(bHLH)/K562-Max-ChIP-Seq(GSE31477)/Homer	RCCACGTGGYYN	0.1609	0.1608	203408	38986.9	949	182	1.0006	0.848772	1.17422	1	1
NFkB-p65(RHD)/GM12787-p65-ChIP-Seq(GSE19485)/Homer	WGGGGATTTCCC	0.1441	0.1441	207454	34941	968	163	0.99974	0.841311	1.18187	1	1
RXR(NR),DR1/3T3L1-RXR-ChIP-Seq(GSE13511)/Homer	TAGGGCAAAGGTCA	0.2927	0.2932	171332	71063.1	800	331	0.997546	0.874685	1.1356	1	1
HOXA2(Homeobox)/mES-Hoxa2-ChIP-Seq(Donaldson_et_al.)/Homer	GYCATCMATCAT	0.0283	0.0284	235512	6882.8	1099	32	0.996294	0.677496	1.41624	1	1
Hand2(bHLH)/Mesoderm-Hand2-ChIP-Seq(GSE61475)/Homer	TGACANARRCCAGRC	0.1353	0.1359	209453	32942.3	978	153	0.994693	0.832967	1.18111	1	1
c-Jun-CRE(bZIP)/K562-cJun-ChIP-Seq(GSE31477)/Homer	ATGACGTCATCY	0.084	0.0845	221901	20494.1	1036	95	0.992879	0.795703	1.22656	1	1
GATA(Zf),IR4/iTreg-Gata3-ChIP-Seq(GSE20898)/Homer	NAGATWNBNATCTNN	0.0239	0.0241	236556	5838.9	1104	27	0.99081	0.649395	1.45105	1	1
TR4(NR),DR1/Hela-TR4-ChIP-Seq(GSE24685)/Homer	GAGGTCAAAGGTCA	0.0256	0.0261	236071	6323.6	1102	29	0.982352	0.654218	1.42033	1	1
IRF2(IRF)/Erythroblas-IRF2-ChIP-Seq(GSE36985)/Homer	GAAASYGAAASY	0.0301	0.0306	234974	7421	1097	34	0.981363	0.675573	1.38104	1	1
Oct4:Sox17(POU,Homeobox,HMG)/F9-Sox17-ChIP-Seq(GSE44553)/Homer	CCATTGTATGCAAAT	0.0424	0.0432	231927	10468.4	1083	48	0.981975	0.719067	1.31234	1	1
ZFP3(Zf)/HEK293-ZFP3.GFP-ChIP-Seq(GSE58341)/Homer	GGGTTTTGAAGGATGARTAGGAGTT	0.0018	0.0019	241941	453.7	1129	2	0.944039	0.113841	3.43777	1	1
ZNF41(Zf)/HEK293-ZNF41.GFP-ChIP-Seq(GSE58341)/Homer	CCTCATGGTGYCYTWYTCCCTTGTG	0.0062	0.0067	240770	1625.3	1124	7	0.922743	0.369535	1.91184	1	1
GFX(?)/Promoter/Homer	ATTCTCGCGAGA	0.0009	0.0015	242039	356.3	1130	1	0.601669	0.01518	3.38067	1	1
REST-NRSF(Zf)/Jurkat-NRSF-ChIP-Seq/Homer	GGMGCTGTCCATGGTGCTGA	0.0009	0.0015	242033	361.9	1130	1	0.591682	0.0149288	3.32421	1	1
