## Supplementary File 14 for "DNA methylation-environment interactions in the human genome"

### Sheet: sheet1
Motif_Name	Consensus_sequence	perc_of_Target_Sequences_with_Motif	perc_of_Background_Sequences_with_Motif	number_of_background_sequences_without_motif	number_of_background_sequences_with_motif	number_of_target_sequences_without_motif	number_of_target_sequences_with_motif	odds_ratio	odds_ratio_lower95confidenceinterval	odds_ratio_upper95confidenceinterval	p	bonferroni_p
ISREIRF/ThioMac-LPS-ExpressionGSE23622/Homer	AGTTTCASTTTC	0.2167	0.0211	183305	3951.1	835	231	12.8329	11.009	14.9154	1.16e-152	4.23e-150
IRF2IRF/Erythroblas-IRF2-ChIP-SeqGSE36985/Homer	GAAASYGAAASY	0.2439	0.0335	180979	6277.2	806	260	9.30045	8.03645	10.7362	1.32e-138	4.79e-136
IRF1IRF/PBMC-IRF1-ChIP-SeqGSE43036/Homer	GAAAGTGAAAGT	0.2533	0.0445	178921	8335.1	796	270	7.2815	6.30755	8.38445	1.55e-119	5.65e-117
IRF3IRF/BMDM-Irf3-ChIP-SeqGSE67343/Homer	AGTTTCAKTTTC	0.3659	0.1004	168440	18815.6	676	390	5.16453	4.54341	5.86468	1.88e-117	6.84e-115
IRF8IRF/BMDM-IRF8-ChIP-SeqGSE77884/Homer	GRAASTGAAAST	0.348	0.0974	169006	18249.6	695	371	4.9434	4.34262	5.62074	3.3e-108	1.2e-105
PU.1:IRF8ETS:IRF/pDC-Irf8-ChIP-SeqGSE66899/Homer	GGAAGTGAAAST	0.167	0.0568	176619	10637.4	888	178	3.32826	2.81388	3.91891	3.3e-37	1.2e-34
T1ISREIRF/ThioMac-Ifnb-Expression/Homer	ACTTTCGTTTCT	0.0366	0.0038	186540	716.3	1027	39	9.89279	6.93623	13.7562	7.85e-25	2.86e-22
IRF4IRF/GM12878-IRF4-ChIP-SeqGSE32465/Homer	ACTGAAACCA	0.2214	0.1172	165297	21958.6	830	236	2.14035	1.84294	2.47815	1.64e-21	5.98e-19
PU.1-IRFETS:IRF/Bcell-PU.1-ChIP-SeqGSE21512/Homer	MGGAAGTGAAAC	0.485	0.3595	119914	67342.5	549	517	1.67696	1.48363	1.89498	7.97e-17	2.9e-14
bZIP:IRFbZIP,IRF/Th17-BatF-ChIP-SeqGSE39756/Homer	NAGTTTCABTHTGACTNW	0.1914	0.1196	164846	22409.7	862	204	1.74083	1.48608	2.0315	1.98e-11	7.22e-09
PRDM1Zf/Hela-PRDM1-ChIP-SeqGSE31477/Homer	ACTTTCACTTTC	0.2064	0.1546	158303	28952.6	846	220	1.42182	1.21955	1.65205	7.86e-06	0.00286
ChopbZIP/MEF-Chop-ChIP-SeqGSE35681/Homer	ATTGCATCAT	0.1032	0.068	174513	12743.3	956	110	1.57574	1.28054	1.92293	1.88e-05	0.00684
CEBP:AP1bZIP/ThioMac-CEBPb-ChIP-SeqGSE21512/Homer	DRTGTTGCAA	0.243	0.1953	150671	36584.8	807	259	1.32176	1.14408	1.52299	0.000144783	0.0527
Atf1bZIP/K562-ATF1-ChIP-SeqGSE31477/Homer	GATGACGTCA	0.2336	0.1874	152143	35113	817	249	1.32057	1.1407	1.52451	0.000183213	0.0667
CArGMADS/PUER-Srf-ChIP-SeqSullivan_et_al./Homer	CCATATATGGNM	0.1069	0.0751	173193	14063	952	114	1.47474	1.20264	1.79404	0.000186107	0.0677
Six2Homeobox/NephronProgenitor-Six2-ChIP-SeqGSE39837/Homer	GWAAYHTGAKMC	0.2955	0.2476	140868	46387.8	751	315	1.27373	1.11269	1.45536	0.000423843	0.154
Atf4bZIP/MEF-Atf4-ChIP-SeqGSE35681/Homer	MTGATGCAAT	0.1135	0.0825	171807	15448.6	945	121	1.42393	1.1677	1.72348	0.000431339	0.157
STAT1Stat/HelaS3-STAT1-ChIP-SeqGSE12782/Homer	NATTTCCNGGAAAT	0.1257	0.0932	169801	17455.1	932	134	1.39864	1.15733	1.67914	0.000480955	0.175
Atf3bZIP/GBM-ATF3-ChIP-SeqGSE33912/Homer	DATGASTCATHN	0.212	0.1708	155263	31993	840	226	1.30569	1.12176	1.51485	0.000519637	0.189
Fra2bZIP/Striatum-Fra2-ChIP-SeqGSE43429/Homer	GGATGACTCATC	0.1623	0.1268	163501	23754.8	893	173	1.33339	1.12579	1.57179	0.000752739	0.274
AP-1bZIP/ThioMac-PU.1-ChIP-SeqGSE21512/Homer	VTGACTCATC	0.2289	0.1878	152068	35188.4	822	244	1.2828	1.10686	1.48236	0.000828979	0.302
GRENR,IR3/A549-GR-ChIP-SeqGSE32465/Homer	NRGVACABNVTGTYCY	0.0469	0.0288	181860	5395.9	1016	50	1.65858	1.22115	2.20682	0.00122566	0.446
Fra1bZIP/BT549-Fra1-ChIP-SeqGSE46166/Homer	NNATGASTCATH	0.1829	0.1478	159568	27687.9	871	195	1.29024	1.09837	1.50951	0.0018216	0.663
PU.1ETS/ThioMac-PU.1-ChIP-SeqGSE21512/Homer	AGAGGAAGTG	0.1698	0.1359	161790	25465.7	885	181	1.29935	1.10055	1.52719	0.001711	0.623
Stat3Stat/mES-Stat3-ChIP-SeqGSE11431/Homer	CTTCCGGGAA	0.1848	0.1497	159219	28037.2	869	197	1.28739	1.09667	1.50525	0.00192345	0.7
Atf7bZIP/3T3L1-Atf7-ChIP-SeqGSE56872/Homer	NGRTGACGTCAY	0.1651	0.1319	162557	24699.2	890	176	1.30151	1.10021	1.53248	0.00200659	0.73
GRENR,IR3/RAW264.7-GRE-ChIP-SeqUnpublished/Homer	VAGRACAKWCTGTYC	0.0741	0.0519	177533	9723.1	987	79	1.46144	1.14604	1.84101	0.00182754	0.665
ELF5ETS/T47D-ELF5-ChIP-SeqGSE30407/Homer	ACVAGGAAGT	0.242	0.2044	148976	38280.2	808	258	1.24266	1.07543	1.43202	0.00295994	1
STAT5Stat/mCD4+-Stat5-ChIP-SeqGSE12346/Homer	RTTTCTNAGAAA	0.1341	0.1059	167411	19845.1	923	143	1.30697	1.08745	1.56131	0.00378642	1
HLFbZIP/HSC-HLF.Flag-ChIP-SeqGSE69817/Homer	RTTATGYAAB	0.2495	0.2141	147148	40108.2	800	266	1.21987	1.05737	1.40373	0.00560918	1
JunBbZIP/DendriticCells-Junb-ChIP-SeqGSE36099/Homer	RATGASTCAT	0.1745	0.1447	160154	27102.1	880	186	1.249	1.0599	1.46543	0.00681029	1
BATFbZIP/Th17-BATF-ChIP-SeqGSE39756/Homer	DATGASTCAT	0.197	0.166	156166	31089.8	856	210	1.23226	1.05401	1.43538	0.00822116	1
Gata2Zf/K562-GATA2-ChIP-SeqGSE18829/Homer	BBCTTATCTS	0.212	0.18	153533	33722.6	840	226	1.22491	1.05236	1.42112	0.00831146	1
c-Jun-CREbZIP/K562-cJun-ChIP-SeqGSE31477/Homer	ATGACGTCATCY	0.1004	0.0781	172626	14630.3	959	107	1.31652	1.0671	1.61021	0.00848252	1
GABPAETS/Jurkat-GABPa-ChIP-SeqGSE17954/Homer	RACCGGAAGT	0.2852	0.2507	140300	46955.8	762	304	1.19206	1.03971	1.3639	0.0107282	1
CEBPbZIP/ThioMac-CEBPb-ChIP-SeqGSE21512/Homer	ATTGCGCAAC	0.2148	0.1838	152828	34428.1	837	229	1.21448	1.04421	1.408	0.0111303	1
DMRT1DM/Testis-DMRT1-ChIP-SeqGSE64892/Homer	TWGHWACAWTGTWDC	0.0769	0.0579	176414	10841.9	984	82	1.35593	1.068	1.70135	0.0102713	1
VDRNR,DR3/GM10855-VDR+vitD-ChIP-SeqGSE22484/Homer	ARAGGTCANWGAGTTCANNN	0.0779	0.0587	176254	11001.8	983	83	1.35266	1.06692	1.69513	0.0107637	1
SPDEFETS/VCaP-SPDEF-ChIP-SeqSRA014231/Homer	ASWTCCTGBT	0.3096	0.2747	135790	51465.8	736	330	1.18296	1.03533	1.34938	0.0120394	1
CEBP:CEBPbZIP/MEF-Chop-ChIP-SeqGSE35681/Homer	NTNATGCAAYMNNHTGMAAY	0.0638	0.0466	178521	8735.4	998	68	1.39251	1.07174	1.7831	0.0107181	1
Sp5Zf/mES-Sp5.Flag-ChIP-SeqGSE72989/Homer	RGKGGGCGGAGC	0.3236	0.2886	133194	54062	721	345	1.17887	1.03351	1.3427	0.0133392	1
ETS:RUNXETS,Runt/Jurkat-RUNX1-ChIP-SeqGSE17954/Homer	RCAGGATGTGGT	0.0403	0.027	182195	5061.2	1023	43	1.51315	1.0869	2.0561	0.0104766	1
KLF5Zf/LoVo-KLF5-ChIP-SeqGSE49402/Homer	DGGGYGKGGC	0.4071	0.3714	117678	69577.9	632	434	1.16143	1.0251	1.31496	0.0171496	1
Gata1Zf/K562-GATA1-ChIP-SeqGSE18829/Homer	SAGATAAGRV	0.1886	0.1612	157061	30194.7	865	201	1.20866	1.03101	1.41149	0.0172927	1
KLF3Zf/MEF-Klf3-ChIP-SeqGSE44748/Homer	NRGCCCCRCCCHBNN	0.1773	0.1509	158986	28270.5	877	189	1.21196	1.02964	1.4206	0.0183144	1
MafFbZIP/HepG2-MafF-ChIP-SeqGSE31477/Homer	HWWGTCAGCAWWTTT	0.0929	0.0734	173506	13749.8	967	99	1.29187	1.03892	1.59123	0.0184192	1
HNF1bHomeobox/PDAC-HNF1B-ChIP-SeqGSE64557/Homer	GTTAATNATTAA	0.0582	0.0435	179114	8142	1004	62	1.35847	1.03268	1.75846	0.0236525	1
DMRT6DM/Testis-DMRT6-ChIP-SeqGSE60440/Homer	YDGHTACAWTGTADC	0.06	0.0452	178785	8470.7	1002	64	1.34805	1.02922	1.73842	0.0263187	1
Fosl2bZIP/3T3L1-Fosl2-ChIP-SeqGSE56872/Homer	NATGASTCABNN	0.1107	0.0906	170276	16980.5	948	118	1.24821	1.0213	1.51387	0.028184	1
Pax8Paired,Homeobox/Thyroid-Pax8-ChIP-SeqGSE26938/Homer	GTCATGCHTGRCTGS	0.1144	0.0941	169628	17628.5	944	122	1.2436	1.02065	1.50412	0.0271009	1
Gata4Zf/Heart-Gata4-ChIP-SeqGSE35151/Homer	NBWGATAAGR	0.2936	0.2645	137714	49541.6	753	313	1.15543	1.00909	1.32055	0.0336911	1
ELF1ETS/Jurkat-ELF1-ChIP-SeqSRA014231/Homer	AVCCGGAAGT	0.1754	0.1516	158852	28403.7	879	187	1.18976	1.01005	1.39546	0.0358445	1
STAT4Stat/CD4-Stat4-ChIP-SeqGSE22104/Homer	NYTTCCWGGAAR	0.2936	0.2649	137638	49618.4	753	313	1.15303	1.00699	1.3178	0.036787	1
STAT6Stat/Macrophage-Stat6-ChIP-SeqGSE38377/Homer	TTCCKNAGAA	0.1754	0.1519	158805	28450.7	879	187	1.18744	1.00808	1.39273	0.0360181	1
Fli1ETS/CD8-FLI-ChIP-SeqGSE20898/Homer	NRYTTCCGGH	0.3443	0.3151	128227	59028.8	699	367	1.14051	1.00202	1.29647	0.0437604	1
IRF:BATFIRF:bZIP/pDC-Irf8-ChIP-SeqGSE66899/Homer	CTTTCANTATGACTV	0.0413	0.0301	181620	5636.1	1022	44	1.38735	1.00058	1.8786	0.0384458	1
GATA3Zf/iTreg-Gata3-ChIP-SeqGSE20898/Homer	AGATAASR	0.4081	0.3784	116375	70880.9	631	435	1.13185	0.999027	1.28143	0.0496112	1
SpiBETS/OCILY3-SPIB-ChIP-SeqGSE56857/Homer	AAAGRGGAAGTG	0.0826	0.0668	174736	12520.4	978	88	1.2558	0.997168	1.56434	0.0488637	1
ETV1ETS/GIST48-ETV1-ChIP-SeqGSE22441/Homer	AACCGGAAGT	0.3996	0.3705	117851	69405.2	640	426	1.13024	0.997141	1.28011	0.0524289	1
CREbZIP/Promoter/Homer	CSGTGACGTCAC	0.0619	0.0487	178135	9120.7	1000	66	1.28899	0.98823	1.65616	0.0536837	1
Gata6Zf/HUG1N-GATA6-ChIP-SeqGSE51936/Homer	YCTTATCTBN	0.2692	0.2442	141508	45748.3	779	287	1.13958	0.991464	1.30698	0.063049	1
EHFETS/LoVo-EHF-ChIP-SeqGSE49402/Homer	AVCAGGAAGT	0.3799	0.3523	121260	65996.4	661	405	1.12577	0.991999	1.27643	0.0622919	1
Elk1ETS/Hela-Elk1-ChIP-SeqGSE31477/Homer	HACTTCCGGY	0.1895	0.168	155780	31475.7	864	202	1.15706	0.987319	1.35088	0.0646279	1
Sp1Zf/Promoter/Homer	GGCCCCGCCCCC	0.0901	0.0748	173238	14018.2	970	96	1.22308	0.980457	1.5109	0.0619717	1
Stat3+il21Stat/CD4-Stat3-ChIP-SeqGSE19198/Homer	SVYTTCCNGGAARB	0.2233	0.2006	149678	37577.6	828	238	1.14494	0.986578	1.32465	0.0714564	1
MYBHTH/ERMYB-Myb-ChIPSeqGSE22095/Homer	GGCVGTTR	0.4447	0.4172	109109	78146.7	592	474	1.1179	0.988272	1.26404	0.0758279	1
ELF3ETS/PDAC-ELF3-ChIP-SeqGSE64557/Homer	ANCAGGAAGT	0.2242	0.2017	149473	37782.7	827	239	1.14333	0.985431	1.32251	0.0720799	1
RARgNR/ES-RARg-ChIP-SeqGSE30538/Homer	AGGTCAAGGTCA	0.0131	0.0077	185819	1437	1052	14	1.72085	0.935166	2.90982	0.0511174	1
Bcl6Zf/Liver-Bcl6-ChIP-SeqGSE31578/Homer	NNNCTTTCCAGGAAA	0.3912	0.365	118878	68377.9	649	417	1.11706	0.98501	1.2657	0.0794461	1
ARENR/LNCAP-AR-ChIP-SeqGSE27824/Homer	RGRACASNSTGTYCYB	0.0713	0.0581	176366	10889.5	990	76	1.24327	0.970494	1.57239	0.0760883	1
Atf2bZIP/3T3L1-Atf2-ChIP-SeqGSE56872/Homer	NRRTGACGTCAT	0.0976	0.0824	171819	15437.4	962	104	1.20328	0.97258	1.47539	0.0741742	1
MazZf/HepG2-Maz-ChIP-SeqGSE31477/Homer	GGGGGGGG	0.3893	0.3638	119104	68152	651	415	1.11407	0.982271	1.26245	0.0906741	1
Etv2ETS/ES-ER71-ChIP-SeqGSE59402/Homer0.967	NNAYTTCCTGHN	0.2824	0.2593	138684	48571.7	765	301	1.12341	0.979495	1.28592	0.0925685	1
ERGETS/VCaP-ERG-ChIP-SeqGSE14097/Homer	ACAGGAAGTG	0.4493	0.4238	107872	79384.1	587	479	1.10885	0.980398	1.25367	0.0995105	1
AMYBHTH/Testes-AMYB-ChIP-SeqGSE44588/Homer	TGGCAGTTGG	0.3912	0.3663	118643	68612.6	649	417	1.11103	0.979719	1.25887	0.0974373	1
ZNF165Zf/WHIM12-ZNF165-ChIP-SeqGSE65937/Homer	AAGGKGRCGCAGGCA	0.0591	0.0477	178319	8937	1003	63	1.25327	0.954869	1.61901	0.0839564	1
NFkB-p65-RelRHD/ThioMac-LPS-ExpressionGSE23622/Homer	GGAAATTCCC	0.0235	0.0164	184182	3073.5	1041	25	1.43887	0.925341	2.14036	0.0887954	1
NFkB-p50,p52RHD/Monocyte-p50-ChIP-ChipSchreiber_et_al./Homer	GGGGGAATCCCC	0.0469	0.0368	180355	6901.3	1016	50	1.28615	0.947206	1.71079	0.0867063	1
NFYCCAAT/Promoter/Homer	RGCCAATSRG	0.197	0.1776	153992	33264.1	856	210	1.13575	0.971455	1.3229	0.0996191	1
BMYBHTH/Hela-BMYB-ChIP-SeqGSE27030/Homer	NHAACBGYYV	0.3912	0.3672	118462	68793.6	649	417	1.10642	0.975643	1.25365	0.11122	1
PPARENR,DR1/3T3L1-Pparg-ChIP-SeqGSE13511/Homer	TGACCTTTGCCCCA	0.2795	0.2587	138804	48452.3	768	298	1.1116	0.968715	1.27288	0.122954	1
Srebp1abHLH/HepG2-Srebp1a-ChIP-SeqGSE31477/Homer	RTCACSCCAY	0.0797	0.0677	174572	12683.9	981	85	1.19252	0.943287	1.49063	0.126296	1
Jun-AP1bZIP/K562-cJun-ChIP-SeqGSE31477/Homer	GATGASTCATCN	0.0788	0.0669	174721	12534.7	982	84	1.19231	0.941832	1.49214	0.124448	1
ZNF467Zf/HEK293-ZNF467.GFP-ChIP-SeqGSE58341/Homer	TGGGGAAGGGCM	0.2833	0.2631	137973	49282.6	764	302	1.10666	0.964984	1.26654	0.142973	1
Smad3MAD/NPC-Smad3-ChIP-SeqGSE36673/Homer	TWGTCTGV	0.636	0.6139	72253.8	115002	388	678	1.09789	0.967346	1.24743	0.146744	1
COUP-TFIINR/Artia-Nr2f2-ChIP-SeqGSE46497/Homer	AGRGGTCA	0.4756	0.4532	102359	84896.6	559	507	1.09353	0.967393	1.23589	0.147184	1
NFkB-p65RHD/GM12787-p65-ChIP-SeqGSE19485/Homer	WGGGGATTTCCC	0.1651	0.1492	159309	27947.4	890	176	1.12723	0.952985	1.32723	0.154858	1
Mouse_Recombination_HotspotZf/Testis-DMC1-ChIP-SeqGSE24438/Homer	ACTYKNATTCGTGNTACTTC	0.0235	0.0172	184025	3231.4	1041	25	1.3678	0.879702	2.03446	0.124439	1
NF-E2bZIP/K562-NFE2-ChIP-SeqGSE31477/Homer	GATGACTCAGCA	0.0225	0.0165	184171	3085.2	1042	24	1.375	0.875575	2.06132	0.145605	1
E2F1E2F/Hela-E2F1-ChIP-SeqGSE22478/Homer	CWGGCGGGAA	0.075	0.0641	175240	12015.6	986	80	1.18327	0.929405	1.48831	0.14944	1
E2F7E2F/Hela-E2F7-ChIP-SeqGSE32673/Homer	VDTTTCCCGCCA	0.0385	0.0308	181482	5774	1025	41	1.25723	0.895763	1.71985	0.154632	1
GATAZf,IR3/iTreg-Gata3-ChIP-SeqGSE20898/Homer	NNNNNBAGATAWYATCTVHN	0.0478	0.0396	179829	7427.3	1015	51	1.2166	0.898819	1.61394	0.180335	1
Foxo1Forkhead/RAW-Foxo1-ChIP-SeqFan_et_al./Homer	CTGTTTAC	0.4803	0.4606	100983	86273.1	554	512	1.08176	0.957077	1.22257	0.206538	1
Otx2Homeobox/EpiLC-Otx2-ChIP-SeqGSE56098/Homer	NYTAATCCYB	0.228	0.2117	147608	39648.5	823	243	1.09926	0.948323	1.27046	0.201205	1
EWS:ERG-fusionETS/CADO_ES1-EWS:ERG-ChIP-SeqSRA014231/Homer	ATTTCCTGTN	0.2223	0.2063	148615	38641	829	237	1.09955	0.947257	1.2724	0.197161	1
E2F3E2F/MEF-E2F3-ChIP-SeqGSE71376/Homer	BTKGGCGGGAAA	0.1801	0.1653	156283	30972.8	874	192	1.10848	0.94271	1.29797	0.200093	1
Tlx?NR/NPC-H3K4me1-ChIP-SeqGSE16256/Homer	CTGGCAGSCTGCCA	0.1266	0.115	165723	21533.3	931	135	1.11597	0.924172	1.33888	0.229059	1
ETSETS/Promoter/Homer	AACCGGAAGT	0.1041	0.0935	169743	17513.4	955	111	1.12654	0.916457	1.37339	0.245667	1
GFY?/Promoter/Homer	ACTACAATTCCC	0.0216	0.0167	184128	3127.7	1043	23	1.29806	0.81793	1.96207	0.228697	1
Bach2bZIP/OCILy7-Bach2-ChIP-SeqGSE44420/Homer	TGCTGAGTCA	0.061	0.0529	177342	9913.6	1001	65	1.16156	0.888793	1.49491	0.243367	1
E2FE2F/Hela-CellCycle-Expression/Homer	TTSGCGCGAAAA	0.0178	0.0135	184730	2526.3	1047	19	1.32712	0.794414	2.08748	0.228431	1
EsrrbNR/mES-Esrrb-ChIP-SeqGSE11431/Homer	KTGACCTTGA	0.1839	0.1709	155238	32018.2	870	196	1.09232	0.930228	1.27745	0.270718	1
GATA:SCLZf,bHLH/Ter119-SCL-ChIP-SeqGSE18720/Homer	CRGCTGBNGNSNNSAGATAA	0.0432	0.0365	180421	6834.6	1020	46	1.19043	0.865079	1.60153	0.250953	1
PAX3:FKHR-fusionPaired,Homeobox/Rh4-PAX3:FKHR-ChIP-SeqGSE19063/Homer	ACCRTGACTAATTNN	0.0544	0.047	178450	8805.9	1008	58	1.16602	0.878165	1.5214	0.24603	1
ZNF519Zf/HEK293-ZNF519.GFP-ChIP-SeqGSE58341/Homer	GAGSCCGAGC	0.0732	0.0648	175124	12131.5	988	78	1.13959	0.892418	1.43716	0.261515	1
Mef2aMADS/HL1-Mef2a.biotin-ChIP-SeqGSE21529/Homer	CYAAAAATAG	0.1698	0.1576	157737	29519.2	885	181	1.09289	0.925727	1.28441	0.273397	1
EWS:FLI1-fusionETS/SK_N_MC-EWS:FLI1-ChIP-SeqSRA014231/Homer	VACAGGAAAT	0.1726	0.1605	157184	30071.5	882	184	1.09045	0.924707	1.2802	0.295625	1
KLF14Zf/HEK293-KLF14.GFP-ChIP-SeqGSE58341/Homer	RGKGGGCGKGGC	0.4831	0.4669	99792.4	87463.6	551	515	1.06638	0.94352	1.20514	0.295507	1
ETS1ETS/Jurkat-ETS1-ChIP-SeqGSE17954/Homer	ACAGGAAGTG	0.2992	0.2848	133915	53341	747	319	1.07211	0.937026	1.22442	0.307367	1
GRHL2CP2/HBE-GRHL2-ChIP-SeqGSE46194/Homer	AAACYKGTTWDACMRGTTTB	0.0966	0.0874	170883	16372.6	963	103	1.11628	0.901452	1.36993	0.301358	1
Klf4Zf/mES-Klf4-ChIP-SeqGSE11431/Homer	GCCACACCCA	0.1304	0.1199	164797	22459.1	927	139	1.10022	0.913392	1.31704	0.298289	1
RAR:RXRNR,DR5/ES-RAR-ChIP-SeqGSE56893/Homer	AGGTCAAGGTCA	0.0375	0.0317	181325	5930.8	1026	40	1.1919	0.845521	1.6365	0.291629	1
Six1Homeobox/Myoblast-Six1-ChIP-ChipGSE20150/Homer	GKVTCADRTTWC	0.0685	0.0607	175883	11373	993	73	1.1369	0.883127	1.44402	0.303143	1
NF1CTF/LNCAP-NF1-ChIP-SeqUnpublished/Homer	CYTGGCABNSTGCCAR	0.1238	0.1137	165948	21308.2	934	132	1.10063	0.909728	1.32279	0.309695	1
ZNF16Zf/HEK293-ZNF16.GFP-ChIP-SeqGSE58341/Homer	MACCTTCYATGGCTCCCTAKTGCCY	0.0056	0.0034	186615	641.3	1060	6	1.64789	0.601165	3.61854	0.188953	1
p73p53/Trachea-p73-ChIP-SeqPRJNA310161/Homer	NRRRCAWGTCCDGRCATGYY	0.0131	0.0098	185419	1837.1	1052	14	1.34325	0.730342	2.26977	0.272148	1
NFATRHD/Jurkat-NFATC1-ChIP-SeqJolma_et_al./Homer	ATTTTCCATT	0.2542	0.2414	142034	45221.6	795	271	1.07065	0.928899	1.23098	0.332756	1
TR4NR,DR1/Hela-TR4-ChIP-SeqGSE24685/Homer	GAGGTCAAAGGTCA	0.0328	0.0277	182058	5197.9	1031	35	1.189	0.822613	1.66674	0.303444	1
THRaNR/C17.2-THRa-ChIP-SeqGSE38347/Homer	GGTCANYTGAGGWCA	0.1632	0.1526	158669	28587.2	892	174	1.08272	0.914594	1.27569	0.347453	1
Mef2bMADS/HEK293-Mef2b.V5-ChIP-SeqGSE67450/Homer	GCTATTTTTGGM	0.272	0.2592	138695	48561.1	776	290	1.06736	0.929037	1.22361	0.344229	1
p63p53/Keratinocyte-p63-ChIP-SeqGSE17611/Homer	NNDRCATGYCYNRRCATGYH	0.0901	0.082	171888	15368	970	96	1.10693	0.887403	1.36731	0.341407	1
E2F6E2F/Hela-E2F6-ChIP-SeqGSE31477/Homer	GGCGGGAARN	0.1548	0.1449	160114	27142.4	901	165	1.08033	0.909049	1.27736	0.359711	1
EKLFZf/Erythrocyte-Klf1-ChIP-SeqGSE20478/Homer	NWGGGTGTGGCY	0.0713	0.0643	175208	12047.7	990	76	1.11639	0.871516	1.41182	0.347786	1
Nkx6.1Homeobox/Islet-Nkx6.1-ChIP-SeqGSE40975/Homer	GKTAATGR	0.5629	0.5492	84381.3	102875	466	600	1.0561	0.933812	1.19491	0.38751	1
Hnf1Homeobox/Liver-Foxa2-Chip-SeqGSE25694/Homer	GGTTAAWCATTAA	0.045	0.0395	179858	7398.4	1018	48	1.14633	0.838849	1.53311	0.343996	1
RXRNR,DR1/3T3L1-RXR-ChIP-SeqGSE13511/Homer	TAGGGCAAAGGTCA	0.318	0.3056	130015	57241	727	339	1.05913	0.9279	1.20701	0.386189	1
Lhx2Homeobox/HFSC-Lhx2-ChIP-SeqGSE48068/Homer	TAATTAGN	0.2795	0.2682	137024	50231.9	768	298	1.05846	0.922438	1.21202	0.405594	1
STAT6Stat/CD4-Stat6-ChIP-SeqGSE22104/Homer	ABTTCYYRRGAA	0.1576	0.1485	159446	27809.7	898	168	1.07264	0.903782	1.26674	0.411842	1
Sox3HMG/NPC-Sox3-ChIP-SeqGSE33059/Homer	CCWTTGTY	0.4043	0.3919	113840	73416	635	431	1.05245	0.928775	1.19175	0.413614	1
FoxL2Forkhead/Ovary-FoxL2-ChIP-SeqGSE60858/Homer	WWTRTAAACAVG	0.2355	0.2249	145121	42134.9	815	251	1.06073	0.916674	1.22399	0.418509	1
HNF4aNR,DR1/HepG2-HNF4a-ChIP-SeqGSE25021/Homer	CARRGKBCAAAGTYCA	0.1276	0.1193	164904	22351.8	930	136	1.0789	0.893998	1.29363	0.420544	1
Foxa3Forkhead/Liver-Foxa3-ChIP-SeqGSE77670/Homer	BSNTGTTTACWYWGN	0.091	0.0841	171507	15748.8	969	97	1.0901	0.874887	1.34521	0.406696	1
PGRNR/EndoStromal-PGR-ChIP-SeqGSE69539/Homer	AAGAACATWHTGTTC	0.06	0.0543	177081	10174.7	1002	64	1.1116	0.848814	1.43318	0.415804	1
FOXK2Forkhead/U2OS-FOXK2-ChIP-SeqE-MTAB-2204/Homer	SCHTGTTTACAT	0.1764	0.1674	155905	31350.7	878	188	1.06482	0.904349	1.24845	0.434533	1
TATA-BoxTBP/Promoter/Homer	CCTTTTAWAGSC	0.3368	0.3256	126264	60992.1	707	359	1.05119	0.922864	1.1957	0.451051	1
Nr5a2NR/Pancreas-LRH1-ChIP-SeqGSE34295/Homer	BTCAAGGTCA	0.1961	0.1871	152212	35043.9	857	209	1.05926	0.905784	1.23416	0.454466	1
BORISZf/K562-CTCFL-ChIP-SeqGSE32465/Homer	CNNBRGCGCCCCCTGSTGGC	0.0629	0.0575	176491	10764.6	999	67	1.09954	0.844775	1.41012	0.428966	1
FOXP1Forkhead/H9-FOXP1-ChIP-SeqGSE31006/Homer	NYYTGTTTACHN	0.121	0.1139	165917	21339.3	937	129	1.07047	0.882967	1.28882	0.468424	1
ZNF136Zf/HEK293-ZNF136.GFP-ChIP-SeqGSE58341/Homer	YTKGATAHAGTATTCTWGGTNGGCA	0.0319	0.0281	181992	5264	1032	34	1.13903	0.783629	1.60419	0.456337	1
RUNXRunt/HPC7-Runx1-ChIP-SeqGSE22178/Homer	SAAACCACAG	0.1886	0.1802	153495	33760.9	865	201	1.05648	0.901174	1.2337	0.472377	1
FOXM1Forkhead/MCF7-FOXM1-ChIP-SeqGSE72977/Homer	TRTTTACTTW	0.2749	0.2654	137541	49715.1	773	293	1.04866	0.913203	1.2016	0.486863	1
Zfp281Zf/ES-Zfp281-ChIP-SeqGSE81042/Homer	CCCCTCCCCCAC	0.0657	0.0606	175913	11342.9	996	70	1.08993	0.842184	1.39088	0.478668	1
NRFNRF/Promoter/Homer	STGCGCATGCGC	0.0356	0.0318	181294	5961.8	1028	38	1.12404	0.78999	1.55527	0.483228	1
UnknownHomeobox/Limb-p300-ChIP-Seq/Homer	SSCMATWAAA	0.182	0.1744	154581	32674.7	872	194	1.05252	0.895746	1.23166	0.517417	1
ZNF143|STAFZf/CUTLL-ZNF143-ChIP-SeqGSE29600/Homer	ATTTCCCAGVAKSCY	0.1041	0.0982	168870	18386.4	955	111	1.06757	0.868476	1.30139	0.502388	1
MafKbZIP/C2C12-MafK-ChIP-SeqGSE36030/Homer	GCTGASTCAGCA	0.061	0.0563	176714	10542	1001	65	1.08847	0.832923	1.40084	0.504924	1
CTCF-SatelliteElementZf?/CD4+-CTCF-ChIP-SeqBarski_et_al./Homer	TGCAGTTCCMVNWRTGGCCA	0.0047	0.0033	186637	619.3	1061	5	1.42086	0.458784	3.34426	0.411593	1
ZBTB12Zf/HEK293-ZBTB12.GFP-ChIP-SeqGSE58341/Homer	NGNTCTAGAACCNGV	0.1135	0.1076	167105	20150.6	945	121	1.06183	0.870848	1.28505	0.519618	1
Klf9Zf/GBM-Klf9-ChIP-SeqGSE62211/Homer	GCCACRCCCACY	0.1182	0.1124	166208	21047.7	940	126	1.0585	0.871311	1.2768	0.559464	1
GSCHomeobox/FrogEmbryos-GSC-ChIP-SeqDRA000576/Homer	RGGATTAR	0.363	0.3546	120826	66429.6	679	387	1.03663	0.91229	1.17668	0.585305	1
Nkx3.1Homeobox/LNCaP-Nkx3.1-ChIP-SeqGSE28264/Homer	AAGCACTTAA	0.5713	0.5629	81818	105438	457	609	1.03408	0.914119	1.17042	0.59873	1
TFE3bHLH/MEF-TFE3-ChIP-SeqGSE75757/Homer	GTCACGTGACYV	0.0197	0.0174	183996	3259.8	1045	21	1.13421	0.698146	1.74595	0.555784	1
NRF1NRF/MCF7-NRF1-ChIP-SeqUnpublished/Homer	CTGCGCATGCGC	0.0263	0.0238	182804	4452.1	1038	28	1.10762	0.73149	1.61261	0.545757	1
Smad2MAD/ES-SMAD2-ChIP-SeqGSE29422/Homer	CTGTCTGG	0.3902	0.3831	115486	71769.6	650	416	1.02985	0.908057	1.16692	0.658341	1
E2F4E2F/K562-E2F4-ChIP-SeqGSE31477/Homer	GGCGGGAAAH	0.121	0.1163	165475	21780.8	937	129	1.04595	0.862773	1.2592	0.631868	1
p53p53/Saos-p53-ChIP-SeqGSE15780/Homer	RRCATGYCYRGRCATGYYYN	0.0216	0.0194	183627	3629.1	1043	23	1.11582	0.703242	1.68619	0.576722	1
p53p53/Saos-p53-ChIP-Seq/Homer	RRCATGYCYRGRCATGYYYN	0.0216	0.0194	183627	3629.1	1043	23	1.11582	0.703242	1.68619	0.576722	1
LXRENR,DR4/RAW-LXRb.biotin-ChIP-SeqGSE21512/Homer	RGGTTACTANAGGTCA	0.0394	0.0366	180399	6857.2	1024	42	1.07905	0.772198	1.47067	0.623206	1
ZNF41Zf/HEK293-ZNF41.GFP-ChIP-SeqGSE58341/Homer	CCTCATGGTGYCYTWYTCCCTTGTG	0.0075	0.0062	186098	1157.8	1058	8	1.21517	0.522001	2.41121	0.552613	1
EomesT-box/H9-Eomes-ChIP-SeqGSE26097/Homer	ATTAACACCT	0.5113	0.5045	92750.9	94505.1	521	545	1.02666	0.908473	1.16032	0.68968	1
Pdx1Homeobox/Islet-Pdx1-ChIP-SeqSRA008281/Homer	YCATYAATCA	0.2383	0.2326	143679	43577.2	812	254	1.03137	0.891898	1.18943	0.662845	1
GFX?/Promoter/Homer	ATTCTCGCGAGA	0.0038	0.0028	186733	523	1062	4	1.34479	0.364374	3.4741	0.549381	1
FOXA1Forkhead/LNCAP-FOXA1-ChIP-SeqGSE27824/Homer	WAAGTAAACA	0.3124	0.3066	129831	57424.6	733	333	1.02711	0.899263	1.1712	0.689455	1
Sox17HMG/Endoderm-Sox17-ChIP-SeqGSE61475/Homer	CCATTGTTYB	0.1735	0.1689	155611	31645	881	185	1.0326	0.876013	1.21187	0.682041	1
Unknown-ESC-element?/mES-Nanog-ChIP-SeqGSE11724/Homer	CACAGCAGGGGG	0.1801	0.1756	154356	32900	874	192	1.03067	0.876566	1.20684	0.716429	1
PAX5Paired,Homeobox,condensed/GM12878-PAX5-ChIP-SeqGSE32465/Homer	GTCACGCTCSCTGM	0.03	0.028	182020	5236.4	1034	32	1.07582	0.731173	1.53038	0.64146	1
Pax7Paired,Homeobox,longest/Myoblast-Pax7-ChIP-SeqGSE25064/Homer	NTAATTDGCYAATTANNWWD	0.0103	0.009	185567	1689	1055	11	1.14554	0.568991	2.06344	0.623727	1
Lhx3Homeobox/Neuron-Lhx3-ChIP-SeqGSE31456/Homer	ADBTAATTAR	0.4015	0.3961	113061	74195.2	638	428	1.02227	0.901985	1.15768	0.729867	1
Rbpj1?/Panc1-Rbpj1-ChIP-SeqGSE47459/Homer	HTTTCCCASG	0.3912	0.3858	114984	72272.1	649	417	1.02226	0.901427	1.15828	0.72866	1
Foxa2Forkhead/Liver-Foxa2-ChIP-SeqGSE25694/Homer	CYTGTTTACWYW	0.2036	0.1991	149951	37305.2	849	217	1.02739	0.880577	1.19449	0.729295	1
MafBbZIP/BMM-Mafb-ChIP-SeqGSE75722/Homer	WNTGCTGASTCAGCANWTTY	0.1023	0.0989	168730	18526.2	957	109	1.03736	0.842454	1.26654	0.718709	1
Lhx1Homeobox/EmbryoCarcinoma-Lhx1-ChIP-SeqGSE70957/Homer	NNYTAATTAR	0.2917	0.2871	133479	53776.8	755	311	1.02242	0.892721	1.16877	0.734416	1
PRNR/T47D-PR-ChIP-SeqGSE31130/Homer	VAGRACAKNCTGTBC	0.4953	0.4903	95404.1	91851.9	538	528	1.01937	0.901994	1.15196	0.758776	1
ZBTB33Zf/GM12878-ZBTB33-ChIP-SeqGSE32465/Homer	GGVTCTCGCGAGAAC	0.0094	0.0083	185710	1546	1056	10	1.13753	0.542815	2.10593	0.610055	1
TEAD2TEA/Py2T-Tead2-ChIP-SeqGSE55709/Homer	CCWGGAATGY	0.1435	0.1402	160997	26258.6	913	153	1.02745	0.859598	1.22119	0.756835	1
Brn1POU,Homeobox/NPC-Brn1-ChIP-SeqGSE35496/Homer	TATGCWAATBAV	0.0797	0.0772	172801	14455.4	981	85	1.03581	0.819371	1.29465	0.730024	1
ZNF675Zf/HEK293-ZNF675.GFP-ChIP-SeqGSE58341/Homer	ARGAGGMCAAAATGW	0.0403	0.0385	180053	7203.3	1023	43	1.05073	0.754987	1.42707	0.749039	1
Nrf2bZIP/Lymphoblast-Nrf2-ChIP-SeqGSE37589/Homer	HTGCTGAGTCAT	0.015	0.0138	184678	2578.2	1050	16	1.0916	0.620687	1.78457	0.69155	1
Smad4MAD/ESC-SMAD4-ChIP-SeqGSE29422/Homer	VBSYGTCTGG	0.3949	0.3907	114073	73183	645	421	1.01741	0.897362	1.15256	0.80121	1
Tcf12bHLH/GM12878-Tcf12-ChIP-SeqGSE32465/Homer	VCAGCTGYTG	0.2674	0.2635	137889	49367.3	781	285	1.01926	0.886497	1.1693	0.78042	1
Olig2bHLH/Neuron-Olig2-ChIP-SeqGSE30882/Homer	RCCATMTGTT	0.4634	0.4591	101252	86004.4	572	494	1.01676	0.89928	1.14929	0.80528	1
Znf263Zf/K562-Znf263-ChIP-SeqGSE31477/Homer	CVGTSCTCCC	0.4869	0.4829	96801	90455	547	519	1.01538	0.898403	1.14744	0.805873	1
THRbNR/Liver-NR1A2-ChIP-SeqGSE52613/Homer	TRAGGTCA	0.788	0.7846	40287.2	146969	226	840	1.01885	0.878282	1.18583	0.822651	1
TEADTEA/Fibroblast-PU.1-ChIP-SeqUnpublished/Homer	YCWGGAATGY	0.1829	0.18	153541	33714.7	871	195	1.01957	0.868045	1.19271	0.810461	1
GATA3Zf,DR4/iTreg-Gata3-ChIP-SeqGSE20898/Homer	AGATGKDGAGATAAG	0.0216	0.0203	183451	3804.7	1043	23	1.06315	0.670111	1.60649	0.743434	1
Oct4POU,Homeobox/mES-Oct4-ChIP-SeqGSE11431/Homer	ATTTGCATAW	0.1229	0.1204	164696	22559.6	935	131	1.02283	0.844854	1.22995	0.813464	1
RBPJ:Ebox?,bHLH/Panc1-Rbpj1-ChIP-SeqGSE47459/Homer	GGGRAARRGRMCAGMTG	0.0985	0.0963	169209	18047	961	105	1.02444	0.828902	1.25493	0.794756	1
Sox2HMG/mES-Sox2-ChIP-SeqGSE11431/Homer	BCCATTGTTC	0.2111	0.2084	148223	39033	841	225	1.01595	0.872664	1.17882	0.820627	1
Elk4ETS/Hela-Elk4-ChIP-SeqGSE31477/Homer	NRYTTCCGGY	0.1745	0.172	155033	32223.3	880	186	1.01692	0.863032	1.19311	0.838781	1
FOXA1Forkhead/MCF7-FOXA1-ChIP-SeqGSE26831/Homer	WAAGTAAACA	0.2655	0.2627	138055	49201.4	783	283	1.01415	0.881737	1.16378	0.834222	1
Srebp2bHLH/HepG2-Srebp2-ChIP-SeqGSE31477/Homer	CGGTCACSCCAC	0.0497	0.0483	178216	9040.1	1013	53	1.03145	0.766634	1.36124	0.82961	1
ZNF382Zf/HEK293-ZNF382.GFP-ChIP-SeqGSE58341/Homer	GNCTGTASTRNTGBCTCHTT	0.0066	0.0059	186154	1101.7	1059	7	1.11659	0.446777	2.31642	0.686456	1
Foxo3Forkhead/U2OS-Foxo3-ChIP-SeqE-MTAB-2701/Homer	DGTAAACA	0.1923	0.1903	151602	35654.2	861	205	1.01239	0.864687	1.18086	0.875668	1
Oct2POU,Homeobox/Bcell-Oct2-ChIP-SeqGSE21512/Homer	ATATGCAAAT	0.0788	0.0774	172760	14495.5	982	84	1.01945	0.805333	1.2757	0.863048	1
RAR:RXRNR,DR5/ES-RAR-ChIP-SeqGSE56893/Homer	RGGTCADNNAGAGGTCAV	0.0094	0.0088	185612	1644.4	1056	10	1.06913	0.510235	1.97904	0.741921	1
Ets1-distalETS/CD4+-PolII-ChIP-SeqBarski_et_al./Homer	MACAGGAAGT	0.0826	0.0815	171997	15259.1	978	88	1.01424	0.805506	1.26327	0.866361	1
RUNX-AMLRunt/CD4+-PolII-ChIP-SeqBarski_et_al./Homer	GCTGTGGTTW	0.1857	0.1843	152730	34526.4	868	198	1.00908	0.85995	1.17939	0.905435	1
RORgtNR/EL4-RORgt.Flag-ChIP-SeqGSE56019/Homer	AAYTAGGTCA	0.031	0.0302	181602	5654.5	1033	33	1.02608	0.701767	1.45204	0.857363	1
NeuroG2bHLH/Fibroblast-NeuroG2-ChIP-SeqGSE75910/Homer	ACCATCTGTT	0.3912	0.3895	114287	72969.4	649	417	1.00635	0.887414	1.14025	0.92475	1
Ascl1bHLH/NeuralTubes-Ascl1-ChIP-SeqGSE55840/Homer	NNVVCAGCTGBN	0.4193	0.4177	109014	78241.5	619	447	1.00614	0.888587	1.13857	0.925595	1
E2AbHLH,near_PU.1/Bcell-PU.1-ChIP-SeqGSE21512/Homer	NVCACCTGBN	0.4203	0.4187	108818	78438.3	618	448	1.00569	0.888223	1.13801	0.925634	1
ZFXZf/mES-Zfx-ChIP-SeqGSE11431/Homer	AGGCCTRG	0.3837	0.3822	115653	71602.9	657	409	1.0055	0.886215	1.13975	0.949607	1
Tgif1Homeobox/mES-Tgif1-ChIP-SeqGSE55404/Homer	YTGWCADY	0.6295	0.6282	69584.5	117672	395	671	1.00453	0.88549	1.14079	0.974648	1
Sox10HMG/SciaticNerve-Sox3-ChIP-SeqGSE35132/Homer	CCWTTGTYYB	0.3705	0.3693	118069	69186.6	671	395	1.00458	0.884596	1.13964	0.949268	1
Hoxb4Homeobox/ES-Hoxb4-ChIP-SeqGSE34014/Homer	TGATTRATGGCY	0.046	0.0454	178758	8498.3	1017	49	1.0135	0.7442	1.35151	0.882763	1
FOXK1Forkhead/HEK293-FOXK1-ChIP-SeqGSE51673/Homer	NVWTGTTTAC	0.2645	0.2638	137832	49423.9	784	282	1.0031	0.872005	1.1513	0.972206	1
Isl1Homeobox/Neuron-Isl1-ChIP-SeqGSE31456/Homer	CTAATKGV	0.4493	0.4486	103228	84028.5	587	479	1.00247	0.886332	1.13339	0.975373	1
Tcfcp2l1CP2/mES-Tcfcp2l1-ChIP-SeqGSE11431/Homer	NRAACCRGTTYRAACCRGYT	0.0347	0.0344	180814	6441.5	1029	37	1.00925	0.705833	1.40208	0.932764	1
Rfx6HTH/Min6b1-Rfx6.HA-ChIP-SeqGSE62844/Homer	TGTTKCCTAGCAACM	0.2786	0.2783	135124	52132.5	769	297	1.00107	0.872301	1.14642	1	1
KLF6Zf/PDAC-KLF6-ChIP-SeqGSE64557/Homer	MKGGGYGTGGCC	0.3086	0.3088	129410	57845.5	737	329	0.998672	0.873962	1.13922	1	1
Bach1bZIP/K562-Bach1-ChIP-SeqGSE31477/Homer	AWWNTGCTGAGTCAT	0.0159	0.0158	184297	2958.6	1049	17	1.00936	0.58495	1.62677	0.901946	1
HIF2abHLH/785_O-HIF2a-ChIP-SeqGSE34871/Homer	GCACGTACCC	0.0947	0.0949	169486	17769.6	965	101	0.998253	0.804564	1.22713	1	1
HIF-1bHLH/T47D-HIF1b-ChIP-SeqGSE59937/Homer	RTACGTGC	0.2702	0.2706	136574	50681.6	778	288	0.997533	0.867994	1.14385	1	1
Tbx5T-box/HL1-Tbx5.biotin-ChIP-SeqGSE21529/Homer	AGGTGTCA	0.7101	0.7109	54094.8	133161	309	757	0.995216	0.870404	1.14015	0.945979	1
Tgif2Homeobox/mES-Tgif2-ChIP-SeqGSE55404/Homer	TGTCANYT	0.666	0.6669	62326	124930	356	710	0.994971	0.874493	1.13367	0.948034	1
YY1Zf/Promoter/Homer	CAAGATGGCGGC	0.0159	0.016	184256	3000.1	1049	17	0.995345	0.576841	1.60416	1	1
CTCFZf/CD4+-CTCF-ChIP-SeqBarski_et_al./Homer	AYAGTGCCMYCTRGTGGCCA	0.031	0.0312	181403	5852.7	1033	33	0.990101	0.677187	1.40103	1	1
SCLbHLH/HPC7-Scl-ChIP-SeqGSE13511/Homer	AVCAGCTG	0.8143	0.8151	34576.3	152680	198	868	0.992766	0.849397	1.16494	0.936898	1
KLF10Zf/HEK293-KLF10.GFP-ChIP-SeqGSE58341/Homer	GGGGGTGTGTCC	0.1604	0.1614	157017	30239.3	895	171	0.992093	0.837005	1.17024	0.966708	1
Rfx5HTH/GM12878-Rfx5-ChIP-SeqGSE31477/Homer	SCCTAGCAACAG	0.075	0.0757	173074	14182.4	986	80	0.990165	0.777816	1.24529	1	1
ZNF669Zf/HEK293-ZNF669.GFP-ChIP-SeqGSE58341/Homer	GARTGGTCATCGCCC	0.0188	0.019	183700	3556.3	1046	20	0.987747	0.600076	1.53576	1	1
CRXHomeobox/Retina-Crx-ChIP-SeqGSE20012/Homer	GCTAATCC	0.5638	0.5655	81327.8	105928	465	601	0.992317	0.877426	1.12285	0.901408	1
ETS:E-boxETS,bHLH/HPC7-Scl-ChIP-SeqGSE22178/Homer	AGGAARCAGCTG	0.0244	0.0248	182618	4637.6	1040	26	0.984358	0.63922	1.45263	1	1
Nr5a2NR/mES-Nr5a2-ChIP-SeqGSE19019/Homer	BTCAAGGTCA	0.1388	0.14	161025	26231.1	918	148	0.989686	0.825852	1.17914	0.964696	1
Sox15HMG/CPA-Sox15-ChIP-SeqGSE62909/Homer	RAACAATGGN	0.2598	0.2614	138282	48973.8	789	277	0.991293	0.86102	1.13857	0.916544	1
Phox2aHomeobox/Neuron-Phox2a-ChIP-SeqGSE31456/Homer	YTAATYNRATTA	0.1126	0.1139	165926	21330.1	946	120	0.986765	0.808718	1.19496	0.923026	1
ZEB1Zf/PDAC-ZEB1-ChIP-SeqGSE64557/Homer	VCAGGTRDRY	0.4756	0.4779	97736.3	89519.7	559	507	0.990217	0.876019	1.1191	0.877877	1
Cdx2Homeobox/mES-Cdx2-ChIP-SeqGSE14586/Homer	GYMATAAAAH	0.1848	0.1866	152302	34954.3	869	197	0.987768	0.841531	1.15481	0.905894	1
SF1NR/H295R-Nr5a1-ChIP-SeqGSE44220/Homer	CAAGGHCANV	0.1201	0.1216	164486	22769.8	938	128	0.985764	0.812603	1.18751	0.925119	1
ZNF416Zf/HEK293-ZNF416.GFP-ChIP-SeqGSE58341/Homer	WDNCTGGGCA	0.4015	0.4038	111607	75648.7	638	428	0.989717	0.873282	1.12082	0.875706	1
HIF-1abHLH/MCF7-HIF1a-ChIP-SeqGSE28352/Homer	TACGTGCV	0.0657	0.067	174714	12542.5	996	70	0.979038	0.756504	1.24919	0.95097	1
BrachyuryT-box/Mesoendoderm-Brachyury-ChIP-exoGSE54963/Homer	ANTTMRCASBNNNGTGYKAAN	0.0619	0.0632	175415	11841.2	1000	66	0.977737	0.749749	1.25601	0.949639	1
ZNF264Zf/HEK293-ZNF264.GFP-ChIP-SeqGSE58341/Homer	RGGGCACTAACY	0.1651	0.1673	155925	31330.6	890	176	0.984155	0.832036	1.15869	0.869351	1
RUNX2Runt/PCa-RUNX2-ChIP-SeqGSE33889/Homer	NWAACCACADNN	0.2064	0.2088	148137	39118.9	846	220	0.984753	0.844744	1.14404	0.87988	1
GFY-Staf?,Zf/Promoter/Homer	RACTACAATTCCCAGAAKGC	0.0103	0.0108	185235	2020.9	1055	11	0.955646	0.47485	1.72073	1	1
HOXB13Homeobox/ProstateTumor-HOXB13-ChIP-SeqGSE56288/Homer	TTTTATKRGG	0.2702	0.2732	136080	51175.5	778	288	0.984325	0.856526	1.1287	0.836252	1
NFAT:AP1RHD,bZIP/Jurkat-NFATC1-ChIP-SeqJolma_et_al./Homer	SARTGGAAAAWRTGAGTCAB	0.0469	0.0483	178207	9049	1016	50	0.969171	0.713934	1.28881	0.88618	1
JunDbZIP/K562-JunD-ChIP-Seq/Homer	ATGACGTCATCN	0.0178	0.0186	183770	3485.7	1047	19	0.956653	0.572895	1.50385	1	1
RUNX1Runt/Jurkat-RUNX1-ChIP-SeqGSE29180/Homer	AAACCACARM	0.257	0.2602	138505	48751.2	792	274	0.98289	0.853256	1.1295	0.833694	1
FOXA1:ARForkhead,NR/LNCAP-AR-ChIP-SeqGSE27824/Homer	AGTAAACAAAAAAGAACAND	0.0197	0.0206	183405	3850.6	1045	21	0.957063	0.589186	1.47287	1	1
Rfx2HTH/LoVo-RFX2-ChIP-SeqGSE49402/Homer	GTTGCCATGGCAACM	0.0188	0.0196	183578	3678.3	1046	20	0.954349	0.579791	1.48374	1	1
Prop1Homeobox/GHFT1-PROP1.biotin-ChIP-SeqGSE77302/Homer	NTAATBNAATTA	0.1745	0.1777	153969	33286.9	880	186	0.97766	0.829727	1.14699	0.809572	1
OCT:OCTPOU,Homeobox/NPC-OCT6-ChIP-SeqGSE43916/Homer	YATGCATATRCATRT	0.0291	0.0305	181534	5722.1	1035	31	0.950236	0.641609	1.3588	0.858385	1
ZicZf/Cerebellum-ZIC1.2-ChIP-SeqGSE60731/Homer	CCTGCTGAGH	0.2176	0.2216	145741	41514.6	834	232	0.976553	0.84032	1.13128	0.76751	1
Meis1Homeobox/MastCells-Meis1-ChIP-SeqGSE48085/Homer	VGCTGWCAVB	0.3968	0.4016	112030	75226.4	643	423	0.979705	0.864201	1.10974	0.75416	1
EBF1EBF/Near-E2A-ChIP-SeqGSE21512/Homer	GTCCCCWGGGGA	0.3236	0.3283	125751	61505.2	721	345	0.978312	0.857698	1.11423	0.768532	1
Tcf21bHLH/ArterySmoothMuscle-Tcf21-ChIP-SeqGSE61369/Homer	NAACAGCTGG	0.2542	0.2586	138807	48449.3	795	271	0.976618	0.847364	1.12285	0.752402	1
Tbx20T-box/Heart-Tbx20-ChIP-SeqGSE29636/Homer	GGTGYTGACAGS	0.0497	0.0519	177527	9728.6	1013	53	0.95469	0.709628	1.25985	0.835343	1
AP-2alphaAP2/Hela-AP2alpha-ChIP-SeqGSE31477/Homer	ATGCCCTGAGGC	0.2598	0.2646	137694	49561.7	789	277	0.975358	0.847171	1.12028	0.754042	1
p53p53/mES-cMyc-ChIP-SeqGSE11431/Homer	ACATGCCCGGGCAT	0.0047	0.0052	186273	983.3	1061	5	0.893	0.288713	2.09762	1	1
HOXA2Homeobox/mES-Hoxa2-ChIP-SeqDonaldson_et_al./Homer	GYCATCMATCAT	0.0216	0.0231	182925	4331.1	1043	23	0.931383	0.587117	1.40715	0.837918	1
OCT:OCT-shortPOU,Homeobox/NPC-OCT6-ChIP-SeqGSE43916/Homer	ATGCATWATGCATRW	0.1754	0.1799	153558	33697.5	879	187	0.969435	0.823058	1.13693	0.719152	1
X-boxHTH/NPC-H3K4me1-ChIP-SeqGSE16256/Homer	GGTTGCCATGGCAA	0.0225	0.0242	182723	4532.7	1042	24	0.928434	0.591495	1.39103	0.841212	1
Oct4:Sox17POU,Homeobox,HMG/F9-Sox17-ChIP-SeqGSE44553/Homer	CCATTGTATGCAAAT	0.0328	0.035	180704	6551.9	1031	35	0.936275	0.647941	1.31214	0.801694	1
Foxf1Forkhead/Lung-Foxf1-ChIP-SeqGSE77951/Homer	WWATRTAAACAN	0.242	0.2476	140876	46380	808	258	0.969859	0.839401	1.11764	0.695555	1
PAX5Paired,Homeobox/GM12878-PAX5-ChIP-SeqGSE32465/Homer	GCAGCCAAGCRTGACH	0.0976	0.1014	168259	18997.1	962	104	0.957526	0.774057	1.17396	0.721732	1
Tbox:SmadT-box,MAD/ESCd5-Smad2_3-ChIP-SeqGSE29422/Homer	AGGTGHCAGACA	0.0432	0.0457	178691	8564.9	1020	46	0.940877	0.68388	1.26556	0.768472	1
HOXA9Homeobox/HSC-Hoxa9-ChIP-SeqGSE33509/Homer	GGCCATAAATCA	0.1595	0.1644	156457	30798.7	896	170	0.963822	0.812819	1.1373	0.709187	1
Ap4bHLH/AML-Tfap4-ChIP-SeqGSE45738/Homer	NAHCAGCTGD	0.3114	0.3181	127668	59588	734	332	0.969062	0.848365	1.10515	0.644532	1
DUX4Homeobox/Myoblasts-DUX4.V5-ChIP-SeqGSE75791/Homer	NWTAAYCYAATCAWN	0.0103	0.0116	185076	2180	1055	11	0.885185	0.439886	1.59354	0.885438	1
ZBTB18Zf/HEK293-ZBTB18.GFP-ChIP-SeqGSE58341/Homer	AACATCTGGA	0.1295	0.1344	162072	25184	928	138	0.957001	0.794048	1.14612	0.685273	1
TwistbHLH/HMLE-TWIST1-ChIP-SeqChang_et_al/Homer	VCAKCTGGNNNCCAGMTGBN	0.0328	0.0354	180625	6631.4	1031	35	0.924716	0.639915	1.2959	0.739226	1
Sox4HMG/proB-Sox4-ChIP-SeqGSE50066/Homer	YCTTTGTTCC	0.1961	0.2021	149390	37866.5	857	209	0.962127	0.822787	1.12097	0.646355	1
Tcf4HMG/Hct116-Tcf4-ChIP-SeqSRA012054/Homer	ASATCAAAGGVA	0.1041	0.1089	166857	20398.8	955	111	0.950723	0.773511	1.15893	0.657241	1
Egr1Zf/K562-Egr1-ChIP-SeqGSE32465/Homer	TGCGTGGGYG	0.1895	0.1957	150595	36661.2	864	202	0.96037	0.819534	1.12113	0.642278	1
Atoh1bHLH/Cerebellum-Atoh1-ChIP-SeqGSE22111/Homer	VNRVCAGCTGGY	0.2814	0.2887	133182	54074.2	766	300	0.964576	0.84092	1.10423	0.611347	1
E2AbHLH/proBcell-E2A-ChIP-SeqGSE21978/Homer	DNRCAGCTGY	0.4118	0.4198	108626	78630.1	627	439	0.967255	0.853931	1.09487	0.618586	1
Nur77NR/K562-NR4A1-ChIP-SeqGSE31363/Homer	TGACCTTTNCNT	0.0413	0.0444	178934	8321.8	1022	44	0.925693	0.667842	1.25298	0.708987	1
LRFZf/Erythroblasts-ZBTB7A-ChIP-SeqGSE74977/Homer	AAGACCCYYN	0.4174	0.4255	107552	79704.5	621	445	0.966953	0.853897	1.09429	0.597594	1
Pax7Paired,Homeobox,long/Myoblast-Pax7-ChIP-SeqGSE25064/Homer	TAATCHGATTAC	0.0056	0.0067	186001	1254.9	1060	6	0.838914	0.30658	1.83722	0.850292	1
HREHSF/Striatum-HSF1-ChIP-SeqGSE38000/Homer	TTCTAGAABNTTCTA	0.0544	0.0582	176355	10901.2	1008	58	0.930869	0.701203	1.2144	0.646131	1
Nkx2.1Homeobox/LungAC-Nkx2.1-ChIP-SeqGSE43252/Homer	RSCACTYRAG	0.6435	0.6515	65205.8	122050	380	686	0.9645	0.849295	1.09656	0.583709	1
HREHSF/HepG2-HSF1-ChIP-SeqGSE31477/Homer	BSTTCTRGAABVTTCYAGAA	0.0375	0.0408	179617	7638.8	1026	40	0.916692	0.650446	1.25825	0.641555	1
TEAD4TEA/Tropoblast-Tead4-ChIP-SeqGSE37350/Homer	CCWGGAATGY	0.2167	0.2241	145285	41970.9	835	231	0.957609	0.823839	1.10962	0.580738	1
ZNF692Zf/HEK293-ZNF692.GFP-ChIP-SeqGSE58341/Homer	GTGGGCCCCA	0.0488	0.0526	177402	9853.6	1014	52	0.923233	0.684267	1.22134	0.630063	1
Ptf1abHLH/Panc1-Ptf1a-ChIP-SeqGSE47459/Homer	ACAGCTGTTN	0.622	0.6306	69129	118127	403	663	0.962793	0.849053	1.09276	0.545611	1
Arnt:AhrbHLH/MCF7-Arnt-ChIP-SeqLo_et_al./Homer	TBGCACGCAA	0.1548	0.1615	156998	30257.7	901	165	0.950186	0.799603	1.12346	0.587423	1
SlugZf/Mesoderm-Snai2-ChIP-SeqGSE61475/Homer	SNGCACCTGCHS	0.1811	0.1883	151976	35280.5	873	193	0.95232	0.810242	1.11472	0.555967	1
CDX4Homeobox/ZebrafishEmbryos-Cdx4.Myc-ChIP-SeqGSE48254/Homer	NGYCATAAAWCH	0.2233	0.2316	143869	43386.6	828	238	0.953108	0.821365	1.10271	0.536081	1
Tbr1T-box/Cortex-Tbr1-ChIP-SeqGSE71384/Homer	AAGGTGTKAA	0.3321	0.3415	123276	63980.4	712	354	0.957981	0.840655	1.09015	0.517405	1
GATA3Zf,DR8/iTreg-Gata3-ChIP-SeqGSE20898/Homer	AGATSTNDNNDSAGATAASN	0.015	0.0174	184003	3252.6	1050	16	0.86193	0.490233	1.40849	0.63847	1
HEBbHLH/mES-Heb-ChIP-SeqGSE53233/Homer	VCAGCTGBNN	0.5028	0.5129	91170.3	96085.7	530	536	0.959566	0.84912	1.08442	0.518793	1
AR-halfsiteNR/LNCaP-AR-ChIP-SeqGSE27824/Homer	CCAGGAACAG	0.7383	0.7471	47298.1	139958	279	787	0.953266	0.830187	1.09716	0.501868	1
Sox6HMG/Myotubes-Sox6-ChIP-SeqGSE32627/Homer	CCATTGTTNY	0.3574	0.3674	118434	68822	685	381	0.957155	0.841916	1.08687	0.503667	1
GATAZf,IR4/iTreg-Gata3-ChIP-SeqGSE20898/Homer	NAGATWNBNATCTNN	0.0169	0.0195	183598	3657.9	1048	18	0.862056	0.508306	1.37118	0.655956	1
E-boxbHLH/Promoter/Homer	SSGGTCACGTGA	0.0159	0.0186	183779	3476.7	1049	17	0.856574	0.496468	1.38018	0.647876	1
AP-2gammaAP2/MCF7-TFAP2C-ChIP-SeqGSE21234/Homer	SCCTSAGGSCAW	0.3171	0.3271	125979	61276.9	728	338	0.954523	0.836197	1.08786	0.491965	1
Gfi1bZf/HPC7-Gfi1b-ChIP-SeqGSE22178/Homer	MAATCACTGC	0.1764	0.1847	152666	34590	878	188	0.945033	0.802639	1.10802	0.501199	1
HOXD13Homeobox/Chicken-Hoxd13-ChIP-SeqGSE38910/Homer	NCYAATAAAA	0.2777	0.2875	133400	53856.5	770	296	0.952197	0.829592	1.09061	0.497394	1
NanogHomeobox/mES-Nanog-ChIP-SeqGSE11724/Homer	RGCCATTAAC	0.772	0.7809	40965.6	146290	243	823	0.948419	0.820637	1.09937	0.480288	1
ZNF711Zf/SHSY5Y-ZNF711-ChIP-SeqGSE20673/Homer	AGGCCTAG	0.4859	0.4971	94139.1	93116.9	548	518	0.955617	0.845532	1.07998	0.461225	1
Mef2cMADS/GM12878-Mef2c-ChIP-SeqGSE32465/Homer	DCYAAAAATAGM	0.1651	0.1735	154756	32499.9	890	176	0.941627	0.796077	1.10864	0.490599	1
ZNF528Zf/HEK293-ZNF528.GFP-ChIP-SeqGSE58341/Homer	AGAAATGACTTCCCT	0.0009	0.0014	186992	264	1065	1	0.665074	0.0167599	3.74579	1	1
ZSCAN22Zf/HEK293-ZSCAN22.GFP-ChIP-SeqGSE58341/Homer	SMCAGTCWGAKGGAGGAGGC	0.0206	0.0239	182784	4471.6	1044	22	0.861308	0.536875	1.31276	0.546616	1
Zfp809Zf/ES-Zfp809-ChIP-SeqGSE70799/Homer	GGGGCTYGKCTGGGA	0.0704	0.0764	172947	14308.8	991	75	0.914724	0.713013	1.15833	0.487965	1
Oct6POU,Homeobox/NPC-Pou3f1-ChIP-SeqGSE35496/Homer	WATGCAAATGAG	0.0966	0.1039	167792	19464.2	963	103	0.922035	0.744636	1.13144	0.480821	1
FXRNR,IR1/Liver-FXR-ChIP-SeqChong_et_al./Homer	AGGTCANTGACCTB	0.1041	0.1118	166322	20934.1	955	111	0.92345	0.751322	1.12568	0.464536	1
Pit1+1bpHomeobox/GCrat-Pit1-ChIP-SeqGSE58009/Homer	ATGCATAATTCA	0.0882	0.0957	169323	17933.2	972	94	0.913107	0.730429	1.13004	0.433547	1
RFXHTH/K562-RFX3-ChIP-SeqSRA012198/Homer	CGGTTGCCATGGCAAC	0.0141	0.0174	183995	3260.6	1051	15	0.805275	0.448552	1.33633	0.480515	1
Barx1Homeobox/Stomach-Barx1.3xFlag-ChIP-SeqGSE69483/Homer	AAACMATTAN	0.1191	0.1287	163152	24103.7	939	127	0.915451	0.754174	1.10346	0.383332	1
ZFP3Zf/HEK293-ZFP3.GFP-ChIP-SeqGSE58341/Homer	GGGTTTTGAAGGATGARTAGGAGTT	0.0009	0.0017	186933	323.1	1065	1	0.543419	0.0137061	3.05584	1	1
MITFbHLH/MastCells-MITF-ChIP-SeqGSE48085/Homer	RTCATGTGAC	0.2129	0.2253	145055	42201.3	839	227	0.929989	0.79925	1.07859	0.358025	1
TbetT-box/CD8-Tbet-ChIP-SeqGSE33802/Homer	AGGTGTGAAM	0.2598	0.2731	136106	51150.1	789	277	0.934189	0.811404	1.07301	0.351985	1
Mef2dMADS/Retina-Mef2d-ChIP-SeqGSE61391/Homer	GCTATTTTTAGC	0.0507	0.0573	176517	10739.1	1012	54	0.877071	0.653805	1.15455	0.390023	1
OCT4-SOX2-TCF-NANOGPOU,Homeobox,HMG/mES-Oct4-ChIP-SeqGSE11431/Homer	ATTTGCATAACAATG	0.0432	0.0496	177967	9288.6	1020	46	0.864027	0.628034	1.16212	0.358058	1
ZNF189Zf/HEK293-ZNF189.GFP-ChIP-SeqGSE58341/Homer	TGGAACAGMA	0.2036	0.2165	146692	40563.5	849	217	0.924317	0.792259	1.07462	0.314152	1
MafAbZIP/Islet-MafA-ChIP-SeqGSE30298/Homer	TGCTGACTCA	0.1811	0.1935	151009	36247.2	873	193	0.92105	0.783616	1.0781	0.312288	1
Zic3Zf/mES-Zic3-ChIP-SeqGSE37889/Homer	GGCCYCCTGCTGDGH	0.1754	0.188	152035	35221	879	187	0.918342	0.779661	1.07701	0.30681	1
Pax7Paired,Homeobox/Myoblast-Pax7-ChIP-SeqGSE25064/Homer	TAATCAATTA	0.0216	0.0266	182266	4990.3	1043	23	0.805469	0.507824	1.21672	0.340363	1
MyoGbHLH/C2C12-MyoG-ChIP-SeqGSE36024/Homer	AACAGCTG	0.2627	0.2778	135213	52042.9	786	280	0.925533	0.804322	1.06255	0.272765	1
REST-NRSFZf/Jurkat-NRSF-ChIP-Seq/Homer	GGMGCTGTCCATGGTGCTGA	0.0009	0.002	186887	368.6	1065	1	0.475566	0.0119995	2.67179	0.728931	1
Pitx1Homeobox/Chicken-Pitx1-ChIP-SeqGSE38910/Homer	TAATCCCN	0.7936	0.8076	35980.5	151276	220	846	0.914601	0.787245	1.0662	0.242279	1
Foxh1Forkhead/hESC-FOXH1-ChIP-SeqGSE29422/Homer	NNTGTGGATTSS	0.1463	0.1592	157441	29815.4	910	156	0.905274	0.75854	1.07445	0.274881	1
OCT:OCTPOU,Homeobox/NPC-Brn1-ChIP-SeqGSE35496/Homer	ATGAATATTCATGAG	0.0009	0.002	186874	382.1	1065	1	0.45935	0.0115915	2.58011	0.730188	1
PAX6Paired,Homeobox/Forebrain-Pax6-ChIP-SeqGSE66961/Homer	NGTGTTCAVTSAAGCGKAAA	0.0159	0.0207	183382	3874.4	1049	17	0.767133	0.444681	1.23588	0.330284	1
Fox:EboxForkhead,bHLH/Panc1-Foxa2-ChIP-SeqGSE47459/Homer	NNNVCTGWGYAAACASN	0.2261	0.2416	142004	45251.5	825	241	0.916698	0.790508	1.05986	0.250855	1
ZNF322Zf/HEK293-ZNF322.GFP-ChIP-SeqGSE58341/Homer	GAGCCTGGTACTGWGCCTGR	0.0844	0.0949	169486	17770	976	90	0.879496	0.700276	1.093	0.27071	1
Usf2bHLH/C2C12-Usf2-ChIP-SeqGSE36030/Homer	GTCACGTGGT	0.0769	0.0871	170946	16309.9	984	82	0.873412	0.688146	1.0956	0.252755	1
Rfx1HTH/NPC-H3K4me1-ChIP-SeqGSE16256/Homer	KGTTGCCATGGCAA	0.0403	0.048	178264	8992.5	1023	43	0.833296	0.598875	1.13153	0.280366	1
RoninTHAP/ES-Thap11-ChIP-SeqGSE51522/Homer	RACTACAACTCCCAGVAKGC	0.0038	0.0063	186083	1173.3	1062	4	0.59751	0.162214	1.53846	0.431493	1
EBNA1EBV-virus/Raji-EBNA1-ChIP-SeqGSE30709/Homer	GGYAGCAYDTGCTDCCCNNN	0.0019	0.0038	186553	703	1064	2	0.498811	0.0602167	1.81306	0.450761	1
PRDM9Zf/Testis-DMC1-ChIP-SeqGSE35498/Homer	ADGGYAGYAGCATCT	0.0976	0.1098	166696	20559.8	962	104	0.8765	0.708585	1.07456	0.219106	1
Pknox1Homeobox/ES-Prep1-ChIP-SeqGSE63282/Homer	SCTGTCAVTCAV	0.045	0.0539	177160	10096.4	1018	48	0.827386	0.605613	1.10626	0.22043	1
EBFEBF/proBcell-EBF-ChIP-SeqGSE21978/Homer	DGTCCCYRGGGA	0.06	0.0703	174083	13173.3	1002	64	0.844074	0.64463	1.0881	0.206809	1
MyoDbHLH/Myotube-MyoD-ChIP-SeqGSE21614/Homer	RRCAGCTGYTSY	0.1895	0.2062	148635	38621.1	864	202	0.899778	0.767791	1.05034	0.183991	1
Nkx2.5Homeobox/HL1-Nkx2.5.biotin-ChIP-SeqGSE21529/Homer	RRSCACTYAA	0.53	0.5511	84017.4	103239	501	565	0.917771	0.81202	1.03749	0.164778	1
PBX1Homeobox/MCF7-PBX1-ChIP-SeqGSE28007/Homer	GSCTGTCACTCA	0.0131	0.0184	183811	3445.3	1052	14	0.71006	0.38643	1.19841	0.250864	1
ZNF317Zf/HEK293-ZNF317.GFP-ChIP-SeqGSE58341/Homer	GTCWGCTGTYYCTCT	0.015	0.0207	183374	3881.5	1050	16	0.719802	0.409481	1.17597	0.233739	1
ERENR,IR3/MCF7-ERa-ChIP-SeqUnpublished/Homer	VAGGTCACNSTGACC	0.0572	0.0683	174458	12798.1	1005	61	0.827387	0.627742	1.07268	0.161256	1
ErraNR/HepG2-Erra-ChIP-SeqGSE31477/Homer	CAAAGGTCAG	0.5131	0.5364	86765.8	100490	519	547	0.910012	0.805246	1.02849	0.131244	1
Myf5bHLH/GM-Myf5-ChIP-SeqGSE24852/Homer	BAACAGCTGT	0.1651	0.1832	152942	34313.5	890	176	0.881411	0.745187	1.03765	0.131339	1
OCT:OCTPOU,Homeobox,IR1/NPC-Brn2-ChIP-SeqGSE35496/Homer	ATGAATWATTCATGA	0.0019	0.0043	186446	810	1064	2	0.432682	0.052246	1.57186	0.342204	1
Sox9HMG/Limb-SOX9-ChIP-SeqGSE73225/Homer	AGGVNCCTTTGT	0.1923	0.2119	147560	39696.1	861	205	0.885061	0.755972	1.03229	0.123267	1
Hand2bHLH/Mesoderm-Hand2-ChIP-SeqGSE61475/Homer	TGACANARRCCAGRC	0.1126	0.1285	163185	24071.2	946	120	0.859983	0.704831	1.04135	0.129654	1
NPASbHLH/Liver-NPAS-ChIP-SeqGSE39860/Homer	NVCACGTG	0.3443	0.368	118317	68938.9	699	367	0.901084	0.791693	1.02429	0.111311	1
ReverbNR,DR2/RAW-Reverba.biotin-ChIP-SeqGSE45914/Homer	GTRGGTCASTGGGTCA	0.0328	0.0424	179312	7944.5	1031	35	0.766264	0.530363	1.07368	0.127255	1
c-MycbHLH/mES-cMyc-ChIP-SeqGSE11431/Homer	VVCCACGTGG	0.1154	0.1322	162488	24768.2	943	123	0.855726	0.702928	1.03409	0.1123	1
Pitx1:EboxHomeobox,bHLH/Hindlimb-Pitx1-ChIP-SeqGSE41591/Homer	YTAATTRAWWCCAGATGT	0.0403	0.051	177704	9551.9	1023	43	0.781976	0.561994	1.0618	0.123991	1
CHR?/Hela-CellCycle-Expression/Homer	SRGTTTCAAA	0.1614	0.1811	153322	33933.8	894	172	0.869282	0.733754	1.02493	0.0940256	1
Cux2Homeobox/Liver-Cux2-ChIP-SeqGSE35985/Homer	HNRAATCAAT	0.0891	0.1048	167627	19628.8	971	95	0.835483	0.669175	1.03289	0.0978651	1
Egr2Zf/Thymocytes-Egr2-ChIP-SeqGSE34254/Homer	NGCGTGGGCGGR	0.0385	0.0496	177962	9294.1	1025	41	0.765918	0.545914	1.04731	0.103102	1
Pbx3Homeobox/GM12878-PBX3-ChIP-SeqGSE32465/Homer	SCTGTCAMTCAN	0.0422	0.0539	177151	10104.7	1021	45	0.772665	0.559599	1.04236	0.10201	1
Nkx2.2Homeobox/NPC-Nkx2.2-ChIP-SeqGSE61673/Homer	BTBRAGTGSN	0.4887	0.5175	90320.1	96935.9	545	521	0.890719	0.788115	1.00657	0.0608311	1
USF1bHLH/GM12878-Usf1-ChIP-SeqGSE32465/Homer	SGTCACGTGR	0.0994	0.1175	165244	22011.7	960	106	0.828922	0.671407	1.01448	0.0697346	1
Pit1Homeobox/GCrat-Pit1-ChIP-SeqGSE58009/Homer	ATGMATATDC	0.2242	0.2489	140629	46627.2	827	239	0.871628	0.751308	1.00816	0.0646616	1
ZNF415Zf/HEK293-ZNF415.GFP-ChIP-SeqGSE58341/Homer	GRTGMTRGAGCC	0.1285	0.1488	159385	27871.2	929	137	0.843335	0.699323	1.0105	0.063449	1
Hoxc9Homeobox/Ainv15-Hoxc9-ChIP-SeqGSE21812/Homer	GGCCATAAATCA	0.1107	0.1298	162935	24321	948	118	0.833899	0.68241	1.01116	0.0673551	1
Brn2POU,Homeobox/NPC-Brn2-ChIP-SeqGSE35496/Homer	ATGAATATTC	0.0178	0.0265	182299	4957	1047	19	0.667378	0.399835	1.04865	0.0841229	1
NeuroD1bHLH/Islet-NeuroD1-ChIP-SeqGSE30298/Homer	GCCATCTGTT	0.1998	0.2241	145286	41970.2	853	213	0.864403	0.740057	1.00599	0.0602091	1
HNF6Homeobox/Liver-Hnf6-ChIP-SeqERP000394/Homer	NTATYGATCH	0.1098	0.1293	163044	24212.2	949	117	0.830234	0.678894	1.00744	0.0603238	1
BMAL1bHLH/Liver-Bmal1-ChIP-SeqGSE39860/Homer	GNCACGTG	0.3762	0.4055	111299	75956.6	665	401	0.883555	0.778359	1.00202	0.0524361	1
TCFL2HMG/K562-TCF7L2-ChIP-SeqGSE29196/Homer	ACWTCAAAGG	0.0103	0.0176	183964	3291.5	1055	11	0.582658	0.289682	1.0482	0.0779775	1
Bapx1Homeobox/VertebralCol-Bapx1-ChIP-SeqGSE36672/Homer	TTRAGTGSYK	0.5244	0.5557	83165.7	104090	507	559	0.88093	0.779459	0.995743	0.0413185	1
c-MycbHLH/LNCAP-cMyc-ChIP-SeqUnpublished/Homer	VCCACGTG	0.0985	0.1184	165071	22185.4	961	105	0.812992	0.65788	0.995806	0.0456853	1
n-MycbHLH/mES-nMyc-ChIP-SeqGSE11431/Homer	VRCCACGTGG	0.1548	0.1787	153788	33467.5	901	165	0.841497	0.708128	0.994912	0.0408938	1
NF1:FOXA1CTF,Forkhead/LNCAP-FOXA1-ChIP-SeqGSE27824/Homer	WNTGTTTRYTTTGGCA	0.0066	0.0128	184850	2406	1059	7	0.50784	0.203466	1.05165	0.074241	1
PRDM14Zf/H1-PRDM14-ChIP-SeqGSE22767/Homer	RGGTCTCTAACY	0.0591	0.0758	173058	14198.4	1003	63	0.765588	0.583498	0.988699	0.0418699	1
Tcf3HMG/mES-Tcf3-ChIP-SeqGSE11724/Homer	ASWTCAAAGG	0.046	0.0611	175814	11442.5	1017	49	0.740323	0.543729	0.987009	0.0397799	1
NF1-halfsiteCTF/LNCaP-NF1-ChIP-SeqUnpublished/Homer	YTGCCAAG	0.4015	0.4356	105651	81604.6	638	428	0.868535	0.76635	0.983562	0.025699	1
NPAS2bHLH/Liver-NPAS2-ChIP-SeqGSE39860/Homer	KCCACGTGAC	0.2439	0.2779	135207	52049.3	806	260	0.83797	0.725549	0.965215	0.0135136	1
CLOCKbHLH/Liver-Clock-ChIP-SeqGSE39860/Homer	GHCACGTG	0.1088	0.1344	162075	25181.3	950	116	0.78592	0.642125	0.954335	0.0132136	1
bHLHE40bHLH/HepG2-BHLHE40-ChIP-SeqGSE31477/Homer	KCACGTGMCN	0.0572	0.077	172837	14418.7	1005	61	0.727533	0.552063	0.943181	0.0152856	1
MaxbHLH/K562-Max-ChIP-SeqGSE31477/Homer	RCCACGTGGYYN	0.1341	0.1646	156416	30840.4	923	143	0.785782	0.653913	0.938462	0.00703563	1
GLI3Zf/Limb-GLI3-ChIP-ChipGSE11077/Homer	CGTGGGTGGTCC	0.0235	0.0384	180065	7190.8	1041	25	0.60135	0.387066	0.893554	0.0101453	1
