## Supplementary File 15 for "DNA methylation-environment interactions in the human genome"

### Sheet: sheet1
Motif_Name	Consensus_sequence	percent_of_target_sequences_with_motif	percent_of_background_sequences_with_motif	number_of_background_sequences_without_motif	number_of_background_sequences_with_motif	number_of_target_sequences_without_motif	number_of_target_sequences_with_motif	odds_ratio	odds_ratio_lower95confidenceinterval	odds_ratio_upper95confidenceinterval	p	bonferroni_p
STAT5Stat/mCD4+-Stat5-ChIP-SeqGSE12346/Homer	RTTTCTNAGAAA	0.2706	0.1255	206400	29620.5	550	204	2.58474	2.18902	3.04207	1.5e-26	5.46e-24
STAT1Stat/HelaS3-STAT1-ChIP-SeqGSE12782/Homer	NATTTCCNGGAAAT	0.2414	0.1088	210343	25677.2	572	182	2.60649	2.19266	3.08655	8.79e-25	3.2e-22
ChopbZIP/MEF-Chop-ChIP-SeqGSE35681/Homer	ATTGCATCAT	0.2069	0.0895	214908	21112.2	598	156	2.65548	2.2108	3.17391	1.14e-22	4.15e-20
Atf4bZIP/MEF-Atf4-ChIP-SeqGSE35681/Homer	MTGATGCAAT	0.2175	0.1064	210915	25105	590	164	2.33526	1.95114	2.78254	1.36e-18	4.95e-16
Stat3Stat/mES-Stat3-ChIP-SeqGSE11431/Homer	CTTCCGGGAA	0.256	0.1466	201441	34578.9	561	193	2.0042	1.69216	2.36531	5.2e-15	1.89e-12
Stat3+il21Stat/CD4-Stat3-ChIP-SeqGSE19198/Homer	SVYTTCCNGGAARB	0.3196	0.2068	187225	48795.4	513	241	1.80255	1.53978	2.10546	5.44e-13	1.98e-10
STAT4Stat/CD4-Stat4-ChIP-SeqGSE22104/Homer	NYTTCCWGGAAR	0.4111	0.2971	165932	70088.5	444	310	1.65297	1.4247	1.91586	2.82e-11	1.03e-08
CEBP:AP1bZIP/ThioMac-CEBPb-ChIP-SeqGSE21512/Homer	DRTGTTGCAA	0.3462	0.243	178686	57334.3	493	261	1.64995	1.41415	1.9215	2.51e-10	9.13e-08
Gata4Zf/Heart-Gata4-ChIP-SeqGSE35151/Homer	NBWGATAAGR	0.4324	0.3259	159122	76897.5	428	326	1.57614	1.36008	1.82504	1.11e-09	4.03e-07
GATA3Zf/iTreg-Gata3-ChIP-SeqGSE20898/Homer	AGATAASR	0.5597	0.4612	127205	108815	332	422	1.48588	1.28354	1.72138	6.88e-08	2.5e-05
Fra2bZIP/Striatum-Fra2-ChIP-SeqGSE43429/Homer	GGATGACTCATC	0.2255	0.1508	200439	35581.3	584	170	1.63982	1.37363	1.94928	5.79e-08	2.11e-05
Gata6Zf/HUG1N-GATA6-ChIP-SeqGSE51936/Homer	YCTTATCTBN	0.3966	0.3047	164119	71900.8	455	299	1.49997	1.2916	1.73994	9.99e-08	3.64e-05
GRENR,IR3/A549-GR-ChIP-SeqGSE32465/Homer	NRGVACABNVTGTYCY	0.0729	0.0329	228248	7772.3	699	55	2.31071	1.72152	3.04657	9.98e-08	3.63e-05
GRENR,IR3/RAW264.7-GRE-ChIP-SeqUnpublished/Homer	VAGRACAKWCTGTYC	0.1088	0.0601	221843	14177.2	672	82	1.90949	1.49834	2.4061	3.2e-07	0.000116
HLFbZIP/HSC-HLF.Flag-ChIP-SeqGSE69817/Homer	RTTATGYAAB	0.3581	0.2768	170704	65316.5	484	270	1.45795	1.25124	1.69597	1.16e-06	0.000423
Fra1bZIP/BT549-Fra1-ChIP-SeqGSE46166/Homer	NNATGASTCATH	0.2507	0.18	193540	42480	565	189	1.52405	1.28528	1.80067	1.5e-06	0.000545
Fosl2bZIP/3T3L1-Fosl2-ChIP-SeqGSE56872/Homer	NATGASTCABNN	0.1631	0.1057	211091	24928.6	631	123	1.65058	1.34872	2.00627	1.4e-06	0.000509
Jun-AP1bZIP/K562-cJun-ChIP-SeqGSE31477/Homer	GATGASTCATCN	0.1286	0.0779	217638	18382.3	657	97	1.74802	1.39673	2.1676	1.62e-06	0.000588
PGRNR/EndoStromal-PGR-ChIP-SeqGSE69539/Homer	AAGAACATWHTGTTC	0.118	0.0697	219569	16451	665	89	1.78626	1.41455	2.23279	1.9e-06	0.000691
CEBP:CEBPbZIP/MEF-Chop-ChIP-SeqGSE35681/Homer	NTNATGCAAYMNNHTGMAAY	0.1061	0.0611	221609	14410.7	674	80	1.82521	1.42827	2.30562	2.78e-06	0.00101
Atf3bZIP/GBM-ATF3-ChIP-SeqGSE33912/Homer	DATGASTCATHN	0.2772	0.2062	187381	48638.9	545	209	1.47737	1.25312	1.73652	3.24e-06	0.00118
ARENR/LNCAP-AR-ChIP-SeqGSE27824/Homer	RGRACASNSTGTYCYB	0.1061	0.0616	221494	14525.8	674	80	1.80985	1.41623	2.28607	3.1e-06	0.00113
AP-1bZIP/ThioMac-PU.1-ChIP-SeqGSE21512/Homer	VTGACTCATC	0.2944	0.224	183181	52838.6	532	222	1.44666	1.23095	1.69561	7.66e-06	0.00279
JunBbZIP/DendriticCells-Junb-ChIP-SeqGSE36099/Homer	RATGASTCAT	0.2401	0.1755	194620	41400.1	573	181	1.48494	1.24896	1.75869	7.74e-06	0.00282
Gata1Zf/K562-GATA1-ChIP-SeqGSE18829/Homer	SAGATAAGRV	0.2639	0.1978	189354	46665.6	555	199	1.4549	1.23069	1.71431	1.06e-05	0.00385
BATFbZIP/Th17-BATF-ChIP-SeqGSE39756/Homer	DATGASTCAT	0.2679	0.2032	188067	47952.7	552	202	1.43519	1.21502	1.68975	1.96e-05	0.00714
MYBHTH/ERMYB-Myb-ChIPSeqGSE22095/Homer	GGCVGTTR	0.5066	0.4296	134670	101350	372	382	1.36446	1.17956	1.57851	2.2e-05	0.008
Gata2Zf/K562-GATA2-ChIP-SeqGSE18829/Homer	BBCTTATCTS	0.2878	0.223	183412	52608.2	537	217	1.40884	1.19738	1.65301	3.65e-05	0.0133
STAT6Stat/Macrophage-Stat6-ChIP-SeqGSE38377/Homer	TTCCKNAGAA	0.2334	0.179	193795	42225.3	578	176	1.39752	1.17337	1.65778	0.000165595	0.0603
Bach2bZIP/OCILy7-Bach2-ChIP-SeqGSE44420/Homer	TGCTGAGTCA	0.0942	0.0602	221809	14210.8	683	71	1.62251	1.25157	2.07535	0.000290789	0.106
AMYBHTH/Testes-AMYB-ChIP-SeqGSE44588/Homer	TGGCAGTTGG	0.4469	0.3833	145579	90441	417	337	1.30083	1.12324	1.5057	0.000362101	0.132
Bcl6Zf/Liver-Bcl6-ChIP-SeqGSE31578/Homer	NNNCTTTCCAGGAAA	0.4483	0.3851	145165	90854.9	416	338	1.29816	1.12099	1.50256	0.000420337	0.153
ZNF416Zf/HEK293-ZNF416.GFP-ChIP-SeqGSE58341/Homer	WDNCTGGGCA	0.4191	0.3663	149607	86412.8	438	316	1.24905	1.07711	1.44717	0.00277482	1
Fli1ETS/CD8-FLI-ChIP-SeqGSE20898/Homer	NRYTTCCGGH	0.3249	0.2759	170928	65091.5	509	245	1.26399	1.08056	1.47534	0.00327151	1
CRXHomeobox/Retina-Crx-ChIP-SeqGSE20012/Homer	GCTAATCC	0.6777	0.6274	87995.8	148024	243	511	1.25013	1.07068	1.46285	0.00412409	1
CArGMADS/PUER-Srf-ChIP-SeqSullivan_et_al./Homer	CCATATATGGNM	0.1194	0.0882	215202	20818.3	664	90	1.40113	1.11098	1.74932	0.00374405	1
GATA:SCLZf,bHLH/Ter119-SCL-ChIP-SeqGSE18720/Homer	CRGCTGBNGNSNNSAGATAA	0.065	0.0423	226039	9981.1	705	49	1.57402	1.15256	2.10573	0.00358209	1
ELF1ETS/Jurkat-ELF1-ChIP-SeqSRA014231/Homer	AVCCGGAAGT	0.1446	0.1113	209772	26248.1	645	109	1.35057	1.09174	1.6576	0.00527504	1
BMYBHTH/Hela-BMYB-ChIP-SeqGSE27030/Homer	NHAACBGYYV	0.4363	0.3871	144695	91325.1	425	329	1.2265	1.05859	1.42009	0.00622987	1
Ets1-distalETS/CD4+-PolII-ChIP-SeqBarski_et_al./Homer	MACAGGAAGT	0.1141	0.0854	215870	20150.5	668	86	1.37923	1.0882	1.72957	0.00731229	1
ELF3ETS/PDAC-ELF3-ChIP-SeqGSE64557/Homer	ANCAGGAAGT	0.2573	0.2163	184985	51035.4	560	194	1.25569	1.06061	1.48147	0.00780162	1
Zfp809Zf/ES-Zfp809-ChIP-SeqGSE70799/Homer	GGGGCTYGKCTGGGA	0.0703	0.0482	224646	11373.7	701	53	1.49326	1.10672	1.97719	0.00801635	1
GABPAETS/Jurkat-GABPa-ChIP-SeqGSE17954/Homer	RACCGGAAGT	0.2653	0.2248	182974	53045.8	554	200	1.24525	1.05365	1.46681	0.00873996	1
IRF:BATFIRF:bZIP/pDC-Irf8-ChIP-SeqGSE66899/Homer	CTTTCANTATGACTV	0.0584	0.0389	226850	9170.2	710	44	1.53305	1.10312	2.08149	0.00812335	1
NF1CTF/LNCAP-NF1-ChIP-SeqUnpublished/Homer	CYTGGCABNSTGCCAR	0.126	0.0972	213095	22925.3	659	95	1.33999	1.06854	1.66453	0.00960098	1
EWS:ERG-fusionETS/CADO_ES1-EWS:ERG-ChIP-SeqSRA014231/Homer	ATTTCCTGTN	0.2666	0.2271	182443	53577.1	553	201	1.23771	1.04764	1.45762	0.0114983	1
ETV1ETS/GIST48-ETV1-ChIP-SeqGSE22441/Homer	AACCGGAAGT	0.3859	0.3441	154828	81192	463	291	1.19851	1.03125	1.39116	0.0172447	1
CEBPbZIP/ThioMac-CEBPb-ChIP-SeqGSE21512/Homer	ATTGCGCAAC	0.256	0.2206	183970	52050.2	561	193	1.21597	1.02679	1.43495	0.0220865	1
Etv2ETS/ES-ER71-ChIP-SeqGSE59402/Homer0.967	NNAYTTCCTGHN	0.2905	0.2537	176160	59860.4	535	219	1.20469	1.02436	1.4128	0.0235209	1
RAR:RXRNR,DR5/ES-RAR-ChIP-SeqGSE56893/Homer	RGGTCADNNAGAGGTCAV	0.0159	0.0075	234257	1762.9	742	12	2.14894	1.10317	3.78608	0.0162686	1
Sp1Zf/Promoter/Homer	GGCCCCGCCCCC	0.0398	0.0256	229991	6029	724	30	1.58067	1.0577	2.27888	0.0199462	1
Rfx1HTH/NPC-H3K4me1-ChIP-SeqGSE16256/Homer	KGTTGCCATGGCAA	0.0637	0.0455	225285	10735.3	706	48	1.42679	1.04142	1.91391	0.0223989	1
RUNX1Runt/Jurkat-RUNX1-ChIP-SeqGSE29180/Homer	AAACCACARM	0.3196	0.2828	169286	66734.2	513	241	1.19169	1.01804	1.39185	0.0259311	1
Elk1ETS/Hela-Elk1-ChIP-SeqGSE31477/Homer	HACTTCCGGY	0.1485	0.1214	207371	28649.1	642	112	1.26276	1.02335	1.54624	0.0254178	1
Srebp1abHLH/HepG2-Srebp1a-ChIP-SeqGSE31477/Homer	RTCACSCCAY	0.0849	0.0643	220852	15167.5	690	64	1.35052	1.02801	1.7475	0.0254376	1
Elk4ETS/Hela-Elk4-ChIP-SeqGSE31477/Homer	NRYTTCCGGY	0.1499	0.1229	207033	28987.4	641	113	1.25909	1.02121	1.54067	0.026219	1
NF-E2bZIP/K562-NFE2-ChIP-SeqGSE31477/Homer	GATGACTCAGCA	0.0318	0.0197	231380	4640.5	730	24	1.63942	1.04251	2.46196	0.0243013	1
GATAZf,IR3/iTreg-Gata3-ChIP-SeqGSE20898/Homer	NNNNNBAGATAWYATCTVHN	0.0729	0.0541	223267	12752.6	699	55	1.3775	1.02657	1.81518	0.0289194	1
HREHSF/Striatum-HSF1-ChIP-SeqGSE38000/Homer	TTCTAGAABNTTCTA	0.0849	0.0653	220618	15402.3	690	64	1.3286	1.01133	1.71906	0.0322624	1
Srebp2bHLH/HepG2-Srebp2-ChIP-SeqGSE31477/Homer	CGGTCACSCCAC	0.0584	0.0426	225979	10041.4	710	44	1.3947	1.00362	1.89344	0.0372747	1
GSCHomeobox/FrogEmbryos-GSC-ChIP-SeqDRA000576/Homer	RGGATTAR	0.4416	0.4055	140356	95664	421	333	1.16049	1.00186	1.34347	0.0448213	1
RUNX2Runt/PCa-RUNX2-ChIP-SeqGSE33889/Homer	NWAACCACADNN	0.2626	0.2315	181392	54628.1	556	198	1.18251	1	1.39358	0.046607	1
Mef2cMADS/GM12878-Mef2c-ChIP-SeqGSE32465/Homer	DCYAAAAATAGM	0.2255	0.1966	189625	46394.9	584	170	1.18972	0.996668	1.41421	0.0484583	1
ELF5ETS/T47D-ELF5-ChIP-SeqGSE30407/Homer	ACVAGGAAGT	0.2401	0.2106	186326	49693.6	573	181	1.18443	0.996203	1.40266	0.049069	1
Brn1POU,Homeobox/NPC-Brn1-ChIP-SeqGSE35496/Homer	TATGCWAATBAV	0.126	0.1043	211408	24611.5	659	95	1.23826	0.987471	1.53806	0.0560146	1
STAT6Stat/CD4-Stat6-ChIP-SeqGSE22104/Homer	ABTTCYYRRGAA	0.2042	0.1777	194092	41928.2	600	154	1.18812	0.988501	1.42104	0.0626032	1
Bach1bZIP/K562-Bach1-ChIP-SeqGSE31477/Homer	AWWNTGCTGAGTCAT	0.0305	0.0202	231248	4772.1	731	23	1.52468	0.959437	2.30847	0.0513146	1
ERGETS/VCaP-ERG-ChIP-SeqGSE14097/Homer	ACAGGAAGTG	0.4443	0.413	138587	97433	419	335	1.13722	0.981846	1.31637	0.0817098	1
RUNX-AMLRunt/CD4+-PolII-ChIP-SeqBarski_et_al./Homer	GCTGTGGTTW	0.2241	0.1985	189176	46844.5	585	169	1.16669	0.976922	1.38715	0.0822035	1
MITFbHLH/MastCells-MITF-ChIP-SeqGSE48085/Homer	RTCATGTGAC	0.2573	0.2305	181635	54385	560	194	1.15703	0.977274	1.36502	0.0832003	1
PAX3:FKHR-fusionPaired,Homeobox/Rh4-PAX3:FKHR-ChIP-SeqGSE19063/Homer	ACCRTGACTAATTNN	0.0756	0.0607	221699	14321.1	697	57	1.26599	0.948381	1.6609	0.0924237	1
ZNF143|STAFZf/CUTLL-ZNF143-ChIP-SeqGSE29600/Homer	ATTTCCCAGVAKSCY	0.1021	0.0851	215938	20082.5	677	77	1.22299	0.952866	1.55068	0.101841	1
LXRENR,DR4/RAW-LXRb.biotin-ChIP-SeqGSE21512/Homer	RGGTTACTANAGGTCA	0.0438	0.0326	228327	7693.2	721	33	1.35844	0.927181	1.92694	0.0989352	1
Sp5Zf/mES-Sp5.Flag-ChIP-SeqGSE72989/Homer	RGKGGGCGGAGC	0.2042	0.1817	193153	42867.1	600	154	1.15647	0.962162	1.38324	0.107918	1
ZNF467Zf/HEK293-ZNF467.GFP-ChIP-SeqGSE58341/Homer	TGGGGAAGGGCM	0.2188	0.1961	189759	46260.9	589	165	1.14913	0.960664	1.36831	0.118262	1
E2F7E2F/Hela-E2F7-ChIP-SeqGSE32673/Homer	VDTTTCCCGCCA	0.0199	0.0128	233001	3018.6	739	15	1.56651	0.871225	2.60511	0.100753	1
PRNR/T47D-PR-ChIP-SeqGSE31130/Homer	VAGRACAKNCTGTBC	0.5531	0.5249	112174	123846	337	417	1.12076	0.968307	1.29798	0.12505	1
AR-halfsiteNR/LNCaP-AR-ChIP-SeqGSE27824/Homer	CCAGGAACAG	0.7666	0.7422	60899.8	175120	176	578	1.14208	0.962853	1.36022	0.133313	1
ETS1ETS/Jurkat-ETS1-ChIP-SeqGSE17954/Homer	ACAGGAAGTG	0.2944	0.27	172322	63698.5	532	222	1.12889	0.960606	1.32312	0.128705	1
EHFETS/LoVo-EHF-ChIP-SeqGSE49402/Homer	AVCAGGAAGT	0.382	0.3558	152069	83950.9	466	288	1.11949	0.96292	1.29977	0.137337	1
ZNF16Zf/HEK293-ZNF16.GFP-ChIP-SeqGSE58341/Homer	MACCTTCYATGGCTCCCTAKTGCCY	0.0066	0.003	235323	696.8	749	5	2.2538	0.727394	5.30783	0.0757863	1
NFAT:AP1RHD,bZIP/Jurkat-NFATC1-ChIP-SeqJolma_et_al./Homer	SARTGGAAAAWRTGAGTCAB	0.0729	0.0597	221930	14090	699	55	1.23934	0.923653	1.6331	0.123854	1
Six2Homeobox/NephronProgenitor-Six2-ChIP-SeqGSE39837/Homer	GWAAYHTGAKMC	0.3077	0.284	169025	66995	522	232	1.1213	0.956206	1.3117	0.156771	1
PRDM9Zf/Testis-DMC1-ChIP-SeqGSE35498/Homer	ADGGYAGYAGCATCT	0.1233	0.1074	210678	25341.6	661	93	1.16966	0.930708	1.45573	0.157439	1
NPAS2bHLH/Liver-NPAS2-ChIP-SeqGSE39860/Homer	KCCACGTGAC	0.2931	0.2707	172148	63871.5	533	221	1.11751	0.950714	1.31004	0.175453	1
ZNF317Zf/HEK293-ZNF317.GFP-ChIP-SeqGSE58341/Homer	GTCWGCTGTYYCTCT	0.0305	0.0226	230691	5329.4	731	23	1.36205	0.857142	2.06204	0.140424	1
Rfx5HTH/GM12878-Rfx5-ChIP-SeqGSE31477/Homer	SCCTAGCAACAG	0.0875	0.0743	218499	17521.1	688	66	1.19631	0.914371	1.54244	0.164039	1
FOXK2Forkhead/U2OS-FOXK2-ChIP-SeqE-MTAB-2204/Homer	SCHTGTTTACAT	0.2215	0.2017	188422	47597.8	587	167	1.12624	0.942324	1.34008	0.172999	1
E2F4E2F/K562-E2F4-ChIP-SeqGSE31477/Homer	GGCGGGAAAH	0.0676	0.0563	222734	13285.6	703	51	1.2162	0.89623	1.61818	0.178209	1
ETSETS/Promoter/Homer	AACCGGAAGT	0.0836	0.0711	219248	16772	691	63	1.19183	0.905348	1.54489	0.177666	1
THRaNR/C17.2-THRa-ChIP-SeqGSE38347/Homer	GGTCANYTGAGGWCA	0.1485	0.1324	204781	31238.6	642	112	1.14358	0.926781	1.4003	0.196303	1
HREHSF/HepG2-HSF1-ChIP-SeqGSE31477/Homer	BSTTCTRGAABVTTCYAGAA	0.0491	0.0396	226685	9334.8	717	37	1.25311	0.87454	1.74525	0.189074	1
Pdx1Homeobox/Islet-Pdx1-ChIP-SeqSRA008281/Homer	YCATYAATCA	0.3236	0.3023	164693	71327.2	510	244	1.10469	0.94422	1.28963	0.203867	1
Nrf2bZIP/Lymphoblast-Nrf2-ChIP-SeqGSE37589/Homer	HTGCTGAGTCAT	0.0225	0.0163	232172	3848.3	737	17	1.39171	0.805457	2.24678	0.1916	1
ETS:RUNXETS,Runt/Jurkat-RUNX1-ChIP-SeqGSE17954/Homer	RCAGGATGTGGT	0.0305	0.0232	230537	5482.8	731	23	1.32291	0.832546	2.00271	0.182068	1
Mef2aMADS/HL1-Mef2a.biotin-ChIP-SeqGSE21529/Homer	CYAAAAATAG	0.1923	0.1759	194528	41491.8	609	145	1.1163	0.924552	1.34045	0.231219	1
Rbpj1?/Panc1-Rbpj1-ChIP-SeqGSE47459/Homer	HTTTCCCASG	0.4098	0.3898	144058	91961.9	445	309	1.08774	0.937528	1.2608	0.261969	1
GFY?/Promoter/Homer	ACTACAATTCCC	0.0186	0.0134	232862	3158.5	740	14	1.395	0.758029	2.35911	0.203038	1
SPDEFETS/VCaP-SPDEF-ChIP-SeqSRA014231/Homer	ASWTCCTGBT	0.2865	0.2688	172604	63416.5	538	216	1.09277	0.928552	1.28236	0.266976	1
Rfx6HTH/Min6b1-Rfx6.HA-ChIP-SeqGSE62844/Homer	TGTTKCCTAGCAACM	0.2732	0.2558	175663	60357	548	206	1.09407	0.927298	1.2868	0.277097	1
Nkx6.1Homeobox/Islet-Nkx6.1-ChIP-SeqGSE40975/Homer	GKTAATGR	0.6844	0.6657	78954.3	157066	238	516	1.08984	0.932643	1.27648	0.279297	1
NFATRHD/Jurkat-NFATC1-ChIP-SeqJolma_et_al./Homer	ATTTTCCATT	0.3024	0.2847	168854	67165.7	526	228	1.08971	0.928487	1.27568	0.275455	1
FoxL2Forkhead/Ovary-FoxL2-ChIP-SeqGSE60858/Homer	WWTRTAAACAVG	0.305	0.2873	168231	67788.9	524	230	1.08928	0.92852	1.27471	0.276771	1
NFkB-p65RHD/GM12787-p65-ChIP-SeqGSE19485/Homer	WGGGGATTTCCC	0.1525	0.1391	203192	32828.3	639	115	1.1139	0.904921	1.36102	0.291709	1
Usf2bHLH/C2C12-Usf2-ChIP-SeqGSE36030/Homer	GTCACGTGGT	0.0915	0.0809	216936	19083.7	685	69	1.14504	0.880255	1.46895	0.284166	1
RUNXRunt/HPC7-Runx1-ChIP-SeqGSE22178/Homer	SAAACCACAG	0.2056	0.1911	190929	45091	599	155	1.09571	0.912021	1.30985	0.307627	1
KLF14Zf/HEK293-KLF14.GFP-ChIP-SeqGSE58341/Homer	RGKGGGCGKGGC	0.3501	0.333	157443	78577.4	490	264	1.07953	0.925714	1.25666	0.314604	1
Atf1bZIP/K562-ATF1-ChIP-SeqGSE31477/Homer	GATGACGTCA	0.2122	0.1978	189356	46664.5	594	160	1.09304	0.911869	1.30403	0.313966	1
PPARENR,DR1/3T3L1-Pparg-ChIP-SeqGSE13511/Homer	TGACCTTTGCCCCA	0.2573	0.242	178912	57107.7	560	194	1.08533	0.916776	1.28044	0.32746	1
ZicZf/Cerebellum-ZIC1.2-ChIP-SeqGSE60731/Homer	CCTGCTGAGH	0.2082	0.1944	190157	45863.1	597	157	1.09039	0.908436	1.30242	0.333201	1
GFY-Staf?,Zf/Promoter/Homer	RACTACAATTCCCAGAAKGC	0.0106	0.0072	234322	1697.9	746	8	1.47984	0.635502	2.93787	0.272768	1
Isl1Homeobox/Neuron-Isl1-ChIP-SeqGSE31456/Homer	CTAATKGV	0.5398	0.5227	112707	123313	347	407	1.07206	0.926496	1.24095	0.342773	1
YY1Zf/Promoter/Homer	CAAGATGGCGGC	0.0159	0.0118	233240	2779.7	742	12	1.35686	0.697062	2.38827	0.305652	1
TFE3bHLH/MEF-TFE3-ChIP-SeqGSE75757/Homer	GTCACGTGACYV	0.0225	0.0176	231856	4164.2	737	17	1.28436	0.743382	2.07324	0.329061	1
Otx2Homeobox/EpiLC-Otx2-ChIP-SeqGSE56098/Homer	NYTAATCCYB	0.2639	0.2493	177190	58830.4	555	199	1.07995	0.913588	1.27241	0.353759	1
OCT:OCT-shortPOU,Homeobox/NPC-OCT6-ChIP-SeqGSE43916/Homer	ATGCATWATGCATRW	0.2626	0.2486	177360	58659.8	556	198	1.07673	0.910605	1.26895	0.375558	1
EWS:FLI1-fusionETS/SK_N_MC-EWS:FLI1-ChIP-SeqSRA014231/Homer	VACAGGAAAT	0.1618	0.1503	200551	35469	632	122	1.09151	0.891368	1.32735	0.385445	1
Foxh1Forkhead/hESC-FOXH1-ChIP-SeqGSE29422/Homer	NNTGTGGATTSS	0.2069	0.1944	190158	45862.1	598	156	1.08166	0.900735	1.29259	0.381261	1
Atf7bZIP/3T3L1-Atf7-ChIP-SeqGSE56872/Homer	NGRTGACGTCAY	0.1459	0.1351	204156	31863.7	644	110	1.09441	0.885421	1.34202	0.392958	1
ZNF519Zf/HEK293-ZNF519.GFP-ChIP-SeqGSE58341/Homer	GAGSCCGAGC	0.0451	0.0391	226804	9216.1	720	34	1.16213	0.797995	1.64034	0.395696	1
Rfx2HTH/LoVo-RFX2-ChIP-SeqGSE49402/Homer	GTTGCCATGGCAACM	0.0199	0.0158	232288	3732.2	739	15	1.26337	0.70277	2.10021	0.3771	1
KLF5Zf/LoVo-KLF5-ChIP-SeqGSE49402/Homer	DGGGYGKGGC	0.2719	0.2591	174887	61132.7	549	205	1.06823	0.905196	1.25675	0.428965	1
Meis1Homeobox/MastCells-Meis1-ChIP-SeqGSE48085/Homer	VGCTGWCAVB	0.4204	0.4068	140041	95979.3	437	317	1.0584	0.912778	1.2262	0.457769	1
FXRNR,IR1/Liver-FXR-ChIP-SeqChong_et_al./Homer	AGGTCANTGACCTB	0.1061	0.0977	212971	23049.1	674	80	1.0967	0.858324	1.38504	0.424529	1
GATA3Zf,DR4/iTreg-Gata3-ChIP-SeqGSE20898/Homer	AGATGKDGAGATAAG	0.0332	0.0282	229356	6663.5	729	25	1.18028	0.75817	1.75813	0.378998	1
ZSCAN22Zf/HEK293-ZSCAN22.GFP-ChIP-SeqGSE58341/Homer	SMCAGTCWGAKGGAGGAGGC	0.0225	0.0185	231665	4355.3	737	17	1.22702	0.710229	1.98049	0.413438	1
PU.1ETS/ThioMac-PU.1-ChIP-SeqGSE21512/Homer	AGAGGAAGTG	0.1472	0.1379	203487	32533	643	111	1.07978	0.87434	1.3231	0.458785	1
Sox9HMG/Limb-SOX9-ChIP-SeqGSE73225/Homer	AGGVNCCTTTGT	0.2467	0.2354	180492	55528	568	186	1.06442	0.896831	1.25866	0.46484	1
Foxa2Forkhead/Liver-Foxa2-ChIP-SeqGSE25694/Homer	CYTGTTTACWYW	0.2586	0.2472	177698	58322	559	195	1.06286	0.898048	1.25363	0.472258	1
Hoxc9Homeobox/Ainv15-Hoxc9-ChIP-SeqGSE21812/Homer	GGCCATAAATCA	0.1777	0.1682	196340	39679.9	620	134	1.06944	0.880273	1.29131	0.49466	1
VDRNR,DR3/GM10855-VDR+vitD-ChIP-SeqGSE22484/Homer	ARAGGTCANWGAGTTCANNN	0.061	0.0551	223017	13002.7	708	46	1.11434	0.807894	1.50324	0.471379	1
TEAD2TEA/Py2T-Tead2-ChIP-SeqGSE55709/Homer	CCWGGAATGY	0.1631	0.1542	199648	36372.1	631	123	1.06999	0.874435	1.30034	0.479729	1
Pitx1Homeobox/Chicken-Pitx1-ChIP-SeqGSE38910/Homer	TAATCCCN	0.874	0.8654	31852.9	204167	95	659	1.08226	0.871333	1.35705	0.52161	1
ZNF382Zf/HEK293-ZNF382.GFP-ChIP-SeqGSE58341/Homer	GNCTGTASTRNTGBCTCHTT	0.0093	0.0069	234393	1626.8	747	7	1.35	0.540025	2.80171	0.37484	1
PBX1Homeobox/MCF7-PBX1-ChIP-SeqGSE28007/Homer	GSCTGTCACTCA	0.0212	0.0177	231842	4178.2	738	16	1.20306	0.683376	1.96925	0.40794	1
Foxf1Forkhead/Lung-Foxf1-ChIP-SeqGSE77951/Homer	WWATRTAAACAN	0.3249	0.3143	161870	74149.8	509	245	1.05076	0.898308	1.22648	0.529667	1
Pit1+1bpHomeobox/GCrat-Pit1-ChIP-SeqGSE58009/Homer	ATGCATAATTCA	0.1419	0.134	204396	31623.8	647	107	1.06891	0.862591	1.3138	0.520523	1
E2F1E2F/Hela-E2F1-ChIP-SeqGSE22478/Homer	CWGGCGGGAA	0.0318	0.0278	229464	6555.5	730	24	1.1507	0.73193	1.72743	0.503975	1
Tbox:SmadT-box,MAD/ESCd5-Smad2_3-ChIP-SeqGSE29422/Homer	AGGTGHCAGACA	0.0517	0.0468	224968	11051.7	715	39	1.11029	0.782404	1.53393	0.490208	1
ErraNR/HepG2-Erra-ChIP-SeqGSE31477/Homer	CAAAGGTCAG	0.5106	0.4997	118127	117893	369	385	1.04545	0.903745	1.20947	0.559532	1
Tbx5T-box/HL1-Tbx5.biotin-ChIP-SeqGSE21529/Homer	AGGTGTCA	0.7135	0.7036	70007.9	166012	216	538	1.05035	0.895078	1.23609	0.576149	1
RORgtNR/EL4-RORgt.Flag-ChIP-SeqGSE56019/Homer	AAYTAGGTCA	0.0385	0.0343	227923	8096.6	725	29	1.12596	0.748156	1.63241	0.483904	1
ETS:E-boxETS,bHLH/HPC7-Scl-ChIP-SeqGSE22178/Homer	AGGAARCAGCTG	0.0292	0.0257	229950	6070.5	732	22	1.13856	0.708544	1.73873	0.563056	1
GRHL2CP2/HBE-GRHL2-ChIP-SeqGSE46194/Homer	AAACYKGTTWDACMRGTTTB	0.1061	0.1	212425	23595	674	80	1.06863	0.836347	1.34952	0.583991	1
Six1Homeobox/Myoblast-Six1-ChIP-ChipGSE20150/Homer	GKVTCADRTTWC	0.0769	0.0717	219101	16918.8	696	58	1.07913	0.810497	1.41262	0.571377	1
Zfp281Zf/ES-Zfp281-ChIP-SeqGSE81042/Homer	CCCCTCCCCCAC	0.0398	0.0359	227543	8476.7	724	30	1.11225	0.744463	1.60308	0.555692	1
GLI3Zf/Limb-GLI3-ChIP-ChipGSE11077/Homer	CGTGGGTGGTCC	0.0332	0.0296	229025	6995.4	729	25	1.12281	0.721273	1.67242	0.519318	1
Cdx2Homeobox/mES-Cdx2-ChIP-SeqGSE14586/Homer	GYMATAAAAH	0.2507	0.2425	178807	57212.6	565	189	1.04545	0.881702	1.23513	0.609548	1
PU.1:IRF8ETS:IRF/pDC-Irf8-ChIP-SeqGSE66899/Homer	GGAAGTGAAAST	0.0637	0.0591	222066	13954.1	706	48	1.08195	0.789827	1.45117	0.587944	1
X-boxHTH/NPC-H3K4me1-ChIP-SeqGSE16256/Homer	GGTTGCCATGGCAA	0.0279	0.0247	230184	5836.2	733	21	1.12999	0.694693	1.74205	0.556027	1
Tgif1Homeobox/mES-Tgif1-ChIP-SeqGSE55404/Homer	YTGWCADY	0.6976	0.6893	73392.9	162627	228	526	1.04113	0.889394	1.22188	0.636402	1
ZNF711Zf/SHSY5Y-ZNF711-ChIP-SeqGSE20673/Homer	AGGCCTAG	0.4019	0.3932	143238	92781.5	451	303	1.03722	0.893483	1.20271	0.627515	1
bHLHE40bHLH/HepG2-BHLHE40-ChIP-SeqGSE31477/Homer	KCACGTGMCN	0.0663	0.062	221399	14620.6	704	50	1.07543	0.790142	1.43458	0.596343	1
ZNF136Zf/HEK293-ZNF136.GFP-ChIP-SeqGSE58341/Homer	YTKGATAHAGTATTCTWGGTNGGCA	0.0358	0.0327	228301	7719.2	727	27	1.09844	0.718372	1.61287	0.607551	1
E2F3E2F/MEF-E2F3-ChIP-SeqGSE71376/Homer	BTKGGCGGGAAA	0.0981	0.0935	213955	22065.2	680	74	1.05523	0.818268	1.34345	0.660803	1
E2F6E2F/Hela-E2F6-ChIP-SeqGSE31477/Homer	GGCGGGAARN	0.0862	0.082	216677	19342.6	689	65	1.0568	0.806137	1.36481	0.641841	1
OCT4-SOX2-TCF-NANOGPOU,Homeobox,HMG/mES-Oct4-ChIP-SeqGSE11431/Homer	ATTTGCATAACAATG	0.0729	0.069	219732	16288.5	699	55	1.0615	0.791151	1.39861	0.665659	1
IRF8IRF/BMDM-IRF8-ChIP-SeqGSE77884/Homer	GRAASTGAAAST	0.1061	0.1017	212017	24003.3	674	80	1.04843	0.820544	1.32398	0.67278	1
FOXK1Forkhead/HEK293-FOXK1-ChIP-SeqGSE51673/Homer	NVWTGTTTAC	0.3329	0.3265	158998	77021.7	503	251	1.03014	0.881542	1.20127	0.697454	1
BMAL1bHLH/Liver-Bmal1-ChIP-SeqGSE39860/Homer	GNCACGTG	0.4257	0.419	137158	98861.9	433	321	1.02852	0.887262	1.19129	0.711716	1
Hand2bHLH/Mesoderm-Hand2-ChIP-SeqGSE61475/Homer	TGACANARRCCAGRC	0.1366	0.132	204881	31139.1	651	103	1.04101	0.836984	1.28369	0.705917	1
Klf4Zf/mES-Klf4-ChIP-SeqGSE11431/Homer	GCCACACCCA	0.0889	0.085	215963	20057.1	687	67	1.05012	0.804223	1.35155	0.694596	1
Foxo3Forkhead/U2OS-Foxo3-ChIP-SeqE-MTAB-2701/Homer	DGTAAACA	0.2454	0.2406	179253	56766.6	569	185	1.02667	0.864747	1.21434	0.765166	1
KLF3Zf/MEF-Klf3-ChIP-SeqGSE44748/Homer	NRGCCCCRCCCHBNN	0.0968	0.0935	213961	22059.3	681	73	1.03975	0.80493	1.32565	0.75391	1
DMRT6DM/Testis-DMRT6-ChIP-SeqGSE60440/Homer	YDGHTACAWTGTADC	0.061	0.0583	222266	13754.3	708	46	1.04997	0.761216	1.41636	0.755155	1
Brn2POU,Homeobox/NPC-Brn2-ChIP-SeqGSE35496/Homer	ATGAATATTC	0.0385	0.0362	227471	8549.3	725	29	1.06428	0.707213	1.54295	0.696245	1
c-MycbHLH/LNCAP-cMyc-ChIP-SeqUnpublished/Homer	VCCACGTG	0.0862	0.0831	216408	19612.1	689	65	1.041	0.794099	1.34442	0.741055	1
FOXA1:ARForkhead,NR/LNCAP-AR-ChIP-SeqGSE27824/Homer	AGTAAACAAAAAAGAACAND	0.0279	0.0259	229909	6110.7	733	21	1.07783	0.662662	1.66158	0.729515	1
USF1bHLH/GM12878-Usf1-ChIP-SeqGSE32465/Homer	SGTCACGTGR	0.1074	0.1041	211463	24556.6	673	81	1.03641	0.812296	1.30723	0.765065	1
MafKbZIP/C2C12-MafK-ChIP-SeqGSE36030/Homer	GCTGASTCAGCA	0.0597	0.0571	222538	13482.5	709	45	1.04767	0.756824	1.41757	0.752978	1
FOXA1Forkhead/MCF7-FOXA1-ChIP-SeqGSE26831/Homer	WAAGTAAACA	0.3355	0.3309	157946	78073.8	501	253	1.02162	0.874566	1.191	0.786184	1
bZIP:IRFbZIP,IRF/Th17-BatF-ChIP-SeqGSE39756/Homer	NAGTTTCABTHTGACTNW	0.1538	0.1503	200548	35472.1	638	116	1.02795	0.835762	1.25503	0.759667	1
Nkx2.5Homeobox/HL1-Nkx2.5.biotin-ChIP-SeqGSE21529/Homer	RRSCACTYAA	0.5769	0.5724	100978	135042	319	435	1.01966	0.88024	1.1822	0.79653	1
c-Jun-CREbZIP/K562-cJun-ChIP-SeqGSE31477/Homer	ATGACGTCATCY	0.0875	0.0849	215986	20033.9	688	66	1.03423	0.790521	1.33334	0.793364	1
TEADTEA/Fibroblast-PU.1-ChIP-SeqUnpublished/Homer	YCWGGAATGY	0.2175	0.214	185533	50486.7	590	164	1.02149	0.853664	1.21678	0.824003	1
RFXHTH/K562-RFX3-ChIP-SeqSRA012198/Homer	CGGTTGCCATGGCAAC	0.0146	0.0133	232880	3140.4	743	11	1.09801	0.545166	1.97883	0.748365	1
TbetT-box/CD8-Tbet-ChIP-SeqGSE33802/Homer	AGGTGTGAAM	0.3156	0.3117	162470	73549.7	516	238	1.01887	0.869907	1.1906	0.813283	1
SpiBETS/OCILY3-SPIB-ChIP-SeqGSE56857/Homer	AAAGRGGAAGTG	0.0729	0.0707	219332	16687.6	699	55	1.03416	0.770805	1.36253	0.77607	1
EBNA1EBV-virus/Raji-EBNA1-ChIP-SeqGSE30709/Homer	GGYAGCAYDTGCTDCCCNNN	0.004	0.0032	235268	752.3	751	3	1.24976	0.25657	3.68006	0.521383	1
PAX5Paired,Homeobox/GM12878-PAX5-ChIP-SeqGSE32465/Homer	GCAGCCAAGCRTGACH	0.0889	0.0869	215526	20494.1	687	67	1.02564	0.785492	1.32004	0.845821	1
Lhx3Homeobox/Neuron-Lhx3-ChIP-SeqGSE31456/Homer	ADBTAATTAR	0.4947	0.4918	119991	116029	381	373	1.01243	0.875167	1.17115	0.884002	1
n-MycbHLH/mES-nMyc-ChIP-SeqGSE11431/Homer	VRCCACGTGG	0.1552	0.1531	199895	36124.7	637	117	1.01634	0.826972	1.24004	0.879184	1
IRF4IRF/GM12878-IRF4-ChIP-SeqGSE32465/Homer	ACTGAAACCA	0.1326	0.1307	205183	30837.4	654	100	1.0174	0.815653	1.25784	0.871	1
Olig2bHLH/Neuron-Olig2-ChIP-SeqGSE30882/Homer	RCCATMTGTT	0.4854	0.4828	122121	113899	388	366	1.01139	0.874177	1.16995	0.883979	1
MafFbZIP/HepG2-MafF-ChIP-SeqGSE31477/Homer	HWWGTCAGCAWWTTT	0.0995	0.0979	212931	23089.4	679	75	1.01865	0.791204	1.29505	0.853929	1
Tlx?NR/NPC-H3K4me1-ChIP-SeqGSE16256/Homer	CTGGCAGSCTGCCA	0.1061	0.1046	211341	24679.2	674	80	1.01645	0.795523	1.28361	0.858209	1
c-MycbHLH/mES-cMyc-ChIP-SeqGSE11431/Homer	VVCCACGTGG	0.118	0.1165	208524	27496.5	665	89	1.01498	0.803868	1.26836	0.864704	1
TR4NR,DR1/Hela-TR4-ChIP-SeqGSE24685/Homer	GAGGTCAAAGGTCA	0.0252	0.0243	230279	5741.2	735	19	1.03691	0.620206	1.6325	0.812818	1
FOXA1Forkhead/LNCAP-FOXA1-ChIP-SeqGSE27824/Homer	WAAGTAAACA	0.3859	0.3842	145385	90634.7	463	291	1.00818	0.867436	1.17017	0.910485	1
OCT:OCTPOU,Homeobox,IR1/NPC-Brn2-ChIP-SeqGSE35496/Homer	ATGAATWATTCATGA	0.0066	0.0061	234592	1427.5	749	5	1.09666	0.354523	2.57666	0.810893	1
GATAZf,IR4/iTreg-Gata3-ChIP-SeqGSE20898/Homer	NAGATWNBNATCTNN	0.0265	0.0258	229937	6083.1	734	20	1.02998	0.624948	1.60399	0.81831	1
HOXA2Homeobox/mES-Hoxa2-ChIP-SeqDonaldson_et_al./Homer	GYCATCMATCAT	0.0305	0.0298	228993	7027.2	731	23	1.02533	0.645408	1.55179	0.83045	1
THRbNR/Liver-NR1A2-ChIP-SeqGSE52613/Homer	TRAGGTCA	0.7759	0.7744	53304.6	182715	169	585	1.00987	0.849333	1.20595	0.930542	1
Fox:EboxForkhead,bHLH/Panc1-Foxa2-ChIP-SeqGSE47459/Homer	NNNVCTGWGYAAACASN	0.2838	0.2827	169314	66705.8	540	214	1.00588	0.854323	1.18092	0.935468	1
Nkx3.1Homeobox/LNCaP-Nkx3.1-ChIP-SeqGSE28264/Homer	AAGCACTTAA	0.5915	0.5905	96692.3	139328	308	446	1.00493	0.866937	1.16611	0.970422	1
EBF1EBF/Near-E2A-ChIP-SeqGSE21512/Homer	GTCCCCWGGGGA	0.2599	0.2594	174819	61201.1	558	196	1.00335	0.848036	1.18309	0.966814	1
Pit1Homeobox/GCrat-Pit1-ChIP-SeqGSE58009/Homer	ATGMATATDC	0.3342	0.3338	157260	78759.8	502	252	1.00233	0.857905	1.16872	0.969167	1
Tgif2Homeobox/mES-Tgif2-ChIP-SeqGSE55404/Homer	TGTCANYT	0.7175	0.7172	66797.3	169223	213	541	1.00257	0.853777	1.18072	1	1
Atf2bZIP/3T3L1-Atf2-ChIP-SeqGSE56872/Homer	NRRTGACGTCAT	0.0862	0.0861	215715	20304.6	689	65	1.00224	0.764559	1.29431	0.948189	1
HOXA9Homeobox/HSC-Hoxa9-ChIP-SeqGSE33509/Homer	GGCCATAAATCA	0.2122	0.2123	185922	50098	594	160	0.999641	0.83396	1.19261	1	1
Sox15HMG/CPA-Sox15-ChIP-SeqGSE62909/Homer	RAACAATGGN	0.3037	0.3039	164315	71705.4	525	229	0.999549	0.851849	1.16992	1	1
Smad3MAD/NPC-Smad3-ChIP-SeqGSE36673/Homer	TWGTCTGV	0.6154	0.6156	90783.2	145237	290	464	1.00013	0.861582	1.16249	1	1
Foxo1Forkhead/RAW-Foxo1-ChIP-SeqFan_et_al./Homer	CTGTTTAC	0.5	0.5003	117983	118037	377	377	0.999539	0.864036	1.15628	1	1
Klf9Zf/GBM-Klf9-ChIP-SeqGSE62211/Homer	GCCACRCCCACY	0.0663	0.0664	220353	15667.4	704	50	0.998919	0.733924	1.33239	1	1
FOXP1Forkhead/H9-FOXP1-ChIP-SeqGSE31006/Homer	NYYTGTTTACHN	0.1406	0.141	202748	33272.4	648	106	0.996801	0.803688	1.22612	1	1
T1ISREIRF/ThioMac-Ifnb-Expression/Homer	ACTTTCGTTTCT	0.004	0.0038	235134	885.9	751	3	1.06011	0.217718	3.12022	0.763375	1
ZFXZf/mES-Zfx-ChIP-SeqGSE11431/Homer	AGGCCTRG	0.3064	0.3076	163450	72570.2	523	231	0.994805	0.848162	1.16394	0.968487	1
Oct6POU,Homeobox/NPC-Pou3f1-ChIP-SeqGSE35496/Homer	WATGCAAATGAG	0.1379	0.1389	203246	32773.8	650	104	0.99223	0.798537	1.22251	1	1
SF1NR/H295R-Nr5a1-ChIP-SeqGSE44220/Homer	CAAGGHCANV	0.1167	0.1178	208227	27793	666	88	0.989943	0.78313	1.23842	1	1
GATA3Zf,DR8/iTreg-Gata3-ChIP-SeqGSE20898/Homer	AGATSTNDNNDSAGATAASN	0.0225	0.0229	230627	5392.7	737	17	0.986418	0.571088	1.59181	1	1
Tbx20T-box/Heart-Tbx20-ChIP-SeqGSE29636/Homer	GGTGYTGACAGS	0.0531	0.0539	223309	12711.2	714	40	0.984211	0.696791	1.3545	1	1
EKLFZf/Erythrocyte-Klf1-ChIP-SeqGSE20478/Homer	NWGGGTGTGGCY	0.0517	0.0526	223604	12416	715	39	0.982328	0.692264	1.35704	1	1
Mef2bMADS/HEK293-Mef2b.V5-ChIP-SeqGSE67450/Homer	GCTATTTTTGGM	0.3011	0.3035	164411	71608.9	527	227	0.988956	0.842472	1.15796	0.905322	1
Sox4HMG/proB-Sox4-ChIP-SeqGSE50066/Homer	YCTTTGTTCC	0.2255	0.2277	182289	53731	584	170	0.987577	0.82733	1.17382	0.930679	1
RoninTHAP/ES-Thap11-ChIP-SeqGSE51522/Homer	RACTACAACTCCCAGVAKGC	0.0027	0.0026	235405	615	752	2	1.01802	0.122779	3.70609	0.724542	1
Unknown-ESC-element?/mES-Nanog-ChIP-SeqGSE11724/Homer	CACAGCAGGGGG	0.1472	0.1496	200715	35305.3	643	111	0.981421	0.794749	1.20256	0.918517	1
HNF4aNR,DR1/HepG2-HNF4a-ChIP-SeqGSE25021/Homer	CARRGKBCAAAGTYCA	0.1207	0.1229	207019	29001.2	663	91	0.979771	0.777882	1.22179	0.911517	1
AP-2alphaAP2/Hela-AP2alpha-ChIP-SeqGSE31477/Homer	ATGCCCTGAGGC	0.1844	0.1873	191834	44185.7	615	139	0.98125	0.810077	1.18177	0.888443	1
COUP-TFIINR/Artia-Nr2f2-ChIP-SeqGSE46497/Homer	AGRGGTCA	0.4204	0.4243	135919	100101	437	317	0.984962	0.849476	1.14109	0.853656	1
p63p53/Keratinocyte-p63-ChIP-SeqGSE17611/Homer	NNDRCATGYCYNRRCATGYH	0.0796	0.0816	216773	19247.1	694	60	0.973719	0.734809	1.26935	0.894045	1
Lhx2Homeobox/HFSC-Lhx2-ChIP-SeqGSE48068/Homer	TAATTAGN	0.3329	0.3367	156572	79447.8	503	251	0.983415	0.841589	1.14679	0.847045	1
PRDM1Zf/Hela-PRDM1-ChIP-SeqGSE31477/Homer	ACTTTCACTTTC	0.1711	0.1742	194930	41090.1	625	129	0.979155	0.803468	1.18566	0.885246	1
ERENR,IR3/MCF7-ERa-ChIP-SeqUnpublished/Homer	VAGGTCACNSTGACC	0.061	0.0628	221192	14828.2	708	46	0.969195	0.702708	1.30735	0.940008	1
NFkB-p65-RelRHD/ThioMac-LPS-ExpressionGSE23622/Homer	GGAAATTCCC	0.0159	0.0167	232084	3936.5	742	12	0.953603	0.490069	1.67781	1	1
Sox2HMG/mES-Sox2-ChIP-SeqGSE11431/Homer	BCCATTGTTC	0.2334	0.2371	180080	55940.5	578	176	0.980225	0.823053	1.1627	0.863782	1
KLF6Zf/PDAC-KLF6-ChIP-SeqGSE64557/Homer	MKGGGYGTGGCC	0.2056	0.2091	186677	49343	599	155	0.978968	0.814844	1.17033	0.857617	1
RXRNR,DR1/3T3L1-RXR-ChIP-SeqGSE13511/Homer	TAGGGCAAAGGTCA	0.2745	0.2786	170298	65722.1	547	207	0.980569	0.831351	1.15308	0.838827	1
TEAD4TEA/Tropoblast-Tead4-ChIP-SeqGSE37350/Homer	CCWGGAATGY	0.2387	0.2427	178759	57260.6	574	180	0.978964	0.823178	1.15972	0.831591	1
IRF2IRF/Erythroblas-IRF2-ChIP-SeqGSE36985/Homer	GAAASYGAAASY	0.0305	0.0319	228496	7523.8	731	23	0.955521	0.601447	1.44614	0.917396	1
Mef2dMADS/Retina-Mef2d-ChIP-SeqGSE61391/Homer	GCTATTTTTAGC	0.0676	0.07	219500	16519.9	703	51	0.963916	0.710388	1.28236	0.886211	1
AP-2gammaAP2/MCF7-TFAP2C-ChIP-SeqGSE21234/Homer	SCCTSAGGSCAW	0.2334	0.2379	179891	56129.1	578	176	0.975896	0.81943	1.15757	0.797291	1
SCLbHLH/HPC7-Scl-ChIP-SeqGSE13511/Homer	AVCAGCTG	0.8011	0.8051	46079.4	189941	150	604	0.976853	0.81534	1.17642	0.782625	1
HIF2abHLH/785_O-HIF2a-ChIP-SeqGSE34871/Homer	GCACGTACCC	0.0716	0.0743	218483	17537.1	700	54	0.961076	0.714418	1.26921	0.834815	1
Egr2Zf/Thymocytes-Egr2-ChIP-SeqGSE34254/Homer	NGCGTGGGCGGR	0.0252	0.0267	229719	6300.9	735	19	0.94244	0.563727	1.48367	0.909857	1
ReverbNR,DR2/RAW-Reverba.biotin-ChIP-SeqGSE45914/Homer	GTRGGTCASTGGGTCA	0.0345	0.0364	227431	8588.9	728	26	0.945691	0.613185	1.39809	0.92221	1
Foxa3Forkhead/Liver-Foxa3-ChIP-SeqGSE77670/Homer	BSNTGTTTACWYWGN	0.1048	0.1083	210459	25561.3	675	79	0.963634	0.753118	1.21846	0.814351	1
OCT:OCTPOU,Homeobox/NPC-Brn1-ChIP-SeqGSE35496/Homer	ATGAATATTCATGAG	0.0027	0.003	235322	697.5	752	2	0.896643	0.108174	3.26245	1	1
Znf263Zf/K562-Znf263-ChIP-SeqGSE31477/Homer	CVGTSCTCCC	0.4005	0.4072	139948	96071.9	452	302	0.97328	0.838342	1.12867	0.738342	1
MaxbHLH/K562-Max-ChIP-SeqGSE31477/Homer	RCCACGTGGYYN	0.1499	0.1547	199511	36508.6	641	113	0.963352	0.781416	1.17869	0.762155	1
RARgNR/ES-RARg-ChIP-SeqGSE30538/Homer	AGGTCAAGGTCA	0.0066	0.0075	234248	1771.8	749	5	0.882471	0.285347	2.07238	1	1
CREbZIP/Promoter/Homer	CSGTGACGTCAC	0.0371	0.0399	226612	9407.7	726	28	0.928981	0.612595	1.35504	0.779793	1
FOXM1Forkhead/MCF7-FOXM1-ChIP-SeqGSE72977/Homer	TRTTTACTTW	0.3223	0.3299	158179	77841	511	243	0.966352	0.825818	1.12827	0.698077	1
EsrrbNR/mES-Esrrb-ChIP-SeqGSE11431/Homer	KTGACCTTGA	0.1645	0.1707	195740	40280	630	124	0.956461	0.782259	1.16166	0.698093	1
ZNF322Zf/HEK293-ZNF322.GFP-ChIP-SeqGSE58341/Homer	GAGCCTGGTACTGWGCCTGR	0.0743	0.0787	217454	18566.5	698	56	0.939682	0.70225	1.23531	0.734564	1
MazZf/HepG2-Maz-ChIP-SeqGSE31477/Homer	GGGGGGGG	0.2334	0.2407	179222	56798.2	578	176	0.960802	0.806746	1.13968	0.669715	1
Bapx1Homeobox/VertebralCol-Bapx1-ChIP-SeqGSE36672/Homer	TTRAGTGSYK	0.5703	0.5788	99467.5	136552	324	430	0.966721	0.83475	1.12042	0.657675	1
Oct4:Sox17POU,Homeobox,HMG/F9-Sox17-ChIP-SeqGSE44553/Homer	CCATTGTATGCAAAT	0.0438	0.0472	224882	11138.5	721	33	0.924115	0.630886	1.31057	0.730787	1
HOXB13Homeobox/ProstateTumor-HOXB13-ChIP-SeqGSE56288/Homer	TTTTATKRGG	0.3289	0.3375	156386	79633.9	506	248	0.962508	0.823279	1.12294	0.643533	1
OCT:OCTPOU,Homeobox/NPC-OCT6-ChIP-SeqGSE43916/Homer	YATGCATATRCATRT	0.0411	0.0446	225490	10529.7	723	31	0.918168	0.618847	1.31576	0.723627	1
ZNF415Zf/HEK293-ZNF415.GFP-ChIP-SeqGSE58341/Homer	GRTGMTRGAGCC	0.1167	0.1226	207092	28928.2	666	88	0.945913	0.748309	1.18332	0.656601	1
CDX4Homeobox/ZebrafishEmbryos-Cdx4.Myc-ChIP-SeqGSE48254/Homer	NGYCATAAAWCH	0.2838	0.2923	167051	68968.9	540	214	0.959898	0.815238	1.12689	0.630496	1
ZNF528Zf/HEK293-ZNF528.GFP-ChIP-SeqGSE58341/Homer	AGAAATGACTTCCCT	0.0013	0.0016	235634	386	753	1	0.810692	0.0204457	4.55754	1	1
CLOCKbHLH/Liver-Clock-ChIP-SeqGSE39860/Homer	GHCACGTG	0.1154	0.1215	207350	28670.3	667	87	0.943338	0.745363	1.18138	0.655105	1
ZBTB18Zf/HEK293-ZBTB18.GFP-ChIP-SeqGSE58341/Homer	AACATCTGGA	0.126	0.1325	204766	31254.5	659	95	0.944468	0.753243	1.17309	0.666702	1
NPASbHLH/Liver-NPAS-ChIP-SeqGSE39860/Homer	NVCACGTG	0.3674	0.3768	147114	88906.3	477	277	0.960911	0.825463	1.11685	0.624654	1
ISREIRF/ThioMac-LPS-ExpressionGSE23622/Homer	AGTTTCASTTTC	0.0172	0.0196	231392	4628.5	741	13	0.877163	0.464477	1.51082	0.791655	1
Barx1Homeobox/Stomach-Barx1.3xFlag-ChIP-SeqGSE69483/Homer	AAACMATTAN	0.1645	0.1719	195458	40562	630	124	0.948439	0.7757	1.15196	0.628769	1
Oct4POU,Homeobox/mES-Oct4-ChIP-SeqGSE11431/Homer	ATTTGCATAW	0.1525	0.1598	198311	37708.7	639	115	0.946442	0.768909	1.15634	0.618743	1
Sox10HMG/SciaticNerve-Sox3-ChIP-SeqGSE35132/Homer	CCWTTGTYYB	0.4085	0.4185	137284	98736.4	446	308	0.960192	0.827509	1.11304	0.604777	1
Hnf1Homeobox/Liver-Foxa2-Chip-SeqGSE25694/Homer	GGTTAAWCATTAA	0.0491	0.0535	223389	12630.6	717	37	0.912654	0.637016	1.27095	0.684835	1
Smad2MAD/ES-SMAD2-ChIP-SeqGSE29422/Homer	CTGTCTGG	0.3422	0.3524	152874	83146	496	258	0.956377	0.819402	1.1142	0.592986	1
TATA-BoxTBP/Promoter/Homer	CCTTTTAWAGSC	0.3687	0.3791	146573	89446.6	476	278	0.957028	0.822237	1.11226	0.572986	1
Prop1Homeobox/GHFT1-PROP1.biotin-ChIP-SeqGSE77302/Homer	NTAATBNAATTA	0.2321	0.2415	179032	56988.5	579	175	0.949553	0.797	1.12665	0.57958	1
PU.1-IRFETS:IRF/Bcell-PU.1-ChIP-SeqGSE21512/Homer	MGGAAGTGAAAC	0.3647	0.3756	147406	88613.9	479	275	0.955011	0.820201	1.11027	0.572122	1
Pax8Paired,Homeobox/Thyroid-Pax8-ChIP-SeqGSE26938/Homer	GTCATGCHTGRCTGS	0.0743	0.0802	217096	18923.8	698	56	0.920386	0.687825	1.20991	0.59131	1
NeuroG2bHLH/Fibroblast-NeuroG2-ChIP-SeqGSE75910/Homer	ACCATCTGTT	0.3833	0.3944	142958	93061.6	465	289	0.954727	0.821312	1.10837	0.550559	1
Tcf3HMG/mES-Tcf3-ChIP-SeqGSE11724/Homer	ASWTCAAAGG	0.0676	0.0734	218694	17326.3	703	51	0.915698	0.674882	1.21819	0.624063	1
DUX4Homeobox/Myoblasts-DUX4.V5-ChIP-SeqGSE75791/Homer	NWTAAYCYAATCAWN	0.0133	0.0158	232295	3725.4	744	10	0.838187	0.399955	1.55186	0.768301	1
p53p53/Saos-p53-ChIP-SeqGSE15780/Homer	RRCATGYCYRGRCATGYYYN	0.0186	0.0216	230914	5106.3	740	14	0.85559	0.465114	1.44603	0.705671	1
p53p53/Saos-p53-ChIP-Seq/Homer	RRCATGYCYRGRCATGYYYN	0.0186	0.0216	230914	5106.3	740	14	0.85559	0.465114	1.44603	0.705671	1
Pbx3Homeobox/GM12878-PBX3-ChIP-SeqGSE32465/Homer	SCTGTCAMTCAN	0.0504	0.0556	222910	13110.4	716	38	0.902395	0.632979	1.25148	0.632227	1
DMRT1DM/Testis-DMRT1-ChIP-SeqGSE64892/Homer	TWGHWACAWTGTWDC	0.0703	0.0764	217990	18030.4	701	53	0.914108	0.677611	1.21004	0.582662	1
Nkx2.1Homeobox/LungAC-Nkx2.1-ChIP-SeqGSE43252/Homer	RSCACTYRAG	0.6525	0.6639	79372.6	156647	262	492	0.951513	0.817162	1.10996	0.511931	1
Lhx1Homeobox/EmbryoCarcinoma-Lhx1-ChIP-SeqGSE70957/Homer	NNYTAATTAR	0.3515	0.3632	150334	85685.9	489	265	0.950786	0.815434	1.10666	0.519292	1
NRFNRF/Promoter/Homer	STGCGCATGCGC	0.0119	0.0145	232610	3409.6	745	9	0.824063	0.375007	1.57465	0.758172	1
ZNF669Zf/HEK293-ZNF669.GFP-ChIP-SeqGSE58341/Homer	GARTGGTCATCGCCC	0.0119	0.0145	232596	3424.2	745	9	0.820644	0.373452	1.5681	0.758587	1
Mouse_Recombination_HotspotZf/Testis-DMC1-ChIP-SeqGSE24438/Homer	ACTYKNATTCGTGNTACTTC	0.0172	0.0205	231190	4829.5	741	13	0.839745	0.444663	1.44632	0.697658	1
Sox6HMG/Myotubes-Sox6-ChIP-SeqGSE32627/Homer	CCATTGTTNY	0.4178	0.4307	134409	101611	439	315	0.949139	0.818468	1.09973	0.484317	1
Smad4MAD/ESC-SMAD4-ChIP-SeqGSE29422/Homer	VBSYGTCTGG	0.3435	0.3566	151889	84131	495	259	0.944633	0.809443	1.10036	0.469552	1
Phox2aHomeobox/Neuron-Phox2a-ChIP-SeqGSE31456/Homer	YTAATYNRATTA	0.1446	0.1544	199582	36437.7	645	109	0.925604	0.748295	1.13589	0.479935	1
Arnt:AhrbHLH/MCF7-Arnt-ChIP-SeqLo_et_al./Homer	TBGCACGCAA	0.122	0.1317	204951	31068.8	662	92	0.91674	0.728685	1.14203	0.482889	1
Zic3Zf/mES-Zic3-ChIP-SeqGSE37889/Homer	GGCCYCCTGCTGDGH	0.126	0.1361	203911	32109.1	659	95	0.915471	0.730111	1.13708	0.456298	1
ZBTB12Zf/HEK293-ZBTB12.GFP-ChIP-SeqGSE58341/Homer	NGNTCTAGAACCNGV	0.0955	0.1047	211325	24694.6	682	72	0.903411	0.698261	1.15352	0.438804	1
TwistbHLH/HMLE-TWIST1-ChIP-SeqChang_et_al/Homer	VCAKCTGGNNNCCAGMTGBN	0.0279	0.033	228243	7777.3	733	21	0.840815	0.517011	1.29593	0.538552	1
Pax7Paired,Homeobox/Myoblast-Pax7-ChIP-SeqGSE25064/Homer	TAATCAATTA	0.0305	0.0359	227549	8471	731	23	0.845183	0.532065	1.27903	0.492147	1
Nur77NR/K562-NR4A1-ChIP-SeqGSE31363/Homer	TGACCTTTNCNT	0.0464	0.0531	223494	12526.3	719	35	0.868544	0.599877	1.22005	0.463932	1
KLF10Zf/HEK293-KLF10.GFP-ChIP-SeqGSE58341/Homer	GGGGGTGTGTCC	0.118	0.1286	205685	30335.3	665	89	0.907443	0.718749	1.13399	0.413826	1
HOXD13Homeobox/Chicken-Hoxd13-ChIP-SeqGSE38910/Homer	NCYAATAAAA	0.3488	0.3645	150026	85993.9	491	263	0.93448	0.801232	1.08791	0.383624	1
Tbr1T-box/Cortex-Tbr1-ChIP-SeqGSE71384/Homer	AAGGTGTKAA	0.3727	0.3887	144303	91716.8	473	281	0.934689	0.803335	1.08594	0.389478	1
EomesT-box/H9-Eomes-ChIP-SeqGSE26097/Homer	ATTAACACCT	0.5477	0.5648	102762	133258	341	413	0.933982	0.807064	1.08144	0.357892	1
ZNF264Zf/HEK293-ZNF264.GFP-ChIP-SeqGSE58341/Homer	RGGGCACTAACY	0.1419	0.1543	199626	36394.2	647	107	0.907097	0.732054	1.11492	0.390357	1
Tcf4HMG/Hct116-Tcf4-ChIP-SeqSRA012054/Homer	ASATCAAAGGVA	0.1194	0.131	205107	30912.8	664	90	0.899299	0.713174	1.12264	0.386756	1
p53p53/mES-cMyc-ChIP-SeqGSE11431/Homer	ACATGCCCGGGCAT	0.0027	0.0044	234980	1039.9	752	2	0.600911	0.0725416	2.18372	0.778731	1
NF1:FOXA1CTF,Forkhead/LNCAP-FOXA1-ChIP-SeqGSE27824/Homer	WNTGTTTRYTTTGGCA	0.0119	0.016	232244	3775.9	745	9	0.743018	0.338124	1.41966	0.466321	1
Sox3HMG/NPC-Sox3-ChIP-SeqGSE33059/Homer	CCWTTGTY	0.431	0.4496	129941	106079	429	325	0.92797	0.800752	1.07463	0.322253	1
PRDM14Zf/H1-PRDM14-ChIP-SeqGSE22767/Homer	RGGTCTCTAACY	0.069	0.0788	217420	18600.2	702	52	0.865863	0.640075	1.14897	0.34333	1
BrachyuryT-box/Mesoendoderm-Brachyury-ChIP-exoGSE54963/Homer	ANTTMRCASBNNNGTGYKAAN	0.0637	0.0735	218670	17350.3	706	48	0.856886	0.625577	1.14913	0.32784	1
Atoh1bHLH/Cerebellum-Atoh1-ChIP-SeqGSE22111/Homer	VNRVCAGCTGGY	0.256	0.2736	171458	64561.8	561	193	0.913641	0.771507	1.07817	0.287647	1
MyoDbHLH/Myotube-MyoD-ChIP-SeqGSE21614/Homer	RRCAGCTGYTSY	0.1618	0.1768	194302	41717.9	632	122	0.899088	0.734268	1.0933	0.293115	1
IRF1IRF/PBMC-IRF1-ChIP-SeqGSE43036/Homer	GAAAGTGAAAGT	0.0385	0.0464	225068	10951.7	725	29	0.822014	0.546281	1.19155	0.339852	1
HNF1bHomeobox/PDAC-HNF1B-ChIP-SeqGSE64557/Homer	GTTAATNATTAA	0.0504	0.0594	221996	14024.2	716	38	0.840121	0.589321	1.16511	0.353636	1
JunDbZIP/K562-JunD-ChIP-Seq/Homer	ATGACGTCATCN	0.0146	0.0196	231398	4622.1	743	11	0.741197	0.368125	1.33523	0.427079	1
UnknownHomeobox/Limb-p300-ChIP-Seq/Homer	SSCMATWAAA	0.2003	0.2168	184858	51162	603	151	0.904796	0.751705	1.0835	0.288074	1
HIF-1abHLH/MCF7-HIF1a-ChIP-SeqGSE28352/Homer	TACGTGCV	0.0451	0.0539	223299	12720.7	720	34	0.828916	0.569284	1.1698	0.331605	1
LRFZf/Erythroblasts-ZBTB7A-ChIP-SeqGSE74977/Homer	AAGACCCYYN	0.2944	0.3138	161974	74045.7	532	222	0.912822	0.776758	1.06987	0.271031	1
Sox17HMG/Endoderm-Sox17-ChIP-SeqGSE61475/Homer	CCATTGTTYB	0.187	0.2039	187923	48097.4	613	141	0.898713	0.74277	1.08125	0.277009	1
MafBbZIP/BMM-Mafb-ChIP-SeqGSE75722/Homer	WNTGCTGASTCAGCANWTTY	0.0981	0.1114	209745	26275.2	680	74	0.868685	0.673658	1.10591	0.270453	1
p73p53/Trachea-p73-ChIP-SeqPRJNA310161/Homer	NRRRCAWGTCCDGRCATGYY	0.0066	0.0104	233572	2447.7	749	5	0.636939	0.20605	1.49508	0.466541	1
E-boxbHLH/Promoter/Homer	SSGGTCACGTGA	0.0093	0.0138	232754	3266.2	747	7	0.667819	0.267366	1.38442	0.348679	1
ZNF692Zf/HEK293-ZNF692.GFP-ChIP-SeqGSE58341/Homer	GTGGGCCCCA	0.0265	0.0341	227966	8054.2	734	20	0.771244	0.468046	1.20077	0.313383	1
ZNF675Zf/HEK293-ZNF675.GFP-ChIP-SeqGSE58341/Homer	ARGAGGMCAAAATGW	0.0345	0.0433	225799	10221	728	26	0.788986	0.511629	1.16634	0.281015	1
PAX6Paired,Homeobox/Forebrain-Pax6-ChIP-SeqGSE66961/Homer	NGTGTTCAVTSAAGCGKAAA	0.0172	0.0237	230434	5585.8	741	13	0.72372	0.383275	1.24633	0.280504	1
Pknox1Homeobox/ES-Prep1-ChIP-SeqGSE63282/Homer	SCTGTCAVTCAV	0.0438	0.0537	223343	12677.1	721	33	0.806367	0.550531	1.14352	0.256748	1
Tcf21bHLH/ArterySmoothMuscle-Tcf21-ChIP-SeqGSE61369/Homer	NAACAGCTGG	0.2162	0.2358	180380	55639.6	591	163	0.894133	0.746902	1.06545	0.212882	1
Pitx1:EboxHomeobox,bHLH/Hindlimb-Pitx1-ChIP-SeqGSE41591/Homer	YTAATTRAWWCCAGATGT	0.057	0.0684	219884	16135.9	711	43	0.824125	0.590886	1.1222	0.246935	1
ZBTB33Zf/GM12878-ZBTB33-ChIP-SeqGSE32465/Homer	GGVTCTCGCGAGAAC	0.0013	0.0032	235267	752.9	753	1	0.414932	0.0104803	2.3259	0.738141	1
CHR?/Hela-CellCycle-Expression/Homer	SRGTTTCAAA	0.2029	0.2228	183461	52559.1	601	153	0.888616	0.738975	1.06318	0.203579	1
EBFEBF/proBcell-EBF-ChIP-SeqGSE21978/Homer	DGTCCCYRGGGA	0.0438	0.0543	223204	12815.8	721	33	0.797124	0.544225	1.13036	0.226786	1
MafAbZIP/Islet-MafA-ChIP-SeqGSE30298/Homer	TGCTGACTCA	0.1764	0.1957	189854	46166.5	621	133	0.880761	0.724561	1.06407	0.197796	1
Myf5bHLH/GM-Myf5-ChIP-SeqGSE24852/Homer	BAACAGCTGT	0.1499	0.168	196372	39647.6	641	113	0.87313	0.708227	1.06825	0.204374	1
Ap4bHLH/AML-Tfap4-ChIP-SeqGSE45738/Homer	NAHCAGCTGD	0.2732	0.2958	166233	69786.8	548	206	0.895428	0.758969	1.05315	0.187158	1
Nkx2.2Homeobox/NPC-Nkx2.2-ChIP-SeqGSE61673/Homer	BTBRAGTGSN	0.4907	0.5157	114347	121673	384	370	0.905527	0.78272	1.04749	0.177037	1
Egr1Zf/K562-Egr1-ChIP-SeqGSE32465/Homer	TGCGTGGGYG	0.1127	0.1291	205557	30463.4	669	85	0.857365	0.675679	1.07613	0.191678	1
Gfi1bZf/HPC7-Gfi1b-ChIP-SeqGSE22178/Homer	MAATCACTGC	0.179	0.1988	189123	46897.4	619	135	0.879514	0.724411	1.06142	0.185003	1
Tcfcp2l1CP2/mES-Tcfcp2l1-ChIP-SeqGSE11431/Homer	NRAACCRGTTYRAACCRGYT	0.0225	0.0305	228814	7205.6	737	17	0.732436	0.424091	1.18166	0.242161	1
IRF3IRF/BMDM-Irf3-ChIP-SeqGSE67343/Homer	AGTTTCAKTTTC	0.0942	0.1095	210191	25828.6	683	71	0.845925	0.652712	1.08174	0.19831	1
RBPJ:Ebox?,bHLH/Panc1-Rbpj1-ChIP-SeqGSE47459/Homer	GGGRAARRGRMCAGMTG	0.0729	0.0871	215471	20548.7	699	55	0.825042	0.614993	1.08699	0.195075	1
Nr5a2NR/Pancreas-LRH1-ChIP-SeqGSE34295/Homer	BTCAAGGTCA	0.1605	0.1807	193376	42644.1	633	121	0.866816	0.707425	1.05475	0.155066	1
Hoxb4Homeobox/ES-Hoxb4-ChIP-SeqGSE34014/Homer	TGATTRATGGCY	0.0464	0.0585	222215	13804.9	719	35	0.783561	0.541202	1.10065	0.185438	1
NRF1NRF/MCF7-NRF1-ChIP-SeqUnpublished/Homer	CTGCGCATGCGC	0.0027	0.006	234599	1420.7	752	2	0.439091	0.0530305	1.59456	0.340906	1
HNF6Homeobox/Liver-Hnf6-ChIP-SeqERP000394/Homer	NTATYGATCH	0.1432	0.1639	197361	38659	646	108	0.853498	0.68939	1.04818	0.139027	1
Cux2Homeobox/Liver-Cux2-ChIP-SeqGSE35985/Homer	HNRAATCAAT	0.118	0.1372	203654	32366.5	665	89	0.842128	0.667038	1.05232	0.137407	1
PAX5Paired,Homeobox,condensed/GM12878-PAX5-ChIP-SeqGSE32465/Homer	GTCACGCTCSCTGM	0.0159	0.0239	230387	5633.3	742	12	0.661448	0.340014	1.16335	0.186635	1
ZNF165Zf/WHIM12-ZNF165-ChIP-SeqGSE65937/Homer	AAGGKGRCGCAGGCA	0.0212	0.0304	228850	7170.3	738	16	0.691982	0.393206	1.13212	0.165836	1
NeuroD1bHLH/Islet-NeuroD1-ChIP-SeqGSE30298/Homer	GCCATCTGTT	0.1897	0.2133	185701	50318.7	611	143	0.86373	0.71464	1.03813	0.119075	1
Tcf12bHLH/GM12878-Tcf12-ChIP-SeqGSE32465/Homer	VCAGCTGYTG	0.2042	0.229	181981	54039	600	154	0.864349	0.719136	1.03373	0.108349	1
ZNF41Zf/HEK293-ZNF41.GFP-ChIP-SeqGSE58341/Homer	CCTCATGGTGYCYTWYTCCCTTGTG	0.0027	0.0066	234454	1565.5	752	2	0.398189	0.0480946	1.44578	0.255618	1
SlugZf/Mesoderm-Snai2-ChIP-SeqGSE61475/Homer	SNGCACCTGCHS	0.1313	0.1537	199748	36272.5	655	99	0.832349	0.666655	1.02997	0.094895	1
HIF-1bHLH/T47D-HIF1b-ChIP-SeqGSE59937/Homer	RTACGTGC	0.2003	0.2279	182250	53769.5	603	151	0.848767	0.705161	1.0164	0.0745077	1
NanogHomeobox/mES-Nanog-ChIP-SeqGSE11724/Homer	RGCCATTAAC	0.813	0.8383	38228.2	197792	141	613	0.84028	0.698382	1.01672	0.066903	1
ZNF189Zf/HEK293-ZNF189.GFP-ChIP-SeqGSE58341/Homer	TGGAACAGMA	0.1883	0.2176	184676	51344.3	612	142	0.834562	0.690145	1.00356	0.0517866	1
ZEB1Zf/PDAC-ZEB1-ChIP-SeqGSE64557/Homer	VCAGGTRDRY	0.4005	0.4363	133087	102933	452	302	0.863885	0.744136	1.00177	0.0512248	1
MyoGbHLH/C2C12-MyoG-ChIP-SeqGSE36024/Homer	AACAGCTG	0.2162	0.2471	177729	58291.2	591	163	0.840928	0.702479	1.00203	0.0516387	1
TCFL2HMG/K562-TCF7L2-ChIP-SeqGSE29196/Homer	ACWTCAAAGG	0.0119	0.0212	231010	5009.6	745	9	0.557031	0.253553	1.06403	0.076336	1
CTCFZf/CD4+-CTCF-ChIP-SeqBarski_et_al./Homer	AYAGTGCCMYCTRGTGGCCA	0.0133	0.0235	230479	5540.6	744	10	0.559075	0.266845	1.03476	0.0692305	1
Oct2POU,Homeobox/Bcell-Oct2-ChIP-SeqGSE21512/Homer	ATATGCAAAT	0.0809	0.1037	211560	24459.6	693	61	0.761351	0.575911	0.990433	0.0416079	1
RAR:RXRNR,DR5/ES-RAR-ChIP-SeqGSE56893/Homer	AGGTCAAGGTCA	0.0186	0.0308	228758	7261.6	740	14	0.595958	0.324038	1.00698	0.0560525	1
NF1-halfsiteCTF/LNCaP-NF1-ChIP-SeqUnpublished/Homer	YTGCCAAG	0.3833	0.4222	136419	99601.3	465	289	0.851262	0.732285	0.988207	0.0321909	1
Pax7Paired,Homeobox,long/Myoblast-Pax7-ChIP-SeqGSE25064/Homer	TAATCHGATTAC	0.0027	0.0086	233988	2032	752	2	0.306264	0.036997	1.1116	0.0751899	1
Nr5a2NR/mES-Nr5a2-ChIP-SeqGSE19019/Homer	BTCAAGGTCA	0.1061	0.1337	204484	31535.6	674	80	0.769633	0.602408	0.971852	0.0277208	1
NFkB-p50,p52RHD/Monocyte-p50-ChIP-ChipSchreiber_et_al./Homer	GGGGGAATCCCC	0.0119	0.0237	230423	5596.8	745	9	0.497344	0.226405	0.949928	0.0301415	1
Pax7Paired,Homeobox,longest/Myoblast-Pax7-ChIP-SeqGSE25064/Homer	NTAATTDGCYAATTANNWWD	0.004	0.0118	233226	2793.7	751	3	0.333469	0.0685636	0.979235	0.0414184	1
Ascl1bHLH/NeuralTubes-Ascl1-ChIP-SeqGSE55840/Homer	NNVVCAGCTGBN	0.3276	0.3706	148577	87443.2	507	247	0.827752	0.707913	0.965859	0.0155866	1
BORISZf/K562-CTCFL-ChIP-SeqGSE32465/Homer	CNNBRGCGCCCCCTGSTGGC	0.0186	0.0338	228049	7970.7	740	14	0.541265	0.294342	0.914509	0.0194611	1
Ptf1abHLH/Panc1-Ptf1a-ChIP-SeqGSE47459/Homer	ACAGCTGTTN	0.5438	0.5911	96563.6	139456	344	410	0.82529	0.713189	0.955485	0.0093821	1
E2AbHLH,near_PU.1/Bcell-PU.1-ChIP-SeqGSE21512/Homer	NVCACCTGBN	0.3223	0.3699	148747	87273.3	511	243	0.810478	0.692653	0.946323	0.0072637	1
NFYCCAAT/Promoter/Homer	RGCCAATSRG	0.1512	0.1898	191230	44789.6	640	114	0.760504	0.617371	0.92976	0.00689622	1
HEBbHLH/mES-Heb-ChIP-SeqGSE53233/Homer	VCAGCTGBNN	0.4019	0.457	128208	107812	451	303	0.798941	0.688229	0.926444	0.00265662	1
E2AbHLH/proBcell-E2A-ChIP-SeqGSE21978/Homer	DNRCAGCTGY	0.309	0.3661	149642	86377.7	521	233	0.774757	0.660838	0.906127	0.0011179	1
CTCF-SatelliteElementZf?/CD4+-CTCF-ChIP-SeqBarski_et_al./Homer	TGCAGTTCCMVNWRTGGCCA	0	0.0031	235278	742.4	754	0	0	0	1.559	0.184084	1
E2FE2F/Hela-CellCycle-Expression/Homer	TTSGCGCGAAAA	0	0.006	234594	1426.3	754	0	0	0	0.807883	0.0172755	1
GFX?/Promoter/Homer	ATTCTCGCGAGA	0	0.0014	235681	339.4	754	0	0	0	3.42827	0.632444	1
REST-NRSFZf/Jurkat-NRSF-ChIP-Seq/Homer	GGMGCTGTCCATGGTGCTGA	0	0.0013	235710	310	754	0	0	0	3.75132	1	1
ZFP3Zf/HEK293-ZFP3.GFP-ChIP-SeqGSE58341/Homer	GGGTTTTGAAGGATGARTAGGAGTT	0	0.0018	235593	427	754	0	0	0	2.71765	0.650362	1
