## Supplementary File 17 for "DNA methylation-environment interactions in the human genome"

### Sheet: sheet1
Sample ID	Pearson's r	lower 95% confidence interval	upper 95% confidence interval	category	p-value	bonferroni-corrected p
AF04	-0.0998865	-0.136628	-0.0628709	all_regions	1.387e-07	4.85451e-06
AF06	-0.0943734	-0.131162	-0.0573253	all_regions	6.52772e-07	2.2847e-05
AF08	-0.110663	-0.147305	-0.0737171	all_regions	5.26644e-09	1.84325e-07
AF10	-0.106273	-0.142969	-0.0692839	all_regions	2.10033e-08	7.35115e-07
AF12	-0.106229	-0.142913	-0.0692533	all_regions	2.10389e-08	7.36362e-07
AF14	-0.104352	-0.141053	-0.067364	all_regions	3.71959e-08	1.30186e-06
AF16	-0.104824	-0.141527	-0.0678324	all_regions	3.24441e-08	1.13554e-06
AF18	-0.106167	-0.142852	-0.0691915	all_regions	2.14382e-08	7.50336e-07
AF20	-0.101696	-0.138427	-0.0646844	all_regions	8.23621e-08	2.88267e-06
EU22	-0.105812	-0.142499	-0.0688333	all_regions	2.39006e-08	8.3652e-07
AF24	-0.105625	-0.142321	-0.0686391	all_regions	2.54431e-08	8.9051e-07
AF26	-0.0989854	-0.135741	-0.0619576	all_regions	1.80607e-07	6.32123e-06
AF28	-0.106096	-0.142781	-0.0691196	all_regions	2.19116e-08	7.66906e-07
AF30	-0.100816	-0.137555	-0.0637989	all_regions	1.06517e-07	3.72811e-06
AF34	-0.101967	-0.13869	-0.0649644	all_regions	7.56361e-08	2.64726e-06
EU36	-0.0939889	-0.130874	-0.0568444	all_regions	7.73236e-07	2.70633e-05
EU38	-0.101287	-0.138016	-0.0642803	all_regions	9.23302e-08	3.23156e-06
EU03	-0.116721	-0.15331	-0.0798115	all_regions	7.31249e-10	2.55937e-08
EU05	-0.102517	-0.139242	-0.0655112	all_regions	6.46535e-08	2.26287e-06
EU07	-0.115898	-0.152489	-0.0789896	all_regions	9.56069e-10	3.34624e-08
EU09	-0.107596	-0.144268	-0.0706299	all_regions	1.38054e-08	4.8319e-07
EU13	-0.106734	-0.143414	-0.0697621	all_regions	1.8016e-08	6.30561e-07
EU15	-0.108514	-0.145183	-0.0715467	all_regions	1.04395e-08	3.65384e-07
EU17	-0.10213	-0.138858	-0.0651216	all_regions	7.24827e-08	2.53689e-06
EU19	-0.103832	-0.140545	-0.0668347	all_regions	4.37149e-08	1.53002e-06
EU21	-0.116165	-0.152767	-0.0792452	all_regions	8.86826e-10	3.10389e-08
EU25	-0.0979467	-0.134718	-0.060906	all_regions	2.43922e-07	8.53727e-06
EU27	-0.0949543	-0.131738	-0.0579095	all_regions	5.56673e-07	1.94835e-05
EU29	-0.103962	-0.140673	-0.0669647	all_regions	4.20552e-08	1.47193e-06
EU33	-0.11401	-0.15062	-0.0770879	all_regions	1.7848e-09	6.2468e-08
EU37	-0.110872	-0.147513	-0.0739281	all_regions	4.92593e-09	1.72408e-07
EU39	-0.114309	-0.150916	-0.077389	all_regions	1.61789e-09	5.66261e-08
EU41	-0.115495	-0.152097	-0.0785765	all_regions	1.10095e-09	3.85334e-08
EU43	-0.102368	-0.13912	-0.0653339	all_regions	6.90612e-08	2.41714e-06
EU47	-0.105254	-0.142	-0.0682181	all_regions	2.96517e-08	1.03781e-06
AF04	-0.156927	-0.215855	-0.0968592	ifn_specific	3.99912e-07	1.39969e-05
AF06	-0.167163	-0.225855	-0.107262	ifn_specific	6.50861e-08	2.27801e-06
AF08	-0.177777	-0.23621	-0.118063	ifn_specific	8.77888e-09	3.07261e-07
AF10	-0.156666	-0.215629	-0.0965656	ifn_specific	4.23604e-07	1.48261e-05
AF12	-0.161188	-0.220019	-0.101189	ifn_specific	1.90415e-07	6.66451e-06
AF14	-0.1749	-0.233404	-0.115134	ifn_specific	1.52973e-08	5.35407e-07
AF16	-0.172984	-0.231536	-0.113184	ifn_specific	2.20277e-08	7.70969e-07
AF18	-0.162238	-0.221045	-0.102256	ifn_specific	1.5812e-07	5.53419e-06
AF20	-0.173176	-0.231751	-0.11335	ifn_specific	2.1579e-08	7.55265e-07
EU22	-0.190377	-0.248486	-0.130903	ifn_specific	6.92201e-10	2.4227e-08
AF24	-0.162687	-0.221512	-0.102682	ifn_specific	1.48038e-07	5.18133e-06
AF26	-0.169323	-0.227963	-0.109459	ifn_specific	4.37279e-08	1.53048e-06
AF28	-0.16767	-0.226349	-0.107777	ifn_specific	5.93171e-08	2.0761e-06
AF30	-0.170488	-0.229128	-0.110615	ifn_specific	3.57553e-08	1.25143e-06
AF34	-0.165153	-0.223892	-0.105218	ifn_specific	9.38012e-08	3.28304e-06
EU36	-0.159676	-0.218684	-0.0995052	ifn_specific	2.65477e-07	9.29169e-06
EU38	-0.17539	-0.233882	-0.115633	ifn_specific	1.39251e-08	4.87379e-07
EU03	-0.192043	-0.250136	-0.132573	ifn_specific	4.97625e-10	1.74169e-08
EU05	-0.164379	-0.223164	-0.104402	ifn_specific	1.09386e-07	3.82851e-06
EU07	-0.181787	-0.240119	-0.122147	ifn_specific	3.98705e-09	1.39547e-07
EU09	-0.180426	-0.238792	-0.12076	ifn_specific	5.22295e-09	1.82803e-07
EU13	-0.161738	-0.220557	-0.101747	ifn_specific	1.72783e-07	6.04742e-06
EU15	-0.175681	-0.234166	-0.115929	ifn_specific	1.3169e-08	4.60914e-07
EU17	-0.162636	-0.221462	-0.10263	ifn_specific	1.49383e-07	5.22841e-06
EU19	-0.179574	-0.237962	-0.119893	ifn_specific	6.17691e-09	2.16192e-07
EU21	-0.168529	-0.227216	-0.108622	ifn_specific	5.14042e-08	1.79915e-06
EU25	-0.160354	-0.219233	-0.100312	ifn_specific	2.23504e-07	7.82263e-06
EU27	-0.161675	-0.220495	-0.101683	ifn_specific	1.74726e-07	6.11541e-06
EU29	-0.173302	-0.231846	-0.113507	ifn_specific	2.07411e-08	7.2594e-07
EU33	-0.170217	-0.228836	-0.110369	ifn_specific	3.70356e-08	1.29625e-06
EU37	-0.168718	-0.227373	-0.108844	ifn_specific	4.89073e-08	1.71176e-06
EU39	-0.177107	-0.235557	-0.117381	ifn_specific	9.99895e-09	3.49963e-07
EU41	-0.175727	-0.234239	-0.115946	ifn_specific	1.32658e-08	4.64302e-07
EU43	-0.165847	-0.224598	-0.105895	ifn_specific	8.39174e-08	2.93711e-06
EU47	-0.16847	-0.227243	-0.108474	ifn_specific	5.43342e-08	1.9017e-06
AF04	-0.0510342	-0.0978459	-0.00399721	shared	0.0334857	1
AF06	-0.0288802	-0.0758238	0.0181911	shared	0.229097	1
AF08	-0.0508955	-0.0977081	-0.00385817	shared	0.0339702	1
AF10	-0.0618827	-0.108626	-0.0148658	shared	0.00993072	0.347575
AF12	-0.0588008	-0.105555	-0.0117868	shared	0.0142734	0.499568
AF14	-0.0451745	-0.0920255	0.00187602	shared	0.0598608	1
AF16	-0.044715	-0.0915825	0.00235005	shared	0.0625863	1
AF18	-0.0567285	-0.103499	-0.00970786	shared	0.0180879	0.633076
AF20	-0.0395115	-0.0863975	0.00754912	shared	0.0998221	1
EU22	-0.0326456	-0.0795699	0.0144232	shared	0.173966	1
AF24	-0.0531004	-0.0998974	-0.00606894	shared	0.0269383	0.942839
AF26	-0.0419403	-0.0888252	0.00512992	shared	0.0807303	1
AF28	-0.0532556	-0.100051	-0.00622457	shared	0.0264944	0.927305
AF30	-0.0390887	-0.0859772	0.00797251	shared	0.103505	1
AF34	-0.0484034	-0.0952331	-0.00135994	shared	0.0437504	1
EU36	-0.0379009	-0.0849181	0.00928475	shared	0.115377	1
EU38	-0.0413837	-0.0882584	0.00567395	shared	0.084751	1
EU03	-0.052168	-0.0989717	-0.00513402	shared	0.0297418	1
EU05	-0.050886	-0.0976987	-0.00384862	shared	0.0340037	1
EU07	-0.058712	-0.105467	-0.0116977	shared	0.014421	0.504734
EU09	-0.0450649	-0.0919166	0.00198586	shared	0.0604843	1
EU13	-0.0603873	-0.107129	-0.0133787	shared	0.0118514	0.414797
EU15	-0.0512617	-0.0980853	-0.00421176	shared	0.0327539	1
EU17	-0.0488277	-0.0956545	-0.00178521	shared	0.0419345	1
EU19	-0.0379048	-0.0848136	0.00917171	shared	0.114499	1
EU21	-0.065218	-0.111935	-0.0182137	shared	0.00657807	0.230233
EU25	-0.0457019	-0.092563	0.00136117	shared	0.0570068	1
EU27	-0.0378541	-0.0847498	0.00920885	shared	0.11488	1
EU29	-0.0461236	-0.0929819	0.000938619	shared	0.0547522	1
EU33	-0.0667988	-0.113489	-0.0198144	shared	0.00536438	0.187753
EU37	-0.0596383	-0.106386	-0.0126271	shared	0.0129453	0.453084
EU39	-0.059935	-0.106681	-0.0129248	shared	0.0125017	0.43756
EU41	-0.0640755	-0.110788	-0.0170804	shared	0.00757275	0.265046
EU43	-0.0424986	-0.0894204	0.00461157	shared	0.077028	1
EU47	-0.0496558	-0.0965309	-0.00256085	shared	0.0387982	1
