## Supplementary File 18 for "DNA methylation-environment interactions in the human genome"

### Sheet: sheet1
Sample ID	Condition	Pearson's r	p-value	Category of mSTARR-seq enhancer
AF04	non-infected	-0.125131	5.51e-05	IFNA-specific
AF06	non-infected	-0.107748	0.000522492	IFNA-specific
AF08	non-infected	-0.104213	0.000795005	IFNA-specific
AF10	non-infected	-0.0966799	0.00187506	IFNA-specific
AF12	non-infected	-0.100369	0.00123721	IFNA-specific
AF14	non-infected	-0.109849	0.000404663	IFNA-specific
AF16	non-infected	-0.106986	0.000572577	IFNA-specific
AF18	non-infected	-0.118208	0.000140102	IFNA-specific
AF20	non-infected	-0.101974	0.00103635	IFNA-specific
EU22	non-infected	-0.0998629	0.00131002	IFNA-specific
AF24	non-infected	-0.0985566	0.00152445	IFNA-specific
AF26	non-infected	-0.126789	4.38e-05	IFNA-specific
AF28	non-infected	-0.105542	0.000679931	IFNA-specific
AF30	non-infected	-0.0956718	0.00209258	IFNA-specific
AF34	non-infected	-0.1114	0.000334155	IFNA-specific
EU36	non-infected	-0.104064	0.000833056	IFNA-specific
EU38	non-infected	-0.110759	0.000361763	IFNA-specific
EU03	non-infected	-0.0990737	0.00143904	IFNA-specific
EU05	non-infected	-0.11926	0.000122893	IFNA-specific
EU07	non-infected	-0.101281	0.00111545	IFNA-specific
EU09	non-infected	-0.108793	0.000460376	IFNA-specific
EU13	non-infected	-0.108928	0.000452874	IFNA-specific
EU15	non-infected	-0.0942742	0.00242062	IFNA-specific
EU17	non-infected	-0.108382	0.000487027	IFNA-specific
EU19	non-infected	-0.108648	0.000468577	IFNA-specific
EU21	non-infected	-0.12701	4.28e-05	IFNA-specific
EU25	non-infected	-0.0982834	0.00157143	IFNA-specific
EU27	non-infected	-0.103193	0.000895354	IFNA-specific
EU29	non-infected	-0.100252	0.00125377	IFNA-specific
EU33	non-infected	-0.102589	0.000960084	IFNA-specific
EU37	non-infected	-0.11236	0.00029645	IFNA-specific
EU39	non-infected	-0.10308	0.000907087	IFNA-specific
EU41	non-infected	-0.105405	0.00069518	IFNA-specific
EU43	non-infected	-0.106521	0.000609043	IFNA-specific
EU47	non-infected	-0.106341	0.000633707	IFNA-specific
AF04	IAV-infected	-0.259112	2.61e-17	IFNA-specific
AF06	IAV-infected	-0.253935	1.15e-16	IFNA-specific
AF08	IAV-infected	-0.267838	2.05e-18	IFNA-specific
AF10	IAV-infected	-0.25693	4.9e-17	IFNA-specific
AF12	IAV-infected	-0.255909	6.8e-17	IFNA-specific
AF14	IAV-infected	-0.25993	2.06e-17	IFNA-specific
AF16	IAV-infected	-0.263913	6.39e-18	IFNA-specific
AF18	IAV-infected	-0.266763	2.84e-18	IFNA-specific
AF20	IAV-infected	-0.260505	1.8e-17	IFNA-specific
EU22	IAV-infected	-0.261195	1.42e-17	IFNA-specific
AF24	IAV-infected	-0.259116	2.61e-17	IFNA-specific
AF26	IAV-infected	-0.254868	8.84e-17	IFNA-specific
AF28	IAV-infected	-0.261166	1.43e-17	IFNA-specific
AF30	IAV-infected	-0.256355	5.78e-17	IFNA-specific
AF34	IAV-infected	-0.267966	1.9e-18	IFNA-specific
EU36	IAV-infected	-0.252945	1.53e-16	IFNA-specific
EU38	IAV-infected	-0.266511	2.95e-18	IFNA-specific
EU03	IAV-infected	-0.265935	3.5e-18	IFNA-specific
EU05	IAV-infected	-0.265887	3.55e-18	IFNA-specific
EU07	IAV-infected	-0.26264	9.31e-18	IFNA-specific
EU09	IAV-infected	-0.26654	3.03e-18	IFNA-specific
EU13	IAV-infected	-0.259657	2.23e-17	IFNA-specific
EU15	IAV-infected	-0.255664	7.04e-17	IFNA-specific
EU17	IAV-infected	-0.261025	1.49e-17	IFNA-specific
EU19	IAV-infected	-0.261735	1.21e-17	IFNA-specific
EU21	IAV-infected	-0.280685	3.72e-20	IFNA-specific
EU25	IAV-infected	-0.252395	1.78e-16	IFNA-specific
EU27	IAV-infected	-0.252145	1.91e-16	IFNA-specific
EU29	IAV-infected	-0.25545	7.49e-17	IFNA-specific
EU33	IAV-infected	-0.256264	5.93e-17	IFNA-specific
EU37	IAV-infected	-0.265725	3.73e-18	IFNA-specific
EU39	IAV-infected	-0.262255	1.25e-17	IFNA-specific
EU41	IAV-infected	-0.263573	7.07e-18	IFNA-specific
EU43	IAV-infected	-0.27183	6.36e-19	IFNA-specific
EU47	IAV-infected	-0.250938	3.16e-16	IFNA-specific
AF04	non-infected	-0.117163	9.83e-07	shared
AF06	non-infected	-0.119634	5.76e-07	shared
AF08	non-infected	-0.113627	2.07e-06	shared
AF10	non-infected	-0.104142	1.38e-05	shared
AF12	non-infected	-0.1023	1.95e-05	shared
AF14	non-infected	-0.0892339	0.000197096	shared
AF16	non-infected	-0.119609	5.84e-07	shared
AF18	non-infected	-0.12691	1.12e-07	shared
AF20	non-infected	-0.122151	3.31e-07	shared
EU22	non-infected	-0.122031	3.4e-07	shared
AF24	non-infected	-0.110434	3.99e-06	shared
AF26	non-infected	-0.108601	5.79e-06	shared
AF28	non-infected	-0.111238	3.39e-06	shared
AF30	non-infected	-0.106605	8.54e-06	shared
AF34	non-infected	-0.107187	7.62e-06	shared
EU36	non-infected	-0.11637	1.24e-06	shared
EU38	non-infected	-0.106095	9.43e-06	shared
EU03	non-infected	-0.115323	1.45e-06	shared
EU05	non-infected	-0.113296	2.22e-06	shared
EU07	non-infected	-0.112493	2.62e-06	shared
EU09	non-infected	-0.113988	1.92e-06	shared
EU13	non-infected	-0.10659	8.56e-06	shared
EU15	non-infected	-0.104946	1.19e-05	shared
EU17	non-infected	-0.126687	1.18e-07	shared
EU19	non-infected	-0.117419	9.37e-07	shared
EU21	non-infected	-0.123692	2.36e-07	shared
EU25	non-infected	-0.11685	1.06e-06	shared
EU27	non-infected	-0.101782	2.15e-05	shared
EU29	non-infected	-0.0969669	5.22e-05	shared
EU33	non-infected	-0.0952617	7.03e-05	shared
EU37	non-infected	-0.115726	1.33e-06	shared
EU39	non-infected	-0.106358	8.96e-06	shared
EU41	non-infected	-0.10809	6.37e-06	shared
EU43	non-infected	-0.134502	1.92e-08	shared
EU47	non-infected	-0.107479	7.37e-06	shared
AF04	IAV-infected	-0.148631	4.88e-10	shared
AF06	IAV-infected	-0.132907	2.72e-08	shared
AF08	IAV-infected	-0.147271	7.03e-10	shared
AF10	IAV-infected	-0.159888	2.08e-11	shared
AF12	IAV-infected	-0.13989	4.82e-09	shared
AF14	IAV-infected	-0.117135	9.89e-07	shared
AF16	IAV-infected	-0.140029	4.66e-09	shared
AF18	IAV-infected	-0.156126	6.13e-11	shared
AF20	IAV-infected	-0.136954	1.01e-08	shared
EU22	IAV-infected	-0.129523	6.11e-08	shared
AF24	IAV-infected	-0.14878	4.69e-10	shared
AF26	IAV-infected	-0.131641	3.69e-08	shared
AF28	IAV-infected	-0.152878	1.53e-10	shared
AF30	IAV-infected	-0.130813	4.5e-08	shared
AF34	IAV-infected	-0.138278	7.25e-09	shared
EU36	IAV-infected	-0.141376	3.3e-09	shared
EU38	IAV-infected	-0.130161	5.3e-08	shared
EU03	IAV-infected	-0.137968	7.83e-09	shared
EU05	IAV-infected	-0.138955	6.11e-09	shared
EU07	IAV-infected	-0.141683	3.05e-09	shared
EU09	IAV-infected	-0.139938	4.76e-09	shared
EU13	IAV-infected	-0.15267	1.64e-10	shared
EU15	IAV-infected	-0.141896	2.89e-09	shared
EU17	IAV-infected	-0.166286	3.13e-12	shared
EU19	IAV-infected	-0.136059	1.26e-08	shared
EU21	IAV-infected	-0.164535	5.29e-12	shared
EU25	IAV-infected	-0.144257	1.56e-09	shared
EU27	IAV-infected	-0.135911	1.31e-08	shared
EU29	IAV-infected	-0.131299	4.04e-08	shared
EU33	IAV-infected	-0.142986	2.18e-09	shared
EU37	IAV-infected	-0.15507	8.37e-11	shared
EU39	IAV-infected	-0.145359	1.35e-09	shared
EU41	IAV-infected	-0.143526	1.89e-09	shared
EU43	IAV-infected	-0.166578	3.16e-12	shared
EU47	IAV-infected	-0.128188	9.02e-08	shared
