## Supplementary File 20 for "DNA methylation-environment interactions in the human genome"

### Sheet: Sheet1
		Null					Dex					IFNA
	Infinium_array	odds_ratio	p-value	nonregulatory	regulatory	proportion_regulatory	odds_ratio	p-value	nonregulatory	regulatory	proportion_regulatory	odds_ratio	p-value	nonregulatory	regulatory	proportion_regulatory
bg 450k CpGs	450K	1	1	228996	3547	0.0153	1	1	242235	2963	0.0121	1	1	223721	4880	0.0213
bg epic CpGs	EPIC	1	1	317097	5448	0.0169	1	1	343966	5067	0.0145	1	1	301700	7323	0.0237
bg all27k	27K	1	1	16120	289	0.0176	1	1	16474	229	0.0137	1	1	16161	430	0.0259
Cao-Lei et al 2014	450K	2.536	3.39e-05	662	26	0.0378	2.504	0.0001071	751	23	0.0297	2.226	0.0001053	618	30	0.0463
Cardenas et al 2017	450K	0	1	9	0	0	0	1	7	0	0	0	1	7	0	0
Cecil et al 2016	450K	0.778	1	83	1	0.0119	0	0.63175	91	0	0	0	0.42181	80	0	0
Dallaglio et al 2020	450K	0	1	19	0	0	0	1	19	0	0	0	1	16	0	0
Dunn et al 2019	450K	0	1	20	0	0	0	1	22	0	0	0	1	20	0	0
Hartwig et al 2020	450K	0	1	3	0	0	0	1	4	0	0	0	1	2	0	0
Houtepen et al 2018	450K	0	1	1	0	0	0	1	1	0	0	0	1	1	0	0
Kumsta et al 2016	450K	0	1	50	0	0	0	1	57	0	0	0	0.629178	50	0	0
Loucks et al 2016	450K	0.936	1	69	1	0.0143	1.062	0.612667	77	1	0.0128	1.433	0.653453	64	2	0.0303
Marinova et al 2017	450K	0	1	36	0	0	0	1	36	0	0	1.273	0.549996	36	1	0.027
Marzi et al 2018	450K	0	1	37	0	0	0	1	38	0	0	1.31	0.54018	35	1	0.0278
Mehta et al 2013	450K	0.609	0.776762	212	2	0.0093	0.373	0.530512	219	1	0.0045	0.483	0.449533	190	2	0.0104
Moore et al 2017	450K	0	1	25	0	0	0	1	29	0	0	0	1	34	0	0
Mulder et al 2020	450K	0	1	1	0	0	0	1	1	0	0	0	1	1	0	0
Nemoda et al 2015	450K	1.501	0.4916	43	1	0.0227	1.514	0.48769	54	1	0.0182	1.118	0.596022	41	1	0.0238
Non et al 2014	450K	0	1	23	0	0	0	1	28	0	0	0	1	26	0	0
Papale et al 2018	450K	0.766	0.8238	337	4	0.0117	0.896	1	365	4	0.0108	1.266	0.446197	326	9	0.0269
Peter et al 2016	450K	1.459	0.1373	752	17	0.0221	0.442	0.12562	740	4	0.0054	1.105	0.607001	705	17	0.0235
Roberts et al 2018	450K	0	1	46	0	0	0	1	37	0	0	0	1	34	0	0
Suderman et al 2015	450K	0	1	3	0	0	0	1	3	0	0	0	1	2	0	0
Tobi et al 2018	450K	6.456	0.1556	10	1	0.0909	6.813	0.146235	12	1	0.0769	4.584	0.211328	10	1	0.0909
Yang et al 2013	450K	1.102	0.5885	1406	24	0.0168	0.873	0.714258	1404	15	0.0106	1.172	0.321813	1447	37	0.0249
Kandaswamy et al 2020	EPIC	0	1	5	0	0	0	1	4	0	0	0	1	3	0	0
Mathewson et al 2020	EPIC	0.924	1	252	4	0.0156	0.52	0.599097	261	2	0.0076	0.615	0.640266	201	3	0.0147
Naumova et al 2019	EPIC	2.874	0.0563208	81	4	0.0471	0.859	1	79	1	0.0125	1.471	0.464324	84	3	0.0345
Wiegand et al 2021	EPIC	0	1	6	0	0	0	1	3	0	0	0	1	4	0	0
Essex et al 2013	27K	0.996	1	56	1	0.0175	0	1	63	0	0	0	0.417745	65	0	0
