## Supplementary File 21 for "DNA methylation-environment interactions in the human genome"

### Sheet: Sheet1
Transformation_ID	Total_reads	Distinct_reads	PBC	Weight for pooling
samp1	1300000	886255	0.681735	1.0226e+06
samp2	1300000	959117	0.737782	1.10667e+06
samp3	1300000	973144	0.748572	1.12286e+06
capa_4	1300000	1009540	0.776569	1.16485e+06
capb_1	1300000	988598	0.76046	1140690
capb_2	1300000	1071950	0.824577	1.23687e+06
capb_3	1300000	1038620	0.798938	1.19841e+06
capb_4	1300000	1132740	0.871338	1.30701e+06
capb_5	1300000	1110550	0.854269	1.2814e+06
capb_6	1300000	1057030	0.8131	1219650
